# Deciphering Photosynthetic Protein Networks: A Crosslinking-MS Strategy for Studying Functional Thylakoid Membranes

**DOI:** 10.1101/2025.10.07.681025

**Authors:** Nicolas Frances, Cecile Giustini, Giovanni Finazzi, Myriam Ferro, Pascal Albanese

## Abstract

Photosynthesis, which sustains life on Earth, depends on organized and yet adaptable protein assemblies embedded in specialized membranes known as thylakoids. Understanding how these complexes interact and reorganize within functional photosynthetic membranes is essential to reveal the molecular basis of energy conversion in cells. Here, we present an improved crosslinking mass spectrometry strategy that captures native protein interactions in photosynthetically active thylakoid membranes from *Arabidopsis thaliana* and *Spinacia oleracea*. By monitoring photosynthetic performance during crosslinking, we show that electron transport remains active, allowing structural analysis under physiological conditions. Moreover, we show that trimethylphenylammonium chloride (TMPAC) as an adjuvant charged compound does not impair physiological activity, while boosting and diversifying crosslink identifications. Mapping crosslinks onto known structures confirms the integrity of major photosynthetic complexes and uncovers previously uncharacterized assemblies involving regulatory and structural proteins. Integration with structural modeling and interaction network analysis identifies novel protein players within the photosynthetic machinery, providing molecular insights into their potential roles. This approach offers a broadly applicable framework for studying membrane protein organization and dynamics in functional bioenergetic systems.

**Significance Statement:** Photosynthesis relies on dynamic protein interactions within thylakoid membranes, yet capturing these networks under physiological conditions remains challenging. We establish a crosslinking mass spectrometry workflow that maps native protein interactions in plant thylakoids while preserving photosynthetic activity. By bridging structural and functional biology, this approach enables *in situ* exploration of membrane protein networks and advances our understanding of photosynthetic regulation
