## Supplementary material for "Deciphering Photosynthetic Protein Networks: A Crosslinking-MS Strategy for Studying Functional Thylakoid Membranes": table S1

### Sheet: a
Sample	Species	Light Adap. (µmol·m⁻²·s⁻¹)	[PhoX]	[TMPAC]	Fv/Fm (Error < 0.8%)	[Tot. Chl.] (μg/mL)	Reaction volume	Thylakoid Washing	Ratio [Prot.]/[Chl.]	Protein Dig. (μg)
At_P2	A. thaliana	100	2 mM	0 mM	0.68	523 ± 19	523 μL	No	3.2 ± 0.4	718 ± 67
At_P2	A. thaliana	100	2 mM	100 mM	0.66	523 ± 19	523 μL	No	3.2 ± 0.4	718 ± 67
So_P2	S. olearacea	100	2 mM	0 mM	0.77	518 ± 14	523 μL	No	4.7 ± 0.7	1037 ± 122
So_P2	S. olearacea	100	2 mM	100 mM	0.76	518 ± 14	523 μL	No	4.7 ± 0.7	1037 ± 122
At_P1	A. thaliana	100	1 mM	0 mM	0.7	1000 ± 27	315 μL	Yes	3.9 ± 0.7	1181 ± 193
At_P1	A. thaliana	100	1 mM	100 mM	0.66	1000 ± 27	315 μL	Yes	3.4 ± 0.6	1033 ± 135
So_P1	S. olearacea	450	1 mM	0 mM	0.78	373 ± 10	315 μL	Yes	5.7 ± 0.3	593 ± 19
So_P1	S. olearacea	450	1 mM	100 mM	0.78	373 ± 10	315 μL	Yes	5.8 ± 0.2	610 ± 10

### Sheet: b
raw_file	Sample	XL Numbers (all replicates)	Avrg ± SD - XL Numbers (all replicates)	CSMs Numbers (all replicates)	Avrg ± SD - CSMs Numbers (all replicates)	XL Numbers (2 out 3)	Avrg ± SD - XL Numbers (2 out 3)	CSMs Numbers (2 out 3)	Avrg ± SD - CSMs Numbers (2 out 3)	XL Numbers (3 out 3)	Avrg ± SD - XL Numbers (3 out 3)	CSMs Numbers (3 out 3)	Avrg ± SD - CSMs Numbers (3 out 3)
Asc_000860.raw	At.P2_PhoX	198	180 ± 16	330	295 ± 36	138	132 ± 7	268	243 ± 26	95	95 ± 0	209	196 ± 22
Asc_000862.raw	At.P2_PhoX	171		259		133		217		95		171
Asc_000863.raw	At.P2_PhoX	171		295		124		245		95		208
Asc_000865.raw	At.P2_TMPAC+PhoX	255	265 ± 17	427	442 ± 25	197	205 ± 11	363	377 ± 20	143	143 ± 0	303	303 ± 5
Asc_000866.raw	At.P2_TMPAC+PhoX	256		428		200		367		143		298
Asc_000868.raw	At.P2_TMPAC+PhoX	285		470		218		400		143		307
Asc_000873.raw	So.P2_PhoX	119	124 ± 13	178	184 ± 14	94	98 ± 4	149	155 ± 6	74	74 ± 0	123	125 ± 2
Asc_000875.raw	So.P2_PhoX	139		200		102		159		74		125
Asc_000876.raw	So.P2_PhoX	114		175		98		158		74		127
Asc_000878.raw	So.P2_TMPAC+PhoX	142	142 ± 18	217	221 ± 22	125	118 ± 9	199	196 ± 11	81	81 ± 0	147	150 ± 3
Asc_000882.raw	So.P2_TMPAC+PhoX	159		244		122		205		81		151
Asc_000883.raw	So.P2_TMPAC+PhoX	124		201		108		183		81		153
Xpl1_011079.raw	So.P1_PhoX	249	384 ± 118	433	575 ± 125	198	277 ± 68	380	465 ± 74	152	152 ± 0	327	321 ± 5
Xpl1_011081.raw	So.P1_PhoX	470		670		320		516		152		319
Xpl1_011082.raw	So.P1_PhoX	432		622		312		499		152		317
Xpl1_011085.raw	So.P1_TMPAC+PhoX	435	418 ± 23	598	580 ± 38	315	316 ± 10	468	472 ± 26	209	209 ± 0	351	359 ± 17
Xpl1_011088.raw	So.P1_TMPAC+PhoX	428		605		327		500		209		379
Xpl1_011089.raw	So.P1_TMPAC+PhoX	392		536		307		448		209		347
Xpl1_011147.raw	At.P1_PhoX	188	162 ± 28	234	203 ± 33	113	106 ± 9	153	145 ± 13	64	64 ± 0	96	95 ± 2
Xpl1_011148.raw	At.P1_PhoX	164		208		109		152		64		96
Xpl1_011150.raw	At.P1_PhoX	133		168		96		130		64		93
Xpl1_011151.raw	At.P1_TMPAC+PhoX	167	164 ± 17	210	207 ± 12	109	110 ± 6	152	152 ± 1	80	80 ± 0	120	118 ± 3
Xpl1_011153.raw	At.P1_TMPAC+PhoX	179		217		116		153		80		115
Xpl1_011154.raw	At.P1_TMPAC+PhoX	145		193		105		151		80		119
