## Supplementary material for "Deciphering Photosynthetic Protein Networks: A Crosslinking-MS Strategy for Studying Functional Thylakoid Membranes": Source Data S1: 7OUI_(100mM).tsv

Row in evidence file	Pseudobond	Overlap category	Distance (A)
2	No pseudobonds
3	No pseudobonds
4	No pseudobonds
5	No pseudobonds
6	No pseudobonds
7	No pseudobonds
8	No pseudobonds
9	No pseudobonds
10	No pseudobonds
11	No pseudobonds
12	No pseudobonds
13	No pseudobonds
14	No pseudobonds
15	No pseudobonds
16	No pseudobonds
17	No pseudobonds
18	No pseudobonds
19	No pseudobonds
20	No pseudobonds
21	No pseudobonds
22	#1/4:208@CA #1/4:220@CA	Not overlap associated	9.84225832824967
22	#1/4:208@CA #1/8:220@CA	Not overlap associated	214.5170088128212
22	#1/4:220@CA #1/8:208@CA	Not overlap associated	214.51601092925443
22	#1/8:208@CA #1/8:220@CA	Not overlap associated	9.84245772152464
23	No pseudobonds
24	No pseudobonds
25	No pseudobonds
26	No pseudobonds
27	No pseudobonds
28	No pseudobonds
29	No pseudobonds
30	No pseudobonds
31	No pseudobonds
32	No pseudobonds
33	No pseudobonds
34	No pseudobonds
35	No pseudobonds
36	No pseudobonds
37	No pseudobonds
38	No pseudobonds
39	No pseudobonds
40	No pseudobonds
41	No pseudobonds
42	No pseudobonds
43	No pseudobonds
44	No pseudobonds
45	No pseudobonds
46	No pseudobonds
47	No pseudobonds
48	No pseudobonds
49	No pseudobonds
50	No pseudobonds
51	No pseudobonds
52	No pseudobonds
53	No pseudobonds
54	No pseudobonds
55	No pseudobonds
56	No pseudobonds
57	No pseudobonds
58	No pseudobonds
59	No pseudobonds
60	No pseudobonds
61	No pseudobonds
62	No pseudobonds
63	No pseudobonds
64	No pseudobonds
65	No pseudobonds
66	No pseudobonds
67	No pseudobonds
68	No pseudobonds
69	No pseudobonds
70	No pseudobonds
71	No pseudobonds
72	No pseudobonds
73	No pseudobonds
74	No pseudobonds
75	No pseudobonds
76	No pseudobonds
77	No pseudobonds
78	No pseudobonds
79	No pseudobonds
80	No pseudobonds
81	No pseudobonds
82	No pseudobonds
83	No pseudobonds
84	No pseudobonds
85	#1/B:130@CA #1/B:2@CA	Not overlap associated	23.037108347186276
85	#1/B:130@CA #1/b:2@CA	Not overlap associated	41.273931009779034
85	#1/B:2@CA #1/b:130@CA	Not overlap associated	41.273931009779055
85	#1/b:130@CA #1/b:2@CA	Not overlap associated	23.03710834718628
86	No pseudobonds
87	#1/B:130@CA #1/B:227@CA	Not overlap associated	20.08659856720394
87	#1/B:130@CA #1/b:227@CA	Not overlap associated	71.58969938475786
87	#1/B:227@CA #1/b:130@CA	Not overlap associated	71.58969938475786
87	#1/b:130@CA #1/b:227@CA	Not overlap associated	20.08659856720394
88	No pseudobonds
89	No pseudobonds
90	No pseudobonds
91	No pseudobonds
92	No pseudobonds
93	No pseudobonds
94	No pseudobonds
95	No pseudobonds
96	No pseudobonds
97	No pseudobonds
98	No pseudobonds
99	No pseudobonds
100	No pseudobonds
101	No pseudobonds
102	No pseudobonds
103	No pseudobonds
104	No pseudobonds
105	No pseudobonds
106	No pseudobonds
107	No pseudobonds
108	No pseudobonds
109	No pseudobonds
110	No pseudobonds
111	Duplicate of 2
112	Duplicate of 3
113	Duplicate of 4
114	Duplicate of 5
115	Duplicate of 6
116	Duplicate of 7
117	Duplicate of 8
118	Duplicate of 9
119	Duplicate of 10
120	Duplicate of 11
121	Duplicate of 13
122	Duplicate of 14
123	Duplicate of 15
124	Duplicate of 16
125	Duplicate of 17
126	Duplicate of 18
127	Duplicate of 19
128	Duplicate of 20
129	No pseudobonds
130	No pseudobonds
131	Duplicate of 22
132	Duplicate of 23
133	Duplicate of 24
134	Duplicate of 25
135	Duplicate of 26
136	Duplicate of 27
137	Duplicate of 28
138	No pseudobonds
139	Duplicate of 29
140	Duplicate of 32
141	No pseudobonds
142	Duplicate of 34
143	Duplicate of 35
144	Duplicate of 36
145	No pseudobonds
146	Duplicate of 37
147	Duplicate of 38
148	Duplicate of 39
149	Duplicate of 40
150	Duplicate of 41
151	Duplicate of 42
152	Duplicate of 43
153	Duplicate of 44
154	Duplicate of 45
155	No pseudobonds
156	Duplicate of 46
157	Duplicate of 47
158	Duplicate of 48
159	Duplicate of 49
160	Duplicate of 50
161	Duplicate of 51
162	Duplicate of 52
163	Duplicate of 53
164	Duplicate of 54
165	No pseudobonds
166	No pseudobonds
167	Duplicate of 55
168	Duplicate of 56
169	Duplicate of 57
170	Duplicate of 58
171	Duplicate of 59
172	Duplicate of 60
173	Duplicate of 61
174	Duplicate of 62
175	Duplicate of 63
176	Duplicate of 64
177	Duplicate of 65
178	Duplicate of 66
179	Duplicate of 67
180	No pseudobonds
181	Duplicate of 68
182	No pseudobonds
183	No pseudobonds
184	No pseudobonds
185	Duplicate of 69
186	Duplicate of 70
187	Duplicate of 71
188	Duplicate of 72
189	No pseudobonds
190	Duplicate of 73
191	Duplicate of 74
192	Duplicate of 75
193	Duplicate of 76
194	No pseudobonds
195	Duplicate of 77
196	Duplicate of 78
197	Duplicate of 81
198	Duplicate of 82
199	Duplicate of 85
200	Duplicate of 86
201	Duplicate of 87
202	Duplicate of 88
203	Duplicate of 89
204	Duplicate of 90
205	Duplicate of 91
206	Duplicate of 92
207	Duplicate of 93
208	Duplicate of 94
209	Duplicate of 95
210	Duplicate of 96
211	Duplicate of 97
212	Duplicate of 98
213	Duplicate of 99
214	No pseudobonds
215	Duplicate of 100
216	Duplicate of 101
217	Duplicate of 102
218	Duplicate of 103
219	No pseudobonds
220	Duplicate of 104
221	Duplicate of 105
222	Duplicate of 106
223	Duplicate of 107
224	Duplicate of 108
225	Duplicate of 109
226	Duplicate of 110
227	Duplicate of 2
228	Duplicate of 3
229	Duplicate of 4
230	Duplicate of 6
231	Duplicate of 7
232	Duplicate of 9
233	Duplicate of 10
234	Duplicate of 11
235	Duplicate of 12
236	Duplicate of 13
237	Duplicate of 14
238	Duplicate of 15
239	Duplicate of 16
240	Duplicate of 17
241	Duplicate of 18
242	Duplicate of 19
243	Duplicate of 20
244	Duplicate of 21
245	Duplicate of 129
246	Duplicate of 130
247	Duplicate of 22
248	Duplicate of 23
249	Duplicate of 24
250	Duplicate of 25
251	Duplicate of 26
252	Duplicate of 27
253	Duplicate of 28
254	Duplicate of 138
255	Duplicate of 29
256	Duplicate of 30
257	Duplicate of 31
258	Duplicate of 32
259	Duplicate of 33
260	Duplicate of 141
261	Duplicate of 34
262	Duplicate of 36
263	Duplicate of 145
264	Duplicate of 37
265	Duplicate of 39
266	Duplicate of 40
267	Duplicate of 41
268	Duplicate of 42
269	Duplicate of 43
270	Duplicate of 44
271	Duplicate of 45
272	Duplicate of 155
273	Duplicate of 46
274	Duplicate of 47
275	Duplicate of 50
276	Duplicate of 51
277	Duplicate of 52
278	Duplicate of 53
279	Duplicate of 54
280	Duplicate of 165
281	Duplicate of 166
282	Duplicate of 58
283	Duplicate of 59
284	Duplicate of 60
285	Duplicate of 61
286	Duplicate of 63
287	Duplicate of 64
288	Duplicate of 65
289	Duplicate of 66
290	Duplicate of 67
291	Duplicate of 180
292	Duplicate of 68
293	Duplicate of 182
294	Duplicate of 183
295	Duplicate of 184
296	Duplicate of 69
297	Duplicate of 70
298	Duplicate of 71
299	Duplicate of 72
300	Duplicate of 189
301	Duplicate of 73
302	Duplicate of 75
303	Duplicate of 76
304	Duplicate of 194
305	Duplicate of 78
306	Duplicate of 79
307	Duplicate of 80
308	Duplicate of 83
309	Duplicate of 84
310	Duplicate of 85
311	Duplicate of 86
312	Duplicate of 87
313	Duplicate of 88
314	Duplicate of 90
315	Duplicate of 91
316	Duplicate of 93
317	Duplicate of 94
318	Duplicate of 95
319	Duplicate of 96
320	Duplicate of 97
321	Duplicate of 99
322	Duplicate of 214
323	Duplicate of 100
324	Duplicate of 101
325	Duplicate of 103
326	Duplicate of 219
327	Duplicate of 104
328	Duplicate of 105
329	Duplicate of 106
330	Duplicate of 109
331	Duplicate of 110
