## Supplementary material for "Deciphering Photosynthetic Protein Networks: A Crosslinking-MS Strategy for Studying Functional Thylakoid Membranes": Source Data S1: 7WG5_(0mM).tsv

Row in evidence file	Pseudobond	Overlap category	Distance (A)
2	No pseudobonds
3	No pseudobonds
4	No pseudobonds
5	No pseudobonds
6	No pseudobonds
7	No pseudobonds
8	No pseudobonds
9	No pseudobonds
10	No pseudobonds
11	No pseudobonds
12	No pseudobonds
13	No pseudobonds
14	No pseudobonds
15	No pseudobonds
16	No pseudobonds
17	No pseudobonds
18	No pseudobonds
19	No pseudobonds
20	#1/AC:37@CA #1/AD:170@CA	Not overlap associated	11.579029104376582
20	#1/AC:37@CA #1/BD:170@CA	Not overlap associated	205.6348076299341
20	#1/AD:170@CA #1/BC:37@CA	Not overlap associated	207.99081763626006
20	#1/BC:37@CA #1/BD:170@CA	Not overlap associated	11.1059150455962
21	#1/AD:170@CA #1/AH:138@CA	Not overlap associated	87.57409063187582
21	#1/AD:170@CA #1/BH:138@CA	Not overlap associated	250.8960396618488
21	#1/AH:138@CA #1/BD:170@CA	Not overlap associated	250.29856496991746
21	#1/BD:170@CA #1/BH:138@CA	Not overlap associated	86.85074068768787
22	#1/AD:170@CA #1/AD:187@CA	Not overlap associated	28.811753053224653
22	#1/AD:170@CA #1/BD:187@CA	Not overlap associated	213.47332220443846
22	#1/AD:187@CA #1/BD:170@CA	Not overlap associated	209.17674081503424
22	#1/BD:170@CA #1/BD:187@CA	Not overlap associated	29.05900963556742
23	#1/AD:143@CA #1/AD:170@CA	Not overlap associated	16.6289874917266
23	#1/AD:143@CA #1/BD:170@CA	Not overlap associated	216.61530408306797
23	#1/AD:170@CA #1/BD:143@CA	Not overlap associated	214.43056966300304
23	#1/BD:143@CA #1/BD:170@CA	Not overlap associated	16.782651816682602
24	#1/AF:68@CA #1/AF:79@CA	Not overlap associated	14.776752078856836
24	#1/AF:68@CA #1/BF:79@CA	Not overlap associated	173.10455080384224
24	#1/AF:79@CA #1/BF:68@CA	Not overlap associated	174.95375945374823
24	#1/BF:68@CA #1/BF:79@CA	Not overlap associated	14.306411569642464
25	No pseudobonds
26	No pseudobonds
27	No pseudobonds
28	No pseudobonds
29	No pseudobonds
30	No pseudobonds
31	No pseudobonds
32	No pseudobonds
33	No pseudobonds
34	No pseudobonds
35	No pseudobonds
36	No pseudobonds
37	No pseudobonds
38	No pseudobonds
39	No pseudobonds
40	No pseudobonds
41	No pseudobonds
42	No pseudobonds
43	No pseudobonds
44	No pseudobonds
45	No pseudobonds
46	No pseudobonds
47	No pseudobonds
48	No pseudobonds
49	No pseudobonds
50	No pseudobonds
51	No pseudobonds
52	No pseudobonds
53	No pseudobonds
54	No pseudobonds
55	No pseudobonds
56	No pseudobonds
57	No pseudobonds
58	No pseudobonds
59	No pseudobonds
60	No pseudobonds
61	No pseudobonds
62	No pseudobonds
63	No pseudobonds
64	No pseudobonds
65	No pseudobonds
66	No pseudobonds
67	No pseudobonds
68	No pseudobonds
69	No pseudobonds
70	No pseudobonds
71	No pseudobonds
72	No pseudobonds
73	No pseudobonds
74	No pseudobonds
75	#1/AC:37@CA #1/AE:111@CA	Not overlap associated	10.16277270236819
75	#1/AC:37@CA #1/BE:111@CA	Not overlap associated	198.40982772282226
75	#1/AE:111@CA #1/BC:37@CA	Not overlap associated	198.23714803487263
75	#1/BC:37@CA #1/BE:111@CA	Not overlap associated	11.37493951632271
76	#1/AC:37@CA #1/AE:111@CA	Not overlap associated	10.16277270236819
76	#1/AC:37@CA #1/BE:111@CA	Not overlap associated	198.40982772282226
76	#1/AE:111@CA #1/BC:37@CA	Not overlap associated	198.23714803487263
76	#1/BC:37@CA #1/BE:111@CA	Not overlap associated	11.37493951632271
77	No pseudobonds
78	No pseudobonds
79	No pseudobonds
80	No pseudobonds
81	No pseudobonds
82	No pseudobonds
83	No pseudobonds
84	No pseudobonds
85	No pseudobonds
86	No pseudobonds
87	No pseudobonds
88	No pseudobonds
89	No pseudobonds
90	No pseudobonds
91	No pseudobonds
92	No pseudobonds
93	No pseudobonds
94	No pseudobonds
95	No pseudobonds
96	No pseudobonds
97	No pseudobonds
98	No pseudobonds
99	No pseudobonds
100	No pseudobonds
101	No pseudobonds
102	No pseudobonds
103	No pseudobonds
104	No pseudobonds
105	No pseudobonds
106	No pseudobonds
107	No pseudobonds
108	No pseudobonds
109	No pseudobonds
110	No pseudobonds
111	No pseudobonds
112	No pseudobonds
113	#1/AC:37@CA #1/AE:111@CA	Not overlap associated	10.16277270236819
113	#1/AC:37@CA #1/BE:111@CA	Not overlap associated	198.40982772282226
113	#1/AE:111@CA #1/BC:37@CA	Not overlap associated	198.23714803487263
113	#1/BC:37@CA #1/BE:111@CA	Not overlap associated	11.37493951632271
114	No pseudobonds
115	Duplicate of 3
116	Duplicate of 4
117	Duplicate of 5
118	Duplicate of 6
119	No pseudobonds
120	Duplicate of 8
121	Duplicate of 9
122	No pseudobonds
123	No pseudobonds
124	Duplicate of 10
125	Duplicate of 11
126	Duplicate of 12
127	Duplicate of 13
128	Duplicate of 14
129	Duplicate of 15
130	Duplicate of 16
131	Duplicate of 17
132	Duplicate of 19
133	Duplicate of 20
134	Duplicate of 21
135	Duplicate of 22
136	Duplicate of 23
137	Duplicate of 24
138	Duplicate of 25
139	Duplicate of 27
140	Duplicate of 28
141	Duplicate of 29
142	Duplicate of 31
143	Duplicate of 32
144	Duplicate of 33
145	Duplicate of 34
146	Duplicate of 35
147	No pseudobonds
148	Duplicate of 36
149	Duplicate of 39
150	Duplicate of 41
151	No pseudobonds
152	Duplicate of 42
153	No pseudobonds
154	Duplicate of 43
155	No pseudobonds
156	Duplicate of 44
157	No pseudobonds
158	Duplicate of 45
159	No pseudobonds
160	Duplicate of 46
161	Duplicate of 47
162	Duplicate of 48
163	Duplicate of 49
164	Duplicate of 51
165	Duplicate of 53
166	Duplicate of 54
167	Duplicate of 55
168	Duplicate of 57
169	Duplicate of 59
170	No pseudobonds
171	Duplicate of 60
172	Duplicate of 61
173	Duplicate of 62
174	Duplicate of 63
175	Duplicate of 64
176	Duplicate of 65
177	Duplicate of 66
178	Duplicate of 67
179	Duplicate of 68
180	No pseudobonds
181	No pseudobonds
182	Duplicate of 70
183	Duplicate of 72
184	Duplicate of 73
185	Duplicate of 74
186	Duplicate of 75
187	Duplicate of 78
188	Duplicate of 79
189	Duplicate of 80
190	Duplicate of 81
191	Duplicate of 82
192	Duplicate of 84
193	Duplicate of 85
194	Duplicate of 86
195	Duplicate of 87
196	Duplicate of 88
197	Duplicate of 89
198	Duplicate of 90
199	Duplicate of 91
200	Duplicate of 92
201	Duplicate of 93
202	Duplicate of 94
203	Duplicate of 95
204	No pseudobonds
205	Duplicate of 96
206	Duplicate of 97
207	Duplicate of 98
208	Duplicate of 99
209	Duplicate of 100
210	Duplicate of 101
211	Duplicate of 102
212	Duplicate of 103
213	Duplicate of 104
214	Duplicate of 105
215	Duplicate of 106
216	Duplicate of 107
217	Duplicate of 108
218	Duplicate of 109
219	Duplicate of 110
220	Duplicate of 111
221	Duplicate of 113
222	Duplicate of 114
223	No pseudobonds
224	Duplicate of 2
225	Duplicate of 4
226	Duplicate of 5
227	Duplicate of 6
228	Duplicate of 7
229	Duplicate of 119
230	Duplicate of 8
231	Duplicate of 9
232	Duplicate of 122
233	Duplicate of 123
234	Duplicate of 10
235	Duplicate of 11
236	Duplicate of 12
237	Duplicate of 13
238	Duplicate of 14
239	Duplicate of 15
240	Duplicate of 16
241	Duplicate of 17
242	Duplicate of 18
243	Duplicate of 21
244	Duplicate of 22
245	Duplicate of 23
246	Duplicate of 25
247	Duplicate of 26
248	Duplicate of 30
249	Duplicate of 31
250	Duplicate of 32
251	Duplicate of 147
252	Duplicate of 36
253	Duplicate of 37
254	Duplicate of 38
255	Duplicate of 40
256	Duplicate of 151
257	Duplicate of 42
258	Duplicate of 153
259	Duplicate of 43
260	Duplicate of 155
261	Duplicate of 157
262	Duplicate of 45
263	Duplicate of 159
264	Duplicate of 46
265	Duplicate of 47
266	Duplicate of 48
267	Duplicate of 49
268	Duplicate of 50
269	Duplicate of 51
270	Duplicate of 52
271	Duplicate of 53
272	Duplicate of 54
273	Duplicate of 56
274	Duplicate of 58
275	Duplicate of 170
276	Duplicate of 63
277	Duplicate of 64
278	Duplicate of 65
279	Duplicate of 66
280	Duplicate of 67
281	Duplicate of 68
282	Duplicate of 180
283	Duplicate of 181
284	Duplicate of 69
285	Duplicate of 71
286	Duplicate of 73
287	Duplicate of 75
288	Duplicate of 76
289	Duplicate of 77
290	Duplicate of 79
291	Duplicate of 81
292	Duplicate of 82
293	Duplicate of 83
294	Duplicate of 85
295	Duplicate of 87
296	Duplicate of 88
297	Duplicate of 90
298	Duplicate of 93
299	Duplicate of 94
300	Duplicate of 95
301	Duplicate of 204
302	Duplicate of 96
303	Duplicate of 97
304	Duplicate of 98
305	Duplicate of 99
306	Duplicate of 100
307	Duplicate of 101
308	Duplicate of 102
309	Duplicate of 103
310	Duplicate of 104
311	Duplicate of 105
312	Duplicate of 106
313	Duplicate of 107
314	Duplicate of 109
315	Duplicate of 110
316	Duplicate of 112
317	Duplicate of 113
318	Duplicate of 114
319	Duplicate of 223
