## Supplementary material for "Deciphering Photosynthetic Protein Networks: A Crosslinking-MS Strategy for Studying Functional Thylakoid Membranes": Source Data S1: 7WG5_(0mM)_1A_Short.tsv

#1/AC:37@CA #1/AD:170@CA
#1/AC:37@CA #1/AE:111@CA
#1/AD:143@CA #1/AD:170@CA
#1/AD:170@CA #1/AD:187@CA
#1/AD:170@CA #1/AH:138@CA
#1/AF:68@CA #1/AF:79@CA
#1/BC:37@CA #1/BD:170@CA
#1/BD:143@CA #1/BD:170@CA
#1/BD:170@CA #1/BD:187@CA
#1/BD:170@CA #1/BH:138@CA
#1/BF:68@CA #1/BF:79@CA
