## Supplementary material for "Deciphering Photosynthetic Protein Networks: A Crosslinking-MS Strategy for Studying Functional Thylakoid Membranes": Source Data S1: ShortSubset_7OUI_(100mM).xlsx

### Sheet: Sheet1
Row in evidence file	Pseudobond	Overlap category	Distance (A)	Min_Distance_Group
22	#1/4:208@CA #1/4:220@CA	Not overlap associated	9.84226	9.84226
85	#1/B:130@CA #1/B:2@CA	Not overlap associated	23.0371	23.0371
87	#1/B:130@CA #1/B:227@CA	Not overlap associated	20.0866	20.0866
