## Supplementary material for "Deciphering Photosynthetic Protein Networks: A Crosslinking-MS Strategy for Studying Functional Thylakoid Membranes": Source Data S1: ShortSubset_7WG5_(0mM).xlsx

### Sheet: Sheet1
Row in evidence file	Pseudobond	Overlap category	Distance (A)	Min_Distance_Group
20	#1/BC:37@CA #1/BD:170@CA	Not overlap associated	11.1059	11.1059
21	#1/BD:170@CA #1/BH:138@CA	Not overlap associated	86.8507	86.8507
22	#1/AD:170@CA #1/AD:187@CA	Not overlap associated	28.8118	28.8118
23	#1/AD:143@CA #1/AD:170@CA	Not overlap associated	16.629	16.629
24	#1/BF:68@CA #1/BF:79@CA	Not overlap associated	14.3064	14.3064
75	#1/AC:37@CA #1/AE:111@CA	Not overlap associated	10.1628	10.1628
76	#1/AC:37@CA #1/AE:111@CA	Not overlap associated	10.1628	10.1628
113	#1/AC:37@CA #1/AE:111@CA	Not overlap associated	10.1628	10.1628
