## Supplementary material for "Deciphering Photosynthetic Protein Networks: A Crosslinking-MS Strategy for Studying Functional Thylakoid Membranes": Source Data S1: 3RFY_(0mM).tsv

Row in evidence file	Pseudobond	Overlap category	Distance (A)
2	No pseudobonds
3	No pseudobonds
4	No pseudobonds
5	No pseudobonds
6	No pseudobonds
7	No pseudobonds
8	No pseudobonds
9	No pseudobonds
10	No pseudobonds
11	No pseudobonds
12	No pseudobonds
13	No pseudobonds
14	No pseudobonds
15	No pseudobonds
16	No pseudobonds
17	No pseudobonds
18	No pseudobonds
19	No pseudobonds
20	No pseudobonds
21	No pseudobonds
22	No pseudobonds
23	No pseudobonds
24	No pseudobonds
25	No pseudobonds
26	No pseudobonds
27	No pseudobonds
28	No pseudobonds
29	No pseudobonds
30	No pseudobonds
31	No pseudobonds
32	No pseudobonds
33	No pseudobonds
34	No pseudobonds
35	No pseudobonds
36	No pseudobonds
37	No pseudobonds
38	#1/A:116@CA #1/A:123@CA	Not overlap associated	10.326644130597312
39	No pseudobonds
40	No pseudobonds
41	No pseudobonds
42	No pseudobonds
43	No pseudobonds
44	No pseudobonds
45	No pseudobonds
46	No pseudobonds
47	No pseudobonds
48	No pseudobonds
49	No pseudobonds
50	No pseudobonds
51	No pseudobonds
52	No pseudobonds
53	No pseudobonds
54	No pseudobonds
55	No pseudobonds
56	No pseudobonds
57	No pseudobonds
58	No pseudobonds
59	No pseudobonds
60	No pseudobonds
61	No pseudobonds
62	No pseudobonds
63	No pseudobonds
64	No pseudobonds
65	No pseudobonds
66	No pseudobonds
67	No pseudobonds
68	No pseudobonds
69	No pseudobonds
70	No pseudobonds
71	No pseudobonds
72	No pseudobonds
73	No pseudobonds
74	No pseudobonds
75	No pseudobonds
76	No pseudobonds
77	No pseudobonds
78	No pseudobonds
79	No pseudobonds
80	No pseudobonds
81	No pseudobonds
82	No pseudobonds
83	No pseudobonds
84	No pseudobonds
85	No pseudobonds
86	No pseudobonds
87	No pseudobonds
88	No pseudobonds
89	No pseudobonds
90	No pseudobonds
91	No pseudobonds
92	No pseudobonds
93	No pseudobonds
94	No pseudobonds
95	No pseudobonds
96	No pseudobonds
97	No pseudobonds
98	No pseudobonds
99	No pseudobonds
100	No pseudobonds
101	No pseudobonds
102	No pseudobonds
103	No pseudobonds
104	No pseudobonds
105	No pseudobonds
106	No pseudobonds
107	No pseudobonds
108	No pseudobonds
109	No pseudobonds
110	No pseudobonds
111	No pseudobonds
112	No pseudobonds
113	No pseudobonds
114	No pseudobonds
115	No pseudobonds
116	No pseudobonds
117	No pseudobonds
118	No pseudobonds
119	No pseudobonds
120	No pseudobonds
121	No pseudobonds
122	No pseudobonds
123	No pseudobonds
124	No pseudobonds
125	No pseudobonds
126	No pseudobonds
127	No pseudobonds
128	No pseudobonds
129	No pseudobonds
130	No pseudobonds
131	No pseudobonds
132	No pseudobonds
133	No pseudobonds
134	Duplicate of 3
135	Duplicate of 5
136	Duplicate of 6
137	No pseudobonds
138	Duplicate of 7
139	Duplicate of 9
140	Duplicate of 10
141	Duplicate of 11
142	Duplicate of 12
143	Duplicate of 13
144	Duplicate of 14
145	Duplicate of 15
146	Duplicate of 16
147	Duplicate of 18
148	Duplicate of 19
149	Duplicate of 20
150	Duplicate of 21
151	Duplicate of 22
152	Duplicate of 23
153	Duplicate of 25
154	Duplicate of 26
155	Duplicate of 27
156	Duplicate of 28
157	Duplicate of 29
158	Duplicate of 30
159	Duplicate of 31
160	Duplicate of 32
161	Duplicate of 33
162	Duplicate of 35
163	Duplicate of 36
164	No pseudobonds
165	No pseudobonds
166	Duplicate of 38
167	Duplicate of 39
168	Duplicate of 40
169	Duplicate of 41
170	Duplicate of 42
171	No pseudobonds
172	Duplicate of 43
173	Duplicate of 44
174	Duplicate of 46
175	Duplicate of 48
176	Duplicate of 49
177	Duplicate of 50
178	Duplicate of 51
179	Duplicate of 52
180	Duplicate of 53
181	Duplicate of 54
182	Duplicate of 55
183	No pseudobonds
184	Duplicate of 56
185	Duplicate of 57
186	Duplicate of 58
187	Duplicate of 59
188	Duplicate of 60
189	Duplicate of 61
190	Duplicate of 62
191	Duplicate of 63
192	Duplicate of 64
193	Duplicate of 65
194	Duplicate of 66
195	No pseudobonds
196	Duplicate of 68
197	No pseudobonds
198	Duplicate of 69
199	Duplicate of 70
200	Duplicate of 71
201	Duplicate of 72
202	Duplicate of 73
203	Duplicate of 74
204	Duplicate of 77
205	Duplicate of 78
206	Duplicate of 79
207	Duplicate of 80
208	Duplicate of 81
209	Duplicate of 82
210	Duplicate of 83
211	No pseudobonds
212	Duplicate of 84
213	Duplicate of 85
214	Duplicate of 86
215	Duplicate of 87
216	Duplicate of 88
217	Duplicate of 89
218	Duplicate of 90
219	Duplicate of 91
220	Duplicate of 92
221	Duplicate of 93
222	Duplicate of 95
223	Duplicate of 96
224	Duplicate of 97
225	Duplicate of 98
226	Duplicate of 99
227	Duplicate of 100
228	Duplicate of 101
229	Duplicate of 102
230	Duplicate of 103
231	Duplicate of 104
232	Duplicate of 105
233	Duplicate of 106
234	No pseudobonds
235	Duplicate of 107
236	Duplicate of 108
237	Duplicate of 109
238	Duplicate of 110
239	No pseudobonds
240	Duplicate of 111
241	Duplicate of 112
242	No pseudobonds
243	Duplicate of 113
244	Duplicate of 114
245	Duplicate of 116
246	Duplicate of 117
247	No pseudobonds
248	No pseudobonds
249	No pseudobonds
250	No pseudobonds
251	No pseudobonds
252	Duplicate of 118
253	Duplicate of 119
254	No pseudobonds
255	Duplicate of 120
256	Duplicate of 122
257	Duplicate of 123
258	Duplicate of 124
259	Duplicate of 126
260	Duplicate of 127
261	Duplicate of 128
262	Duplicate of 129
263	Duplicate of 130
264	Duplicate of 132
265	Duplicate of 133
266	Duplicate of 2
267	Duplicate of 3
268	Duplicate of 4
269	Duplicate of 6
270	Duplicate of 137
271	Duplicate of 7
272	Duplicate of 8
273	Duplicate of 9
274	Duplicate of 10
275	Duplicate of 11
276	Duplicate of 12
277	Duplicate of 13
278	Duplicate of 14
279	Duplicate of 15
280	Duplicate of 16
281	Duplicate of 17
282	Duplicate of 19
283	Duplicate of 20
284	Duplicate of 21
285	Duplicate of 22
286	Duplicate of 24
287	Duplicate of 25
288	Duplicate of 26
289	Duplicate of 27
290	Duplicate of 28
291	Duplicate of 29
292	Duplicate of 30
293	Duplicate of 31
294	Duplicate of 32
295	Duplicate of 33
296	Duplicate of 34
297	Duplicate of 35
298	Duplicate of 36
299	Duplicate of 37
300	Duplicate of 164
301	Duplicate of 165
302	Duplicate of 38
303	Duplicate of 39
304	Duplicate of 40
305	Duplicate of 41
306	Duplicate of 171
307	Duplicate of 43
308	Duplicate of 45
309	Duplicate of 46
310	Duplicate of 47
311	Duplicate of 49
312	Duplicate of 50
313	Duplicate of 53
314	Duplicate of 54
315	Duplicate of 55
316	Duplicate of 183
317	Duplicate of 56
318	Duplicate of 57
319	Duplicate of 58
320	Duplicate of 59
321	Duplicate of 60
322	Duplicate of 61
323	Duplicate of 62
324	Duplicate of 63
325	Duplicate of 65
326	Duplicate of 66
327	Duplicate of 67
328	Duplicate of 195
329	Duplicate of 68
330	Duplicate of 197
331	Duplicate of 69
332	Duplicate of 70
333	Duplicate of 71
334	Duplicate of 72
335	Duplicate of 73
336	Duplicate of 74
337	Duplicate of 75
338	Duplicate of 76
339	Duplicate of 77
340	Duplicate of 79
341	Duplicate of 80
342	Duplicate of 81
343	Duplicate of 82
344	Duplicate of 83
345	Duplicate of 211
346	Duplicate of 84
347	Duplicate of 86
348	Duplicate of 87
349	Duplicate of 88
350	Duplicate of 89
351	Duplicate of 90
352	Duplicate of 92
353	Duplicate of 93
354	Duplicate of 94
355	Duplicate of 96
356	Duplicate of 97
357	Duplicate of 98
358	Duplicate of 99
359	Duplicate of 100
360	Duplicate of 103
361	Duplicate of 104
362	Duplicate of 234
363	Duplicate of 107
364	Duplicate of 108
365	Duplicate of 109
366	Duplicate of 110
367	Duplicate of 239
368	Duplicate of 111
369	Duplicate of 112
370	Duplicate of 242
371	Duplicate of 113
372	Duplicate of 114
373	Duplicate of 115
374	Duplicate of 116
375	Duplicate of 117
376	Duplicate of 247
377	Duplicate of 248
378	Duplicate of 249
379	Duplicate of 250
380	Duplicate of 251
381	Duplicate of 118
382	Duplicate of 119
383	Duplicate of 254
384	Duplicate of 120
385	Duplicate of 121
386	Duplicate of 122
387	Duplicate of 124
388	Duplicate of 125
389	Duplicate of 127
390	Duplicate of 128
391	Duplicate of 129
392	Duplicate of 130
393	Duplicate of 131
394	Duplicate of 132
