## Supplementary material for "Deciphering Photosynthetic Protein Networks: A Crosslinking-MS Strategy for Studying Functional Thylakoid Membranes": Source Data S1: 3RFY_(100mM).tsv

Row in evidence file	Pseudobond	Overlap category	Distance (A)
2	No pseudobonds
3	No pseudobonds
4	No pseudobonds
5	No pseudobonds
6	No pseudobonds
7	No pseudobonds
8	No pseudobonds
9	No pseudobonds
10	No pseudobonds
11	No pseudobonds
12	No pseudobonds
13	No pseudobonds
14	No pseudobonds
15	No pseudobonds
16	No pseudobonds
17	No pseudobonds
18	No pseudobonds
19	No pseudobonds
20	No pseudobonds
21	No pseudobonds
22	No pseudobonds
23	No pseudobonds
24	No pseudobonds
25	No pseudobonds
26	No pseudobonds
27	No pseudobonds
28	No pseudobonds
29	No pseudobonds
30	No pseudobonds
31	No pseudobonds
32	No pseudobonds
33	No pseudobonds
34	No pseudobonds
35	No pseudobonds
36	No pseudobonds
37	No pseudobonds
38	No pseudobonds
39	No pseudobonds
40	No pseudobonds
41	No pseudobonds
42	No pseudobonds
43	No pseudobonds
44	No pseudobonds
45	No pseudobonds
46	No pseudobonds
47	No pseudobonds
48	#1/A:116@CA #1/A:123@CA	Not overlap associated	10.326644130597312
49	No pseudobonds
50	No pseudobonds
51	No pseudobonds
52	No pseudobonds
53	No pseudobonds
54	No pseudobonds
55	No pseudobonds
56	No pseudobonds
57	No pseudobonds
58	No pseudobonds
59	No pseudobonds
60	No pseudobonds
61	No pseudobonds
62	No pseudobonds
63	No pseudobonds
64	No pseudobonds
65	No pseudobonds
66	No pseudobonds
67	No pseudobonds
68	No pseudobonds
69	No pseudobonds
70	No pseudobonds
71	No pseudobonds
72	No pseudobonds
73	No pseudobonds
74	No pseudobonds
75	No pseudobonds
76	No pseudobonds
77	No pseudobonds
78	No pseudobonds
79	No pseudobonds
80	No pseudobonds
81	No pseudobonds
82	No pseudobonds
83	No pseudobonds
84	No pseudobonds
85	No pseudobonds
86	No pseudobonds
87	No pseudobonds
88	No pseudobonds
89	No pseudobonds
90	No pseudobonds
91	No pseudobonds
92	No pseudobonds
93	No pseudobonds
94	No pseudobonds
95	No pseudobonds
96	No pseudobonds
97	No pseudobonds
98	No pseudobonds
99	No pseudobonds
100	No pseudobonds
101	No pseudobonds
102	No pseudobonds
103	No pseudobonds
104	No pseudobonds
105	No pseudobonds
106	No pseudobonds
107	No pseudobonds
108	No pseudobonds
109	No pseudobonds
110	No pseudobonds
111	No pseudobonds
112	No pseudobonds
113	No pseudobonds
114	No pseudobonds
115	No pseudobonds
116	No pseudobonds
117	No pseudobonds
118	No pseudobonds
119	No pseudobonds
120	No pseudobonds
121	No pseudobonds
122	No pseudobonds
123	No pseudobonds
124	No pseudobonds
125	No pseudobonds
126	No pseudobonds
127	No pseudobonds
128	No pseudobonds
129	No pseudobonds
130	No pseudobonds
131	No pseudobonds
132	No pseudobonds
133	No pseudobonds
134	No pseudobonds
135	No pseudobonds
136	No pseudobonds
137	No pseudobonds
138	No pseudobonds
139	No pseudobonds
140	No pseudobonds
141	No pseudobonds
142	No pseudobonds
143	No pseudobonds
144	No pseudobonds
145	No pseudobonds
146	No pseudobonds
147	No pseudobonds
148	No pseudobonds
149	No pseudobonds
150	No pseudobonds
151	No pseudobonds
152	No pseudobonds
153	No pseudobonds
154	No pseudobonds
155	No pseudobonds
156	No pseudobonds
157	No pseudobonds
158	No pseudobonds
159	No pseudobonds
160	No pseudobonds
161	No pseudobonds
162	No pseudobonds
163	No pseudobonds
164	No pseudobonds
165	No pseudobonds
166	No pseudobonds
167	No pseudobonds
168	No pseudobonds
169	No pseudobonds
170	No pseudobonds
171	No pseudobonds
172	No pseudobonds
173	No pseudobonds
174	No pseudobonds
175	No pseudobonds
176	No pseudobonds
177	No pseudobonds
178	No pseudobonds
179	No pseudobonds
180	No pseudobonds
181	No pseudobonds
182	No pseudobonds
183	No pseudobonds
184	No pseudobonds
185	No pseudobonds
186	No pseudobonds
187	No pseudobonds
188	No pseudobonds
189	No pseudobonds
190	No pseudobonds
191	No pseudobonds
192	No pseudobonds
193	No pseudobonds
194	No pseudobonds
195	No pseudobonds
196	No pseudobonds
197	No pseudobonds
198	No pseudobonds
199	No pseudobonds
200	No pseudobonds
201	No pseudobonds
202	No pseudobonds
203	Duplicate of 2
204	Duplicate of 3
205	Duplicate of 4
206	Duplicate of 5
207	Duplicate of 6
208	Duplicate of 7
209	No pseudobonds
210	Duplicate of 8
211	Duplicate of 9
212	Duplicate of 10
213	Duplicate of 11
214	Duplicate of 12
215	Duplicate of 13
216	Duplicate of 14
217	Duplicate of 16
218	Duplicate of 17
219	Duplicate of 18
220	Duplicate of 19
221	Duplicate of 20
222	No pseudobonds
223	No pseudobonds
224	No pseudobonds
225	Duplicate of 21
226	Duplicate of 22
227	Duplicate of 23
228	Duplicate of 24
229	Duplicate of 25
230	Duplicate of 26
231	Duplicate of 27
232	Duplicate of 28
233	Duplicate of 30
234	Duplicate of 31
235	Duplicate of 32
236	Duplicate of 33
237	Duplicate of 34
238	Duplicate of 35
239	Duplicate of 36
240	Duplicate of 37
241	Duplicate of 38
242	Duplicate of 39
243	Duplicate of 40
244	Duplicate of 41
245	Duplicate of 42
246	Duplicate of 43
247	Duplicate of 44
248	No pseudobonds
249	Duplicate of 45
250	No pseudobonds
251	Duplicate of 46
252	Duplicate of 47
253	Duplicate of 48
254	No pseudobonds
255	Duplicate of 49
256	No pseudobonds
257	No pseudobonds
258	Duplicate of 52
259	Duplicate of 53
260	Duplicate of 55
261	Duplicate of 56
262	Duplicate of 57
263	Duplicate of 58
264	Duplicate of 59
265	Duplicate of 60
266	No pseudobonds
267	Duplicate of 62
268	Duplicate of 63
269	Duplicate of 64
270	Duplicate of 65
271	Duplicate of 66
272	Duplicate of 67
273	Duplicate of 68
274	No pseudobonds
275	Duplicate of 69
276	No pseudobonds
277	Duplicate of 70
278	Duplicate of 71
279	Duplicate of 72
280	Duplicate of 73
281	Duplicate of 74
282	Duplicate of 75
283	Duplicate of 76
284	Duplicate of 77
285	Duplicate of 78
286	Duplicate of 79
287	Duplicate of 80
288	Duplicate of 81
289	Duplicate of 82
290	Duplicate of 83
291	Duplicate of 84
292	Duplicate of 85
293	No pseudobonds
294	Duplicate of 86
295	Duplicate of 87
296	Duplicate of 88
297	Duplicate of 89
298	Duplicate of 90
299	No pseudobonds
300	Duplicate of 91
301	Duplicate of 92
302	Duplicate of 93
303	Duplicate of 94
304	Duplicate of 95
305	Duplicate of 96
306	No pseudobonds
307	Duplicate of 97
308	Duplicate of 98
309	Duplicate of 99
310	Duplicate of 100
311	Duplicate of 101
312	No pseudobonds
313	Duplicate of 102
314	Duplicate of 103
315	Duplicate of 104
316	Duplicate of 106
317	Duplicate of 107
318	Duplicate of 108
319	Duplicate of 109
320	Duplicate of 111
321	Duplicate of 112
322	Duplicate of 113
323	Duplicate of 114
324	Duplicate of 115
325	Duplicate of 116
326	Duplicate of 117
327	Duplicate of 118
328	Duplicate of 119
329	Duplicate of 120
330	No pseudobonds
331	Duplicate of 121
332	Duplicate of 122
333	Duplicate of 123
334	Duplicate of 124
335	No pseudobonds
336	No pseudobonds
337	Duplicate of 125
338	No pseudobonds
339	Duplicate of 127
340	Duplicate of 129
341	No pseudobonds
342	Duplicate of 130
343	Duplicate of 131
344	Duplicate of 132
345	Duplicate of 133
346	Duplicate of 134
347	Duplicate of 135
348	Duplicate of 136
349	Duplicate of 137
350	No pseudobonds
351	Duplicate of 140
352	Duplicate of 141
353	Duplicate of 142
354	Duplicate of 143
355	No pseudobonds
356	Duplicate of 144
357	No pseudobonds
358	Duplicate of 146
359	Duplicate of 147
360	Duplicate of 148
361	Duplicate of 149
362	Duplicate of 150
363	Duplicate of 151
364	Duplicate of 152
365	Duplicate of 153
366	No pseudobonds
367	Duplicate of 154
368	Duplicate of 155
369	Duplicate of 156
370	Duplicate of 157
371	Duplicate of 159
372	Duplicate of 160
373	Duplicate of 162
374	Duplicate of 163
375	Duplicate of 164
376	Duplicate of 165
377	Duplicate of 166
378	No pseudobonds
379	Duplicate of 167
380	Duplicate of 168
381	Duplicate of 169
382	No pseudobonds
383	Duplicate of 170
384	Duplicate of 171
385	Duplicate of 172
386	Duplicate of 173
387	Duplicate of 174
388	No pseudobonds
389	Duplicate of 175
390	No pseudobonds
391	No pseudobonds
392	Duplicate of 177
393	Duplicate of 178
394	Duplicate of 179
395	Duplicate of 180
396	No pseudobonds
397	Duplicate of 181
398	No pseudobonds
399	Duplicate of 182
400	Duplicate of 184
401	No pseudobonds
402	Duplicate of 185
403	Duplicate of 186
404	No pseudobonds
405	Duplicate of 187
406	Duplicate of 188
407	Duplicate of 189
408	Duplicate of 190
409	Duplicate of 191
410	No pseudobonds
411	No pseudobonds
412	Duplicate of 192
413	Duplicate of 193
414	No pseudobonds
415	Duplicate of 195
416	Duplicate of 196
417	Duplicate of 197
418	Duplicate of 198
419	Duplicate of 199
420	No pseudobonds
421	Duplicate of 201
422	Duplicate of 202
423	Duplicate of 3
424	Duplicate of 4
425	Duplicate of 6
426	Duplicate of 7
427	Duplicate of 209
428	Duplicate of 8
429	Duplicate of 9
430	Duplicate of 11
431	Duplicate of 12
432	Duplicate of 13
433	Duplicate of 14
434	Duplicate of 15
435	Duplicate of 16
436	Duplicate of 17
437	Duplicate of 18
438	Duplicate of 19
439	Duplicate of 20
440	Duplicate of 222
441	Duplicate of 223
442	Duplicate of 224
443	Duplicate of 21
444	Duplicate of 22
445	Duplicate of 23
446	Duplicate of 24
447	Duplicate of 26
448	Duplicate of 27
449	Duplicate of 29
450	Duplicate of 30
451	Duplicate of 31
452	Duplicate of 33
453	Duplicate of 34
454	Duplicate of 35
455	Duplicate of 36
456	Duplicate of 37
457	Duplicate of 38
458	Duplicate of 39
459	Duplicate of 40
460	Duplicate of 41
461	Duplicate of 42
462	Duplicate of 248
463	Duplicate of 45
464	Duplicate of 250
465	Duplicate of 46
466	Duplicate of 47
467	Duplicate of 48
468	Duplicate of 254
469	Duplicate of 49
470	Duplicate of 256
471	Duplicate of 50
472	Duplicate of 257
473	Duplicate of 51
474	Duplicate of 53
475	Duplicate of 54
476	Duplicate of 55
477	Duplicate of 56
478	Duplicate of 57
479	Duplicate of 58
480	Duplicate of 60
481	Duplicate of 266
482	Duplicate of 61
483	Duplicate of 62
484	Duplicate of 64
485	Duplicate of 65
486	Duplicate of 66
487	Duplicate of 67
488	Duplicate of 274
489	Duplicate of 69
490	Duplicate of 276
491	Duplicate of 70
492	Duplicate of 71
493	Duplicate of 72
494	Duplicate of 73
495	Duplicate of 74
496	Duplicate of 75
497	Duplicate of 76
498	Duplicate of 78
499	Duplicate of 79
500	Duplicate of 80
501	Duplicate of 81
502	Duplicate of 82
503	Duplicate of 83
504	Duplicate of 84
505	Duplicate of 85
506	Duplicate of 293
507	Duplicate of 86
508	Duplicate of 87
509	Duplicate of 88
510	Duplicate of 90
511	Duplicate of 299
512	Duplicate of 91
513	Duplicate of 93
514	Duplicate of 94
515	Duplicate of 95
516	Duplicate of 96
517	Duplicate of 306
518	Duplicate of 97
519	Duplicate of 98
520	Duplicate of 99
521	Duplicate of 100
522	Duplicate of 101
523	Duplicate of 312
524	Duplicate of 102
525	Duplicate of 104
526	Duplicate of 105
527	Duplicate of 106
528	Duplicate of 107
529	Duplicate of 108
530	Duplicate of 109
531	Duplicate of 110
532	Duplicate of 111
533	Duplicate of 112
534	Duplicate of 113
535	Duplicate of 115
536	Duplicate of 116
537	Duplicate of 117
538	Duplicate of 119
539	Duplicate of 120
540	Duplicate of 330
541	Duplicate of 121
542	Duplicate of 122
543	Duplicate of 123
544	Duplicate of 124
545	Duplicate of 335
546	Duplicate of 336
547	Duplicate of 125
548	Duplicate of 126
549	Duplicate of 338
550	Duplicate of 127
551	Duplicate of 128
552	Duplicate of 341
553	Duplicate of 131
554	Duplicate of 132
555	Duplicate of 133
556	Duplicate of 134
557	Duplicate of 135
558	Duplicate of 136
559	Duplicate of 137
560	Duplicate of 350
561	Duplicate of 138
562	Duplicate of 139
563	Duplicate of 140
564	Duplicate of 141
565	Duplicate of 143
566	Duplicate of 355
567	Duplicate of 144
568	Duplicate of 145
569	Duplicate of 357
570	Duplicate of 146
571	Duplicate of 147
572	Duplicate of 148
573	Duplicate of 150
574	Duplicate of 152
575	Duplicate of 153
576	Duplicate of 366
577	Duplicate of 154
578	Duplicate of 155
579	Duplicate of 156
580	Duplicate of 157
581	Duplicate of 158
582	Duplicate of 161
583	Duplicate of 162
584	Duplicate of 163
585	Duplicate of 164
586	Duplicate of 165
587	Duplicate of 166
588	Duplicate of 378
589	Duplicate of 167
590	Duplicate of 168
591	Duplicate of 169
592	Duplicate of 382
593	Duplicate of 170
594	Duplicate of 171
595	Duplicate of 172
596	Duplicate of 173
597	Duplicate of 174
598	Duplicate of 388
599	Duplicate of 175
600	Duplicate of 390
601	Duplicate of 391
602	Duplicate of 176
603	Duplicate of 177
604	Duplicate of 178
605	Duplicate of 180
606	Duplicate of 396
607	Duplicate of 181
608	Duplicate of 398
609	Duplicate of 183
610	Duplicate of 184
611	Duplicate of 401
612	Duplicate of 185
613	Duplicate of 186
614	Duplicate of 404
615	Duplicate of 187
616	Duplicate of 188
617	Duplicate of 189
618	Duplicate of 190
619	Duplicate of 191
620	Duplicate of 410
621	Duplicate of 411
622	Duplicate of 192
623	Duplicate of 193
624	Duplicate of 194
625	Duplicate of 414
626	Duplicate of 195
627	Duplicate of 196
628	Duplicate of 197
629	Duplicate of 198
630	Duplicate of 199
631	Duplicate of 200
632	Duplicate of 420
633	Duplicate of 202
