## Supplementary material for "Deciphering Photosynthetic Protein Networks: A Crosslinking-MS Strategy for Studying Functional Thylakoid Membranes": Source Data S1: 7OUI_(100mM)_1A_Short.tsv

#1/4:208@CA #1/4:220@CA
#1/4:208@CA #1/4:55@CA
#1/8:208@CA #1/8:220@CA
#1/8:208@CA #1/8:55@CA
#1/B:130@CA #1/B:227@CA
#1/B:130@CA #1/B:2@CA
#1/B:227@CA #1/B:438@CA
#1/B:2@CA #1/B:438@CA
#1/H:21@CA #1/R:120@CA
#1/R:214@CA #1/R:221@CA
#1/b:130@CA #1/b:227@CA
#1/b:130@CA #1/b:2@CA
#1/b:227@CA #1/b:438@CA
#1/b:2@CA #1/b:438@CA
#1/h:21@CA #1/r:120@CA
#1/r:214@CA #1/r:221@CA
