## Supplementary material for "Deciphering Photosynthetic Protein Networks: A Crosslinking-MS Strategy for Studying Functional Thylakoid Membranes": Source Data S1: 7WG5_(100mM)_1A_Short.tsv

#1/AA:11@CA #1/AA:28@CA
#1/AA:28@CA #1/AD:170@CA
#1/AA:707@CA #1/AF:219@CA
#1/AC:37@CA #1/AD:170@CA
#1/AC:37@CA #1/AE:111@CA
#1/AD:124@CA #1/AD:128@CA
#1/AD:124@CA #1/AD:187@CA
#1/AD:128@CA #1/AD:170@CA
#1/AD:170@CA #1/AD:187@CA
#1/AD:187@CA #1/AD:199@CA
#1/BA:11@CA #1/BA:28@CA
#1/BA:28@CA #1/BD:170@CA
#1/BA:707@CA #1/BF:219@CA
#1/BC:37@CA #1/BD:170@CA
#1/BD:124@CA #1/BD:128@CA
#1/BD:124@CA #1/BD:187@CA
#1/BD:128@CA #1/BD:170@CA
#1/BD:170@CA #1/BD:187@CA
#1/BD:187@CA #1/BD:199@CA
