## Supplementary material for "Deciphering Photosynthetic Protein Networks: A Crosslinking-MS Strategy for Studying Functional Thylakoid Membranes": Source Data S1: ShortSubset_7OUI_(100mM).xlsx

### Sheet: Sheet1
Row in evidence file	Pseudobond	Overlap category	Distance (A)	Min_Distance_Group
9	#1/B:2@CA #1/B:438@CA	Not overlap associated	52.4886	52.4886
10	#1/B:227@CA #1/B:438@CA	Not overlap associated	62.9132	62.9132
23	#1/4:208@CA #1/4:220@CA	Not overlap associated	9.84226	9.84226
113	#1/R:214@CA #1/R:221@CA	Not overlap associated	11.1991	11.1991
153	#1/h:21@CA #1/r:120@CA	Not overlap associated	13.2715	13.2715
156	#1/B:130@CA #1/B:2@CA	Not overlap associated	23.0371	23.0371
159	#1/B:130@CA #1/B:227@CA	Not overlap associated	20.0866	20.0866
256	#1/8:208@CA #1/8:55@CA	Not overlap associated	29.4778	29.4778
