## Supplementary material for "Deciphering Photosynthetic Protein Networks: A Crosslinking-MS Strategy for Studying Functional Thylakoid Membranes": Source Data S1: ShortSubset_7WG5_(0mM).xlsx

### Sheet: Sheet1
Row in evidence file	Pseudobond	Overlap category	Distance (A)	Min_Distance_Group
21	#1/BC:37@CA #1/BD:170@CA	Not overlap associated	11.1059	11.1059
22	#1/AD:170@CA #1/AD:187@CA	Not overlap associated	28.8118	28.8118
29	#1/BA:707@CA #1/BF:219@CA	Not overlap associated	9.1758	9.1758
59	#1/BD:124@CA #1/BD:128@CA	Not overlap associated	10.1962	10.1962
87	#1/AC:37@CA #1/AE:111@CA	Not overlap associated	10.1628	10.1628
88	#1/AC:37@CA #1/AE:111@CA	Not overlap associated	10.1628	10.1628
91	#1/BD:187@CA #1/BD:199@CA	Not overlap associated	15.4141	15.4141
92	#1/AD:128@CA #1/AD:187@CA	Not overlap associated	33.759	33.759
