## Supplementary material for "Deciphering Photosynthetic Protein Networks: A Crosslinking-MS Strategy for Studying Functional Thylakoid Membranes": Source Data S1: ShortSubset_7WG5_(100mM).xlsx

### Sheet: Sheet1
Row in evidence file	Pseudobond	Overlap category	Distance (A)	Min_Distance_Group
24	#1/BC:37@CA #1/BD:170@CA	Not overlap associated	11.1059	11.1059
25	#1/AD:128@CA #1/AD:170@CA	Not overlap associated	20.3825	20.3825
26	#1/AD:170@CA #1/AD:187@CA	Not overlap associated	28.8118	28.8118
36	#1/BA:707@CA #1/BF:219@CA	Not overlap associated	9.1758	9.1758
81	#1/BD:124@CA #1/BD:128@CA	Not overlap associated	10.1962	10.1962
121	#1/AC:37@CA #1/AE:111@CA	Not overlap associated	10.1628	10.1628
122	#1/AC:37@CA #1/AE:111@CA	Not overlap associated	10.1628	10.1628
127	#1/BD:124@CA #1/BD:187@CA	Not overlap associated	44.0143	44.0143
128	#1/BD:187@CA #1/BD:199@CA	Not overlap associated	15.4141	15.4141
355	#1/BA:11@CA #1/BA:28@CA	Not overlap associated	36.5942	36.5942
390	#1/BA:28@CA #1/BD:170@CA	Not overlap associated	40.6474	40.6474
