## Supplementary material for "Deciphering Photosynthetic Protein Networks: A Crosslinking-MS Strategy for Studying Functional Thylakoid Membranes": Source Data S1: 3JCU_(100mM)_1A_Short.tsv

#1/B:130@CA #1/B:227@CA
#1/B:130@CA #1/B:2@CA
#1/B:130@CA #1/L:2@CA
#1/B:227@CA #1/B:2@CA
#1/B:2@CA #1/C:457@CA
#1/C:382@CA #1/O:132@CA
#1/H:15@CA #1/L:2@CA
#1/P:166@CA #1/P:170@CA
#1/Q:102@CA #1/Q:90@CA
#1/Q:102@CA #1/Q:96@CA
#1/Q:102@CA #1/Q:98@CA
#1/Q:125@CA #1/Q:69@CA
#1/Q:35@CA #1/Q:90@CA
#1/Q:63@CA #1/Q:69@CA
#1/R:170@CA #1/R:190@CA
#1/b:130@CA #1/b:227@CA
#1/b:130@CA #1/b:2@CA
#1/b:130@CA #1/l:2@CA
#1/b:227@CA #1/b:2@CA
#1/b:2@CA #1/c:457@CA
#1/c:382@CA #1/o:132@CA
#1/h:15@CA #1/l:2@CA
#1/p:166@CA #1/p:170@CA
#1/q:102@CA #1/q:90@CA
#1/q:102@CA #1/q:96@CA
#1/q:102@CA #1/q:98@CA
#1/q:125@CA #1/q:69@CA
#1/q:35@CA #1/q:90@CA
#1/q:63@CA #1/q:69@CA
#1/r:170@CA #1/r:190@CA
