## Supplementary material for "Deciphering Photosynthetic Protein Networks: A Crosslinking-MS Strategy for Studying Functional Thylakoid Membranes": Source Data S1: 6VON_(0mM).tsv

Row in evidence file	Pseudobond	Overlap category	Distance (A)
2	No pseudobonds
3	No pseudobonds
4	No pseudobonds
5	No pseudobonds
6	No pseudobonds
7	No pseudobonds
8	No pseudobonds
9	No pseudobonds
10	No pseudobonds
11	No pseudobonds
12	No pseudobonds
13	No pseudobonds
14	No pseudobonds
15	No pseudobonds
16	No pseudobonds
17	No pseudobonds
18	No pseudobonds
19	No pseudobonds
20	No pseudobonds
21	No pseudobonds
22	No pseudobonds
23	No pseudobonds
24	No pseudobonds
25	No pseudobonds
26	No pseudobonds
27	No pseudobonds
28	No pseudobonds
29	No pseudobonds
30	No pseudobonds
31	No pseudobonds
32	No pseudobonds
33	No pseudobonds
34	No pseudobonds
35	No pseudobonds
36	No pseudobonds
37	No pseudobonds
38	No pseudobonds
39	No pseudobonds
40	No pseudobonds
41	No pseudobonds
42	#1/I:73@CA #1/J:131@CA	Not overlap associated	13.141193591146887
42	#1/I:73@CA #2/J:131@CA	Not overlap associated	13.141193591146887
42	#1/J:131@CA #2/I:73@CA	Not overlap associated	13.141193591146887
42	#2/I:73@CA #2/J:131@CA	Not overlap associated	13.141193591146887
43	No pseudobonds
44	No pseudobonds
45	No pseudobonds
46	No pseudobonds
47	No pseudobonds
48	No pseudobonds
49	No pseudobonds
50	No pseudobonds
51	No pseudobonds
52	No pseudobonds
53	No pseudobonds
54	No pseudobonds
55	No pseudobonds
56	No pseudobonds
57	No pseudobonds
58	No pseudobonds
59	No pseudobonds
60	No pseudobonds
61	No pseudobonds
62	No pseudobonds
63	No pseudobonds
64	#1/D:17@CA #1/D:50@CA	Not overlap associated	17.142301770765773
64	#1/D:17@CA #1/E:50@CA	Not overlap associated	67.38700035615177
64	#1/D:17@CA #1/F:50@CA	Not overlap associated	52.97309555802832
64	#1/D:17@CA #2/D:50@CA	Not overlap associated	17.142301770765773
64	#1/D:17@CA #2/E:50@CA	Not overlap associated	67.38700035615177
64	#1/D:17@CA #2/F:50@CA	Not overlap associated	52.97309555802832
64	#1/D:50@CA #1/E:17@CA	Not overlap associated	53.2704725434269
64	#1/D:50@CA #1/F:17@CA	Not overlap associated	64.67827323761821
64	#1/D:50@CA #2/D:17@CA	Not overlap associated	17.142301770765773
64	#1/D:50@CA #2/E:17@CA	Not overlap associated	53.2704725434269
64	#1/D:50@CA #2/F:17@CA	Not overlap associated	64.67827323761821
64	#1/E:17@CA #1/E:50@CA	Not overlap associated	14.320019902220766
64	#1/E:17@CA #1/F:50@CA	Not overlap associated	66.1923634417143
64	#1/E:17@CA #2/D:50@CA	Not overlap associated	53.2704725434269
64	#1/E:17@CA #2/E:50@CA	Not overlap associated	14.320019902220766
64	#1/E:17@CA #2/F:50@CA	Not overlap associated	66.1923634417143
64	#1/E:50@CA #1/F:17@CA	Not overlap associated	53.87979894171844
64	#1/E:50@CA #2/D:17@CA	Not overlap associated	67.38700035615177
64	#1/E:50@CA #2/E:17@CA	Not overlap associated	14.320019902220766
64	#1/E:50@CA #2/F:17@CA	Not overlap associated	53.87979894171844
64	#1/F:17@CA #1/F:50@CA	Not overlap associated	12.16213574994127
64	#1/F:17@CA #2/D:50@CA	Not overlap associated	64.67827323761821
64	#1/F:17@CA #2/E:50@CA	Not overlap associated	53.87979894171844
64	#1/F:17@CA #2/F:50@CA	Not overlap associated	12.16213574994127
64	#1/F:50@CA #2/D:17@CA	Not overlap associated	52.97309555802832
64	#1/F:50@CA #2/E:17@CA	Not overlap associated	66.1923634417143
64	#1/F:50@CA #2/F:17@CA	Not overlap associated	12.16213574994127
64	#2/D:17@CA #2/D:50@CA	Not overlap associated	17.142301770765773
64	#2/D:17@CA #2/E:50@CA	Not overlap associated	67.38700035615177
64	#2/D:17@CA #2/F:50@CA	Not overlap associated	52.97309555802832
64	#2/D:50@CA #2/E:17@CA	Not overlap associated	53.2704725434269
64	#2/D:50@CA #2/F:17@CA	Not overlap associated	64.67827323761821
64	#2/E:17@CA #2/E:50@CA	Not overlap associated	14.320019902220766
64	#2/E:17@CA #2/F:50@CA	Not overlap associated	66.1923634417143
64	#2/E:50@CA #2/F:17@CA	Not overlap associated	53.87979894171844
64	#2/F:17@CA #2/F:50@CA	Not overlap associated	12.16213574994127
65	#1/D:17@CA #1/D:50@CA	Not overlap associated	17.142301770765773
65	#1/D:17@CA #1/E:50@CA	Not overlap associated	67.38700035615177
65	#1/D:17@CA #1/F:50@CA	Not overlap associated	52.97309555802832
65	#1/D:17@CA #2/D:50@CA	Not overlap associated	17.142301770765773
65	#1/D:17@CA #2/E:50@CA	Not overlap associated	67.38700035615177
65	#1/D:17@CA #2/F:50@CA	Not overlap associated	52.97309555802832
65	#1/D:50@CA #1/E:17@CA	Not overlap associated	53.2704725434269
65	#1/D:50@CA #1/F:17@CA	Not overlap associated	64.67827323761821
65	#1/D:50@CA #2/D:17@CA	Not overlap associated	17.142301770765773
65	#1/D:50@CA #2/E:17@CA	Not overlap associated	53.2704725434269
65	#1/D:50@CA #2/F:17@CA	Not overlap associated	64.67827323761821
65	#1/E:17@CA #1/E:50@CA	Not overlap associated	14.320019902220766
65	#1/E:17@CA #1/F:50@CA	Not overlap associated	66.1923634417143
65	#1/E:17@CA #2/D:50@CA	Not overlap associated	53.2704725434269
65	#1/E:17@CA #2/E:50@CA	Not overlap associated	14.320019902220766
65	#1/E:17@CA #2/F:50@CA	Not overlap associated	66.1923634417143
65	#1/E:50@CA #1/F:17@CA	Not overlap associated	53.87979894171844
65	#1/E:50@CA #2/D:17@CA	Not overlap associated	67.38700035615177
65	#1/E:50@CA #2/E:17@CA	Not overlap associated	14.320019902220766
65	#1/E:50@CA #2/F:17@CA	Not overlap associated	53.87979894171844
65	#1/F:17@CA #1/F:50@CA	Not overlap associated	12.16213574994127
65	#1/F:17@CA #2/D:50@CA	Not overlap associated	64.67827323761821
65	#1/F:17@CA #2/E:50@CA	Not overlap associated	53.87979894171844
65	#1/F:17@CA #2/F:50@CA	Not overlap associated	12.16213574994127
65	#1/F:50@CA #2/D:17@CA	Not overlap associated	52.97309555802832
65	#1/F:50@CA #2/E:17@CA	Not overlap associated	66.1923634417143
65	#1/F:50@CA #2/F:17@CA	Not overlap associated	12.16213574994127
65	#2/D:17@CA #2/D:50@CA	Not overlap associated	17.142301770765773
65	#2/D:17@CA #2/E:50@CA	Not overlap associated	67.38700035615177
65	#2/D:17@CA #2/F:50@CA	Not overlap associated	52.97309555802832
65	#2/D:50@CA #2/E:17@CA	Not overlap associated	53.2704725434269
65	#2/D:50@CA #2/F:17@CA	Not overlap associated	64.67827323761821
65	#2/E:17@CA #2/E:50@CA	Not overlap associated	14.320019902220766
65	#2/E:17@CA #2/F:50@CA	Not overlap associated	66.1923634417143
65	#2/E:50@CA #2/F:17@CA	Not overlap associated	53.87979894171844
65	#2/F:17@CA #2/F:50@CA	Not overlap associated	12.16213574994127
66	No pseudobonds
67	#1/D:18@CA #1/d:205@CA	Not overlap associated	63.18503742184539
67	#1/D:18@CA #2/d:205@CA	Not overlap associated	63.18503742184539
67	#1/E:18@CA #1/d:205@CA	Not overlap associated	24.961362322597694
67	#1/E:18@CA #2/d:205@CA	Not overlap associated	24.961362322597694
67	#1/F:18@CA #1/d:205@CA	Not overlap associated	45.397300062889194
67	#1/F:18@CA #2/d:205@CA	Not overlap associated	45.397300062889194
67	#1/d:205@CA #2/D:18@CA	Not overlap associated	63.18503742184539
67	#1/d:205@CA #2/E:18@CA	Not overlap associated	24.961362322597694
67	#1/d:205@CA #2/F:18@CA	Not overlap associated	45.397300062889194
67	#2/D:18@CA #2/d:205@CA	Not overlap associated	63.18503742184539
67	#2/E:18@CA #2/d:205@CA	Not overlap associated	24.961362322597694
67	#2/F:18@CA #2/d:205@CA	Not overlap associated	45.397300062889194
68	#1/D:18@CA #1/D:50@CA	Not overlap associated	13.928520309063694
68	#1/D:18@CA #1/E:50@CA	Not overlap associated	64.75585129546212
68	#1/D:18@CA #1/F:50@CA	Not overlap associated	52.183824208273606
68	#1/D:18@CA #2/D:50@CA	Not overlap associated	13.928520309063694
68	#1/D:18@CA #2/E:50@CA	Not overlap associated	64.75585129546212
68	#1/D:18@CA #2/F:50@CA	Not overlap associated	52.183824208273606
68	#1/D:50@CA #1/E:18@CA	Not overlap associated	53.243796192608215
68	#1/D:50@CA #1/F:18@CA	Not overlap associated	64.16244710888137
68	#1/D:50@CA #2/D:18@CA	Not overlap associated	13.928520309063694
68	#1/D:50@CA #2/E:18@CA	Not overlap associated	53.243796192608215
68	#1/D:50@CA #2/F:18@CA	Not overlap associated	64.16244710888137
68	#1/E:18@CA #1/E:50@CA	Not overlap associated	12.951086826980942
68	#1/E:18@CA #1/F:50@CA	Not overlap associated	63.64744653165592
68	#1/E:18@CA #2/D:50@CA	Not overlap associated	53.243796192608215
68	#1/E:18@CA #2/E:50@CA	Not overlap associated	12.951086826980942
68	#1/E:18@CA #2/F:50@CA	Not overlap associated	63.64744653165592
68	#1/E:50@CA #1/F:18@CA	Not overlap associated	52.19771408787938
68	#1/E:50@CA #2/D:18@CA	Not overlap associated	64.75585129546212
68	#1/E:50@CA #2/E:18@CA	Not overlap associated	12.951086826980942
68	#1/E:50@CA #2/F:18@CA	Not overlap associated	52.19771408787938
68	#1/F:18@CA #1/F:50@CA	Not overlap associated	14.760713194151538
68	#1/F:18@CA #2/D:50@CA	Not overlap associated	64.16244710888137
68	#1/F:18@CA #2/E:50@CA	Not overlap associated	52.19771408787938
68	#1/F:18@CA #2/F:50@CA	Not overlap associated	14.760713194151538
68	#1/F:50@CA #2/D:18@CA	Not overlap associated	52.183824208273606
68	#1/F:50@CA #2/E:18@CA	Not overlap associated	63.64744653165592
68	#1/F:50@CA #2/F:18@CA	Not overlap associated	14.760713194151538
68	#2/D:18@CA #2/D:50@CA	Not overlap associated	13.928520309063694
68	#2/D:18@CA #2/E:50@CA	Not overlap associated	64.75585129546212
68	#2/D:18@CA #2/F:50@CA	Not overlap associated	52.183824208273606
68	#2/D:50@CA #2/E:18@CA	Not overlap associated	53.243796192608215
68	#2/D:50@CA #2/F:18@CA	Not overlap associated	64.16244710888137
68	#2/E:18@CA #2/E:50@CA	Not overlap associated	12.951086826980942
68	#2/E:18@CA #2/F:50@CA	Not overlap associated	63.64744653165592
68	#2/E:50@CA #2/F:18@CA	Not overlap associated	52.19771408787938
68	#2/F:18@CA #2/F:50@CA	Not overlap associated	14.760713194151538
69	No pseudobonds
70	No pseudobonds
71	No pseudobonds
72	No pseudobonds
73	No pseudobonds
74	No pseudobonds
75	No pseudobonds
76	No pseudobonds
77	No pseudobonds
78	No pseudobonds
79	No pseudobonds
80	No pseudobonds
81	No pseudobonds
82	No pseudobonds
83	No pseudobonds
84	No pseudobonds
85	No pseudobonds
86	No pseudobonds
87	No pseudobonds
88	No pseudobonds
89	No pseudobonds
90	No pseudobonds
91	No pseudobonds
92	No pseudobonds
93	No pseudobonds
94	No pseudobonds
95	No pseudobonds
96	No pseudobonds
97	No pseudobonds
98	No pseudobonds
99	No pseudobonds
100	No pseudobonds
101	No pseudobonds
102	No pseudobonds
103	No pseudobonds
104	No pseudobonds
105	No pseudobonds
106	No pseudobonds
107	#1/g:335@CA #1/g:55@CA	Not overlap associated	9.844801115309545
107	#1/g:335@CA #2/g:55@CA	Not overlap associated	9.844801115309545
107	#1/g:55@CA #2/g:335@CA	Not overlap associated	9.844801115309545
107	#2/g:335@CA #2/g:55@CA	Not overlap associated	9.844801115309545
108	No pseudobonds
109	No pseudobonds
110	No pseudobonds
111	No pseudobonds
112	No pseudobonds
113	#1/I:80@CA #1/I:87@CA	Not overlap associated	10.502184439439237
113	#1/I:80@CA #2/I:87@CA	Not overlap associated	10.502184439439237
113	#1/I:87@CA #2/I:80@CA	Not overlap associated	10.502184439439237
113	#2/I:80@CA #2/I:87@CA	Not overlap associated	10.502184439439237
114	No pseudobonds
115	#1/d:196@CA #1/d:205@CA	Not overlap associated	9.638547089681074
115	#1/d:196@CA #2/d:205@CA	Not overlap associated	9.638547089681074
115	#1/d:205@CA #2/d:196@CA	Not overlap associated	9.638547089681074
115	#2/d:196@CA #2/d:205@CA	Not overlap associated	9.638547089681074
116	No pseudobonds
117	No pseudobonds
118	No pseudobonds
119	No pseudobonds
120	No pseudobonds
121	No pseudobonds
122	#1/g:334@CA #1/g:55@CA	Not overlap associated	6.539422069265755
122	#1/g:334@CA #2/g:55@CA	Not overlap associated	6.539422069265755
122	#1/g:55@CA #2/g:334@CA	Not overlap associated	6.539422069265755
122	#2/g:334@CA #2/g:55@CA	Not overlap associated	6.539422069265755
123	#1/g:334@CA #1/g:59@CA	Not overlap associated	11.297598196076898
123	#1/g:334@CA #2/g:59@CA	Not overlap associated	11.297598196076898
123	#1/g:59@CA #2/g:334@CA	Not overlap associated	11.297598196076898
123	#2/g:334@CA #2/g:59@CA	Not overlap associated	11.297598196076898
124	No pseudobonds
125	No pseudobonds
126	No pseudobonds
127	No pseudobonds
128	No pseudobonds
129	No pseudobonds
130	No pseudobonds
131	No pseudobonds
132	No pseudobonds
133	No pseudobonds
134	No pseudobonds
135	No pseudobonds
136	No pseudobonds
137	No pseudobonds
138	No pseudobonds
139	No pseudobonds
140	No pseudobonds
141	No pseudobonds
142	No pseudobonds
143	No pseudobonds
144	No pseudobonds
145	No pseudobonds
146	No pseudobonds
147	No pseudobonds
148	No pseudobonds
149	No pseudobonds
150	No pseudobonds
151	No pseudobonds
152	No pseudobonds
153	No pseudobonds
154	No pseudobonds
155	No pseudobonds
156	No pseudobonds
157	No pseudobonds
158	No pseudobonds
159	No pseudobonds
160	No pseudobonds
161	No pseudobonds
162	No pseudobonds
163	No pseudobonds
164	No pseudobonds
165	No pseudobonds
166	No pseudobonds
167	No pseudobonds
168	No pseudobonds
169	No pseudobonds
170	No pseudobonds
171	No pseudobonds
172	No pseudobonds
173	No pseudobonds
174	No pseudobonds
175	No pseudobonds
176	No pseudobonds
177	No pseudobonds
178	No pseudobonds
179	No pseudobonds
180	No pseudobonds
181	No pseudobonds
182	No pseudobonds
183	No pseudobonds
184	No pseudobonds
185	No pseudobonds
186	No pseudobonds
187	No pseudobonds
188	No pseudobonds
189	No pseudobonds
190	No pseudobonds
191	No pseudobonds
192	No pseudobonds
193	No pseudobonds
194	No pseudobonds
195	No pseudobonds
196	No pseudobonds
197	No pseudobonds
198	No pseudobonds
199	No pseudobonds
200	Duplicate of 2
201	Duplicate of 3
202	Duplicate of 4
203	Duplicate of 5
204	Duplicate of 6
205	No pseudobonds
206	Duplicate of 7
207	No pseudobonds
208	No pseudobonds
209	No pseudobonds
210	Duplicate of 8
211	Duplicate of 9
212	No pseudobonds
213	No pseudobonds
214	Duplicate of 10
215	Duplicate of 11
216	Duplicate of 12
217	Duplicate of 13
218	No pseudobonds
219	No pseudobonds
220	No pseudobonds
221	Duplicate of 14
222	Duplicate of 15
223	Duplicate of 16
224	Duplicate of 17
225	Duplicate of 18
226	No pseudobonds
227	Duplicate of 21
228	No pseudobonds
229	Duplicate of 22
230	Duplicate of 23
231	No pseudobonds
232	Duplicate of 24
233	Duplicate of 25
234	Duplicate of 26
235	Duplicate of 27
236	Duplicate of 28
237	No pseudobonds
238	Duplicate of 29
239	Duplicate of 30
240	Duplicate of 31
241	No pseudobonds
242	Duplicate of 32
243	No pseudobonds
244	No pseudobonds
245	No pseudobonds
246	Duplicate of 33
247	No pseudobonds
248	#1/I:73@CA #1/J:131@CA	Not overlap associated	13.141193591146887
248	#1/I:73@CA #2/J:131@CA	Not overlap associated	13.141193591146887
248	#1/J:131@CA #2/I:73@CA	Not overlap associated	13.141193591146887
248	#2/I:73@CA #2/J:131@CA	Not overlap associated	13.141193591146887
249	Duplicate of 34
250	Duplicate of 35
251	No pseudobonds
252	Duplicate of 37
253	Duplicate of 38
254	No pseudobonds
255	No pseudobonds
256	Duplicate of 39
257	Duplicate of 40
258	Duplicate of 41
259	No pseudobonds
260	Duplicate of 42
261	Duplicate of 43
262	No pseudobonds
263	Duplicate of 44
264	No pseudobonds
265	Duplicate of 45
266	Duplicate of 46
267	Duplicate of 47
268	Duplicate of 48
269	No pseudobonds
270	Duplicate of 49
271	Duplicate of 50
272	Duplicate of 52
273	Duplicate of 53
274	Duplicate of 54
275	No pseudobonds
276	No pseudobonds
277	No pseudobonds
278	No pseudobonds
279	Duplicate of 55
280	Duplicate of 56
281	Duplicate of 57
282	No pseudobonds
283	No pseudobonds
284	Duplicate of 58
285	Duplicate of 59
286	Duplicate of 60
287	Duplicate of 61
288	Duplicate of 63
289	Duplicate of 64
290	Duplicate of 65
291	Duplicate of 66
292	Duplicate of 67
293	No pseudobonds
294	Duplicate of 68
295	Duplicate of 69
296	No pseudobonds
297	Duplicate of 70
298	No pseudobonds
299	No pseudobonds
300	No pseudobonds
301	Duplicate of 72
302	No pseudobonds
303	No pseudobonds
304	No pseudobonds
305	Duplicate of 73
306	No pseudobonds
307	Duplicate of 75
308	Duplicate of 76
309	Duplicate of 77
310	#1/A:456@CA #1/J:164@CA	Not overlap associated	72.48188748922038
310	#1/A:456@CA #2/J:164@CA	Not overlap associated	72.48188748922038
310	#1/B:456@CA #1/J:164@CA	Not overlap associated	93.9653597715669
310	#1/B:456@CA #2/J:164@CA	Not overlap associated	93.9653597715669
310	#1/C:456@CA #1/J:164@CA	Not overlap associated	21.618237208431232
310	#1/C:456@CA #2/J:164@CA	Not overlap associated	21.618237208431232
310	#1/J:164@CA #2/A:456@CA	Not overlap associated	72.48188748922038
310	#1/J:164@CA #2/B:456@CA	Not overlap associated	93.9653597715669
310	#1/J:164@CA #2/C:456@CA	Not overlap associated	21.618237208431232
310	#2/A:456@CA #2/J:164@CA	Not overlap associated	72.48188748922038
310	#2/B:456@CA #2/J:164@CA	Not overlap associated	93.9653597715669
310	#2/C:456@CA #2/J:164@CA	Not overlap associated	21.618237208431232
311	No pseudobonds
312	Duplicate of 78
313	No pseudobonds
314	Duplicate of 79
315	Duplicate of 80
316	No pseudobonds
317	No pseudobonds
318	No pseudobonds
319	Duplicate of 81
320	No pseudobonds
321	Duplicate of 82
322	Duplicate of 83
323	No pseudobonds
324	Duplicate of 84
325	Duplicate of 85
326	No pseudobonds
327	No pseudobonds
328	Duplicate of 86
329	Duplicate of 87
330	No pseudobonds
331	Duplicate of 88
332	No pseudobonds
333	No pseudobonds
334	No pseudobonds
335	Duplicate of 89
336	Duplicate of 90
337	No pseudobonds
338	Duplicate of 91
339	No pseudobonds
340	No pseudobonds
341	Duplicate of 93
342	No pseudobonds
343	No pseudobonds
344	No pseudobonds
345	No pseudobonds
346	Duplicate of 94
347	No pseudobonds
348	Duplicate of 95
349	No pseudobonds
350	No pseudobonds
351	No pseudobonds
352	Duplicate of 96
353	Duplicate of 97
354	Duplicate of 98
355	No pseudobonds
356	No pseudobonds
357	Duplicate of 99
358	Duplicate of 100
359	Duplicate of 101
360	No pseudobonds
361	No pseudobonds
362	No pseudobonds
363	Duplicate of 102
364	No pseudobonds
365	Duplicate of 103
366	Duplicate of 105
367	Duplicate of 106
368	Duplicate of 107
369	No pseudobonds
370	Duplicate of 108
371	No pseudobonds
372	Duplicate of 109
373	No pseudobonds
374	Duplicate of 111
375	No pseudobonds
376	Duplicate of 112
377	Duplicate of 113
378	No pseudobonds
379	No pseudobonds
380	No pseudobonds
381	No pseudobonds
382	Duplicate of 114
383	Duplicate of 115
384	No pseudobonds
385	No pseudobonds
386	#1/I:80@CA #1/I:87@CA	Not overlap associated	10.502184439439237
386	#1/I:80@CA #2/I:87@CA	Not overlap associated	10.502184439439237
386	#1/I:87@CA #2/I:80@CA	Not overlap associated	10.502184439439237
386	#2/I:80@CA #2/I:87@CA	Not overlap associated	10.502184439439237
387	Duplicate of 116
388	No pseudobonds
389	No pseudobonds
390	Duplicate of 117
391	No pseudobonds
392	No pseudobonds
393	No pseudobonds
394	Duplicate of 118
395	Duplicate of 119
396	Duplicate of 120
397	Duplicate of 121
398	#1/D:18@CA #1/D:50@CA	Not overlap associated	13.928520309063694
398	#1/D:18@CA #1/E:50@CA	Not overlap associated	64.75585129546212
398	#1/D:18@CA #1/F:50@CA	Not overlap associated	52.183824208273606
398	#1/D:18@CA #2/D:50@CA	Not overlap associated	13.928520309063694
398	#1/D:18@CA #2/E:50@CA	Not overlap associated	64.75585129546212
398	#1/D:18@CA #2/F:50@CA	Not overlap associated	52.183824208273606
398	#1/D:50@CA #1/E:18@CA	Not overlap associated	53.243796192608215
398	#1/D:50@CA #1/F:18@CA	Not overlap associated	64.16244710888137
398	#1/D:50@CA #2/D:18@CA	Not overlap associated	13.928520309063694
398	#1/D:50@CA #2/E:18@CA	Not overlap associated	53.243796192608215
398	#1/D:50@CA #2/F:18@CA	Not overlap associated	64.16244710888137
398	#1/E:18@CA #1/E:50@CA	Not overlap associated	12.951086826980942
398	#1/E:18@CA #1/F:50@CA	Not overlap associated	63.64744653165592
398	#1/E:18@CA #2/D:50@CA	Not overlap associated	53.243796192608215
398	#1/E:18@CA #2/E:50@CA	Not overlap associated	12.951086826980942
398	#1/E:18@CA #2/F:50@CA	Not overlap associated	63.64744653165592
398	#1/E:50@CA #1/F:18@CA	Not overlap associated	52.19771408787938
398	#1/E:50@CA #2/D:18@CA	Not overlap associated	64.75585129546212
398	#1/E:50@CA #2/E:18@CA	Not overlap associated	12.951086826980942
398	#1/E:50@CA #2/F:18@CA	Not overlap associated	52.19771408787938
398	#1/F:18@CA #1/F:50@CA	Not overlap associated	14.760713194151538
398	#1/F:18@CA #2/D:50@CA	Not overlap associated	64.16244710888137
398	#1/F:18@CA #2/E:50@CA	Not overlap associated	52.19771408787938
398	#1/F:18@CA #2/F:50@CA	Not overlap associated	14.760713194151538
398	#1/F:50@CA #2/D:18@CA	Not overlap associated	52.183824208273606
398	#1/F:50@CA #2/E:18@CA	Not overlap associated	63.64744653165592
398	#1/F:50@CA #2/F:18@CA	Not overlap associated	14.760713194151538
398	#2/D:18@CA #2/D:50@CA	Not overlap associated	13.928520309063694
398	#2/D:18@CA #2/E:50@CA	Not overlap associated	64.75585129546212
398	#2/D:18@CA #2/F:50@CA	Not overlap associated	52.183824208273606
398	#2/D:50@CA #2/E:18@CA	Not overlap associated	53.243796192608215
398	#2/D:50@CA #2/F:18@CA	Not overlap associated	64.16244710888137
398	#2/E:18@CA #2/E:50@CA	Not overlap associated	12.951086826980942
398	#2/E:18@CA #2/F:50@CA	Not overlap associated	63.64744653165592
398	#2/E:50@CA #2/F:18@CA	Not overlap associated	52.19771408787938
398	#2/F:18@CA #2/F:50@CA	Not overlap associated	14.760713194151538
399	Duplicate of 122
400	Duplicate of 123
401	Duplicate of 124
402	#1/A:114@CA #1/I:135@CA	Not overlap associated	76.42776467357922
402	#1/A:114@CA #2/I:135@CA	Not overlap associated	76.42776467357922
402	#1/B:114@CA #1/I:135@CA	Not overlap associated	84.22003569816393
402	#1/B:114@CA #2/I:135@CA	Not overlap associated	84.22003569816393
402	#1/C:114@CA #1/I:135@CA	Not overlap associated	14.974387299652689
402	#1/C:114@CA #2/I:135@CA	Not overlap associated	14.974387299652689
402	#1/I:135@CA #2/A:114@CA	Not overlap associated	76.42776467357922
402	#1/I:135@CA #2/B:114@CA	Not overlap associated	84.22003569816393
402	#1/I:135@CA #2/C:114@CA	Not overlap associated	14.974387299652689
402	#2/A:114@CA #2/I:135@CA	Not overlap associated	76.42776467357922
402	#2/B:114@CA #2/I:135@CA	Not overlap associated	84.22003569816393
402	#2/C:114@CA #2/I:135@CA	Not overlap associated	14.974387299652689
403	No pseudobonds
404	No pseudobonds
405	No pseudobonds
406	No pseudobonds
407	Duplicate of 126
408	#1/e:109@CA #1/e:112@CA	Not overlap associated	5.249593698563739
408	#1/e:109@CA #2/e:112@CA	Not overlap associated	5.249593698563739
408	#1/e:112@CA #2/e:109@CA	Not overlap associated	5.249593698563739
408	#2/e:109@CA #2/e:112@CA	Not overlap associated	5.249593698563739
409	No pseudobonds
410	Duplicate of 127
411	Duplicate of 128
412	Duplicate of 129
413	No pseudobonds
414	Duplicate of 131
415	Duplicate of 132
416	No pseudobonds
417	No pseudobonds
418	No pseudobonds
419	No pseudobonds
420	Duplicate of 134
421	No pseudobonds
422	No pseudobonds
423	Duplicate of 135
424	Duplicate of 136
425	Duplicate of 137
426	No pseudobonds
427	Duplicate of 138
428	Duplicate of 139
429	No pseudobonds
430	Duplicate of 140
431	No pseudobonds
432	No pseudobonds
433	Duplicate of 141
434	Duplicate of 142
435	No pseudobonds
436	No pseudobonds
437	Duplicate of 143
438	Duplicate of 144
439	Duplicate of 145
440	Duplicate of 146
441	Duplicate of 147
442	Duplicate of 148
443	Duplicate of 149
444	No pseudobonds
445	No pseudobonds
446	Duplicate of 150
447	Duplicate of 151
448	Duplicate of 152
449	Duplicate of 153
450	Duplicate of 154
451	No pseudobonds
452	Duplicate of 155
453	Duplicate of 156
454	No pseudobonds
455	Duplicate of 158
456	No pseudobonds
457	Duplicate of 159
458	No pseudobonds
459	No pseudobonds
460	Duplicate of 161
461	No pseudobonds
462	No pseudobonds
463	Duplicate of 162
464	No pseudobonds
465	Duplicate of 163
466	Duplicate of 164
467	No pseudobonds
468	No pseudobonds
469	No pseudobonds
470	Duplicate of 166
471	No pseudobonds
472	Duplicate of 167
473	No pseudobonds
474	Duplicate of 168
475	Duplicate of 169
476	Duplicate of 170
477	Duplicate of 171
478	Duplicate of 172
479	Duplicate of 173
480	Duplicate of 174
481	Duplicate of 175
482	Duplicate of 176
483	No pseudobonds
484	No pseudobonds
485	No pseudobonds
486	No pseudobonds
487	Duplicate of 177
488	Duplicate of 178
489	No pseudobonds
490	No pseudobonds
491	Duplicate of 179
492	Duplicate of 180
493	Duplicate of 181
494	No pseudobonds
495	Duplicate of 182
496	No pseudobonds
497	Duplicate of 184
498	Duplicate of 185
499	Duplicate of 186
500	No pseudobonds
501	Duplicate of 187
502	No pseudobonds
503	No pseudobonds
504	No pseudobonds
505	Duplicate of 188
506	Duplicate of 189
507	No pseudobonds
508	Duplicate of 190
509	Duplicate of 191
510	Duplicate of 192
511	Duplicate of 193
512	No pseudobonds
513	Duplicate of 194
514	No pseudobonds
515	No pseudobonds
516	Duplicate of 196
517	Duplicate of 197
518	No pseudobonds
519	Duplicate of 198
520	Duplicate of 2
521	Duplicate of 3
522	Duplicate of 4
523	Duplicate of 5
524	Duplicate of 6
525	Duplicate of 205
526	Duplicate of 207
527	Duplicate of 208
528	Duplicate of 209
529	Duplicate of 8
530	Duplicate of 9
531	Duplicate of 212
532	Duplicate of 213
533	Duplicate of 10
534	Duplicate of 11
535	Duplicate of 13
536	Duplicate of 218
537	Duplicate of 219
538	Duplicate of 220
539	Duplicate of 14
540	Duplicate of 15
541	Duplicate of 16
542	Duplicate of 17
543	Duplicate of 18
544	Duplicate of 19
545	Duplicate of 20
546	Duplicate of 226
547	Duplicate of 21
548	Duplicate of 228
549	Duplicate of 22
550	Duplicate of 23
551	Duplicate of 231
552	Duplicate of 24
553	Duplicate of 26
554	Duplicate of 28
555	Duplicate of 237
556	Duplicate of 30
557	Duplicate of 31
558	Duplicate of 241
559	Duplicate of 32
560	Duplicate of 243
561	Duplicate of 244
562	Duplicate of 245
563	Duplicate of 33
564	Duplicate of 247
565	Duplicate of 248
566	Duplicate of 34
567	Duplicate of 35
568	Duplicate of 36
569	Duplicate of 251
570	Duplicate of 37
571	Duplicate of 254
572	Duplicate of 255
573	Duplicate of 39
574	Duplicate of 40
575	Duplicate of 259
576	Duplicate of 42
577	Duplicate of 43
578	Duplicate of 262
579	Duplicate of 44
580	Duplicate of 264
581	Duplicate of 45
582	Duplicate of 46
583	Duplicate of 47
584	Duplicate of 48
585	Duplicate of 269
586	Duplicate of 49
587	Duplicate of 51
588	Duplicate of 52
589	Duplicate of 53
590	Duplicate of 54
591	Duplicate of 275
592	Duplicate of 276
593	Duplicate of 277
594	Duplicate of 278
595	Duplicate of 55
596	Duplicate of 56
597	Duplicate of 57
598	Duplicate of 282
599	Duplicate of 283
600	Duplicate of 58
601	Duplicate of 59
602	Duplicate of 60
603	Duplicate of 61
604	Duplicate of 62
605	Duplicate of 63
606	Duplicate of 64
607	Duplicate of 65
608	Duplicate of 66
609	Duplicate of 67
610	Duplicate of 293
611	Duplicate of 68
612	Duplicate of 69
613	Duplicate of 296
614	Duplicate of 298
615	Duplicate of 71
616	Duplicate of 299
617	Duplicate of 300
618	Duplicate of 72
619	Duplicate of 302
620	Duplicate of 303
621	Duplicate of 304
622	Duplicate of 73
623	Duplicate of 306
624	Duplicate of 74
625	Duplicate of 75
626	Duplicate of 76
627	Duplicate of 77
628	Duplicate of 310
629	Duplicate of 311
630	Duplicate of 78
631	Duplicate of 313
632	Duplicate of 79
633	Duplicate of 316
634	Duplicate of 317
635	Duplicate of 318
636	Duplicate of 81
637	Duplicate of 320
638	Duplicate of 82
639	Duplicate of 83
640	Duplicate of 323
641	Duplicate of 84
642	Duplicate of 85
643	Duplicate of 326
644	Duplicate of 327
645	Duplicate of 86
646	Duplicate of 87
647	Duplicate of 330
648	Duplicate of 88
649	Duplicate of 332
650	Duplicate of 333
651	Duplicate of 334
652	Duplicate of 89
653	Duplicate of 337
654	Duplicate of 91
655	Duplicate of 339
656	Duplicate of 92
657	Duplicate of 340
658	Duplicate of 342
659	Duplicate of 343
660	Duplicate of 344
661	Duplicate of 345
662	Duplicate of 94
663	Duplicate of 347
664	Duplicate of 95
665	Duplicate of 349
666	Duplicate of 350
667	Duplicate of 351
668	Duplicate of 96
669	Duplicate of 355
670	Duplicate of 356
671	Duplicate of 99
672	Duplicate of 360
673	Duplicate of 361
674	Duplicate of 362
675	Duplicate of 102
676	Duplicate of 364
677	Duplicate of 103
678	Duplicate of 104
679	Duplicate of 106
680	Duplicate of 107
681	Duplicate of 369
682	Duplicate of 371
683	Duplicate of 109
684	Duplicate of 110
685	Duplicate of 373
686	Duplicate of 375
687	Duplicate of 112
688	Duplicate of 113
689	Duplicate of 378
690	Duplicate of 379
691	Duplicate of 380
692	Duplicate of 381
693	Duplicate of 115
694	Duplicate of 384
695	Duplicate of 385
696	Duplicate of 386
697	Duplicate of 116
698	Duplicate of 388
699	Duplicate of 389
700	Duplicate of 117
701	Duplicate of 391
702	Duplicate of 392
703	Duplicate of 393
704	Duplicate of 118
705	Duplicate of 119
706	Duplicate of 120
707	Duplicate of 121
708	Duplicate of 398
709	Duplicate of 122
710	Duplicate of 123
711	Duplicate of 124
712	Duplicate of 125
713	Duplicate of 402
714	Duplicate of 403
715	Duplicate of 404
716	Duplicate of 405
717	Duplicate of 406
718	Duplicate of 126
719	Duplicate of 408
720	Duplicate of 409
721	Duplicate of 127
722	Duplicate of 128
723	Duplicate of 129
724	Duplicate of 413
725	Duplicate of 130
726	Duplicate of 131
727	Duplicate of 132
728	Duplicate of 416
729	Duplicate of 417
730	Duplicate of 418
731	Duplicate of 133
732	Duplicate of 419
733	Duplicate of 421
734	Duplicate of 422
735	Duplicate of 135
736	Duplicate of 136
737	Duplicate of 137
738	Duplicate of 426
739	Duplicate of 138
740	Duplicate of 429
741	Duplicate of 140
742	Duplicate of 431
743	Duplicate of 432
744	Duplicate of 141
745	Duplicate of 142
746	Duplicate of 435
747	Duplicate of 436
748	Duplicate of 143
749	Duplicate of 144
750	Duplicate of 145
751	Duplicate of 147
752	Duplicate of 149
753	Duplicate of 444
754	Duplicate of 445
755	Duplicate of 150
756	Duplicate of 152
757	Duplicate of 153
758	Duplicate of 154
759	Duplicate of 451
760	Duplicate of 155
761	Duplicate of 157
762	Duplicate of 454
763	Duplicate of 158
764	Duplicate of 456
765	Duplicate of 159
766	Duplicate of 160
767	Duplicate of 458
768	Duplicate of 459
769	Duplicate of 161
770	Duplicate of 461
771	Duplicate of 462
772	Duplicate of 162
773	Duplicate of 464
774	Duplicate of 163
775	Duplicate of 164
776	Duplicate of 467
777	Duplicate of 468
778	Duplicate of 469
779	Duplicate of 165
780	Duplicate of 166
781	Duplicate of 471
782	Duplicate of 167
783	Duplicate of 473
784	Duplicate of 168
785	Duplicate of 169
786	Duplicate of 170
787	Duplicate of 171
788	Duplicate of 172
789	Duplicate of 173
790	Duplicate of 174
791	Duplicate of 176
792	Duplicate of 483
793	Duplicate of 484
794	Duplicate of 485
795	Duplicate of 486
796	Duplicate of 177
797	Duplicate of 178
798	Duplicate of 489
799	Duplicate of 490
800	Duplicate of 179
801	Duplicate of 180
802	Duplicate of 181
803	Duplicate of 494
804	Duplicate of 182
805	Duplicate of 183
806	Duplicate of 496
807	Duplicate of 184
808	Duplicate of 185
809	Duplicate of 186
810	Duplicate of 500
811	Duplicate of 187
812	Duplicate of 502
813	Duplicate of 503
814	Duplicate of 504
815	Duplicate of 188
816	Duplicate of 189
817	Duplicate of 507
818	Duplicate of 190
819	Duplicate of 191
820	Duplicate of 192
821	Duplicate of 193
822	Duplicate of 512
823	Duplicate of 194
824	Duplicate of 195
825	Duplicate of 514
826	Duplicate of 515
827	Duplicate of 196
828	Duplicate of 197
829	Duplicate of 518
830	Duplicate of 198
831	Duplicate of 199
