## Supplementary material for "Deciphering Photosynthetic Protein Networks: A Crosslinking-MS Strategy for Studying Functional Thylakoid Membranes": Source Data S1: 6VON_(100mM).tsv

Row in evidence file	Pseudobond	Overlap category	Distance (A)
2	No pseudobonds
3	No pseudobonds
4	No pseudobonds
5	No pseudobonds
6	No pseudobonds
7	No pseudobonds
8	No pseudobonds
9	No pseudobonds
10	No pseudobonds
11	No pseudobonds
12	#1/A:11@CA #1/D:18@CA	Not overlap associated	41.96916236953033
12	#1/A:11@CA #1/E:18@CA	Not overlap associated	56.56173937389128
12	#1/A:11@CA #1/F:18@CA	Not overlap associated	35.61026168115029
12	#1/A:11@CA #2/D:18@CA	Not overlap associated	41.96916236953033
12	#1/A:11@CA #2/E:18@CA	Not overlap associated	56.56173937389128
12	#1/A:11@CA #2/F:18@CA	Not overlap associated	35.61026168115029
12	#1/B:11@CA #1/D:18@CA	Not overlap associated	39.61533774941215
12	#1/B:11@CA #1/E:18@CA	Not overlap associated	22.768278239691316
12	#1/B:11@CA #1/F:18@CA	Not overlap associated	48.36483997699152
12	#1/B:11@CA #2/D:18@CA	Not overlap associated	39.61533774941215
12	#1/B:11@CA #2/E:18@CA	Not overlap associated	22.768278239691316
12	#1/B:11@CA #2/F:18@CA	Not overlap associated	48.36483997699152
12	#1/C:11@CA #1/D:18@CA	Not overlap associated	96.09666242383238
12	#1/C:11@CA #1/E:18@CA	Not overlap associated	59.68000899798857
12	#1/C:11@CA #1/F:18@CA	Not overlap associated	46.69308871771069
12	#1/C:11@CA #2/D:18@CA	Not overlap associated	96.09666242383238
12	#1/C:11@CA #2/E:18@CA	Not overlap associated	59.68000899798857
12	#1/C:11@CA #2/F:18@CA	Not overlap associated	46.69308871771069
12	#1/D:18@CA #2/A:11@CA	Not overlap associated	41.96916236953033
12	#1/D:18@CA #2/B:11@CA	Not overlap associated	39.61533774941215
12	#1/D:18@CA #2/C:11@CA	Not overlap associated	96.09666242383238
12	#1/E:18@CA #2/A:11@CA	Not overlap associated	56.56173937389128
12	#1/E:18@CA #2/B:11@CA	Not overlap associated	22.768278239691316
12	#1/E:18@CA #2/C:11@CA	Not overlap associated	59.68000899798857
12	#1/F:18@CA #2/A:11@CA	Not overlap associated	35.61026168115029
12	#1/F:18@CA #2/B:11@CA	Not overlap associated	48.36483997699152
12	#1/F:18@CA #2/C:11@CA	Not overlap associated	46.69308871771069
12	#2/A:11@CA #2/D:18@CA	Not overlap associated	41.96916236953033
12	#2/A:11@CA #2/E:18@CA	Not overlap associated	56.56173937389128
12	#2/A:11@CA #2/F:18@CA	Not overlap associated	35.61026168115029
12	#2/B:11@CA #2/D:18@CA	Not overlap associated	39.61533774941215
12	#2/B:11@CA #2/E:18@CA	Not overlap associated	22.768278239691316
12	#2/B:11@CA #2/F:18@CA	Not overlap associated	48.36483997699152
12	#2/C:11@CA #2/D:18@CA	Not overlap associated	96.09666242383238
12	#2/C:11@CA #2/E:18@CA	Not overlap associated	59.68000899798857
12	#2/C:11@CA #2/F:18@CA	Not overlap associated	46.69308871771069
13	No pseudobonds
14	No pseudobonds
15	No pseudobonds
16	No pseudobonds
17	No pseudobonds
18	No pseudobonds
19	No pseudobonds
20	No pseudobonds
21	No pseudobonds
22	No pseudobonds
23	No pseudobonds
24	No pseudobonds
25	No pseudobonds
26	No pseudobonds
27	No pseudobonds
28	No pseudobonds
29	No pseudobonds
30	No pseudobonds
31	No pseudobonds
32	No pseudobonds
33	No pseudobonds
34	No pseudobonds
35	No pseudobonds
36	No pseudobonds
37	No pseudobonds
38	No pseudobonds
39	No pseudobonds
40	No pseudobonds
41	No pseudobonds
42	No pseudobonds
43	No pseudobonds
44	No pseudobonds
45	No pseudobonds
46	No pseudobonds
47	No pseudobonds
48	No pseudobonds
49	No pseudobonds
50	No pseudobonds
51	No pseudobonds
52	No pseudobonds
53	No pseudobonds
54	No pseudobonds
55	No pseudobonds
56	No pseudobonds
57	No pseudobonds
58	No pseudobonds
59	#1/I:73@CA #1/J:131@CA	Not overlap associated	13.141193591146887
59	#1/I:73@CA #2/J:131@CA	Not overlap associated	13.141193591146887
59	#1/J:131@CA #2/I:73@CA	Not overlap associated	13.141193591146887
59	#2/I:73@CA #2/J:131@CA	Not overlap associated	13.141193591146887
60	#1/I:107@CA #1/J:173@CA	Not overlap associated	14.449035123495294
60	#1/I:107@CA #2/J:173@CA	Not overlap associated	14.449035123495294
60	#1/J:173@CA #2/I:107@CA	Not overlap associated	14.449035123495294
60	#2/I:107@CA #2/J:173@CA	Not overlap associated	14.449035123495294
61	No pseudobonds
62	No pseudobonds
63	No pseudobonds
64	No pseudobonds
65	No pseudobonds
66	No pseudobonds
67	No pseudobonds
68	No pseudobonds
69	No pseudobonds
70	No pseudobonds
71	No pseudobonds
72	No pseudobonds
73	No pseudobonds
74	No pseudobonds
75	No pseudobonds
76	No pseudobonds
77	No pseudobonds
78	No pseudobonds
79	No pseudobonds
80	No pseudobonds
81	No pseudobonds
82	No pseudobonds
83	No pseudobonds
84	No pseudobonds
85	No pseudobonds
86	No pseudobonds
87	No pseudobonds
88	No pseudobonds
89	No pseudobonds
90	No pseudobonds
91	No pseudobonds
92	#1/D:17@CA #1/D:50@CA	Not overlap associated	17.142301770765773
92	#1/D:17@CA #1/E:50@CA	Not overlap associated	67.38700035615177
92	#1/D:17@CA #1/F:50@CA	Not overlap associated	52.97309555802832
92	#1/D:17@CA #2/D:50@CA	Not overlap associated	17.142301770765773
92	#1/D:17@CA #2/E:50@CA	Not overlap associated	67.38700035615177
92	#1/D:17@CA #2/F:50@CA	Not overlap associated	52.97309555802832
92	#1/D:50@CA #1/E:17@CA	Not overlap associated	53.2704725434269
92	#1/D:50@CA #1/F:17@CA	Not overlap associated	64.67827323761821
92	#1/D:50@CA #2/D:17@CA	Not overlap associated	17.142301770765773
92	#1/D:50@CA #2/E:17@CA	Not overlap associated	53.2704725434269
92	#1/D:50@CA #2/F:17@CA	Not overlap associated	64.67827323761821
92	#1/E:17@CA #1/E:50@CA	Not overlap associated	14.320019902220766
92	#1/E:17@CA #1/F:50@CA	Not overlap associated	66.1923634417143
92	#1/E:17@CA #2/D:50@CA	Not overlap associated	53.2704725434269
92	#1/E:17@CA #2/E:50@CA	Not overlap associated	14.320019902220766
92	#1/E:17@CA #2/F:50@CA	Not overlap associated	66.1923634417143
92	#1/E:50@CA #1/F:17@CA	Not overlap associated	53.87979894171844
92	#1/E:50@CA #2/D:17@CA	Not overlap associated	67.38700035615177
92	#1/E:50@CA #2/E:17@CA	Not overlap associated	14.320019902220766
92	#1/E:50@CA #2/F:17@CA	Not overlap associated	53.87979894171844
92	#1/F:17@CA #1/F:50@CA	Not overlap associated	12.16213574994127
92	#1/F:17@CA #2/D:50@CA	Not overlap associated	64.67827323761821
92	#1/F:17@CA #2/E:50@CA	Not overlap associated	53.87979894171844
92	#1/F:17@CA #2/F:50@CA	Not overlap associated	12.16213574994127
92	#1/F:50@CA #2/D:17@CA	Not overlap associated	52.97309555802832
92	#1/F:50@CA #2/E:17@CA	Not overlap associated	66.1923634417143
92	#1/F:50@CA #2/F:17@CA	Not overlap associated	12.16213574994127
92	#2/D:17@CA #2/D:50@CA	Not overlap associated	17.142301770765773
92	#2/D:17@CA #2/E:50@CA	Not overlap associated	67.38700035615177
92	#2/D:17@CA #2/F:50@CA	Not overlap associated	52.97309555802832
92	#2/D:50@CA #2/E:17@CA	Not overlap associated	53.2704725434269
92	#2/D:50@CA #2/F:17@CA	Not overlap associated	64.67827323761821
92	#2/E:17@CA #2/E:50@CA	Not overlap associated	14.320019902220766
92	#2/E:17@CA #2/F:50@CA	Not overlap associated	66.1923634417143
92	#2/E:50@CA #2/F:17@CA	Not overlap associated	53.87979894171844
92	#2/F:17@CA #2/F:50@CA	Not overlap associated	12.16213574994127
93	#1/D:17@CA #1/D:50@CA	Not overlap associated	17.142301770765773
93	#1/D:17@CA #1/E:50@CA	Not overlap associated	67.38700035615177
93	#1/D:17@CA #1/F:50@CA	Not overlap associated	52.97309555802832
93	#1/D:17@CA #2/D:50@CA	Not overlap associated	17.142301770765773
93	#1/D:17@CA #2/E:50@CA	Not overlap associated	67.38700035615177
93	#1/D:17@CA #2/F:50@CA	Not overlap associated	52.97309555802832
93	#1/D:50@CA #1/E:17@CA	Not overlap associated	53.2704725434269
93	#1/D:50@CA #1/F:17@CA	Not overlap associated	64.67827323761821
93	#1/D:50@CA #2/D:17@CA	Not overlap associated	17.142301770765773
93	#1/D:50@CA #2/E:17@CA	Not overlap associated	53.2704725434269
93	#1/D:50@CA #2/F:17@CA	Not overlap associated	64.67827323761821
93	#1/E:17@CA #1/E:50@CA	Not overlap associated	14.320019902220766
93	#1/E:17@CA #1/F:50@CA	Not overlap associated	66.1923634417143
93	#1/E:17@CA #2/D:50@CA	Not overlap associated	53.2704725434269
93	#1/E:17@CA #2/E:50@CA	Not overlap associated	14.320019902220766
93	#1/E:17@CA #2/F:50@CA	Not overlap associated	66.1923634417143
93	#1/E:50@CA #1/F:17@CA	Not overlap associated	53.87979894171844
93	#1/E:50@CA #2/D:17@CA	Not overlap associated	67.38700035615177
93	#1/E:50@CA #2/E:17@CA	Not overlap associated	14.320019902220766
93	#1/E:50@CA #2/F:17@CA	Not overlap associated	53.87979894171844
93	#1/F:17@CA #1/F:50@CA	Not overlap associated	12.16213574994127
93	#1/F:17@CA #2/D:50@CA	Not overlap associated	64.67827323761821
93	#1/F:17@CA #2/E:50@CA	Not overlap associated	53.87979894171844
93	#1/F:17@CA #2/F:50@CA	Not overlap associated	12.16213574994127
93	#1/F:50@CA #2/D:17@CA	Not overlap associated	52.97309555802832
93	#1/F:50@CA #2/E:17@CA	Not overlap associated	66.1923634417143
93	#1/F:50@CA #2/F:17@CA	Not overlap associated	12.16213574994127
93	#2/D:17@CA #2/D:50@CA	Not overlap associated	17.142301770765773
93	#2/D:17@CA #2/E:50@CA	Not overlap associated	67.38700035615177
93	#2/D:17@CA #2/F:50@CA	Not overlap associated	52.97309555802832
93	#2/D:50@CA #2/E:17@CA	Not overlap associated	53.2704725434269
93	#2/D:50@CA #2/F:17@CA	Not overlap associated	64.67827323761821
93	#2/E:17@CA #2/E:50@CA	Not overlap associated	14.320019902220766
93	#2/E:17@CA #2/F:50@CA	Not overlap associated	66.1923634417143
93	#2/E:50@CA #2/F:17@CA	Not overlap associated	53.87979894171844
93	#2/F:17@CA #2/F:50@CA	Not overlap associated	12.16213574994127
94	No pseudobonds
95	No pseudobonds
96	#1/D:18@CA #1/d:205@CA	Not overlap associated	63.18503742184539
96	#1/D:18@CA #2/d:205@CA	Not overlap associated	63.18503742184539
96	#1/E:18@CA #1/d:205@CA	Not overlap associated	24.961362322597694
96	#1/E:18@CA #2/d:205@CA	Not overlap associated	24.961362322597694
96	#1/F:18@CA #1/d:205@CA	Not overlap associated	45.397300062889194
96	#1/F:18@CA #2/d:205@CA	Not overlap associated	45.397300062889194
96	#1/d:205@CA #2/D:18@CA	Not overlap associated	63.18503742184539
96	#1/d:205@CA #2/E:18@CA	Not overlap associated	24.961362322597694
96	#1/d:205@CA #2/F:18@CA	Not overlap associated	45.397300062889194
96	#2/D:18@CA #2/d:205@CA	Not overlap associated	63.18503742184539
96	#2/E:18@CA #2/d:205@CA	Not overlap associated	24.961362322597694
96	#2/F:18@CA #2/d:205@CA	Not overlap associated	45.397300062889194
97	No pseudobonds
98	No pseudobonds
99	#1/D:18@CA #1/D:50@CA	Not overlap associated	13.928520309063694
99	#1/D:18@CA #1/E:50@CA	Not overlap associated	64.75585129546212
99	#1/D:18@CA #1/F:50@CA	Not overlap associated	52.183824208273606
99	#1/D:18@CA #2/D:50@CA	Not overlap associated	13.928520309063694
99	#1/D:18@CA #2/E:50@CA	Not overlap associated	64.75585129546212
99	#1/D:18@CA #2/F:50@CA	Not overlap associated	52.183824208273606
99	#1/D:50@CA #1/E:18@CA	Not overlap associated	53.243796192608215
99	#1/D:50@CA #1/F:18@CA	Not overlap associated	64.16244710888137
99	#1/D:50@CA #2/D:18@CA	Not overlap associated	13.928520309063694
99	#1/D:50@CA #2/E:18@CA	Not overlap associated	53.243796192608215
99	#1/D:50@CA #2/F:18@CA	Not overlap associated	64.16244710888137
99	#1/E:18@CA #1/E:50@CA	Not overlap associated	12.951086826980942
99	#1/E:18@CA #1/F:50@CA	Not overlap associated	63.64744653165592
99	#1/E:18@CA #2/D:50@CA	Not overlap associated	53.243796192608215
99	#1/E:18@CA #2/E:50@CA	Not overlap associated	12.951086826980942
99	#1/E:18@CA #2/F:50@CA	Not overlap associated	63.64744653165592
99	#1/E:50@CA #1/F:18@CA	Not overlap associated	52.19771408787938
99	#1/E:50@CA #2/D:18@CA	Not overlap associated	64.75585129546212
99	#1/E:50@CA #2/E:18@CA	Not overlap associated	12.951086826980942
99	#1/E:50@CA #2/F:18@CA	Not overlap associated	52.19771408787938
99	#1/F:18@CA #1/F:50@CA	Not overlap associated	14.760713194151538
99	#1/F:18@CA #2/D:50@CA	Not overlap associated	64.16244710888137
99	#1/F:18@CA #2/E:50@CA	Not overlap associated	52.19771408787938
99	#1/F:18@CA #2/F:50@CA	Not overlap associated	14.760713194151538
99	#1/F:50@CA #2/D:18@CA	Not overlap associated	52.183824208273606
99	#1/F:50@CA #2/E:18@CA	Not overlap associated	63.64744653165592
99	#1/F:50@CA #2/F:18@CA	Not overlap associated	14.760713194151538
99	#2/D:18@CA #2/D:50@CA	Not overlap associated	13.928520309063694
99	#2/D:18@CA #2/E:50@CA	Not overlap associated	64.75585129546212
99	#2/D:18@CA #2/F:50@CA	Not overlap associated	52.183824208273606
99	#2/D:50@CA #2/E:18@CA	Not overlap associated	53.243796192608215
99	#2/D:50@CA #2/F:18@CA	Not overlap associated	64.16244710888137
99	#2/E:18@CA #2/E:50@CA	Not overlap associated	12.951086826980942
99	#2/E:18@CA #2/F:50@CA	Not overlap associated	63.64744653165592
99	#2/E:50@CA #2/F:18@CA	Not overlap associated	52.19771408787938
99	#2/F:18@CA #2/F:50@CA	Not overlap associated	14.760713194151538
100	No pseudobonds
101	No pseudobonds
102	No pseudobonds
103	No pseudobonds
104	No pseudobonds
105	No pseudobonds
106	No pseudobonds
107	No pseudobonds
108	No pseudobonds
109	No pseudobonds
110	No pseudobonds
111	No pseudobonds
112	No pseudobonds
113	No pseudobonds
114	No pseudobonds
115	No pseudobonds
116	No pseudobonds
117	No pseudobonds
118	No pseudobonds
119	No pseudobonds
120	#1/A:456@CA #1/J:164@CA	Not overlap associated	72.48188748922038
120	#1/A:456@CA #2/J:164@CA	Not overlap associated	72.48188748922038
120	#1/B:456@CA #1/J:164@CA	Not overlap associated	93.9653597715669
120	#1/B:456@CA #2/J:164@CA	Not overlap associated	93.9653597715669
120	#1/C:456@CA #1/J:164@CA	Not overlap associated	21.618237208431232
120	#1/C:456@CA #2/J:164@CA	Not overlap associated	21.618237208431232
120	#1/J:164@CA #2/A:456@CA	Not overlap associated	72.48188748922038
120	#1/J:164@CA #2/B:456@CA	Not overlap associated	93.9653597715669
120	#1/J:164@CA #2/C:456@CA	Not overlap associated	21.618237208431232
120	#2/A:456@CA #2/J:164@CA	Not overlap associated	72.48188748922038
120	#2/B:456@CA #2/J:164@CA	Not overlap associated	93.9653597715669
120	#2/C:456@CA #2/J:164@CA	Not overlap associated	21.618237208431232
121	#1/I:107@CA #1/J:173@CA	Not overlap associated	14.449035123495294
121	#1/I:107@CA #2/J:173@CA	Not overlap associated	14.449035123495294
121	#1/J:173@CA #2/I:107@CA	Not overlap associated	14.449035123495294
121	#2/I:107@CA #2/J:173@CA	Not overlap associated	14.449035123495294
122	No pseudobonds
123	No pseudobonds
124	No pseudobonds
125	No pseudobonds
126	No pseudobonds
127	No pseudobonds
128	No pseudobonds
129	No pseudobonds
130	No pseudobonds
131	No pseudobonds
132	No pseudobonds
133	No pseudobonds
134	No pseudobonds
135	No pseudobonds
136	No pseudobonds
137	No pseudobonds
138	No pseudobonds
139	No pseudobonds
140	No pseudobonds
141	No pseudobonds
142	No pseudobonds
143	No pseudobonds
144	No pseudobonds
145	No pseudobonds
146	No pseudobonds
147	No pseudobonds
148	No pseudobonds
149	No pseudobonds
150	No pseudobonds
151	No pseudobonds
152	No pseudobonds
153	No pseudobonds
154	No pseudobonds
155	No pseudobonds
156	No pseudobonds
157	No pseudobonds
158	No pseudobonds
159	No pseudobonds
160	No pseudobonds
161	No pseudobonds
162	No pseudobonds
163	No pseudobonds
164	No pseudobonds
165	No pseudobonds
166	No pseudobonds
167	No pseudobonds
168	No pseudobonds
169	No pseudobonds
170	No pseudobonds
171	No pseudobonds
172	No pseudobonds
173	#1/g:335@CA #1/g:55@CA	Not overlap associated	9.844801115309545
173	#1/g:335@CA #2/g:55@CA	Not overlap associated	9.844801115309545
173	#1/g:55@CA #2/g:335@CA	Not overlap associated	9.844801115309545
173	#2/g:335@CA #2/g:55@CA	Not overlap associated	9.844801115309545
174	No pseudobonds
175	No pseudobonds
176	No pseudobonds
177	No pseudobonds
178	No pseudobonds
179	No pseudobonds
180	#1/I:80@CA #1/I:87@CA	Not overlap associated	10.502184439439237
180	#1/I:80@CA #2/I:87@CA	Not overlap associated	10.502184439439237
180	#1/I:87@CA #2/I:80@CA	Not overlap associated	10.502184439439237
180	#2/I:80@CA #2/I:87@CA	Not overlap associated	10.502184439439237
181	No pseudobonds
182	No pseudobonds
183	No pseudobonds
184	No pseudobonds
185	#1/d:196@CA #1/d:205@CA	Not overlap associated	9.638547089681074
185	#1/d:196@CA #2/d:205@CA	Not overlap associated	9.638547089681074
185	#1/d:205@CA #2/d:196@CA	Not overlap associated	9.638547089681074
185	#2/d:196@CA #2/d:205@CA	Not overlap associated	9.638547089681074
186	No pseudobonds
187	No pseudobonds
188	No pseudobonds
189	No pseudobonds
190	No pseudobonds
191	No pseudobonds
192	No pseudobonds
193	No pseudobonds
194	No pseudobonds
195	No pseudobonds
196	No pseudobonds
197	No pseudobonds
198	No pseudobonds
199	#1/D:18@CA #1/D:50@CA	Not overlap associated	13.928520309063694
199	#1/D:18@CA #1/E:50@CA	Not overlap associated	64.75585129546212
199	#1/D:18@CA #1/F:50@CA	Not overlap associated	52.183824208273606
199	#1/D:18@CA #2/D:50@CA	Not overlap associated	13.928520309063694
199	#1/D:18@CA #2/E:50@CA	Not overlap associated	64.75585129546212
199	#1/D:18@CA #2/F:50@CA	Not overlap associated	52.183824208273606
199	#1/D:50@CA #1/E:18@CA	Not overlap associated	53.243796192608215
199	#1/D:50@CA #1/F:18@CA	Not overlap associated	64.16244710888137
199	#1/D:50@CA #2/D:18@CA	Not overlap associated	13.928520309063694
199	#1/D:50@CA #2/E:18@CA	Not overlap associated	53.243796192608215
199	#1/D:50@CA #2/F:18@CA	Not overlap associated	64.16244710888137
199	#1/E:18@CA #1/E:50@CA	Not overlap associated	12.951086826980942
199	#1/E:18@CA #1/F:50@CA	Not overlap associated	63.64744653165592
199	#1/E:18@CA #2/D:50@CA	Not overlap associated	53.243796192608215
199	#1/E:18@CA #2/E:50@CA	Not overlap associated	12.951086826980942
199	#1/E:18@CA #2/F:50@CA	Not overlap associated	63.64744653165592
199	#1/E:50@CA #1/F:18@CA	Not overlap associated	52.19771408787938
199	#1/E:50@CA #2/D:18@CA	Not overlap associated	64.75585129546212
199	#1/E:50@CA #2/E:18@CA	Not overlap associated	12.951086826980942
199	#1/E:50@CA #2/F:18@CA	Not overlap associated	52.19771408787938
199	#1/F:18@CA #1/F:50@CA	Not overlap associated	14.760713194151538
199	#1/F:18@CA #2/D:50@CA	Not overlap associated	64.16244710888137
199	#1/F:18@CA #2/E:50@CA	Not overlap associated	52.19771408787938
199	#1/F:18@CA #2/F:50@CA	Not overlap associated	14.760713194151538
199	#1/F:50@CA #2/D:18@CA	Not overlap associated	52.183824208273606
199	#1/F:50@CA #2/E:18@CA	Not overlap associated	63.64744653165592
199	#1/F:50@CA #2/F:18@CA	Not overlap associated	14.760713194151538
199	#2/D:18@CA #2/D:50@CA	Not overlap associated	13.928520309063694
199	#2/D:18@CA #2/E:50@CA	Not overlap associated	64.75585129546212
199	#2/D:18@CA #2/F:50@CA	Not overlap associated	52.183824208273606
199	#2/D:50@CA #2/E:18@CA	Not overlap associated	53.243796192608215
199	#2/D:50@CA #2/F:18@CA	Not overlap associated	64.16244710888137
199	#2/E:18@CA #2/E:50@CA	Not overlap associated	12.951086826980942
199	#2/E:18@CA #2/F:50@CA	Not overlap associated	63.64744653165592
199	#2/E:50@CA #2/F:18@CA	Not overlap associated	52.19771408787938
199	#2/F:18@CA #2/F:50@CA	Not overlap associated	14.760713194151538
200	#1/g:334@CA #1/g:59@CA	Not overlap associated	11.297598196076898
200	#1/g:334@CA #2/g:59@CA	Not overlap associated	11.297598196076898
200	#1/g:59@CA #2/g:334@CA	Not overlap associated	11.297598196076898
200	#2/g:334@CA #2/g:59@CA	Not overlap associated	11.297598196076898
201	No pseudobonds
202	#1/A:114@CA #1/I:135@CA	Not overlap associated	76.42776467357922
202	#1/A:114@CA #2/I:135@CA	Not overlap associated	76.42776467357922
202	#1/B:114@CA #1/I:135@CA	Not overlap associated	84.22003569816393
202	#1/B:114@CA #2/I:135@CA	Not overlap associated	84.22003569816393
202	#1/C:114@CA #1/I:135@CA	Not overlap associated	14.974387299652689
202	#1/C:114@CA #2/I:135@CA	Not overlap associated	14.974387299652689
202	#1/I:135@CA #2/A:114@CA	Not overlap associated	76.42776467357922
202	#1/I:135@CA #2/B:114@CA	Not overlap associated	84.22003569816393
202	#1/I:135@CA #2/C:114@CA	Not overlap associated	14.974387299652689
202	#2/A:114@CA #2/I:135@CA	Not overlap associated	76.42776467357922
202	#2/B:114@CA #2/I:135@CA	Not overlap associated	84.22003569816393
202	#2/C:114@CA #2/I:135@CA	Not overlap associated	14.974387299652689
203	No pseudobonds
204	No pseudobonds
205	No pseudobonds
206	No pseudobonds
207	No pseudobonds
208	No pseudobonds
209	No pseudobonds
210	No pseudobonds
211	No pseudobonds
212	No pseudobonds
213	No pseudobonds
214	No pseudobonds
215	No pseudobonds
216	No pseudobonds
217	No pseudobonds
218	No pseudobonds
219	No pseudobonds
220	No pseudobonds
221	No pseudobonds
222	No pseudobonds
223	No pseudobonds
224	No pseudobonds
225	No pseudobonds
226	No pseudobonds
227	No pseudobonds
228	No pseudobonds
229	No pseudobonds
230	No pseudobonds
231	No pseudobonds
232	No pseudobonds
233	No pseudobonds
234	No pseudobonds
235	No pseudobonds
236	No pseudobonds
237	No pseudobonds
238	No pseudobonds
239	No pseudobonds
240	No pseudobonds
241	No pseudobonds
242	No pseudobonds
243	No pseudobonds
244	No pseudobonds
245	No pseudobonds
246	No pseudobonds
247	No pseudobonds
248	No pseudobonds
249	No pseudobonds
250	No pseudobonds
251	No pseudobonds
252	No pseudobonds
253	No pseudobonds
254	No pseudobonds
255	No pseudobonds
256	No pseudobonds
257	No pseudobonds
258	No pseudobonds
259	No pseudobonds
260	No pseudobonds
261	No pseudobonds
262	No pseudobonds
263	No pseudobonds
264	No pseudobonds
265	No pseudobonds
266	No pseudobonds
267	No pseudobonds
268	No pseudobonds
269	No pseudobonds
270	No pseudobonds
271	No pseudobonds
272	No pseudobonds
273	No pseudobonds
274	No pseudobonds
275	No pseudobonds
276	No pseudobonds
277	No pseudobonds
278	No pseudobonds
279	No pseudobonds
280	No pseudobonds
281	No pseudobonds
282	No pseudobonds
283	No pseudobonds
284	No pseudobonds
285	No pseudobonds
286	No pseudobonds
287	No pseudobonds
288	No pseudobonds
289	No pseudobonds
290	No pseudobonds
291	No pseudobonds
292	#1/A:374@CA #1/A:480@CA	Not overlap associated	5.932364621295622
292	#1/A:374@CA #1/B:480@CA	Not overlap associated	89.41406027018346
292	#1/A:374@CA #1/C:480@CA	Not overlap associated	81.28367970263157
292	#1/A:374@CA #2/A:480@CA	Not overlap associated	5.932364621295622
292	#1/A:374@CA #2/B:480@CA	Not overlap associated	89.41406027018346
292	#1/A:374@CA #2/C:480@CA	Not overlap associated	81.28367970263157
292	#1/A:480@CA #1/B:374@CA	Not overlap associated	85.55071703966016
292	#1/A:480@CA #1/C:374@CA	Not overlap associated	85.74282874386638
292	#1/A:480@CA #2/A:374@CA	Not overlap associated	5.932364621295622
292	#1/A:480@CA #2/B:374@CA	Not overlap associated	85.55071703966016
292	#1/A:480@CA #2/C:374@CA	Not overlap associated	85.74282874386638
292	#1/B:374@CA #1/B:480@CA	Not overlap associated	5.9634324008912785
292	#1/B:374@CA #1/C:480@CA	Not overlap associated	88.3996869564593
292	#1/B:374@CA #2/A:480@CA	Not overlap associated	85.55071703966016
292	#1/B:374@CA #2/B:480@CA	Not overlap associated	5.9634324008912785
292	#1/B:374@CA #2/C:480@CA	Not overlap associated	88.3996869564593
292	#1/B:480@CA #1/C:374@CA	Not overlap associated	83.94330387231611
292	#1/B:480@CA #2/A:374@CA	Not overlap associated	89.41406027018346
292	#1/B:480@CA #2/B:374@CA	Not overlap associated	5.9634324008912785
292	#1/B:480@CA #2/C:374@CA	Not overlap associated	83.94330387231611
292	#1/C:374@CA #1/C:480@CA	Not overlap associated	5.965674228450606
292	#1/C:374@CA #2/A:480@CA	Not overlap associated	85.74282874386638
292	#1/C:374@CA #2/B:480@CA	Not overlap associated	83.94330387231611
292	#1/C:374@CA #2/C:480@CA	Not overlap associated	5.965674228450606
292	#1/C:480@CA #2/A:374@CA	Not overlap associated	81.28367970263157
292	#1/C:480@CA #2/B:374@CA	Not overlap associated	88.3996869564593
292	#1/C:480@CA #2/C:374@CA	Not overlap associated	5.965674228450606
292	#2/A:374@CA #2/A:480@CA	Not overlap associated	5.932364621295622
292	#2/A:374@CA #2/B:480@CA	Not overlap associated	89.41406027018346
292	#2/A:374@CA #2/C:480@CA	Not overlap associated	81.28367970263157
292	#2/A:480@CA #2/B:374@CA	Not overlap associated	85.55071703966016
292	#2/A:480@CA #2/C:374@CA	Not overlap associated	85.74282874386638
292	#2/B:374@CA #2/B:480@CA	Not overlap associated	5.9634324008912785
292	#2/B:374@CA #2/C:480@CA	Not overlap associated	88.3996869564593
292	#2/B:480@CA #2/C:374@CA	Not overlap associated	83.94330387231611
292	#2/C:374@CA #2/C:480@CA	Not overlap associated	5.965674228450606
293	No pseudobonds
294	No pseudobonds
295	No pseudobonds
296	No pseudobonds
297	No pseudobonds
298	No pseudobonds
299	No pseudobonds
300	No pseudobonds
301	No pseudobonds
302	No pseudobonds
303	No pseudobonds
304	No pseudobonds
305	No pseudobonds
306	No pseudobonds
307	No pseudobonds
308	No pseudobonds
309	No pseudobonds
310	No pseudobonds
311	No pseudobonds
312	No pseudobonds
313	No pseudobonds
314	No pseudobonds
315	No pseudobonds
316	No pseudobonds
317	Duplicate of 2
318	No pseudobonds
319	No pseudobonds
320	Duplicate of 4
321	Duplicate of 5
322	Duplicate of 6
323	Duplicate of 8
324	Duplicate of 10
325	Duplicate of 11
326	Duplicate of 12
327	Duplicate of 13
328	Duplicate of 14
329	Duplicate of 15
330	Duplicate of 16
331	Duplicate of 17
332	Duplicate of 19
333	Duplicate of 20
334	Duplicate of 21
335	Duplicate of 22
336	Duplicate of 23
337	Duplicate of 24
338	No pseudobonds
339	Duplicate of 25
340	Duplicate of 26
341	Duplicate of 27
342	Duplicate of 28
343	Duplicate of 29
344	No pseudobonds
345	Duplicate of 30
346	Duplicate of 31
347	No pseudobonds
348	No pseudobonds
349	Duplicate of 32
350	Duplicate of 33
351	Duplicate of 34
352	No pseudobonds
353	Duplicate of 35
354	Duplicate of 36
355	Duplicate of 37
356	Duplicate of 38
357	Duplicate of 39
358	Duplicate of 40
359	Duplicate of 41
360	No pseudobonds
361	Duplicate of 42
362	Duplicate of 44
363	No pseudobonds
364	Duplicate of 46
365	Duplicate of 47
366	Duplicate of 48
367	Duplicate of 49
368	Duplicate of 50
369	Duplicate of 51
370	No pseudobonds
371	Duplicate of 52
372	Duplicate of 53
373	Duplicate of 54
374	No pseudobonds
375	Duplicate of 55
376	Duplicate of 56
377	Duplicate of 57
378	No pseudobonds
379	No pseudobonds
380	Duplicate of 59
381	Duplicate of 60
382	Duplicate of 61
383	No pseudobonds
384	Duplicate of 62
385	Duplicate of 63
386	Duplicate of 64
387	Duplicate of 65
388	Duplicate of 67
389	Duplicate of 68
390	Duplicate of 69
391	Duplicate of 70
392	Duplicate of 71
393	Duplicate of 72
394	Duplicate of 73
395	Duplicate of 74
396	Duplicate of 75
397	Duplicate of 76
398	No pseudobonds
399	Duplicate of 77
400	Duplicate of 78
401	Duplicate of 79
402	Duplicate of 80
403	Duplicate of 81
404	Duplicate of 82
405	No pseudobonds
406	Duplicate of 83
407	Duplicate of 84
408	No pseudobonds
409	Duplicate of 85
410	Duplicate of 86
411	Duplicate of 87
412	No pseudobonds
413	Duplicate of 88
414	Duplicate of 89
415	Duplicate of 90
416	No pseudobonds
417	No pseudobonds
418	Duplicate of 92
419	Duplicate of 93
420	Duplicate of 94
421	No pseudobonds
422	Duplicate of 95
423	Duplicate of 96
424	Duplicate of 97
425	Duplicate of 98
426	Duplicate of 99
427	Duplicate of 100
428	No pseudobonds
429	Duplicate of 101
430	Duplicate of 102
431	Duplicate of 103
432	Duplicate of 104
433	Duplicate of 105
434	Duplicate of 106
435	Duplicate of 108
436	Duplicate of 109
437	Duplicate of 110
438	Duplicate of 111
439	Duplicate of 112
440	Duplicate of 115
441	Duplicate of 116
442	Duplicate of 117
443	Duplicate of 118
444	Duplicate of 119
445	Duplicate of 120
446	Duplicate of 121
447	Duplicate of 122
448	No pseudobonds
449	Duplicate of 123
450	Duplicate of 124
451	No pseudobonds
452	Duplicate of 125
453	Duplicate of 127
454	Duplicate of 128
455	Duplicate of 129
456	Duplicate of 130
457	No pseudobonds
458	Duplicate of 132
459	Duplicate of 133
460	Duplicate of 134
461	Duplicate of 135
462	Duplicate of 136
463	No pseudobonds
464	No pseudobonds
465	Duplicate of 138
466	Duplicate of 139
467	No pseudobonds
468	Duplicate of 140
469	Duplicate of 143
470	Duplicate of 144
471	Duplicate of 145
472	Duplicate of 146
473	Duplicate of 147
474	Duplicate of 150
475	Duplicate of 151
476	Duplicate of 152
477	Duplicate of 153
478	Duplicate of 154
479	Duplicate of 155
480	Duplicate of 156
481	Duplicate of 157
482	Duplicate of 158
483	No pseudobonds
484	Duplicate of 159
485	No pseudobonds
486	No pseudobonds
487	Duplicate of 160
488	Duplicate of 161
489	Duplicate of 162
490	Duplicate of 164
491	Duplicate of 165
492	Duplicate of 166
493	Duplicate of 167
494	Duplicate of 168
495	Duplicate of 169
496	Duplicate of 173
497	Duplicate of 175
498	Duplicate of 176
499	Duplicate of 177
500	Duplicate of 178
501	Duplicate of 180
502	No pseudobonds
503	Duplicate of 181
504	Duplicate of 182
505	Duplicate of 184
506	Duplicate of 185
507	No pseudobonds
508	Duplicate of 186
509	Duplicate of 188
510	Duplicate of 189
511	Duplicate of 190
512	Duplicate of 191
513	Duplicate of 192
514	No pseudobonds
515	No pseudobonds
516	Duplicate of 195
517	Duplicate of 196
518	Duplicate of 197
519	Duplicate of 198
520	Duplicate of 199
521	#1/g:334@CA #1/g:55@CA	Not overlap associated	6.539422069265755
521	#1/g:334@CA #2/g:55@CA	Not overlap associated	6.539422069265755
521	#1/g:55@CA #2/g:334@CA	Not overlap associated	6.539422069265755
521	#2/g:334@CA #2/g:55@CA	Not overlap associated	6.539422069265755
522	Duplicate of 200
523	Duplicate of 201
524	Duplicate of 202
525	Duplicate of 204
526	Duplicate of 206
527	No pseudobonds
528	Duplicate of 208
529	Duplicate of 209
530	Duplicate of 210
531	No pseudobonds
532	No pseudobonds
533	Duplicate of 211
534	Duplicate of 212
535	Duplicate of 213
536	No pseudobonds
537	Duplicate of 214
538	Duplicate of 215
539	Duplicate of 216
540	No pseudobonds
541	Duplicate of 217
542	No pseudobonds
543	Duplicate of 218
544	Duplicate of 219
545	No pseudobonds
546	Duplicate of 220
547	Duplicate of 221
548	Duplicate of 222
549	Duplicate of 223
550	Duplicate of 224
551	No pseudobonds
552	Duplicate of 225
553	Duplicate of 226
554	Duplicate of 228
555	Duplicate of 229
556	Duplicate of 230
557	Duplicate of 231
558	Duplicate of 232
559	Duplicate of 233
560	Duplicate of 234
561	Duplicate of 235
562	Duplicate of 236
563	Duplicate of 238
564	Duplicate of 239
565	Duplicate of 240
566	Duplicate of 241
567	Duplicate of 243
568	Duplicate of 244
569	Duplicate of 245
570	Duplicate of 246
571	No pseudobonds
572	Duplicate of 247
573	No pseudobonds
574	Duplicate of 248
575	No pseudobonds
576	Duplicate of 249
577	No pseudobonds
578	No pseudobonds
579	Duplicate of 250
580	Duplicate of 251
581	Duplicate of 252
582	Duplicate of 253
583	Duplicate of 254
584	Duplicate of 255
585	Duplicate of 256
586	Duplicate of 258
587	Duplicate of 259
588	Duplicate of 260
589	Duplicate of 261
590	Duplicate of 262
591	Duplicate of 263
592	Duplicate of 264
593	Duplicate of 265
594	Duplicate of 266
595	Duplicate of 267
596	Duplicate of 269
597	Duplicate of 270
598	Duplicate of 271
599	Duplicate of 272
600	Duplicate of 273
601	No pseudobonds
602	Duplicate of 274
603	Duplicate of 275
604	Duplicate of 276
605	Duplicate of 277
606	Duplicate of 279
607	Duplicate of 280
608	No pseudobonds
609	Duplicate of 282
610	Duplicate of 284
611	Duplicate of 285
612	Duplicate of 286
613	Duplicate of 287
614	Duplicate of 288
615	No pseudobonds
616	Duplicate of 289
617	Duplicate of 290
618	#1/A:114@CA #1/I:135@CA	Not overlap associated	76.42776467357922
618	#1/A:114@CA #2/I:135@CA	Not overlap associated	76.42776467357922
618	#1/B:114@CA #1/I:135@CA	Not overlap associated	84.22003569816393
618	#1/B:114@CA #2/I:135@CA	Not overlap associated	84.22003569816393
618	#1/C:114@CA #1/I:135@CA	Not overlap associated	14.974387299652689
618	#1/C:114@CA #2/I:135@CA	Not overlap associated	14.974387299652689
618	#1/I:135@CA #2/A:114@CA	Not overlap associated	76.42776467357922
618	#1/I:135@CA #2/B:114@CA	Not overlap associated	84.22003569816393
618	#1/I:135@CA #2/C:114@CA	Not overlap associated	14.974387299652689
618	#2/A:114@CA #2/I:135@CA	Not overlap associated	76.42776467357922
618	#2/B:114@CA #2/I:135@CA	Not overlap associated	84.22003569816393
618	#2/C:114@CA #2/I:135@CA	Not overlap associated	14.974387299652689
619	Duplicate of 292
620	Duplicate of 293
621	Duplicate of 294
622	Duplicate of 295
623	Duplicate of 296
624	Duplicate of 297
625	Duplicate of 298
626	Duplicate of 299
627	Duplicate of 300
628	Duplicate of 301
629	Duplicate of 303
630	Duplicate of 304
631	Duplicate of 305
632	Duplicate of 306
633	Duplicate of 308
634	Duplicate of 309
635	No pseudobonds
636	Duplicate of 310
637	Duplicate of 311
638	Duplicate of 312
639	Duplicate of 313
640	Duplicate of 314
641	No pseudobonds
642	Duplicate of 315
643	Duplicate of 316
644	Duplicate of 3
645	Duplicate of 318
646	Duplicate of 319
647	Duplicate of 4
648	Duplicate of 5
649	Duplicate of 6
650	Duplicate of 7
651	Duplicate of 8
652	Duplicate of 9
653	Duplicate of 12
654	Duplicate of 13
655	Duplicate of 14
656	Duplicate of 18
657	Duplicate of 21
658	Duplicate of 23
659	Duplicate of 24
660	Duplicate of 338
661	Duplicate of 25
662	Duplicate of 26
663	Duplicate of 27
664	Duplicate of 28
665	Duplicate of 29
666	Duplicate of 344
667	Duplicate of 30
668	Duplicate of 31
669	Duplicate of 347
670	Duplicate of 348
671	Duplicate of 32
672	Duplicate of 34
673	Duplicate of 352
674	Duplicate of 35
675	Duplicate of 36
676	Duplicate of 37
677	Duplicate of 38
678	Duplicate of 39
679	Duplicate of 40
680	Duplicate of 41
681	Duplicate of 360
682	Duplicate of 42
683	Duplicate of 43
684	Duplicate of 44
685	Duplicate of 45
686	Duplicate of 363
687	Duplicate of 46
688	Duplicate of 47
689	Duplicate of 49
690	Duplicate of 50
691	Duplicate of 51
692	Duplicate of 370
693	Duplicate of 53
694	Duplicate of 54
695	Duplicate of 374
696	Duplicate of 55
697	Duplicate of 56
698	Duplicate of 57
699	Duplicate of 378
700	Duplicate of 379
701	Duplicate of 58
702	Duplicate of 59
703	Duplicate of 60
704	Duplicate of 61
705	Duplicate of 383
706	Duplicate of 64
707	Duplicate of 65
708	Duplicate of 66
709	Duplicate of 67
710	Duplicate of 69
711	Duplicate of 70
712	Duplicate of 71
713	Duplicate of 72
714	Duplicate of 73
715	Duplicate of 74
716	Duplicate of 75
717	Duplicate of 76
718	Duplicate of 398
719	Duplicate of 79
720	Duplicate of 80
721	Duplicate of 81
722	Duplicate of 82
723	Duplicate of 405
724	Duplicate of 84
725	Duplicate of 408
726	Duplicate of 85
727	Duplicate of 86
728	Duplicate of 87
729	Duplicate of 412
730	Duplicate of 88
731	Duplicate of 89
732	Duplicate of 90
733	Duplicate of 416
734	Duplicate of 417
735	Duplicate of 91
736	Duplicate of 92
737	Duplicate of 93
738	Duplicate of 421
739	Duplicate of 95
740	Duplicate of 96
741	Duplicate of 97
742	Duplicate of 98
743	Duplicate of 99
744	Duplicate of 100
745	Duplicate of 428
746	Duplicate of 102
747	Duplicate of 103
748	Duplicate of 104
749	Duplicate of 105
750	Duplicate of 107
751	Duplicate of 108
752	Duplicate of 110
753	Duplicate of 111
754	Duplicate of 112
755	Duplicate of 113
756	Duplicate of 114
757	Duplicate of 115
758	Duplicate of 116
759	Duplicate of 117
760	Duplicate of 118
761	Duplicate of 119
762	Duplicate of 120
763	Duplicate of 121
764	Duplicate of 448
765	Duplicate of 123
766	Duplicate of 124
767	Duplicate of 451
768	Duplicate of 125
769	Duplicate of 126
770	Duplicate of 128
771	Duplicate of 130
772	Duplicate of 131
773	Duplicate of 457
774	Duplicate of 132
775	Duplicate of 133
776	Duplicate of 134
777	Duplicate of 135
778	Duplicate of 136
779	Duplicate of 137
780	Duplicate of 463
781	Duplicate of 464
782	Duplicate of 138
783	Duplicate of 139
784	Duplicate of 467
785	Duplicate of 140
786	Duplicate of 141
787	Duplicate of 142
788	Duplicate of 144
789	Duplicate of 145
790	Duplicate of 146
791	Duplicate of 147
792	Duplicate of 148
793	Duplicate of 149
794	Duplicate of 150
795	Duplicate of 152
796	Duplicate of 153
797	Duplicate of 155
798	Duplicate of 158
799	Duplicate of 483
800	Duplicate of 159
801	Duplicate of 485
802	Duplicate of 486
803	Duplicate of 161
804	Duplicate of 163
805	Duplicate of 164
806	Duplicate of 165
807	Duplicate of 166
808	Duplicate of 167
809	Duplicate of 168
810	Duplicate of 169
811	Duplicate of 170
812	Duplicate of 171
813	Duplicate of 172
814	Duplicate of 173
815	Duplicate of 174
816	Duplicate of 175
817	Duplicate of 176
818	Duplicate of 178
819	Duplicate of 179
820	Duplicate of 180
821	Duplicate of 502
822	Duplicate of 181
823	Duplicate of 183
824	Duplicate of 184
825	Duplicate of 507
826	Duplicate of 187
827	Duplicate of 188
828	Duplicate of 190
829	Duplicate of 192
830	Duplicate of 514
831	Duplicate of 193
832	Duplicate of 194
833	Duplicate of 515
834	Duplicate of 195
835	Duplicate of 196
836	Duplicate of 198
837	Duplicate of 199
838	Duplicate of 521
839	Duplicate of 200
840	Duplicate of 201
841	Duplicate of 202
842	Duplicate of 203
843	Duplicate of 204
844	Duplicate of 205
845	Duplicate of 206
846	Duplicate of 207
847	Duplicate of 527
848	Duplicate of 209
849	Duplicate of 210
850	Duplicate of 531
851	Duplicate of 532
852	Duplicate of 211
853	Duplicate of 212
854	Duplicate of 213
855	Duplicate of 536
856	Duplicate of 214
857	Duplicate of 540
858	Duplicate of 217
859	Duplicate of 542
860	Duplicate of 219
861	Duplicate of 545
862	Duplicate of 221
863	Duplicate of 222
864	Duplicate of 224
865	Duplicate of 551
866	Duplicate of 225
867	Duplicate of 226
868	Duplicate of 227
869	Duplicate of 229
870	Duplicate of 230
871	Duplicate of 231
872	Duplicate of 232
873	Duplicate of 233
874	Duplicate of 234
875	Duplicate of 235
876	Duplicate of 236
877	Duplicate of 237
878	Duplicate of 239
879	Duplicate of 240
880	Duplicate of 241
881	Duplicate of 242
882	Duplicate of 243
883	Duplicate of 244
884	Duplicate of 245
885	Duplicate of 246
886	Duplicate of 571
887	Duplicate of 573
888	Duplicate of 248
889	Duplicate of 575
890	Duplicate of 577
891	Duplicate of 578
892	Duplicate of 252
893	Duplicate of 253
894	Duplicate of 254
895	Duplicate of 256
896	Duplicate of 257
897	Duplicate of 258
898	Duplicate of 259
899	Duplicate of 260
900	Duplicate of 263
901	Duplicate of 264
902	Duplicate of 265
903	Duplicate of 266
904	Duplicate of 267
905	Duplicate of 268
906	Duplicate of 269
907	Duplicate of 270
908	Duplicate of 271
909	Duplicate of 272
910	Duplicate of 601
911	Duplicate of 275
912	Duplicate of 277
913	Duplicate of 278
914	Duplicate of 280
915	Duplicate of 608
916	Duplicate of 281
917	Duplicate of 283
918	Duplicate of 284
919	Duplicate of 285
920	Duplicate of 286
921	Duplicate of 287
922	Duplicate of 288
923	Duplicate of 615
924	Duplicate of 289
925	Duplicate of 618
926	Duplicate of 291
927	Duplicate of 293
928	Duplicate of 294
929	Duplicate of 295
930	Duplicate of 296
931	Duplicate of 297
932	Duplicate of 298
933	Duplicate of 299
934	Duplicate of 300
935	Duplicate of 301
936	Duplicate of 302
937	Duplicate of 303
938	Duplicate of 305
939	Duplicate of 306
940	Duplicate of 307
941	Duplicate of 308
942	Duplicate of 635
943	Duplicate of 310
944	Duplicate of 311
945	Duplicate of 312
946	Duplicate of 313
947	Duplicate of 314
948	Duplicate of 641
949	Duplicate of 315
950	Duplicate of 316
