## Supplementary material for "Deciphering Photosynthetic Protein Networks: A Crosslinking-MS Strategy for Studying Functional Thylakoid Membranes": Source Data S1: 6VON_(100mM)_1A_Short.tsv

#1/A:374@CA #1/A:480@CA
#1/A:374@CA #2/A:480@CA
#1/A:480@CA #2/A:374@CA
#1/B:11@CA #1/E:18@CA
#1/B:11@CA #2/E:18@CA
#1/B:374@CA #1/B:480@CA
#1/B:374@CA #2/B:480@CA
#1/B:480@CA #2/B:374@CA
#1/C:114@CA #1/I:135@CA
#1/C:114@CA #2/I:135@CA
#1/C:374@CA #1/C:480@CA
#1/C:374@CA #2/C:480@CA
#1/C:456@CA #1/J:164@CA
#1/C:456@CA #2/J:164@CA
#1/C:480@CA #2/C:374@CA
#1/D:18@CA #1/D:50@CA
#1/D:18@CA #2/D:50@CA
#1/D:50@CA #2/D:18@CA
#1/E:18@CA #1/E:50@CA
#1/E:18@CA #1/d:205@CA
#1/E:18@CA #2/B:11@CA
#1/E:18@CA #2/E:50@CA
#1/E:18@CA #2/d:205@CA
#1/E:50@CA #2/E:18@CA
#1/F:17@CA #1/F:50@CA
#1/F:17@CA #2/F:50@CA
#1/F:50@CA #2/F:17@CA
#1/I:107@CA #1/J:173@CA
#1/I:107@CA #2/J:173@CA
#1/I:135@CA #2/C:114@CA
#1/I:73@CA #1/J:131@CA
#1/I:73@CA #2/J:131@CA
#1/I:80@CA #1/I:87@CA
#1/I:80@CA #2/I:87@CA
#1/I:87@CA #2/I:80@CA
#1/J:131@CA #2/I:73@CA
#1/J:164@CA #2/C:456@CA
#1/J:173@CA #2/I:107@CA
#1/d:196@CA #1/d:205@CA
#1/d:196@CA #2/d:205@CA
#1/d:205@CA #2/E:18@CA
#1/d:205@CA #2/d:196@CA
#1/g:334@CA #1/g:55@CA
#1/g:334@CA #1/g:59@CA
#1/g:334@CA #2/g:55@CA
#1/g:334@CA #2/g:59@CA
#1/g:335@CA #1/g:55@CA
#1/g:335@CA #2/g:55@CA
#1/g:55@CA #2/g:334@CA
#1/g:55@CA #2/g:335@CA
#1/g:59@CA #2/g:334@CA
#2/A:374@CA #2/A:480@CA
#2/B:11@CA #2/E:18@CA
#2/B:374@CA #2/B:480@CA
#2/C:114@CA #2/I:135@CA
#2/C:374@CA #2/C:480@CA
#2/C:456@CA #2/J:164@CA
#2/D:18@CA #2/D:50@CA
#2/E:18@CA #2/E:50@CA
#2/E:18@CA #2/d:205@CA
#2/F:17@CA #2/F:50@CA
#2/I:107@CA #2/J:173@CA
#2/I:73@CA #2/J:131@CA
#2/I:80@CA #2/I:87@CA
#2/d:196@CA #2/d:205@CA
#2/g:334@CA #2/g:55@CA
#2/g:334@CA #2/g:59@CA
#2/g:335@CA #2/g:55@CA
