## Supplementary material for "Deciphering Photosynthetic Protein Networks: A Crosslinking-MS Strategy for Studying Functional Thylakoid Membranes": Source Data S1: 8RUC_(100mM)_1A_Short.tsv

#1/A:161@CA #1/A:18@CA
#1/A:183@CA #1/G:316@CA
#1/A:316@CA #1/A:356@CA
#1/A:316@CA #1/C:183@CA
#1/C:161@CA #1/C:18@CA
#1/C:316@CA #1/C:356@CA
#1/C:316@CA #1/E:183@CA
#1/E:161@CA #1/E:18@CA
#1/E:316@CA #1/E:356@CA
#1/E:316@CA #1/G:183@CA
#1/G:161@CA #1/G:18@CA
#1/G:316@CA #1/G:356@CA
