## Supplementary material for "Deciphering Photosynthetic Protein Networks: A Crosslinking-MS Strategy for Studying Functional Thylakoid Membranes": Source Data S1: ShortSubset_2WSC_(0mM).xlsx

### Sheet: Sheet1
Row in evidence file	Pseudobond	Overlap category	Distance (A)	Min_Distance_Group
35	#1/D:122@CA #1/D:97@CA	Not overlap associated	15.9346	15.9346
36	#1/D:122@CA #1/D:95@CA	Not overlap associated	18.3737	18.3737
251	#1/D:122@CA #1/D:97@CA	Not overlap associated	15.9346	15.9346
326	#1/F:19@CA #1/F:24@CA	Not overlap associated	7.97259	7.97259
