## Supplementary material for "Deciphering Photosynthetic Protein Networks: A Crosslinking-MS Strategy for Studying Functional Thylakoid Membranes": Source Data S1: ShortSubset_2WSC_(100mM).xlsx

### Sheet: Sheet1
Row in evidence file	Pseudobond	Overlap category	Distance (A)	Min_Distance_Group
47	#1/D:122@CA #1/D:97@CA	Not overlap associated	15.9346	15.9346
48	#1/D:122@CA #1/D:80@CA	Not overlap associated	21.8142	21.8142
49	#1/D:122@CA #1/D:95@CA	Not overlap associated	18.3737	18.3737
50	#1/D:122@CA #1/D:97@CA	Not overlap associated	15.9346	15.9346
135	#1/F:19@CA #1/F:24@CA	Not overlap associated	7.97259	7.97259
502	#1/1:135@CA #1/G:52@CA	Not overlap associated	29.6657	29.6657
527	#1/F:12@CA #1/F:19@CA	Not overlap associated	11.0192	11.0192
