## Supplementary material for "Deciphering Photosynthetic Protein Networks: A Crosslinking-MS Strategy for Studying Functional Thylakoid Membranes": Source Data S1: ShortSubset_3JCU_(100mM).xlsx

### Sheet: Sheet1
Row in evidence file	Pseudobond	Overlap category	Distance (A)	Min_Distance_Group
27	#1/P:166@CA #1/P:170@CA	Not overlap associated	7.36246	7.36246
86	#1/b:227@CA #1/b:2@CA	Not overlap associated	30.4256	30.4256
110	#1/Q:125@CA #1/Q:69@CA	Not overlap associated	7.73889	7.73889
111	#1/C:382@CA #1/O:132@CA	Not overlap associated	14.339	14.339
152	#1/r:170@CA #1/r:190@CA	Not overlap associated	17.0801	17.0801
230	#1/H:15@CA #1/L:2@CA	Not overlap associated	9.26553	9.26553
263	#1/B:130@CA #1/B:2@CA	Not overlap associated	23.0899	23.0899
266	#1/b:130@CA #1/b:227@CA	Not overlap associated	19.5549	19.5549
295	#1/b:130@CA #1/l:2@CA	Not overlap associated	12.6303	12.6303
299	#1/Q:102@CA #1/Q:96@CA	Not overlap associated	9.96944	9.96944
300	#1/q:102@CA #1/q:98@CA	Not overlap associated	7.21815	7.21815
311	#1/q:63@CA #1/q:69@CA	Not overlap associated	9.53716	9.53716
312	#1/Q:35@CA #1/Q:90@CA	Not overlap associated	13.0172	13.0172
313	#1/q:102@CA #1/q:90@CA	Not overlap associated	11.9249	11.9249
319	#1/b:2@CA #1/c:457@CA	Not overlap associated	41.6828	41.6828
