## Supplementary material for "Deciphering Photosynthetic Protein Networks: A Crosslinking-MS Strategy for Studying Functional Thylakoid Membranes": Source Data S1: ShortSubset_4RI2_(0mM).xlsx

### Sheet: Sheet1
Row in evidence file	Pseudobond	Overlap category	Distance (A)	Min_Distance_Group
10	#1/A:10@CA #1/A:14@CA	Not overlap associated	11.9611	11.9611
109	#1/A:11@CA #1/A:7@CA	Not overlap associated	12.0079	12.0079
