## Supplementary material for "Deciphering Photosynthetic Protein Networks: A Crosslinking-MS Strategy for Studying Functional Thylakoid Membranes": Source Data S1: ShortSubset_6VON_(0mM).xlsx

### Sheet: Sheet1
Row in evidence file	Pseudobond	Overlap category	Distance (A)	Min_Distance_Group
42	#1/I:73@CA #1/J:131@CA	Not overlap associated	13.1412	13.1412
64	#1/F:17@CA #1/F:50@CA	Not overlap associated	12.1621	12.1621
65	#1/F:17@CA #1/F:50@CA	Not overlap associated	12.1621	12.1621
67	#1/E:18@CA #1/d:205@CA	Not overlap associated	24.9614	24.9614
68	#1/E:18@CA #1/E:50@CA	Not overlap associated	12.9511	12.9511
107	#1/g:335@CA #1/g:55@CA	Not overlap associated	9.8448	9.8448
113	#1/I:80@CA #1/I:87@CA	Not overlap associated	10.5022	10.5022
115	#1/d:196@CA #1/d:205@CA	Not overlap associated	9.63855	9.63855
122	#1/g:334@CA #1/g:55@CA	Not overlap associated	6.53942	6.53942
123	#1/g:334@CA #1/g:59@CA	Not overlap associated	11.2976	11.2976
248	#1/I:73@CA #1/J:131@CA	Not overlap associated	13.1412	13.1412
310	#1/C:456@CA #1/J:164@CA	Not overlap associated	21.6182	21.6182
386	#1/I:80@CA #1/I:87@CA	Not overlap associated	10.5022	10.5022
398	#1/E:18@CA #1/E:50@CA	Not overlap associated	12.9511	12.9511
402	#1/C:114@CA #1/I:135@CA	Not overlap associated	14.9744	14.9744
408	#1/e:109@CA #1/e:112@CA	Not overlap associated	5.24959	5.24959
