## Supplementary material for "Deciphering Photosynthetic Protein Networks: A Crosslinking-MS Strategy for Studying Functional Thylakoid Membranes": Source Data S1: ShortSubset_7ZYV_(0mM).xlsx

### Sheet: Sheet1
Row in evidence file	Pseudobond	Overlap category	Distance (A)	Min_Distance_Group
41	#1/K:187@CA #1/K:65@CA	Not overlap associated	13.1837	13.1837
74	#1/K:185@CA #1/K:65@CA	Not overlap associated	16.6038	16.6038
293	#1/J:6@CA #1/R:44@CA	Not overlap associated	14.1851	14.1851
