## Supplementary material for "Deciphering Photosynthetic Protein Networks: A Crosslinking-MS Strategy for Studying Functional Thylakoid Membranes": Source Data S1: ShortSubset_8RUC_(100mM).xlsx

### Sheet: Sheet1
Row in evidence file	Pseudobond	Overlap category	Distance (A)	Min_Distance_Group
16	#1/G:161@CA #1/G:18@CA	Not overlap associated	59.1877	59.1877
363	#1/C:316@CA #1/C:356@CA	Not overlap associated	14.6574	14.6574
507	#1/C:316@CA #1/E:183@CA	Not overlap associated	27.024	27.024
