## Supplementary material for "Deciphering Photosynthetic Protein Networks: A Crosslinking-MS Strategy for Studying Functional Thylakoid Membranes": Source Data S1: 3JCU_(0mM).tsv

Row in evidence file	Pseudobond	Overlap category	Distance (A)
2	No pseudobonds
3	#1/P:166@CA #1/P:170@CA	Not overlap associated	7.362460865770354
3	#1/P:166@CA #1/p:170@CA	Not overlap associated	106.59388080466908
3	#1/P:170@CA #1/p:166@CA	Not overlap associated	106.5926779943163
3	#1/p:166@CA #1/p:170@CA	Not overlap associated	7.363076598813838
4	No pseudobonds
5	No pseudobonds
6	No pseudobonds
7	No pseudobonds
8	No pseudobonds
9	No pseudobonds
10	No pseudobonds
11	No pseudobonds
12	No pseudobonds
13	No pseudobonds
14	No pseudobonds
15	No pseudobonds
16	No pseudobonds
17	No pseudobonds
18	No pseudobonds
19	No pseudobonds
20	No pseudobonds
21	No pseudobonds
22	No pseudobonds
23	No pseudobonds
24	No pseudobonds
25	No pseudobonds
26	No pseudobonds
27	#1/Q:53@CA #1/Q:69@CA	Not overlap associated	25.071008336323455
27	#1/Q:53@CA #1/q:69@CA	Not overlap associated	148.4343177065196
27	#1/Q:69@CA #1/q:53@CA	Not overlap associated	148.43527887264537
27	#1/q:53@CA #1/q:69@CA	Not overlap associated	25.07066042209498
28	No pseudobonds
29	No pseudobonds
30	No pseudobonds
31	No pseudobonds
32	No pseudobonds
33	No pseudobonds
34	No pseudobonds
35	#1/P:152@CA #1/P:69@CA	Not overlap associated	8.01751644837727
35	#1/P:152@CA #1/p:69@CA	Not overlap associated	121.61192659028143
35	#1/P:69@CA #1/p:152@CA	Not overlap associated	121.61081572376695
35	#1/p:152@CA #1/p:69@CA	Not overlap associated	8.016920481082495
36	#1/P:152@CA #1/P:69@CA	Not overlap associated	8.01751644837727
36	#1/P:152@CA #1/p:69@CA	Not overlap associated	121.61192659028143
36	#1/P:69@CA #1/p:152@CA	Not overlap associated	121.61081572376695
36	#1/p:152@CA #1/p:69@CA	Not overlap associated	8.016920481082495
37	No pseudobonds
38	No pseudobonds
39	No pseudobonds
40	No pseudobonds
41	No pseudobonds
42	No pseudobonds
43	No pseudobonds
44	No pseudobonds
45	No pseudobonds
46	No pseudobonds
47	No pseudobonds
48	No pseudobonds
49	No pseudobonds
50	No pseudobonds
51	No pseudobonds
52	No pseudobonds
53	No pseudobonds
54	No pseudobonds
55	No pseudobonds
56	No pseudobonds
57	No pseudobonds
58	No pseudobonds
59	No pseudobonds
60	No pseudobonds
61	No pseudobonds
62	No pseudobonds
63	No pseudobonds
64	No pseudobonds
65	No pseudobonds
66	#1/H:15@CA #1/L:2@CA	Not overlap associated	9.265532364629676
66	#1/H:15@CA #1/l:2@CA	Not overlap associated	54.65677463041521
66	#1/L:2@CA #1/h:15@CA	Not overlap associated	54.656534074161705
66	#1/h:15@CA #1/l:2@CA	Not overlap associated	9.265532364629678
67	No pseudobonds
68	No pseudobonds
69	#1/P:143@CA #1/P:166@CA	Not overlap associated	8.497906801089316
69	#1/P:143@CA #1/p:166@CA	Not overlap associated	98.07703420271231
69	#1/P:166@CA #1/p:143@CA	Not overlap associated	98.07813857838045
69	#1/p:143@CA #1/p:166@CA	Not overlap associated	8.497737640101624
70	No pseudobonds
71	No pseudobonds
72	No pseudobonds
73	#1/B:130@CA #1/B:2@CA	Not overlap associated	23.089882632876247
73	#1/B:130@CA #1/b:2@CA	Not overlap associated	39.35352896501151
73	#1/B:2@CA #1/b:130@CA	Not overlap associated	39.35443508678533
73	#1/b:130@CA #1/b:2@CA	Not overlap associated	23.089947964428156
74	#1/B:130@CA #1/B:227@CA	Not overlap associated	19.554928867167988
74	#1/B:130@CA #1/b:227@CA	Not overlap associated	69.4560218339634
74	#1/B:227@CA #1/b:130@CA	Not overlap associated	69.45697340080405
74	#1/b:130@CA #1/b:227@CA	Not overlap associated	19.554894476831116
75	No pseudobonds
76	No pseudobonds
77	No pseudobonds
78	No pseudobonds
79	No pseudobonds
80	#1/B:130@CA #1/L:2@CA	Not overlap associated	12.631312006280266
80	#1/B:130@CA #1/l:2@CA	Not overlap associated	51.23939595662697
80	#1/L:2@CA #1/b:130@CA	Not overlap associated	51.239191191899195
80	#1/b:130@CA #1/l:2@CA	Not overlap associated	12.630306607521451
81	#1/Q:102@CA #1/Q:98@CA	Not overlap associated	7.218762982672306
81	#1/Q:102@CA #1/q:98@CA	Not overlap associated	187.4814906624118
81	#1/Q:98@CA #1/q:102@CA	Not overlap associated	187.48084622168741
81	#1/q:102@CA #1/q:98@CA	Not overlap associated	7.218149762924013
82	No pseudobonds
83	No pseudobonds
84	No pseudobonds
85	No pseudobonds
86	No pseudobonds
87	No pseudobonds
88	No pseudobonds
89	No pseudobonds
90	#1/B:304@CA #1/O:150@CA	Not overlap associated	64.2914268701512
90	#1/B:304@CA #1/o:150@CA	Not overlap associated	15.96474794664795
90	#1/O:150@CA #1/b:304@CA	Not overlap associated	15.966961232495054
90	#1/b:304@CA #1/o:150@CA	Not overlap associated	64.29252133024494
91	#1/Q:35@CA #1/Q:63@CA	Not overlap associated	32.52293272446383
91	#1/Q:35@CA #1/q:63@CA	Not overlap associated	145.86996853362243
91	#1/Q:63@CA #1/q:35@CA	Not overlap associated	145.87052658093754
91	#1/q:35@CA #1/q:63@CA	Not overlap associated	32.52349975018063
92	#1/Q:63@CA #1/Q:69@CA	Not overlap associated	9.53717159329746
92	#1/Q:63@CA #1/q:69@CA	Not overlap associated	146.23761855281973
92	#1/Q:69@CA #1/q:63@CA	Not overlap associated	146.2385632895783
92	#1/q:63@CA #1/q:69@CA	Not overlap associated	9.53716483028368
93	#1/Q:35@CA #1/Q:90@CA	Not overlap associated	13.017194090893785
93	#1/Q:35@CA #1/q:90@CA	Not overlap associated	155.04273328989012
93	#1/Q:90@CA #1/q:35@CA	Not overlap associated	155.0422397477539
93	#1/q:35@CA #1/q:90@CA	Not overlap associated	13.01813143273642
94	No pseudobonds
95	No pseudobonds
96	No pseudobonds
97	Duplicate of 2
98	Duplicate of 3
99	Duplicate of 4
100	Duplicate of 5
101	Duplicate of 6
102	Duplicate of 7
103	Duplicate of 8
104	Duplicate of 9
105	No pseudobonds
106	Duplicate of 10
107	No pseudobonds
108	Duplicate of 11
109	Duplicate of 12
110	Duplicate of 13
111	No pseudobonds
112	Duplicate of 14
113	Duplicate of 15
114	No pseudobonds
115	Duplicate of 17
116	Duplicate of 19
117	#1/O:243@CA #1/O:274@CA	Not overlap associated	12.170993303752988
117	#1/O:243@CA #1/o:274@CA	Not overlap associated	48.90802108039131
117	#1/O:274@CA #1/o:243@CA	Not overlap associated	48.90802108039131
117	#1/o:243@CA #1/o:274@CA	Not overlap associated	12.170993303752988
118	Duplicate of 20
119	Duplicate of 21
120	Duplicate of 22
121	No pseudobonds
122	Duplicate of 23
123	Duplicate of 24
124	Duplicate of 25
125	Duplicate of 26
126	Duplicate of 27
127	Duplicate of 28
128	Duplicate of 29
129	Duplicate of 30
130	Duplicate of 31
131	Duplicate of 32
132	Duplicate of 33
133	Duplicate of 34
134	Duplicate of 35
135	Duplicate of 37
136	No pseudobonds
137	Duplicate of 38
138	Duplicate of 39
139	Duplicate of 40
140	No pseudobonds
141	Duplicate of 41
142	Duplicate of 42
143	Duplicate of 43
144	Duplicate of 44
145	Duplicate of 45
146	Duplicate of 47
147	Duplicate of 48
148	Duplicate of 49
149	No pseudobonds
150	Duplicate of 50
151	Duplicate of 51
152	Duplicate of 52
153	Duplicate of 53
154	Duplicate of 54
155	Duplicate of 55
156	Duplicate of 56
157	Duplicate of 57
158	Duplicate of 58
159	Duplicate of 60
160	Duplicate of 61
161	Duplicate of 62
162	Duplicate of 64
163	Duplicate of 65
164	Duplicate of 66
165	No pseudobonds
166	Duplicate of 67
167	Duplicate of 68
168	Duplicate of 69
169	Duplicate of 70
170	Duplicate of 72
171	Duplicate of 73
172	Duplicate of 74
173	Duplicate of 75
174	No pseudobonds
175	Duplicate of 76
176	Duplicate of 77
177	Duplicate of 78
178	Duplicate of 79
179	Duplicate of 80
180	Duplicate of 82
181	Duplicate of 83
182	Duplicate of 84
183	No pseudobonds
184	Duplicate of 85
185	Duplicate of 86
186	No pseudobonds
187	Duplicate of 87
188	No pseudobonds
189	Duplicate of 88
190	Duplicate of 89
191	Duplicate of 90
192	Duplicate of 91
193	Duplicate of 92
194	Duplicate of 93
195	No pseudobonds
196	Duplicate of 94
197	Duplicate of 95
198	Duplicate of 96
199	Duplicate of 2
200	Duplicate of 3
201	Duplicate of 4
202	Duplicate of 5
203	Duplicate of 6
204	Duplicate of 7
205	Duplicate of 8
206	Duplicate of 9
207	Duplicate of 105
208	Duplicate of 10
209	Duplicate of 107
210	Duplicate of 11
211	Duplicate of 12
212	Duplicate of 13
213	Duplicate of 111
214	Duplicate of 14
215	Duplicate of 15
216	Duplicate of 16
217	Duplicate of 114
218	Duplicate of 18
219	Duplicate of 19
220	Duplicate of 117
221	Duplicate of 20
222	Duplicate of 21
223	Duplicate of 22
224	Duplicate of 121
225	Duplicate of 23
226	Duplicate of 24
227	Duplicate of 25
228	Duplicate of 26
229	Duplicate of 27
230	Duplicate of 28
231	Duplicate of 29
232	Duplicate of 31
233	Duplicate of 32
234	Duplicate of 34
235	Duplicate of 35
236	Duplicate of 36
237	Duplicate of 37
238	Duplicate of 136
239	Duplicate of 39
240	Duplicate of 40
241	Duplicate of 140
242	Duplicate of 42
243	Duplicate of 43
244	Duplicate of 44
245	Duplicate of 45
246	Duplicate of 46
247	Duplicate of 47
248	Duplicate of 48
249	Duplicate of 49
250	Duplicate of 149
251	Duplicate of 50
252	Duplicate of 51
253	Duplicate of 52
254	Duplicate of 54
255	Duplicate of 55
256	Duplicate of 56
257	Duplicate of 59
258	Duplicate of 60
259	Duplicate of 61
260	Duplicate of 62
261	Duplicate of 63
262	Duplicate of 64
263	Duplicate of 65
264	Duplicate of 66
265	Duplicate of 165
266	Duplicate of 67
267	Duplicate of 68
268	Duplicate of 69
269	Duplicate of 71
270	Duplicate of 72
271	Duplicate of 73
272	Duplicate of 74
273	Duplicate of 75
274	Duplicate of 174
275	Duplicate of 76
276	Duplicate of 77
277	Duplicate of 79
278	Duplicate of 80
279	Duplicate of 81
280	Duplicate of 82
281	Duplicate of 83
282	Duplicate of 84
283	Duplicate of 183
284	Duplicate of 85
285	Duplicate of 86
286	Duplicate of 186
287	Duplicate of 87
288	Duplicate of 188
289	Duplicate of 89
290	Duplicate of 90
291	Duplicate of 92
292	Duplicate of 93
293	Duplicate of 195
294	Duplicate of 94
295	Duplicate of 95
