## Supplementary material for "Deciphering Photosynthetic Protein Networks: A Crosslinking-MS Strategy for Studying Functional Thylakoid Membranes": Source Data S1: 3JCU_(100mM)_1A_Short.tsv

#1/B:130@CA #1/B:227@CA
#1/B:130@CA #1/B:2@CA
#1/B:130@CA #1/L:2@CA
#1/B:2@CA #1/B:438@CA
#1/B:304@CA #1/o:150@CA
#1/H:15@CA #1/L:2@CA
#1/O:150@CA #1/b:304@CA
#1/O:243@CA #1/O:270@CA
#1/O:243@CA #1/O:274@CA
#1/P:143@CA #1/P:166@CA
#1/P:152@CA #1/P:69@CA
#1/P:166@CA #1/P:170@CA
#1/Q:102@CA #1/Q:96@CA
#1/Q:102@CA #1/Q:98@CA
#1/Q:35@CA #1/Q:63@CA
#1/Q:35@CA #1/Q:69@CA
#1/Q:35@CA #1/Q:90@CA
#1/Q:53@CA #1/Q:69@CA
#1/Q:63@CA #1/Q:69@CA
#1/R:170@CA #1/R:190@CA
#1/b:130@CA #1/b:227@CA
#1/b:130@CA #1/b:2@CA
#1/b:130@CA #1/l:2@CA
#1/b:2@CA #1/b:438@CA
#1/h:15@CA #1/l:2@CA
#1/o:243@CA #1/o:270@CA
#1/o:243@CA #1/o:274@CA
#1/p:143@CA #1/p:166@CA
#1/p:152@CA #1/p:69@CA
#1/p:166@CA #1/p:170@CA
#1/q:102@CA #1/q:96@CA
#1/q:102@CA #1/q:98@CA
#1/q:35@CA #1/q:63@CA
#1/q:35@CA #1/q:69@CA
#1/q:35@CA #1/q:90@CA
#1/q:53@CA #1/q:69@CA
#1/q:63@CA #1/q:69@CA
#1/r:170@CA #1/r:190@CA
