## Supplementary material for "Deciphering Photosynthetic Protein Networks: A Crosslinking-MS Strategy for Studying Functional Thylakoid Membranes": Source Data S1: 6VON_(100mM).tsv

Row in evidence file	Pseudobond	Overlap category	Distance (A)
2	No pseudobonds
3	No pseudobonds
4	No pseudobonds
5	No pseudobonds
6	No pseudobonds
7	No pseudobonds
8	No pseudobonds
9	No pseudobonds
10	No pseudobonds
11	No pseudobonds
12	No pseudobonds
13	No pseudobonds
14	No pseudobonds
15	No pseudobonds
16	No pseudobonds
17	No pseudobonds
18	No pseudobonds
19	No pseudobonds
20	No pseudobonds
21	No pseudobonds
22	#1/A:11@CA #1/A:25@CA	Not overlap associated	20.666812647333877
22	#1/A:11@CA #1/B:25@CA	Not overlap associated	39.47246423774431
22	#1/A:11@CA #1/C:25@CA	Not overlap associated	53.08333295866043
22	#1/A:25@CA #1/B:11@CA	Not overlap associated	38.09255441684107
22	#1/A:25@CA #1/C:11@CA	Not overlap associated	71.97881186849364
22	#1/B:11@CA #1/B:25@CA	Not overlap associated	15.360467375701829
22	#1/B:11@CA #1/C:25@CA	Not overlap associated	40.38080262946738
22	#1/B:25@CA #1/C:11@CA	Not overlap associated	82.2285411156005
22	#1/C:11@CA #1/C:25@CA	Not overlap associated	28.308874174011226
23	#1/A:114@CA #1/A:25@CA	Not overlap associated	34.20104002804595
23	#1/A:114@CA #1/B:25@CA	Not overlap associated	58.11206030592965
23	#1/A:114@CA #1/C:25@CA	Not overlap associated	77.26495301234579
23	#1/A:25@CA #1/B:114@CA	Not overlap associated	63.899174478235665
23	#1/A:25@CA #1/C:114@CA	Not overlap associated	60.44537637404535
23	#1/B:114@CA #1/B:25@CA	Not overlap associated	33.830696726493834
23	#1/B:114@CA #1/C:25@CA	Not overlap associated	66.37097540340959
23	#1/B:25@CA #1/C:114@CA	Not overlap associated	68.42708103521589
23	#1/C:114@CA #1/C:25@CA	Not overlap associated	28.177603837090174
24	No pseudobonds
25	No pseudobonds
26	No pseudobonds
27	No pseudobonds
28	No pseudobonds
29	No pseudobonds
30	No pseudobonds
31	No pseudobonds
32	No pseudobonds
33	No pseudobonds
34	No pseudobonds
35	No pseudobonds
36	No pseudobonds
37	#1/D:17@CA #1/D:50@CA	Not overlap associated	17.142301770765773
37	#1/D:17@CA #1/E:50@CA	Not overlap associated	67.38700035615177
37	#1/D:17@CA #1/F:50@CA	Not overlap associated	52.97309555802832
37	#1/D:50@CA #1/E:17@CA	Not overlap associated	53.2704725434269
37	#1/D:50@CA #1/F:17@CA	Not overlap associated	64.67827323761821
37	#1/E:17@CA #1/E:50@CA	Not overlap associated	14.320019902220766
37	#1/E:17@CA #1/F:50@CA	Not overlap associated	66.1923634417143
37	#1/E:50@CA #1/F:17@CA	Not overlap associated	53.87979894171844
37	#1/F:17@CA #1/F:50@CA	Not overlap associated	12.16213574994127
38	#1/D:17@CA #1/D:50@CA	Not overlap associated	17.142301770765773
38	#1/D:17@CA #1/E:50@CA	Not overlap associated	67.38700035615177
38	#1/D:17@CA #1/F:50@CA	Not overlap associated	52.97309555802832
38	#1/D:50@CA #1/E:17@CA	Not overlap associated	53.2704725434269
38	#1/D:50@CA #1/F:17@CA	Not overlap associated	64.67827323761821
38	#1/E:17@CA #1/E:50@CA	Not overlap associated	14.320019902220766
38	#1/E:17@CA #1/F:50@CA	Not overlap associated	66.1923634417143
38	#1/E:50@CA #1/F:17@CA	Not overlap associated	53.87979894171844
38	#1/F:17@CA #1/F:50@CA	Not overlap associated	12.16213574994127
39	No pseudobonds
40	No pseudobonds
41	No pseudobonds
42	No pseudobonds
43	No pseudobonds
44	No pseudobonds
45	No pseudobonds
46	No pseudobonds
47	No pseudobonds
48	No pseudobonds
49	No pseudobonds
50	No pseudobonds
51	No pseudobonds
52	No pseudobonds
53	No pseudobonds
54	No pseudobonds
55	#1/I:80@CA #1/I:87@CA	Not overlap associated	10.502184439439237
56	No pseudobonds
57	No pseudobonds
58	#1/d:196@CA #1/d:205@CA	Not overlap associated	9.638547089681074
59	No pseudobonds
60	No pseudobonds
61	No pseudobonds
62	No pseudobonds
63	No pseudobonds
64	No pseudobonds
65	No pseudobonds
66	No pseudobonds
67	No pseudobonds
68	No pseudobonds
69	No pseudobonds
70	No pseudobonds
71	No pseudobonds
72	No pseudobonds
73	No pseudobonds
74	#1/A:114@CA #1/I:135@CA	Not overlap associated	76.42776467357922
74	#1/B:114@CA #1/I:135@CA	Not overlap associated	84.22003569816393
74	#1/C:114@CA #1/I:135@CA	Not overlap associated	14.974387299652689
75	No pseudobonds
76	No pseudobonds
77	No pseudobonds
78	No pseudobonds
79	No pseudobonds
80	No pseudobonds
81	No pseudobonds
82	No pseudobonds
83	No pseudobonds
84	No pseudobonds
85	No pseudobonds
86	No pseudobonds
87	No pseudobonds
88	No pseudobonds
89	No pseudobonds
90	No pseudobonds
91	No pseudobonds
92	No pseudobonds
93	No pseudobonds
94	No pseudobonds
95	No pseudobonds
96	No pseudobonds
97	No pseudobonds
98	No pseudobonds
99	No pseudobonds
100	No pseudobonds
101	No pseudobonds
102	No pseudobonds
103	No pseudobonds
104	No pseudobonds
105	No pseudobonds
106	No pseudobonds
107	No pseudobonds
108	No pseudobonds
109	No pseudobonds
110	No pseudobonds
111	No pseudobonds
112	No pseudobonds
113	No pseudobonds
114	No pseudobonds
115	#1/A:114@CA #1/A:11@CA	Not overlap associated	54.422556775660595
115	#1/A:114@CA #1/B:11@CA	Not overlap associated	60.67245609829883
115	#1/A:114@CA #1/C:11@CA	Not overlap associated	89.92464828399386
115	#1/A:11@CA #1/B:114@CA	Not overlap associated	70.70654443543403
115	#1/A:11@CA #1/C:114@CA	Not overlap associated	67.85084404780828
115	#1/B:114@CA #1/B:11@CA	Not overlap associated	36.69051137555871
115	#1/B:114@CA #1/C:11@CA	Not overlap associated	90.46957257000831
115	#1/B:11@CA #1/C:114@CA	Not overlap associated	55.17616798038806
115	#1/C:114@CA #1/C:11@CA	Not overlap associated	26.805448345438986
116	#1/A:114@CA #1/A:456@CA	Not overlap associated	48.106272626342616
116	#1/A:114@CA #1/B:456@CA	Not overlap associated	86.50347430594913
116	#1/A:114@CA #1/C:456@CA	Not overlap associated	84.39697249309364
116	#1/A:456@CA #1/B:114@CA	Not overlap associated	85.52903538565137
116	#1/A:456@CA #1/C:114@CA	Not overlap associated	82.97622581197582
116	#1/B:114@CA #1/B:456@CA	Not overlap associated	46.32397058759103
116	#1/B:114@CA #1/C:456@CA	Not overlap associated	84.28942340531228
116	#1/B:456@CA #1/C:114@CA	Not overlap associated	87.67595084742453
116	#1/C:114@CA #1/C:456@CA	Not overlap associated	45.92142358420525
117	No pseudobonds
118	No pseudobonds
119	No pseudobonds
120	No pseudobonds
121	No pseudobonds
122	No pseudobonds
123	No pseudobonds
124	No pseudobonds
125	No pseudobonds
126	No pseudobonds
127	Duplicate of 2
128	Duplicate of 3
129	Duplicate of 4
130	Duplicate of 5
131	Duplicate of 6
132	Duplicate of 7
133	Duplicate of 8
134	Duplicate of 10
135	Duplicate of 11
136	Duplicate of 12
137	Duplicate of 13
138	Duplicate of 14
139	Duplicate of 15
140	Duplicate of 17
141	Duplicate of 18
142	Duplicate of 19
143	Duplicate of 21
144	No pseudobonds
145	Duplicate of 22
146	Duplicate of 23
147	Duplicate of 24
148	Duplicate of 25
149	Duplicate of 26
150	Duplicate of 27
151	Duplicate of 28
152	Duplicate of 29
153	Duplicate of 30
154	Duplicate of 32
155	Duplicate of 33
156	Duplicate of 34
157	Duplicate of 35
158	Duplicate of 36
159	Duplicate of 37
160	Duplicate of 38
161	Duplicate of 40
162	Duplicate of 41
163	Duplicate of 42
164	Duplicate of 44
165	Duplicate of 45
166	Duplicate of 46
167	Duplicate of 47
168	Duplicate of 48
169	Duplicate of 49
170	Duplicate of 50
171	No pseudobonds
172	Duplicate of 51
173	Duplicate of 53
174	No pseudobonds
175	Duplicate of 54
176	#1/g:335@CA #1/g:55@CA	Not overlap associated	9.844801115309545
177	Duplicate of 55
178	Duplicate of 56
179	No pseudobonds
180	Duplicate of 57
181	Duplicate of 58
182	Duplicate of 59
183	Duplicate of 60
184	Duplicate of 62
185	Duplicate of 63
186	Duplicate of 64
187	Duplicate of 65
188	Duplicate of 66
189	Duplicate of 67
190	Duplicate of 68
191	Duplicate of 69
192	Duplicate of 70
193	Duplicate of 71
194	Duplicate of 72
195	Duplicate of 73
196	Duplicate of 74
197	Duplicate of 75
198	Duplicate of 77
199	No pseudobonds
200	No pseudobonds
201	No pseudobonds
202	Duplicate of 78
203	Duplicate of 79
204	Duplicate of 80
205	Duplicate of 81
206	Duplicate of 82
207	Duplicate of 83
208	Duplicate of 84
209	Duplicate of 85
210	Duplicate of 86
211	Duplicate of 87
212	Duplicate of 88
213	Duplicate of 89
214	Duplicate of 90
215	Duplicate of 91
216	Duplicate of 92
217	Duplicate of 93
218	Duplicate of 94
219	Duplicate of 95
220	Duplicate of 97
221	Duplicate of 98
222	Duplicate of 99
223	Duplicate of 100
224	Duplicate of 101
225	Duplicate of 102
226	No pseudobonds
227	Duplicate of 103
228	Duplicate of 104
229	Duplicate of 105
230	Duplicate of 106
231	No pseudobonds
232	Duplicate of 109
233	Duplicate of 110
234	Duplicate of 111
235	Duplicate of 112
236	Duplicate of 113
237	Duplicate of 114
238	Duplicate of 115
239	Duplicate of 116
240	Duplicate of 120
241	No pseudobonds
242	Duplicate of 121
243	Duplicate of 122
244	Duplicate of 123
245	Duplicate of 124
246	No pseudobonds
247	Duplicate of 125
248	Duplicate of 126
249	Duplicate of 2
250	Duplicate of 3
251	Duplicate of 6
252	Duplicate of 9
253	Duplicate of 10
254	Duplicate of 11
255	Duplicate of 12
256	Duplicate of 13
257	Duplicate of 14
258	Duplicate of 16
259	Duplicate of 17
260	Duplicate of 18
261	Duplicate of 19
262	Duplicate of 20
263	Duplicate of 21
264	Duplicate of 144
265	Duplicate of 22
266	Duplicate of 23
267	Duplicate of 24
268	Duplicate of 26
269	Duplicate of 28
270	Duplicate of 29
271	Duplicate of 31
272	Duplicate of 32
273	Duplicate of 33
274	Duplicate of 36
275	Duplicate of 37
276	Duplicate of 38
277	Duplicate of 39
278	Duplicate of 41
279	Duplicate of 42
280	Duplicate of 43
281	Duplicate of 44
282	Duplicate of 45
283	Duplicate of 46
284	Duplicate of 47
285	Duplicate of 49
286	Duplicate of 50
287	Duplicate of 171
288	Duplicate of 52
289	Duplicate of 53
290	Duplicate of 174
291	Duplicate of 54
292	Duplicate of 176
293	Duplicate of 55
294	Duplicate of 56
295	Duplicate of 179
296	Duplicate of 57
297	Duplicate of 58
298	Duplicate of 59
299	Duplicate of 61
300	Duplicate of 62
301	Duplicate of 63
302	Duplicate of 65
303	Duplicate of 66
304	Duplicate of 68
305	Duplicate of 69
306	Duplicate of 71
307	Duplicate of 72
308	Duplicate of 73
309	Duplicate of 74
310	Duplicate of 76
311	Duplicate of 77
312	Duplicate of 199
313	Duplicate of 200
314	Duplicate of 201
315	Duplicate of 79
316	Duplicate of 81
317	Duplicate of 82
318	Duplicate of 83
319	Duplicate of 84
320	Duplicate of 85
321	Duplicate of 87
322	Duplicate of 90
323	Duplicate of 91
324	Duplicate of 92
325	Duplicate of 94
326	Duplicate of 96
327	Duplicate of 97
328	Duplicate of 99
329	Duplicate of 100
330	Duplicate of 101
331	Duplicate of 102
332	Duplicate of 226
333	Duplicate of 103
334	Duplicate of 104
335	Duplicate of 105
336	Duplicate of 106
337	Duplicate of 231
338	Duplicate of 107
339	Duplicate of 108
340	Duplicate of 109
341	Duplicate of 110
342	Duplicate of 111
343	Duplicate of 112
344	Duplicate of 113
345	Duplicate of 114
346	Duplicate of 115
347	Duplicate of 117
348	Duplicate of 118
349	Duplicate of 119
350	Duplicate of 120
351	Duplicate of 241
352	Duplicate of 121
353	Duplicate of 122
354	Duplicate of 124
355	Duplicate of 246
356	Duplicate of 126
