## Supplementary material for "Deciphering Photosynthetic Protein Networks: A Crosslinking-MS Strategy for Studying Functional Thylakoid Membranes": Source Data S1: 6VON_(100mM)_1A_Short.tsv

#1/B:114@CA #1/B:456@CA
#1/B:11@CA #1/B:25@CA
#1/C:114@CA #1/C:11@CA
#1/C:114@CA #1/C:25@CA
#1/C:114@CA #1/C:456@CA
#1/C:114@CA #1/I:135@CA
#1/F:17@CA #1/F:50@CA
#1/I:80@CA #1/I:87@CA
#1/d:196@CA #1/d:205@CA
#1/g:335@CA #1/g:55@CA
