## Supplementary material for "Deciphering Photosynthetic Protein Networks: A Crosslinking-MS Strategy for Studying Functional Thylakoid Membranes": Source Data S1: 7Q57_(0mM).tsv

Row in evidence file	Pseudobond	Overlap category	Distance (A)
2	No pseudobonds
3	No pseudobonds
4	No pseudobonds
5	No pseudobonds
6	No pseudobonds
7	No pseudobonds
8	No pseudobonds
9	No pseudobonds
10	No pseudobonds
11	No pseudobonds
12	No pseudobonds
13	No pseudobonds
14	No pseudobonds
15	No pseudobonds
16	No pseudobonds
17	No pseudobonds
18	No pseudobonds
19	No pseudobonds
20	No pseudobonds
21	No pseudobonds
22	No pseudobonds
23	No pseudobonds
24	No pseudobonds
25	No pseudobonds
26	No pseudobonds
27	No pseudobonds
28	No pseudobonds
29	No pseudobonds
30	No pseudobonds
31	No pseudobonds
32	No pseudobonds
33	No pseudobonds
34	No pseudobonds
35	No pseudobonds
36	No pseudobonds
37	No pseudobonds
38	No pseudobonds
39	No pseudobonds
40	No pseudobonds
41	No pseudobonds
42	No pseudobonds
43	No pseudobonds
44	No pseudobonds
45	No pseudobonds
46	No pseudobonds
47	No pseudobonds
48	No pseudobonds
49	No pseudobonds
50	No pseudobonds
51	No pseudobonds
52	No pseudobonds
53	No pseudobonds
54	No pseudobonds
55	No pseudobonds
56	No pseudobonds
57	No pseudobonds
58	No pseudobonds
59	No pseudobonds
60	No pseudobonds
61	No pseudobonds
62	No pseudobonds
63	No pseudobonds
64	No pseudobonds
65	No pseudobonds
66	No pseudobonds
67	No pseudobonds
68	No pseudobonds
69	No pseudobonds
70	No pseudobonds
71	No pseudobonds
72	No pseudobonds
73	No pseudobonds
74	No pseudobonds
75	No pseudobonds
76	No pseudobonds
77	No pseudobonds
78	No pseudobonds
79	No pseudobonds
80	No pseudobonds
81	No pseudobonds
82	No pseudobonds
83	No pseudobonds
84	No pseudobonds
85	No pseudobonds
86	No pseudobonds
87	No pseudobonds
88	No pseudobonds
89	#1/A:248@CA #1/A:261@CA	Not overlap associated	18.05016005469206
89	#1/A:248@CA #1/C:261@CA	Not overlap associated	37.36543002562661
89	#1/A:248@CA #1/E:261@CA	Not overlap associated	45.93556923561521
89	#1/A:248@CA #1/G:261@CA	Not overlap associated	49.4543804531004
89	#1/A:248@CA #1/I:261@CA	Not overlap associated	69.87684126375488
89	#1/A:248@CA #1/K:261@CA	Not overlap associated	73.29972646606532
89	#1/A:248@CA #1/M:261@CA	Not overlap associated	78.55423197384086
89	#1/A:248@CA #1/O:261@CA	Not overlap associated	44.36028266366209
89	#1/A:248@CA #1/Q:261@CA	Not overlap associated	60.75799610750834
89	#1/A:248@CA #1/S:261@CA	Not overlap associated	69.13521607690251
89	#1/A:261@CA #1/C:248@CA	Not overlap associated	37.38510284859467
89	#1/A:261@CA #1/E:248@CA	Not overlap associated	44.439492672621746
89	#1/A:261@CA #1/G:248@CA	Not overlap associated	50.20808870092551
89	#1/A:261@CA #1/I:248@CA	Not overlap associated	69.16515831688669
89	#1/A:261@CA #1/K:248@CA	Not overlap associated	73.60615627785492
89	#1/A:261@CA #1/M:248@CA	Not overlap associated	78.34927194301173
89	#1/A:261@CA #1/O:248@CA	Not overlap associated	46.09504283542863
89	#1/A:261@CA #1/Q:248@CA	Not overlap associated	60.26163446173694
89	#1/A:261@CA #1/S:248@CA	Not overlap associated	69.88466710945971
89	#1/C:248@CA #1/C:261@CA	Not overlap associated	18.06041965182425
89	#1/C:248@CA #1/E:261@CA	Not overlap associated	60.07177725021959
89	#1/C:248@CA #1/G:261@CA	Not overlap associated	43.71094994392137
89	#1/C:248@CA #1/I:261@CA	Not overlap associated	78.23782590282015
89	#1/C:248@CA #1/K:261@CA	Not overlap associated	68.92841246539773
89	#1/C:248@CA #1/M:261@CA	Not overlap associated	70.26614917583004
89	#1/C:248@CA #1/O:261@CA	Not overlap associated	50.01069384641648
89	#1/C:248@CA #1/Q:261@CA	Not overlap associated	46.78944716493238
89	#1/C:248@CA #1/S:261@CA	Not overlap associated	73.5446622740223
89	#1/C:261@CA #1/E:248@CA	Not overlap associated	60.64194625834496
89	#1/C:261@CA #1/G:248@CA	Not overlap associated	46.7831186433739
89	#1/C:261@CA #1/I:248@CA	Not overlap associated	78.44199923510361
89	#1/C:261@CA #1/K:248@CA	Not overlap associated	70.18408073772854
89	#1/C:261@CA #1/M:248@CA	Not overlap associated	68.90193585814552
89	#1/C:261@CA #1/O:248@CA	Not overlap associated	49.33720676122634
89	#1/C:261@CA #1/Q:248@CA	Not overlap associated	43.67731893099666
89	#1/C:261@CA #1/S:248@CA	Not overlap associated	73.17505952167033
89	#1/E:248@CA #1/E:261@CA	Not overlap associated	18.06100999390677
89	#1/E:248@CA #1/G:261@CA	Not overlap associated	37.38406148347181
89	#1/E:248@CA #1/I:261@CA	Not overlap associated	46.18660427006945
89	#1/E:248@CA #1/K:261@CA	Not overlap associated	49.170247050426745
89	#1/E:248@CA #1/M:261@CA	Not overlap associated	73.26638564853597
89	#1/E:248@CA #1/O:261@CA	Not overlap associated	69.2251307329932
89	#1/E:248@CA #1/Q:261@CA	Not overlap associated	78.33097405241428
89	#1/E:248@CA #1/S:261@CA	Not overlap associated	69.79378889987272
89	#1/E:261@CA #1/G:248@CA	Not overlap associated	37.36653901554171
89	#1/E:261@CA #1/I:248@CA	Not overlap associated	44.41681978710317
89	#1/E:261@CA #1/K:248@CA	Not overlap associated	49.95749678476695
89	#1/E:261@CA #1/M:248@CA	Not overlap associated	73.71532300003848
89	#1/E:261@CA #1/O:248@CA	Not overlap associated	69.77994510602598
89	#1/E:261@CA #1/Q:248@CA	Not overlap associated	78.09954033795589
89	#1/E:261@CA #1/S:248@CA	Not overlap associated	69.18534512452763
89	#1/G:248@CA #1/G:261@CA	Not overlap associated	18.04953088033037
89	#1/G:248@CA #1/I:261@CA	Not overlap associated	60.4328719324177
89	#1/G:248@CA #1/K:261@CA	Not overlap associated	43.60692877284524
89	#1/G:248@CA #1/M:261@CA	Not overlap associated	68.93859102128502
89	#1/G:248@CA #1/O:261@CA	Not overlap associated	73.79137767381769
89	#1/G:248@CA #1/Q:261@CA	Not overlap associated	70.19493470329608
89	#1/G:248@CA #1/S:261@CA	Not overlap associated	78.22085379871534
89	#1/G:261@CA #1/I:248@CA	Not overlap associated	60.99268581559594
89	#1/G:261@CA #1/K:248@CA	Not overlap associated	46.97729947538492
89	#1/G:261@CA #1/M:248@CA	Not overlap associated	70.27637040997494
89	#1/G:261@CA #1/O:248@CA	Not overlap associated	73.40477494005412
89	#1/G:261@CA #1/Q:248@CA	Not overlap associated	68.97551390167384
89	#1/G:261@CA #1/S:248@CA	Not overlap associated	78.44922650351627
89	#1/I:248@CA #1/I:261@CA	Not overlap associated	18.050505699287218
89	#1/I:248@CA #1/K:261@CA	Not overlap associated	37.36599139592043
89	#1/I:248@CA #1/M:261@CA	Not overlap associated	49.44329279083261
89	#1/I:248@CA #1/O:261@CA	Not overlap associated	69.88682085343416
89	#1/I:248@CA #1/Q:261@CA	Not overlap associated	73.32244620851107
89	#1/I:248@CA #1/S:261@CA	Not overlap associated	45.90577942917427
89	#1/I:261@CA #1/K:248@CA	Not overlap associated	37.38462610485758
89	#1/I:261@CA #1/M:248@CA	Not overlap associated	50.21216351642299
89	#1/I:261@CA #1/O:248@CA	Not overlap associated	69.19371476514323
89	#1/I:261@CA #1/Q:248@CA	Not overlap associated	73.63850797646568
89	#1/I:261@CA #1/S:248@CA	Not overlap associated	44.434023180441365
89	#1/K:248@CA #1/K:261@CA	Not overlap associated	18.06193411570311
89	#1/K:248@CA #1/M:261@CA	Not overlap associated	43.68274992488454
89	#1/K:248@CA #1/O:261@CA	Not overlap associated	78.23304970407328
89	#1/K:248@CA #1/Q:261@CA	Not overlap associated	68.9396610014874
89	#1/K:248@CA #1/S:261@CA	Not overlap associated	60.03583574832618
89	#1/K:261@CA #1/M:248@CA	Not overlap associated	46.754687508313
89	#1/K:261@CA #1/O:248@CA	Not overlap associated	78.4402840764871
89	#1/K:261@CA #1/Q:248@CA	Not overlap associated	70.18815374406138
89	#1/K:261@CA #1/S:248@CA	Not overlap associated	60.6117716701962
89	#1/M:248@CA #1/M:261@CA	Not overlap associated	18.0484486036889
89	#1/M:248@CA #1/O:261@CA	Not overlap associated	60.438751525821594
89	#1/M:248@CA #1/Q:261@CA	Not overlap associated	43.623670306382984
89	#1/M:248@CA #1/S:261@CA	Not overlap associated	37.36639530380204
89	#1/M:261@CA #1/O:248@CA	Not overlap associated	60.992805977426556
89	#1/M:261@CA #1/Q:248@CA	Not overlap associated	46.97999654108119
89	#1/M:261@CA #1/S:248@CA	Not overlap associated	37.38601270528859
89	#1/O:248@CA #1/O:261@CA	Not overlap associated	18.049650910751723
89	#1/O:248@CA #1/Q:261@CA	Not overlap associated	37.36625837570574
89	#1/O:248@CA #1/S:261@CA	Not overlap associated	44.41778988198311
89	#1/O:261@CA #1/Q:248@CA	Not overlap associated	37.38547530793209
89	#1/O:261@CA #1/S:248@CA	Not overlap associated	46.192936916805806
89	#1/Q:248@CA #1/Q:261@CA	Not overlap associated	18.06151901142315
89	#1/Q:248@CA #1/S:261@CA	Not overlap associated	49.96138078556276
89	#1/Q:261@CA #1/S:248@CA	Not overlap associated	49.18476782500857
89	#1/S:248@CA #1/S:261@CA	Not overlap associated	18.062298995421386
90	No pseudobonds
91	No pseudobonds
92	No pseudobonds
93	No pseudobonds
94	No pseudobonds
95	No pseudobonds
96	No pseudobonds
97	Duplicate of 2
98	Duplicate of 3
99	Duplicate of 4
100	Duplicate of 5
101	Duplicate of 6
102	Duplicate of 7
103	Duplicate of 8
104	Duplicate of 9
105	No pseudobonds
106	Duplicate of 10
107	No pseudobonds
108	Duplicate of 11
109	Duplicate of 12
110	Duplicate of 13
111	No pseudobonds
112	Duplicate of 14
113	Duplicate of 15
114	No pseudobonds
115	Duplicate of 17
116	Duplicate of 19
117	No pseudobonds
118	Duplicate of 20
119	Duplicate of 21
120	Duplicate of 22
121	No pseudobonds
122	Duplicate of 23
123	Duplicate of 24
124	Duplicate of 25
125	Duplicate of 26
126	Duplicate of 27
127	Duplicate of 28
128	Duplicate of 29
129	Duplicate of 30
130	Duplicate of 31
131	Duplicate of 32
132	Duplicate of 33
133	Duplicate of 34
134	Duplicate of 35
135	Duplicate of 37
136	No pseudobonds
137	Duplicate of 38
138	Duplicate of 39
139	Duplicate of 40
140	No pseudobonds
141	Duplicate of 41
142	Duplicate of 42
143	Duplicate of 43
144	Duplicate of 44
145	Duplicate of 45
146	Duplicate of 47
147	Duplicate of 48
148	Duplicate of 49
149	No pseudobonds
150	Duplicate of 50
151	Duplicate of 51
152	Duplicate of 52
153	Duplicate of 53
154	Duplicate of 54
155	Duplicate of 55
156	Duplicate of 56
157	Duplicate of 57
158	Duplicate of 58
159	Duplicate of 60
160	Duplicate of 61
161	Duplicate of 62
162	Duplicate of 64
163	Duplicate of 65
164	Duplicate of 66
165	No pseudobonds
166	Duplicate of 67
167	Duplicate of 68
168	Duplicate of 69
169	Duplicate of 70
170	Duplicate of 72
171	Duplicate of 73
172	Duplicate of 74
173	Duplicate of 75
174	No pseudobonds
175	Duplicate of 76
176	Duplicate of 77
177	Duplicate of 78
178	Duplicate of 79
179	Duplicate of 80
180	Duplicate of 82
181	Duplicate of 83
182	Duplicate of 84
183	No pseudobonds
184	Duplicate of 85
185	Duplicate of 86
186	No pseudobonds
187	Duplicate of 87
188	No pseudobonds
189	Duplicate of 88
190	Duplicate of 89
191	Duplicate of 90
192	Duplicate of 91
193	Duplicate of 92
194	Duplicate of 93
195	No pseudobonds
196	Duplicate of 94
197	Duplicate of 95
198	Duplicate of 96
199	Duplicate of 2
200	Duplicate of 3
201	Duplicate of 4
202	Duplicate of 5
203	Duplicate of 6
204	Duplicate of 7
205	Duplicate of 8
206	Duplicate of 9
207	Duplicate of 105
208	Duplicate of 10
209	Duplicate of 107
210	Duplicate of 11
211	Duplicate of 12
212	Duplicate of 13
213	Duplicate of 111
214	Duplicate of 14
215	Duplicate of 15
216	Duplicate of 16
217	Duplicate of 114
218	Duplicate of 18
219	Duplicate of 19
220	Duplicate of 117
221	Duplicate of 20
222	Duplicate of 21
223	Duplicate of 22
224	Duplicate of 121
225	Duplicate of 23
226	Duplicate of 24
227	Duplicate of 25
228	Duplicate of 26
229	Duplicate of 27
230	Duplicate of 28
231	Duplicate of 29
232	Duplicate of 31
233	Duplicate of 32
234	Duplicate of 34
235	Duplicate of 35
236	Duplicate of 36
237	Duplicate of 37
238	Duplicate of 136
239	Duplicate of 39
240	Duplicate of 40
241	Duplicate of 140
242	Duplicate of 42
243	Duplicate of 43
244	Duplicate of 44
245	Duplicate of 45
246	Duplicate of 46
247	Duplicate of 47
248	Duplicate of 48
249	Duplicate of 49
250	Duplicate of 149
251	Duplicate of 50
252	Duplicate of 51
253	Duplicate of 52
254	Duplicate of 54
255	Duplicate of 55
256	Duplicate of 56
257	Duplicate of 59
258	Duplicate of 60
259	Duplicate of 61
260	Duplicate of 62
261	Duplicate of 63
262	Duplicate of 64
263	Duplicate of 65
264	Duplicate of 66
265	Duplicate of 165
266	Duplicate of 67
267	Duplicate of 68
268	Duplicate of 69
269	Duplicate of 71
270	Duplicate of 72
271	Duplicate of 73
272	Duplicate of 74
273	Duplicate of 75
274	Duplicate of 174
275	Duplicate of 76
276	Duplicate of 77
277	Duplicate of 79
278	Duplicate of 80
279	Duplicate of 81
280	Duplicate of 82
281	Duplicate of 83
282	Duplicate of 84
283	Duplicate of 183
284	Duplicate of 85
285	Duplicate of 86
286	Duplicate of 186
287	Duplicate of 87
288	Duplicate of 188
289	Duplicate of 89
290	Duplicate of 90
291	Duplicate of 92
292	Duplicate of 93
293	Duplicate of 195
294	Duplicate of 94
295	Duplicate of 95
