## Supplementary material for "Deciphering Photosynthetic Protein Networks: A Crosslinking-MS Strategy for Studying Functional Thylakoid Membranes": Source Data S1: 7Q57_(0mM)_1A_Short.tsv

#1/A:248@CA #1/A:261@CA
#1/C:248@CA #1/C:261@CA
#1/E:248@CA #1/E:261@CA
#1/G:248@CA #1/G:261@CA
#1/I:248@CA #1/I:261@CA
#1/K:248@CA #1/K:261@CA
#1/M:248@CA #1/M:261@CA
#1/O:248@CA #1/O:261@CA
#1/Q:248@CA #1/Q:261@CA
#1/S:248@CA #1/S:261@CA
