## Supplementary material for "Deciphering Photosynthetic Protein Networks: A Crosslinking-MS Strategy for Studying Functional Thylakoid Membranes": Source Data S1: 7Q57_(100mM).tsv

Row in evidence file	Pseudobond	Overlap category	Distance (A)
2	No pseudobonds
3	No pseudobonds
4	No pseudobonds
5	No pseudobonds
6	No pseudobonds
7	No pseudobonds
8	No pseudobonds
9	No pseudobonds
10	No pseudobonds
11	No pseudobonds
12	No pseudobonds
13	No pseudobonds
14	No pseudobonds
15	No pseudobonds
16	No pseudobonds
17	No pseudobonds
18	No pseudobonds
19	No pseudobonds
20	No pseudobonds
21	No pseudobonds
22	No pseudobonds
23	No pseudobonds
24	No pseudobonds
25	No pseudobonds
26	No pseudobonds
27	No pseudobonds
28	No pseudobonds
29	No pseudobonds
30	No pseudobonds
31	No pseudobonds
32	No pseudobonds
33	No pseudobonds
34	No pseudobonds
35	No pseudobonds
36	No pseudobonds
37	No pseudobonds
38	No pseudobonds
39	No pseudobonds
40	No pseudobonds
41	No pseudobonds
42	No pseudobonds
43	No pseudobonds
44	No pseudobonds
45	No pseudobonds
46	No pseudobonds
47	No pseudobonds
48	No pseudobonds
49	No pseudobonds
50	No pseudobonds
51	No pseudobonds
52	No pseudobonds
53	No pseudobonds
54	No pseudobonds
55	No pseudobonds
56	No pseudobonds
57	No pseudobonds
58	No pseudobonds
59	No pseudobonds
60	No pseudobonds
61	No pseudobonds
62	No pseudobonds
63	No pseudobonds
64	No pseudobonds
65	No pseudobonds
66	No pseudobonds
67	No pseudobonds
68	No pseudobonds
69	No pseudobonds
70	No pseudobonds
71	No pseudobonds
72	No pseudobonds
73	No pseudobonds
74	No pseudobonds
75	No pseudobonds
76	No pseudobonds
77	No pseudobonds
78	No pseudobonds
79	No pseudobonds
80	No pseudobonds
81	No pseudobonds
82	No pseudobonds
83	No pseudobonds
84	No pseudobonds
85	No pseudobonds
86	No pseudobonds
87	No pseudobonds
88	No pseudobonds
89	No pseudobonds
90	No pseudobonds
91	No pseudobonds
92	No pseudobonds
93	No pseudobonds
94	No pseudobonds
95	No pseudobonds
96	No pseudobonds
97	No pseudobonds
98	No pseudobonds
99	No pseudobonds
100	No pseudobonds
101	No pseudobonds
102	No pseudobonds
103	No pseudobonds
104	No pseudobonds
105	No pseudobonds
106	No pseudobonds
107	No pseudobonds
108	No pseudobonds
109	No pseudobonds
110	No pseudobonds
111	No pseudobonds
112	No pseudobonds
113	No pseudobonds
114	No pseudobonds
115	No pseudobonds
116	No pseudobonds
117	No pseudobonds
118	No pseudobonds
119	No pseudobonds
120	No pseudobonds
121	#1/A:248@CA #1/A:261@CA	Not overlap associated	18.05016005469206
121	#1/A:248@CA #1/C:261@CA	Not overlap associated	37.36543002562661
121	#1/A:248@CA #1/E:261@CA	Not overlap associated	45.93556923561521
121	#1/A:248@CA #1/G:261@CA	Not overlap associated	49.4543804531004
121	#1/A:248@CA #1/I:261@CA	Not overlap associated	69.87684126375488
121	#1/A:248@CA #1/K:261@CA	Not overlap associated	73.29972646606532
121	#1/A:248@CA #1/M:261@CA	Not overlap associated	78.55423197384086
121	#1/A:248@CA #1/O:261@CA	Not overlap associated	44.36028266366209
121	#1/A:248@CA #1/Q:261@CA	Not overlap associated	60.75799610750834
121	#1/A:248@CA #1/S:261@CA	Not overlap associated	69.13521607690251
121	#1/A:261@CA #1/C:248@CA	Not overlap associated	37.38510284859467
121	#1/A:261@CA #1/E:248@CA	Not overlap associated	44.439492672621746
121	#1/A:261@CA #1/G:248@CA	Not overlap associated	50.20808870092551
121	#1/A:261@CA #1/I:248@CA	Not overlap associated	69.16515831688669
121	#1/A:261@CA #1/K:248@CA	Not overlap associated	73.60615627785492
121	#1/A:261@CA #1/M:248@CA	Not overlap associated	78.34927194301173
121	#1/A:261@CA #1/O:248@CA	Not overlap associated	46.09504283542863
121	#1/A:261@CA #1/Q:248@CA	Not overlap associated	60.26163446173694
121	#1/A:261@CA #1/S:248@CA	Not overlap associated	69.88466710945971
121	#1/C:248@CA #1/C:261@CA	Not overlap associated	18.06041965182425
121	#1/C:248@CA #1/E:261@CA	Not overlap associated	60.07177725021959
121	#1/C:248@CA #1/G:261@CA	Not overlap associated	43.71094994392137
121	#1/C:248@CA #1/I:261@CA	Not overlap associated	78.23782590282015
121	#1/C:248@CA #1/K:261@CA	Not overlap associated	68.92841246539773
121	#1/C:248@CA #1/M:261@CA	Not overlap associated	70.26614917583004
121	#1/C:248@CA #1/O:261@CA	Not overlap associated	50.01069384641648
121	#1/C:248@CA #1/Q:261@CA	Not overlap associated	46.78944716493238
121	#1/C:248@CA #1/S:261@CA	Not overlap associated	73.5446622740223
121	#1/C:261@CA #1/E:248@CA	Not overlap associated	60.64194625834496
121	#1/C:261@CA #1/G:248@CA	Not overlap associated	46.7831186433739
121	#1/C:261@CA #1/I:248@CA	Not overlap associated	78.44199923510361
121	#1/C:261@CA #1/K:248@CA	Not overlap associated	70.18408073772854
121	#1/C:261@CA #1/M:248@CA	Not overlap associated	68.90193585814552
121	#1/C:261@CA #1/O:248@CA	Not overlap associated	49.33720676122634
121	#1/C:261@CA #1/Q:248@CA	Not overlap associated	43.67731893099666
121	#1/C:261@CA #1/S:248@CA	Not overlap associated	73.17505952167033
121	#1/E:248@CA #1/E:261@CA	Not overlap associated	18.06100999390677
121	#1/E:248@CA #1/G:261@CA	Not overlap associated	37.38406148347181
121	#1/E:248@CA #1/I:261@CA	Not overlap associated	46.18660427006945
121	#1/E:248@CA #1/K:261@CA	Not overlap associated	49.170247050426745
121	#1/E:248@CA #1/M:261@CA	Not overlap associated	73.26638564853597
121	#1/E:248@CA #1/O:261@CA	Not overlap associated	69.2251307329932
121	#1/E:248@CA #1/Q:261@CA	Not overlap associated	78.33097405241428
121	#1/E:248@CA #1/S:261@CA	Not overlap associated	69.79378889987272
121	#1/E:261@CA #1/G:248@CA	Not overlap associated	37.36653901554171
121	#1/E:261@CA #1/I:248@CA	Not overlap associated	44.41681978710317
121	#1/E:261@CA #1/K:248@CA	Not overlap associated	49.95749678476695
121	#1/E:261@CA #1/M:248@CA	Not overlap associated	73.71532300003848
121	#1/E:261@CA #1/O:248@CA	Not overlap associated	69.77994510602598
121	#1/E:261@CA #1/Q:248@CA	Not overlap associated	78.09954033795589
121	#1/E:261@CA #1/S:248@CA	Not overlap associated	69.18534512452763
121	#1/G:248@CA #1/G:261@CA	Not overlap associated	18.04953088033037
121	#1/G:248@CA #1/I:261@CA	Not overlap associated	60.4328719324177
121	#1/G:248@CA #1/K:261@CA	Not overlap associated	43.60692877284524
121	#1/G:248@CA #1/M:261@CA	Not overlap associated	68.93859102128502
121	#1/G:248@CA #1/O:261@CA	Not overlap associated	73.79137767381769
121	#1/G:248@CA #1/Q:261@CA	Not overlap associated	70.19493470329608
121	#1/G:248@CA #1/S:261@CA	Not overlap associated	78.22085379871534
121	#1/G:261@CA #1/I:248@CA	Not overlap associated	60.99268581559594
121	#1/G:261@CA #1/K:248@CA	Not overlap associated	46.97729947538492
121	#1/G:261@CA #1/M:248@CA	Not overlap associated	70.27637040997494
121	#1/G:261@CA #1/O:248@CA	Not overlap associated	73.40477494005412
121	#1/G:261@CA #1/Q:248@CA	Not overlap associated	68.97551390167384
121	#1/G:261@CA #1/S:248@CA	Not overlap associated	78.44922650351627
121	#1/I:248@CA #1/I:261@CA	Not overlap associated	18.050505699287218
121	#1/I:248@CA #1/K:261@CA	Not overlap associated	37.36599139592043
121	#1/I:248@CA #1/M:261@CA	Not overlap associated	49.44329279083261
121	#1/I:248@CA #1/O:261@CA	Not overlap associated	69.88682085343416
121	#1/I:248@CA #1/Q:261@CA	Not overlap associated	73.32244620851107
121	#1/I:248@CA #1/S:261@CA	Not overlap associated	45.90577942917427
121	#1/I:261@CA #1/K:248@CA	Not overlap associated	37.38462610485758
121	#1/I:261@CA #1/M:248@CA	Not overlap associated	50.21216351642299
121	#1/I:261@CA #1/O:248@CA	Not overlap associated	69.19371476514323
121	#1/I:261@CA #1/Q:248@CA	Not overlap associated	73.63850797646568
121	#1/I:261@CA #1/S:248@CA	Not overlap associated	44.434023180441365
121	#1/K:248@CA #1/K:261@CA	Not overlap associated	18.06193411570311
121	#1/K:248@CA #1/M:261@CA	Not overlap associated	43.68274992488454
121	#1/K:248@CA #1/O:261@CA	Not overlap associated	78.23304970407328
121	#1/K:248@CA #1/Q:261@CA	Not overlap associated	68.9396610014874
121	#1/K:248@CA #1/S:261@CA	Not overlap associated	60.03583574832618
121	#1/K:261@CA #1/M:248@CA	Not overlap associated	46.754687508313
121	#1/K:261@CA #1/O:248@CA	Not overlap associated	78.4402840764871
121	#1/K:261@CA #1/Q:248@CA	Not overlap associated	70.18815374406138
121	#1/K:261@CA #1/S:248@CA	Not overlap associated	60.6117716701962
121	#1/M:248@CA #1/M:261@CA	Not overlap associated	18.0484486036889
121	#1/M:248@CA #1/O:261@CA	Not overlap associated	60.438751525821594
121	#1/M:248@CA #1/Q:261@CA	Not overlap associated	43.623670306382984
121	#1/M:248@CA #1/S:261@CA	Not overlap associated	37.36639530380204
121	#1/M:261@CA #1/O:248@CA	Not overlap associated	60.992805977426556
121	#1/M:261@CA #1/Q:248@CA	Not overlap associated	46.97999654108119
121	#1/M:261@CA #1/S:248@CA	Not overlap associated	37.38601270528859
121	#1/O:248@CA #1/O:261@CA	Not overlap associated	18.049650910751723
121	#1/O:248@CA #1/Q:261@CA	Not overlap associated	37.36625837570574
121	#1/O:248@CA #1/S:261@CA	Not overlap associated	44.41778988198311
121	#1/O:261@CA #1/Q:248@CA	Not overlap associated	37.38547530793209
121	#1/O:261@CA #1/S:248@CA	Not overlap associated	46.192936916805806
121	#1/Q:248@CA #1/Q:261@CA	Not overlap associated	18.06151901142315
121	#1/Q:248@CA #1/S:261@CA	Not overlap associated	49.96138078556276
121	#1/Q:261@CA #1/S:248@CA	Not overlap associated	49.18476782500857
121	#1/S:248@CA #1/S:261@CA	Not overlap associated	18.062298995421386
122	No pseudobonds
123	No pseudobonds
124	No pseudobonds
125	No pseudobonds
126	No pseudobonds
127	Duplicate of 2
128	Duplicate of 3
129	Duplicate of 4
130	Duplicate of 5
131	Duplicate of 6
132	Duplicate of 7
133	Duplicate of 8
134	Duplicate of 10
135	Duplicate of 11
136	Duplicate of 12
137	Duplicate of 13
138	Duplicate of 14
139	Duplicate of 15
140	Duplicate of 17
141	Duplicate of 18
142	Duplicate of 19
143	Duplicate of 21
144	No pseudobonds
145	Duplicate of 22
146	Duplicate of 23
147	Duplicate of 24
148	Duplicate of 25
149	Duplicate of 26
150	Duplicate of 27
151	Duplicate of 28
152	Duplicate of 29
153	Duplicate of 30
154	Duplicate of 32
155	Duplicate of 33
156	Duplicate of 34
157	Duplicate of 35
158	Duplicate of 36
159	Duplicate of 37
160	Duplicate of 38
161	Duplicate of 40
162	Duplicate of 41
163	Duplicate of 42
164	Duplicate of 44
165	Duplicate of 45
166	Duplicate of 46
167	Duplicate of 47
168	Duplicate of 48
169	Duplicate of 49
170	Duplicate of 50
171	No pseudobonds
172	Duplicate of 51
173	Duplicate of 53
174	No pseudobonds
175	Duplicate of 54
176	No pseudobonds
177	Duplicate of 55
178	Duplicate of 56
179	No pseudobonds
180	Duplicate of 57
181	Duplicate of 58
182	Duplicate of 59
183	Duplicate of 60
184	Duplicate of 62
185	Duplicate of 63
186	Duplicate of 64
187	Duplicate of 65
188	Duplicate of 66
189	Duplicate of 67
190	Duplicate of 68
191	Duplicate of 69
192	Duplicate of 70
193	Duplicate of 71
194	Duplicate of 72
195	Duplicate of 73
196	Duplicate of 74
197	Duplicate of 75
198	Duplicate of 77
199	No pseudobonds
200	No pseudobonds
201	No pseudobonds
202	Duplicate of 78
203	Duplicate of 79
204	Duplicate of 80
205	Duplicate of 81
206	Duplicate of 82
207	Duplicate of 83
208	Duplicate of 84
209	Duplicate of 85
210	Duplicate of 86
211	Duplicate of 87
212	Duplicate of 88
213	Duplicate of 89
214	Duplicate of 90
215	Duplicate of 91
216	Duplicate of 92
217	Duplicate of 93
218	Duplicate of 94
219	Duplicate of 95
220	Duplicate of 97
221	Duplicate of 98
222	Duplicate of 99
223	Duplicate of 100
224	Duplicate of 101
225	Duplicate of 102
226	No pseudobonds
227	Duplicate of 103
228	Duplicate of 104
229	Duplicate of 105
230	Duplicate of 106
231	No pseudobonds
232	Duplicate of 109
233	Duplicate of 110
234	Duplicate of 111
235	Duplicate of 112
236	Duplicate of 113
237	Duplicate of 114
238	Duplicate of 115
239	Duplicate of 116
240	Duplicate of 120
241	No pseudobonds
242	Duplicate of 121
243	Duplicate of 122
244	Duplicate of 123
245	Duplicate of 124
246	No pseudobonds
247	Duplicate of 125
248	Duplicate of 126
249	Duplicate of 2
250	Duplicate of 3
251	Duplicate of 6
252	Duplicate of 9
253	Duplicate of 10
254	Duplicate of 11
255	Duplicate of 12
256	Duplicate of 13
257	Duplicate of 14
258	Duplicate of 16
259	Duplicate of 17
260	Duplicate of 18
261	Duplicate of 19
262	Duplicate of 20
263	Duplicate of 21
264	Duplicate of 144
265	Duplicate of 22
266	Duplicate of 23
267	Duplicate of 24
268	Duplicate of 26
269	Duplicate of 28
270	Duplicate of 29
271	Duplicate of 31
272	Duplicate of 32
273	Duplicate of 33
274	Duplicate of 36
275	Duplicate of 37
276	Duplicate of 38
277	Duplicate of 39
278	Duplicate of 41
279	Duplicate of 42
280	Duplicate of 43
281	Duplicate of 44
282	Duplicate of 45
283	Duplicate of 46
284	Duplicate of 47
285	Duplicate of 49
286	Duplicate of 50
287	Duplicate of 171
288	Duplicate of 52
289	Duplicate of 53
290	Duplicate of 174
291	Duplicate of 54
292	Duplicate of 176
293	Duplicate of 55
294	Duplicate of 56
295	Duplicate of 179
296	Duplicate of 57
297	Duplicate of 58
298	Duplicate of 59
299	Duplicate of 61
300	Duplicate of 62
301	Duplicate of 63
302	Duplicate of 65
303	Duplicate of 66
304	Duplicate of 68
305	Duplicate of 69
306	Duplicate of 71
307	Duplicate of 72
308	Duplicate of 73
309	Duplicate of 74
310	Duplicate of 76
311	Duplicate of 77
312	Duplicate of 199
313	Duplicate of 200
314	Duplicate of 201
315	Duplicate of 79
316	Duplicate of 81
317	Duplicate of 82
318	Duplicate of 83
319	Duplicate of 84
320	Duplicate of 85
321	Duplicate of 87
322	Duplicate of 90
323	Duplicate of 91
324	Duplicate of 92
325	Duplicate of 94
326	Duplicate of 96
327	Duplicate of 97
328	Duplicate of 99
329	Duplicate of 100
330	Duplicate of 101
331	Duplicate of 102
332	Duplicate of 226
333	Duplicate of 103
334	Duplicate of 104
335	Duplicate of 105
336	Duplicate of 106
337	Duplicate of 231
338	Duplicate of 107
339	Duplicate of 108
340	Duplicate of 109
341	Duplicate of 110
342	Duplicate of 111
343	Duplicate of 112
344	Duplicate of 113
345	Duplicate of 114
346	Duplicate of 115
347	Duplicate of 117
348	Duplicate of 118
349	Duplicate of 119
350	Duplicate of 120
351	Duplicate of 241
352	Duplicate of 121
353	Duplicate of 122
354	Duplicate of 124
355	Duplicate of 246
356	Duplicate of 126
