## Supplementary material for "Deciphering Photosynthetic Protein Networks: A Crosslinking-MS Strategy for Studying Functional Thylakoid Membranes": Source Data S1: 8RUC_(0mM).tsv

Row in evidence file	Pseudobond	Overlap category	Distance (A)
2	No pseudobonds
3	No pseudobonds
4	No pseudobonds
5	No pseudobonds
6	No pseudobonds
7	No pseudobonds
8	No pseudobonds
9	#1/A:316@CA #1/A:356@CA	Not overlap associated	14.813552072342407
9	#1/A:316@CA #1/C:356@CA	Not overlap associated	66.29447899335209
9	#1/A:316@CA #1/E:356@CA	Not overlap associated	87.6045465315585
9	#1/A:316@CA #1/G:356@CA	Not overlap associated	58.94898743829278
9	#1/A:356@CA #1/C:316@CA	Not overlap associated	58.95554219918599
9	#1/A:356@CA #1/E:316@CA	Not overlap associated	87.57673591199892
9	#1/A:356@CA #1/G:316@CA	Not overlap associated	66.50181706540056
9	#1/C:316@CA #1/C:356@CA	Not overlap associated	14.657440499623393
9	#1/C:316@CA #1/E:356@CA	Not overlap associated	66.22788181725278
9	#1/C:316@CA #1/G:356@CA	Not overlap associated	87.49480721162828
9	#1/C:356@CA #1/E:316@CA	Not overlap associated	58.92202320864415
9	#1/C:356@CA #1/G:316@CA	Not overlap associated	87.51065038611014
9	#1/E:316@CA #1/E:356@CA	Not overlap associated	14.730953092043976
9	#1/E:316@CA #1/G:356@CA	Not overlap associated	66.37147756378488
9	#1/E:356@CA #1/G:316@CA	Not overlap associated	59.11014703923515
9	#1/G:316@CA #1/G:356@CA	Not overlap associated	14.7067012616698
10	No pseudobonds
11	No pseudobonds
12	No pseudobonds
13	No pseudobonds
14	No pseudobonds
15	No pseudobonds
16	No pseudobonds
17	No pseudobonds
18	No pseudobonds
19	No pseudobonds
20	No pseudobonds
21	No pseudobonds
22	No pseudobonds
23	No pseudobonds
24	No pseudobonds
25	No pseudobonds
26	No pseudobonds
27	No pseudobonds
28	No pseudobonds
29	No pseudobonds
30	No pseudobonds
31	No pseudobonds
32	No pseudobonds
33	No pseudobonds
34	No pseudobonds
35	No pseudobonds
36	No pseudobonds
37	No pseudobonds
38	No pseudobonds
39	No pseudobonds
40	No pseudobonds
41	No pseudobonds
42	No pseudobonds
43	No pseudobonds
44	No pseudobonds
45	#1/A:183@CA #1/A:316@CA	Not overlap associated	37.61331979498752
45	#1/A:183@CA #1/C:316@CA	Not overlap associated	63.29639061589531
45	#1/A:183@CA #1/E:316@CA	Not overlap associated	57.72435777035549
45	#1/A:183@CA #1/G:316@CA	Not overlap associated	27.118687726363163
45	#1/A:316@CA #1/C:183@CA	Not overlap associated	27.107029365092735
45	#1/A:316@CA #1/E:183@CA	Not overlap associated	57.78083200335558
45	#1/A:316@CA #1/G:183@CA	Not overlap associated	63.40150237967551
45	#1/C:183@CA #1/C:316@CA	Not overlap associated	37.61491627001182
45	#1/C:183@CA #1/E:316@CA	Not overlap associated	63.35024384325604
45	#1/C:183@CA #1/G:316@CA	Not overlap associated	57.756106404431385
45	#1/C:316@CA #1/E:183@CA	Not overlap associated	27.023996484606045
45	#1/C:316@CA #1/G:183@CA	Not overlap associated	57.6262492706232
45	#1/E:183@CA #1/E:316@CA	Not overlap associated	37.63022302617937
45	#1/E:183@CA #1/G:316@CA	Not overlap associated	63.41996897665592
45	#1/E:316@CA #1/G:183@CA	Not overlap associated	27.054208877732872
45	#1/G:183@CA #1/G:316@CA	Not overlap associated	37.6963187327357
46	No pseudobonds
47	No pseudobonds
48	No pseudobonds
49	No pseudobonds
50	#1/A:128@CA #1/A:334@CA	Not overlap associated	35.918574874290336
50	#1/A:128@CA #1/C:334@CA	Not overlap associated	72.96434626583041
50	#1/A:128@CA #1/E:334@CA	Not overlap associated	102.28771663303469
50	#1/A:128@CA #1/G:334@CA	Not overlap associated	80.1087418575526
50	#1/A:334@CA #1/C:128@CA	Not overlap associated	80.07533013356861
50	#1/A:334@CA #1/E:128@CA	Not overlap associated	102.25038873764734
50	#1/A:334@CA #1/G:128@CA	Not overlap associated	72.97952754026296
50	#1/C:128@CA #1/C:334@CA	Not overlap associated	35.969824700712685
50	#1/C:128@CA #1/E:334@CA	Not overlap associated	72.93790219769143
50	#1/C:128@CA #1/G:334@CA	Not overlap associated	102.08279596974212
50	#1/C:334@CA #1/E:128@CA	Not overlap associated	80.03394748480173
50	#1/C:334@CA #1/G:128@CA	Not overlap associated	102.17944971959872
50	#1/E:128@CA #1/E:334@CA	Not overlap associated	35.917103919998894
50	#1/E:128@CA #1/G:334@CA	Not overlap associated	72.9238474300417
50	#1/E:334@CA #1/G:128@CA	Not overlap associated	80.08287807640284
50	#1/G:128@CA #1/G:334@CA	Not overlap associated	35.80962229624881
51	#1/A:128@CA #1/A:334@CA	Not overlap associated	35.918574874290336
51	#1/A:128@CA #1/C:334@CA	Not overlap associated	72.96434626583041
51	#1/A:128@CA #1/E:334@CA	Not overlap associated	102.28771663303469
51	#1/A:128@CA #1/G:334@CA	Not overlap associated	80.1087418575526
51	#1/A:334@CA #1/C:128@CA	Not overlap associated	80.07533013356861
51	#1/A:334@CA #1/E:128@CA	Not overlap associated	102.25038873764734
51	#1/A:334@CA #1/G:128@CA	Not overlap associated	72.97952754026296
51	#1/C:128@CA #1/C:334@CA	Not overlap associated	35.969824700712685
51	#1/C:128@CA #1/E:334@CA	Not overlap associated	72.93790219769143
51	#1/C:128@CA #1/G:334@CA	Not overlap associated	102.08279596974212
51	#1/C:334@CA #1/E:128@CA	Not overlap associated	80.03394748480173
51	#1/C:334@CA #1/G:128@CA	Not overlap associated	102.17944971959872
51	#1/E:128@CA #1/E:334@CA	Not overlap associated	35.917103919998894
51	#1/E:128@CA #1/G:334@CA	Not overlap associated	72.9238474300417
51	#1/E:334@CA #1/G:128@CA	Not overlap associated	80.08287807640284
51	#1/G:128@CA #1/G:334@CA	Not overlap associated	35.80962229624881
52	#1/A:128@CA #1/A:334@CA	Not overlap associated	35.918574874290336
52	#1/A:128@CA #1/C:334@CA	Not overlap associated	72.96434626583041
52	#1/A:128@CA #1/E:334@CA	Not overlap associated	102.28771663303469
52	#1/A:128@CA #1/G:334@CA	Not overlap associated	80.1087418575526
52	#1/A:334@CA #1/C:128@CA	Not overlap associated	80.07533013356861
52	#1/A:334@CA #1/E:128@CA	Not overlap associated	102.25038873764734
52	#1/A:334@CA #1/G:128@CA	Not overlap associated	72.97952754026296
52	#1/C:128@CA #1/C:334@CA	Not overlap associated	35.969824700712685
52	#1/C:128@CA #1/E:334@CA	Not overlap associated	72.93790219769143
52	#1/C:128@CA #1/G:334@CA	Not overlap associated	102.08279596974212
52	#1/C:334@CA #1/E:128@CA	Not overlap associated	80.03394748480173
52	#1/C:334@CA #1/G:128@CA	Not overlap associated	102.17944971959872
52	#1/E:128@CA #1/E:334@CA	Not overlap associated	35.917103919998894
52	#1/E:128@CA #1/G:334@CA	Not overlap associated	72.9238474300417
52	#1/E:334@CA #1/G:128@CA	Not overlap associated	80.08287807640284
52	#1/G:128@CA #1/G:334@CA	Not overlap associated	35.80962229624881
53	#1/A:146@CA #1/A:334@CA	Not overlap associated	36.94852122886652
53	#1/A:146@CA #1/C:334@CA	Not overlap associated	36.386393583316284
53	#1/A:146@CA #1/E:334@CA	Not overlap associated	74.78352723695238
53	#1/A:146@CA #1/G:334@CA	Not overlap associated	74.96889768430638
53	#1/A:334@CA #1/C:146@CA	Not overlap associated	75.01521769614483
53	#1/A:334@CA #1/E:146@CA	Not overlap associated	74.75470487534548
53	#1/A:334@CA #1/G:146@CA	Not overlap associated	36.45533996549751
53	#1/C:146@CA #1/C:334@CA	Not overlap associated	36.8825516877561
53	#1/C:146@CA #1/E:334@CA	Not overlap associated	36.42619665844899
53	#1/C:146@CA #1/G:334@CA	Not overlap associated	74.67033465172096
53	#1/C:334@CA #1/E:146@CA	Not overlap associated	74.92643372001633
53	#1/C:334@CA #1/G:146@CA	Not overlap associated	74.69769054662935
53	#1/E:146@CA #1/E:334@CA	Not overlap associated	36.928692828206096
53	#1/E:146@CA #1/G:334@CA	Not overlap associated	36.32881115588563
53	#1/E:334@CA #1/G:146@CA	Not overlap associated	74.993879730282
53	#1/G:146@CA #1/G:334@CA	Not overlap associated	36.875274168472295
54	#1/A:316@CA #1/A:334@CA	Not overlap associated	23.909647278870512
54	#1/A:316@CA #1/C:334@CA	Not overlap associated	47.22468051771235
54	#1/A:316@CA #1/E:334@CA	Not overlap associated	82.27527928849588
54	#1/A:316@CA #1/G:334@CA	Not overlap associated	71.40386974107216
54	#1/A:334@CA #1/C:316@CA	Not overlap associated	71.44900324007327
54	#1/A:334@CA #1/E:316@CA	Not overlap associated	82.2450115994885
54	#1/A:334@CA #1/G:316@CA	Not overlap associated	47.24909375850504
54	#1/C:316@CA #1/C:334@CA	Not overlap associated	23.917594214301744
54	#1/C:316@CA #1/E:334@CA	Not overlap associated	47.152384722302216
54	#1/C:316@CA #1/G:334@CA	Not overlap associated	82.09192837910436
54	#1/C:334@CA #1/E:316@CA	Not overlap associated	71.37847730233534
54	#1/C:334@CA #1/G:316@CA	Not overlap associated	82.2238069782712
54	#1/E:316@CA #1/E:334@CA	Not overlap associated	23.944812089469405
54	#1/E:316@CA #1/G:334@CA	Not overlap associated	47.154920591598916
54	#1/E:334@CA #1/G:316@CA	Not overlap associated	71.4982165791567
54	#1/G:316@CA #1/G:334@CA	Not overlap associated	23.865355811301036
55	No pseudobonds
56	No pseudobonds
57	No pseudobonds
58	No pseudobonds
59	No pseudobonds
60	No pseudobonds
61	No pseudobonds
62	No pseudobonds
63	No pseudobonds
64	No pseudobonds
65	No pseudobonds
66	No pseudobonds
67	No pseudobonds
68	No pseudobonds
69	No pseudobonds
70	No pseudobonds
71	No pseudobonds
72	No pseudobonds
73	No pseudobonds
74	No pseudobonds
75	No pseudobonds
76	No pseudobonds
77	No pseudobonds
78	No pseudobonds
79	No pseudobonds
80	No pseudobonds
81	No pseudobonds
82	No pseudobonds
83	No pseudobonds
84	No pseudobonds
85	No pseudobonds
86	No pseudobonds
87	#1/A:145@CA #1/A:356@CA	Not overlap associated	17.892620657690138
87	#1/A:145@CA #1/C:356@CA	Not overlap associated	57.47265760342043
87	#1/A:145@CA #1/E:356@CA	Not overlap associated	85.23285321987056
87	#1/A:145@CA #1/G:356@CA	Not overlap associated	65.30314428111406
87	#1/A:356@CA #1/C:145@CA	Not overlap associated	65.27810892634682
87	#1/A:356@CA #1/E:145@CA	Not overlap associated	85.2409865440329
87	#1/A:356@CA #1/G:145@CA	Not overlap associated	57.68557155823282
87	#1/C:145@CA #1/C:356@CA	Not overlap associated	17.816291336863575
87	#1/C:145@CA #1/E:356@CA	Not overlap associated	57.490722042778344
87	#1/C:145@CA #1/G:356@CA	Not overlap associated	85.18607064538192
87	#1/C:356@CA #1/E:145@CA	Not overlap associated	65.24822076501397
87	#1/C:356@CA #1/G:145@CA	Not overlap associated	85.05529769508776
87	#1/E:145@CA #1/E:356@CA	Not overlap associated	17.944190842721216
87	#1/E:145@CA #1/G:356@CA	Not overlap associated	57.570338942896626
87	#1/E:356@CA #1/G:145@CA	Not overlap associated	65.33857009454677
87	#1/G:145@CA #1/G:356@CA	Not overlap associated	17.92175976292507
88	#1/A:146@CA #1/A:316@CA	Not overlap associated	13.70582482012666
88	#1/A:146@CA #1/C:316@CA	Not overlap associated	40.033354955586724
88	#1/A:146@CA #1/E:316@CA	Not overlap associated	68.7004676839976
88	#1/A:146@CA #1/G:316@CA	Not overlap associated	57.55042154493744
88	#1/A:316@CA #1/C:146@CA	Not overlap associated	57.50593281566694
88	#1/A:316@CA #1/E:146@CA	Not overlap associated	68.69949317134734
88	#1/A:316@CA #1/G:146@CA	Not overlap associated	40.02684370519364
88	#1/C:146@CA #1/C:316@CA	Not overlap associated	13.613340736204322
88	#1/C:146@CA #1/E:316@CA	Not overlap associated	40.001712125857814
88	#1/C:146@CA #1/G:316@CA	Not overlap associated	68.73406643724783
88	#1/C:316@CA #1/E:146@CA	Not overlap associated	57.401042333741636
88	#1/C:316@CA #1/G:146@CA	Not overlap associated	68.63527772217434
88	#1/E:146@CA #1/E:316@CA	Not overlap associated	13.658058427170385
88	#1/E:146@CA #1/G:316@CA	Not overlap associated	40.04113335059336
88	#1/E:316@CA #1/G:146@CA	Not overlap associated	57.44141224761105
88	#1/G:146@CA #1/G:316@CA	Not overlap associated	13.687837849711693
89	No pseudobonds
90	No pseudobonds
91	No pseudobonds
92	No pseudobonds
93	No pseudobonds
94	No pseudobonds
95	No pseudobonds
96	No pseudobonds
97	Duplicate of 2
98	Duplicate of 3
99	Duplicate of 4
100	Duplicate of 5
101	Duplicate of 6
102	Duplicate of 7
103	Duplicate of 8
104	Duplicate of 9
105	No pseudobonds
106	Duplicate of 10
107	#1/A:145@CA #1/A:356@CA	Not overlap associated	17.892620657690138
107	#1/A:145@CA #1/C:356@CA	Not overlap associated	57.47265760342043
107	#1/A:145@CA #1/E:356@CA	Not overlap associated	85.23285321987056
107	#1/A:145@CA #1/G:356@CA	Not overlap associated	65.30314428111406
107	#1/A:356@CA #1/C:145@CA	Not overlap associated	65.27810892634682
107	#1/A:356@CA #1/E:145@CA	Not overlap associated	85.2409865440329
107	#1/A:356@CA #1/G:145@CA	Not overlap associated	57.68557155823282
107	#1/C:145@CA #1/C:356@CA	Not overlap associated	17.816291336863575
107	#1/C:145@CA #1/E:356@CA	Not overlap associated	57.490722042778344
107	#1/C:145@CA #1/G:356@CA	Not overlap associated	85.18607064538192
107	#1/C:356@CA #1/E:145@CA	Not overlap associated	65.24822076501397
107	#1/C:356@CA #1/G:145@CA	Not overlap associated	85.05529769508776
107	#1/E:145@CA #1/E:356@CA	Not overlap associated	17.944190842721216
107	#1/E:145@CA #1/G:356@CA	Not overlap associated	57.570338942896626
107	#1/E:356@CA #1/G:145@CA	Not overlap associated	65.33857009454677
107	#1/G:145@CA #1/G:356@CA	Not overlap associated	17.92175976292507
108	Duplicate of 11
109	Duplicate of 12
110	Duplicate of 13
111	No pseudobonds
112	Duplicate of 14
113	Duplicate of 15
114	No pseudobonds
115	Duplicate of 17
116	Duplicate of 19
117	No pseudobonds
118	Duplicate of 20
119	Duplicate of 21
120	Duplicate of 22
121	No pseudobonds
122	Duplicate of 23
123	Duplicate of 24
124	Duplicate of 25
125	Duplicate of 26
126	Duplicate of 27
127	Duplicate of 28
128	Duplicate of 29
129	Duplicate of 30
130	Duplicate of 31
131	Duplicate of 32
132	Duplicate of 33
133	Duplicate of 34
134	Duplicate of 35
135	Duplicate of 37
136	No pseudobonds
137	Duplicate of 38
138	Duplicate of 39
139	Duplicate of 40
140	No pseudobonds
141	Duplicate of 41
142	Duplicate of 42
143	Duplicate of 43
144	Duplicate of 44
145	Duplicate of 45
146	Duplicate of 47
147	Duplicate of 48
148	Duplicate of 49
149	#1/A:334@CA #1/A:466@CA	Not overlap associated	8.487328142589986
149	#1/A:334@CA #1/C:466@CA	Not overlap associated	69.78917578679375
149	#1/A:334@CA #1/E:466@CA	Not overlap associated	97.54039242795777
149	#1/A:334@CA #1/G:466@CA	Not overlap associated	68.68951960816148
149	#1/A:466@CA #1/C:334@CA	Not overlap associated	68.62481004709593
149	#1/A:466@CA #1/E:334@CA	Not overlap associated	97.5614235955995
149	#1/A:466@CA #1/G:334@CA	Not overlap associated	69.7958055903075
149	#1/C:334@CA #1/C:466@CA	Not overlap associated	8.54701749149959
149	#1/C:334@CA #1/E:466@CA	Not overlap associated	69.75607539132345
149	#1/C:334@CA #1/G:466@CA	Not overlap associated	97.49484637148777
149	#1/C:466@CA #1/E:334@CA	Not overlap associated	68.69982689934524
149	#1/C:466@CA #1/G:334@CA	Not overlap associated	97.48092431855578
149	#1/E:334@CA #1/E:466@CA	Not overlap associated	8.474444524569147
149	#1/E:334@CA #1/G:466@CA	Not overlap associated	69.82012446995493
149	#1/E:466@CA #1/G:334@CA	Not overlap associated	68.55773962143151
149	#1/G:334@CA #1/G:466@CA	Not overlap associated	8.552886822588032
150	Duplicate of 50
151	Duplicate of 51
152	Duplicate of 52
153	Duplicate of 53
154	Duplicate of 54
155	Duplicate of 55
156	Duplicate of 56
157	Duplicate of 57
158	Duplicate of 58
159	Duplicate of 60
160	Duplicate of 61
161	Duplicate of 62
162	Duplicate of 64
163	Duplicate of 65
164	Duplicate of 66
165	No pseudobonds
166	Duplicate of 67
167	Duplicate of 68
168	Duplicate of 69
169	Duplicate of 70
170	Duplicate of 72
171	Duplicate of 73
172	Duplicate of 74
173	Duplicate of 75
174	No pseudobonds
175	Duplicate of 76
176	Duplicate of 77
177	Duplicate of 78
178	Duplicate of 79
179	Duplicate of 80
180	Duplicate of 82
181	Duplicate of 83
182	Duplicate of 84
183	No pseudobonds
184	Duplicate of 85
185	Duplicate of 86
186	No pseudobonds
187	Duplicate of 87
188	#1/A:145@CA #1/A:316@CA	Not overlap associated	10.345481574097944
188	#1/A:145@CA #1/C:316@CA	Not overlap associated	43.85379484149576
188	#1/A:145@CA #1/E:316@CA	Not overlap associated	71.07165760695328
188	#1/A:145@CA #1/G:316@CA	Not overlap associated	56.94079917774249
188	#1/A:316@CA #1/C:145@CA	Not overlap associated	56.905863669748484
188	#1/A:316@CA #1/E:145@CA	Not overlap associated	71.07440229787375
188	#1/A:316@CA #1/G:145@CA	Not overlap associated	43.83169174239114
188	#1/C:145@CA #1/C:316@CA	Not overlap associated	10.284263561383481
188	#1/C:145@CA #1/E:316@CA	Not overlap associated	43.81235047335397
188	#1/C:145@CA #1/G:316@CA	Not overlap associated	71.10296366537754
188	#1/C:316@CA #1/E:145@CA	Not overlap associated	56.811162802745024
188	#1/C:316@CA #1/G:145@CA	Not overlap associated	70.97830723538003
188	#1/E:145@CA #1/E:316@CA	Not overlap associated	10.321606754764492
188	#1/E:145@CA #1/G:316@CA	Not overlap associated	43.847013193603054
188	#1/E:316@CA #1/G:145@CA	Not overlap associated	56.811383868024194
188	#1/G:145@CA #1/G:316@CA	Not overlap associated	10.314537556284334
189	Duplicate of 88
190	Duplicate of 89
191	Duplicate of 90
192	Duplicate of 91
193	Duplicate of 92
194	Duplicate of 93
195	No pseudobonds
196	Duplicate of 94
197	Duplicate of 95
198	Duplicate of 96
199	Duplicate of 2
200	Duplicate of 3
201	Duplicate of 4
202	Duplicate of 5
203	Duplicate of 6
204	Duplicate of 7
205	Duplicate of 8
206	Duplicate of 9
207	Duplicate of 105
208	Duplicate of 10
209	Duplicate of 107
210	Duplicate of 11
211	Duplicate of 12
212	Duplicate of 13
213	Duplicate of 111
214	Duplicate of 14
215	Duplicate of 15
216	Duplicate of 16
217	Duplicate of 114
218	Duplicate of 18
219	Duplicate of 19
220	Duplicate of 117
221	Duplicate of 20
222	Duplicate of 21
223	Duplicate of 22
224	Duplicate of 121
225	Duplicate of 23
226	Duplicate of 24
227	Duplicate of 25
228	Duplicate of 26
229	Duplicate of 27
230	Duplicate of 28
231	Duplicate of 29
232	Duplicate of 31
233	Duplicate of 32
234	Duplicate of 34
235	Duplicate of 35
236	Duplicate of 36
237	Duplicate of 37
238	Duplicate of 136
239	Duplicate of 39
240	Duplicate of 40
241	Duplicate of 140
242	Duplicate of 42
243	Duplicate of 43
244	Duplicate of 44
245	Duplicate of 45
246	Duplicate of 46
247	Duplicate of 47
248	Duplicate of 48
249	Duplicate of 49
250	Duplicate of 149
251	Duplicate of 50
252	Duplicate of 51
253	Duplicate of 52
254	Duplicate of 54
255	Duplicate of 55
256	Duplicate of 56
257	Duplicate of 59
258	Duplicate of 60
259	Duplicate of 61
260	Duplicate of 62
261	Duplicate of 63
262	Duplicate of 64
263	Duplicate of 65
264	Duplicate of 66
265	Duplicate of 165
266	Duplicate of 67
267	Duplicate of 68
268	Duplicate of 69
269	Duplicate of 71
270	Duplicate of 72
271	Duplicate of 73
272	Duplicate of 74
273	Duplicate of 75
274	Duplicate of 174
275	Duplicate of 76
276	Duplicate of 77
277	Duplicate of 79
278	Duplicate of 80
279	Duplicate of 81
280	Duplicate of 82
281	Duplicate of 83
282	Duplicate of 84
283	Duplicate of 183
284	Duplicate of 85
285	Duplicate of 86
286	Duplicate of 186
287	Duplicate of 87
288	Duplicate of 188
289	Duplicate of 89
290	Duplicate of 90
291	Duplicate of 92
292	Duplicate of 93
293	Duplicate of 195
294	Duplicate of 94
295	Duplicate of 95
