## Supplementary material for "Deciphering Photosynthetic Protein Networks: A Crosslinking-MS Strategy for Studying Functional Thylakoid Membranes": Source Data S1: 8RUC_(0mM)_1A_Short.tsv

#1/A:128@CA #1/A:334@CA
#1/A:145@CA #1/A:316@CA
#1/A:145@CA #1/A:356@CA
#1/A:146@CA #1/A:316@CA
#1/A:146@CA #1/A:334@CA
#1/A:146@CA #1/C:334@CA
#1/A:183@CA #1/G:316@CA
#1/A:316@CA #1/A:334@CA
#1/A:316@CA #1/A:356@CA
#1/A:316@CA #1/C:183@CA
#1/A:334@CA #1/A:466@CA
#1/A:334@CA #1/G:146@CA
#1/C:128@CA #1/C:334@CA
#1/C:145@CA #1/C:316@CA
#1/C:145@CA #1/C:356@CA
#1/C:146@CA #1/C:316@CA
#1/C:146@CA #1/C:334@CA
#1/C:146@CA #1/E:334@CA
#1/C:316@CA #1/C:334@CA
#1/C:316@CA #1/C:356@CA
#1/C:316@CA #1/E:183@CA
#1/C:334@CA #1/C:466@CA
#1/E:128@CA #1/E:334@CA
#1/E:145@CA #1/E:316@CA
#1/E:145@CA #1/E:356@CA
#1/E:146@CA #1/E:316@CA
#1/E:146@CA #1/E:334@CA
#1/E:146@CA #1/G:334@CA
#1/E:316@CA #1/E:334@CA
#1/E:316@CA #1/E:356@CA
#1/E:316@CA #1/G:183@CA
#1/E:334@CA #1/E:466@CA
#1/G:128@CA #1/G:334@CA
#1/G:145@CA #1/G:316@CA
#1/G:145@CA #1/G:356@CA
#1/G:146@CA #1/G:316@CA
#1/G:146@CA #1/G:334@CA
#1/G:316@CA #1/G:334@CA
#1/G:316@CA #1/G:356@CA
#1/G:334@CA #1/G:466@CA
