## Supplementary material for "Deciphering Photosynthetic Protein Networks: A Crosslinking-MS Strategy for Studying Functional Thylakoid Membranes": Source Data S1: 8RUC_(100mM).tsv

Row in evidence file	Pseudobond	Overlap category	Distance (A)
2	No pseudobonds
3	No pseudobonds
4	No pseudobonds
5	No pseudobonds
6	No pseudobonds
7	No pseudobonds
8	No pseudobonds
9	No pseudobonds
10	No pseudobonds
11	No pseudobonds
12	No pseudobonds
13	#1/A:316@CA #1/A:356@CA	Not overlap associated	14.813552072342407
13	#1/A:316@CA #1/C:356@CA	Not overlap associated	66.29447899335209
13	#1/A:316@CA #1/E:356@CA	Not overlap associated	87.6045465315585
13	#1/A:316@CA #1/G:356@CA	Not overlap associated	58.94898743829278
13	#1/A:356@CA #1/C:316@CA	Not overlap associated	58.95554219918599
13	#1/A:356@CA #1/E:316@CA	Not overlap associated	87.57673591199892
13	#1/A:356@CA #1/G:316@CA	Not overlap associated	66.50181706540056
13	#1/C:316@CA #1/C:356@CA	Not overlap associated	14.657440499623393
13	#1/C:316@CA #1/E:356@CA	Not overlap associated	66.22788181725278
13	#1/C:316@CA #1/G:356@CA	Not overlap associated	87.49480721162828
13	#1/C:356@CA #1/E:316@CA	Not overlap associated	58.92202320864415
13	#1/C:356@CA #1/G:316@CA	Not overlap associated	87.51065038611014
13	#1/E:316@CA #1/E:356@CA	Not overlap associated	14.730953092043976
13	#1/E:316@CA #1/G:356@CA	Not overlap associated	66.37147756378488
13	#1/E:356@CA #1/G:316@CA	Not overlap associated	59.11014703923515
13	#1/G:316@CA #1/G:356@CA	Not overlap associated	14.7067012616698
14	No pseudobonds
15	No pseudobonds
16	No pseudobonds
17	#1/A:145@CA #1/A:356@CA	Not overlap associated	17.892620657690138
17	#1/A:145@CA #1/C:356@CA	Not overlap associated	57.47265760342043
17	#1/A:145@CA #1/E:356@CA	Not overlap associated	85.23285321987056
17	#1/A:145@CA #1/G:356@CA	Not overlap associated	65.30314428111406
17	#1/A:356@CA #1/C:145@CA	Not overlap associated	65.27810892634682
17	#1/A:356@CA #1/E:145@CA	Not overlap associated	85.2409865440329
17	#1/A:356@CA #1/G:145@CA	Not overlap associated	57.68557155823282
17	#1/C:145@CA #1/C:356@CA	Not overlap associated	17.816291336863575
17	#1/C:145@CA #1/E:356@CA	Not overlap associated	57.490722042778344
17	#1/C:145@CA #1/G:356@CA	Not overlap associated	85.18607064538192
17	#1/C:356@CA #1/E:145@CA	Not overlap associated	65.24822076501397
17	#1/C:356@CA #1/G:145@CA	Not overlap associated	85.05529769508776
17	#1/E:145@CA #1/E:356@CA	Not overlap associated	17.944190842721216
17	#1/E:145@CA #1/G:356@CA	Not overlap associated	57.570338942896626
17	#1/E:356@CA #1/G:145@CA	Not overlap associated	65.33857009454677
17	#1/G:145@CA #1/G:356@CA	Not overlap associated	17.92175976292507
18	No pseudobonds
19	No pseudobonds
20	No pseudobonds
21	No pseudobonds
22	No pseudobonds
23	No pseudobonds
24	No pseudobonds
25	No pseudobonds
26	No pseudobonds
27	No pseudobonds
28	No pseudobonds
29	No pseudobonds
30	No pseudobonds
31	No pseudobonds
32	No pseudobonds
33	No pseudobonds
34	No pseudobonds
35	No pseudobonds
36	No pseudobonds
37	No pseudobonds
38	No pseudobonds
39	No pseudobonds
40	No pseudobonds
41	No pseudobonds
42	No pseudobonds
43	No pseudobonds
44	No pseudobonds
45	No pseudobonds
46	No pseudobonds
47	No pseudobonds
48	No pseudobonds
49	No pseudobonds
50	No pseudobonds
51	No pseudobonds
52	No pseudobonds
53	No pseudobonds
54	No pseudobonds
55	No pseudobonds
56	No pseudobonds
57	No pseudobonds
58	No pseudobonds
59	No pseudobonds
60	#1/A:183@CA #1/A:316@CA	Not overlap associated	37.61331979498752
60	#1/A:183@CA #1/C:316@CA	Not overlap associated	63.29639061589531
60	#1/A:183@CA #1/E:316@CA	Not overlap associated	57.72435777035549
60	#1/A:183@CA #1/G:316@CA	Not overlap associated	27.118687726363163
60	#1/A:316@CA #1/C:183@CA	Not overlap associated	27.107029365092735
60	#1/A:316@CA #1/E:183@CA	Not overlap associated	57.78083200335558
60	#1/A:316@CA #1/G:183@CA	Not overlap associated	63.40150237967551
60	#1/C:183@CA #1/C:316@CA	Not overlap associated	37.61491627001182
60	#1/C:183@CA #1/E:316@CA	Not overlap associated	63.35024384325604
60	#1/C:183@CA #1/G:316@CA	Not overlap associated	57.756106404431385
60	#1/C:316@CA #1/E:183@CA	Not overlap associated	27.023996484606045
60	#1/C:316@CA #1/G:183@CA	Not overlap associated	57.6262492706232
60	#1/E:183@CA #1/E:316@CA	Not overlap associated	37.63022302617937
60	#1/E:183@CA #1/G:316@CA	Not overlap associated	63.41996897665592
60	#1/E:316@CA #1/G:183@CA	Not overlap associated	27.054208877732872
60	#1/G:183@CA #1/G:316@CA	Not overlap associated	37.6963187327357
61	No pseudobonds
62	No pseudobonds
63	No pseudobonds
64	No pseudobonds
65	#1/A:334@CA #1/A:466@CA	Not overlap associated	8.487328142589986
65	#1/A:334@CA #1/C:466@CA	Not overlap associated	69.78917578679375
65	#1/A:334@CA #1/E:466@CA	Not overlap associated	97.54039242795777
65	#1/A:334@CA #1/G:466@CA	Not overlap associated	68.68951960816148
65	#1/A:466@CA #1/C:334@CA	Not overlap associated	68.62481004709593
65	#1/A:466@CA #1/E:334@CA	Not overlap associated	97.5614235955995
65	#1/A:466@CA #1/G:334@CA	Not overlap associated	69.7958055903075
65	#1/C:334@CA #1/C:466@CA	Not overlap associated	8.54701749149959
65	#1/C:334@CA #1/E:466@CA	Not overlap associated	69.75607539132345
65	#1/C:334@CA #1/G:466@CA	Not overlap associated	97.49484637148777
65	#1/C:466@CA #1/E:334@CA	Not overlap associated	68.69982689934524
65	#1/C:466@CA #1/G:334@CA	Not overlap associated	97.48092431855578
65	#1/E:334@CA #1/E:466@CA	Not overlap associated	8.474444524569147
65	#1/E:334@CA #1/G:466@CA	Not overlap associated	69.82012446995493
65	#1/E:466@CA #1/G:334@CA	Not overlap associated	68.55773962143151
65	#1/G:334@CA #1/G:466@CA	Not overlap associated	8.552886822588032
66	#1/A:128@CA #1/A:334@CA	Not overlap associated	35.918574874290336
66	#1/A:128@CA #1/C:334@CA	Not overlap associated	72.96434626583041
66	#1/A:128@CA #1/E:334@CA	Not overlap associated	102.28771663303469
66	#1/A:128@CA #1/G:334@CA	Not overlap associated	80.1087418575526
66	#1/A:334@CA #1/C:128@CA	Not overlap associated	80.07533013356861
66	#1/A:334@CA #1/E:128@CA	Not overlap associated	102.25038873764734
66	#1/A:334@CA #1/G:128@CA	Not overlap associated	72.97952754026296
66	#1/C:128@CA #1/C:334@CA	Not overlap associated	35.969824700712685
66	#1/C:128@CA #1/E:334@CA	Not overlap associated	72.93790219769143
66	#1/C:128@CA #1/G:334@CA	Not overlap associated	102.08279596974212
66	#1/C:334@CA #1/E:128@CA	Not overlap associated	80.03394748480173
66	#1/C:334@CA #1/G:128@CA	Not overlap associated	102.17944971959872
66	#1/E:128@CA #1/E:334@CA	Not overlap associated	35.917103919998894
66	#1/E:128@CA #1/G:334@CA	Not overlap associated	72.9238474300417
66	#1/E:334@CA #1/G:128@CA	Not overlap associated	80.08287807640284
66	#1/G:128@CA #1/G:334@CA	Not overlap associated	35.80962229624881
67	#1/A:305@CA #1/A:334@CA	Not overlap associated	19.28514622708369
67	#1/A:305@CA #1/C:334@CA	Not overlap associated	64.77248838820383
67	#1/A:305@CA #1/E:334@CA	Not overlap associated	98.75662760544228
67	#1/A:305@CA #1/G:334@CA	Not overlap associated	76.93301797017975
67	#1/A:334@CA #1/C:305@CA	Not overlap associated	76.90947940273682
67	#1/A:334@CA #1/E:305@CA	Not overlap associated	98.64914722895479
67	#1/A:334@CA #1/G:305@CA	Not overlap associated	64.68200326211303
67	#1/C:305@CA #1/C:334@CA	Not overlap associated	19.30086534329485
67	#1/C:305@CA #1/E:334@CA	Not overlap associated	64.73163000419501
67	#1/C:305@CA #1/G:334@CA	Not overlap associated	98.5701795930189
67	#1/C:334@CA #1/E:305@CA	Not overlap associated	76.81717410839845
67	#1/C:334@CA #1/G:305@CA	Not overlap associated	98.60193872840433
67	#1/E:305@CA #1/E:334@CA	Not overlap associated	19.226525271093582
67	#1/E:305@CA #1/G:334@CA	Not overlap associated	64.64849065523494
67	#1/E:334@CA #1/G:305@CA	Not overlap associated	76.96190336133847
67	#1/G:305@CA #1/G:334@CA	Not overlap associated	19.224183753803434
68	#1/A:128@CA #1/A:334@CA	Not overlap associated	35.918574874290336
68	#1/A:128@CA #1/C:334@CA	Not overlap associated	72.96434626583041
68	#1/A:128@CA #1/E:334@CA	Not overlap associated	102.28771663303469
68	#1/A:128@CA #1/G:334@CA	Not overlap associated	80.1087418575526
68	#1/A:334@CA #1/C:128@CA	Not overlap associated	80.07533013356861
68	#1/A:334@CA #1/E:128@CA	Not overlap associated	102.25038873764734
68	#1/A:334@CA #1/G:128@CA	Not overlap associated	72.97952754026296
68	#1/C:128@CA #1/C:334@CA	Not overlap associated	35.969824700712685
68	#1/C:128@CA #1/E:334@CA	Not overlap associated	72.93790219769143
68	#1/C:128@CA #1/G:334@CA	Not overlap associated	102.08279596974212
68	#1/C:334@CA #1/E:128@CA	Not overlap associated	80.03394748480173
68	#1/C:334@CA #1/G:128@CA	Not overlap associated	102.17944971959872
68	#1/E:128@CA #1/E:334@CA	Not overlap associated	35.917103919998894
68	#1/E:128@CA #1/G:334@CA	Not overlap associated	72.9238474300417
68	#1/E:334@CA #1/G:128@CA	Not overlap associated	80.08287807640284
68	#1/G:128@CA #1/G:334@CA	Not overlap associated	35.80962229624881
69	#1/A:128@CA #1/A:334@CA	Not overlap associated	35.918574874290336
69	#1/A:128@CA #1/C:334@CA	Not overlap associated	72.96434626583041
69	#1/A:128@CA #1/E:334@CA	Not overlap associated	102.28771663303469
69	#1/A:128@CA #1/G:334@CA	Not overlap associated	80.1087418575526
69	#1/A:334@CA #1/C:128@CA	Not overlap associated	80.07533013356861
69	#1/A:334@CA #1/E:128@CA	Not overlap associated	102.25038873764734
69	#1/A:334@CA #1/G:128@CA	Not overlap associated	72.97952754026296
69	#1/C:128@CA #1/C:334@CA	Not overlap associated	35.969824700712685
69	#1/C:128@CA #1/E:334@CA	Not overlap associated	72.93790219769143
69	#1/C:128@CA #1/G:334@CA	Not overlap associated	102.08279596974212
69	#1/C:334@CA #1/E:128@CA	Not overlap associated	80.03394748480173
69	#1/C:334@CA #1/G:128@CA	Not overlap associated	102.17944971959872
69	#1/E:128@CA #1/E:334@CA	Not overlap associated	35.917103919998894
69	#1/E:128@CA #1/G:334@CA	Not overlap associated	72.9238474300417
69	#1/E:334@CA #1/G:128@CA	Not overlap associated	80.08287807640284
69	#1/G:128@CA #1/G:334@CA	Not overlap associated	35.80962229624881
70	#1/A:145@CA #1/A:334@CA	Not overlap associated	34.045069569616096
70	#1/A:145@CA #1/C:334@CA	Not overlap associated	39.56068964262378
70	#1/A:145@CA #1/E:334@CA	Not overlap associated	77.82392211267691
70	#1/A:145@CA #1/G:334@CA	Not overlap associated	75.08313655542102
70	#1/A:334@CA #1/C:145@CA	Not overlap associated	75.13681492450955
70	#1/A:334@CA #1/E:145@CA	Not overlap associated	77.79490355415321
70	#1/A:334@CA #1/G:145@CA	Not overlap associated	39.610925790746165
70	#1/C:145@CA #1/C:334@CA	Not overlap associated	34.00846862180067
70	#1/C:145@CA #1/E:334@CA	Not overlap associated	39.59614928247443
70	#1/C:145@CA #1/G:334@CA	Not overlap associated	77.70955288765983
70	#1/C:334@CA #1/E:145@CA	Not overlap associated	75.05762038594082
70	#1/C:334@CA #1/G:145@CA	Not overlap associated	77.70854817199972
70	#1/E:145@CA #1/E:334@CA	Not overlap associated	34.053548038346904
70	#1/E:145@CA #1/G:334@CA	Not overlap associated	39.48962337120981
70	#1/E:334@CA #1/G:145@CA	Not overlap associated	75.07705920585862
70	#1/G:145@CA #1/G:334@CA	Not overlap associated	33.96010837733001
71	#1/A:316@CA #1/A:334@CA	Not overlap associated	23.909647278870512
71	#1/A:316@CA #1/C:334@CA	Not overlap associated	47.22468051771235
71	#1/A:316@CA #1/E:334@CA	Not overlap associated	82.27527928849588
71	#1/A:316@CA #1/G:334@CA	Not overlap associated	71.40386974107216
71	#1/A:334@CA #1/C:316@CA	Not overlap associated	71.44900324007327
71	#1/A:334@CA #1/E:316@CA	Not overlap associated	82.2450115994885
71	#1/A:334@CA #1/G:316@CA	Not overlap associated	47.24909375850504
71	#1/C:316@CA #1/C:334@CA	Not overlap associated	23.917594214301744
71	#1/C:316@CA #1/E:334@CA	Not overlap associated	47.152384722302216
71	#1/C:316@CA #1/G:334@CA	Not overlap associated	82.09192837910436
71	#1/C:334@CA #1/E:316@CA	Not overlap associated	71.37847730233534
71	#1/C:334@CA #1/G:316@CA	Not overlap associated	82.2238069782712
71	#1/E:316@CA #1/E:334@CA	Not overlap associated	23.944812089469405
71	#1/E:316@CA #1/G:334@CA	Not overlap associated	47.154920591598916
71	#1/E:334@CA #1/G:316@CA	Not overlap associated	71.4982165791567
71	#1/G:316@CA #1/G:334@CA	Not overlap associated	23.865355811301036
72	No pseudobonds
73	No pseudobonds
74	No pseudobonds
75	No pseudobonds
76	No pseudobonds
77	No pseudobonds
78	No pseudobonds
79	No pseudobonds
80	No pseudobonds
81	No pseudobonds
82	No pseudobonds
83	No pseudobonds
84	No pseudobonds
85	No pseudobonds
86	No pseudobonds
87	No pseudobonds
88	No pseudobonds
89	No pseudobonds
90	No pseudobonds
91	No pseudobonds
92	No pseudobonds
93	No pseudobonds
94	No pseudobonds
95	No pseudobonds
96	No pseudobonds
97	No pseudobonds
98	No pseudobonds
99	No pseudobonds
100	No pseudobonds
101	No pseudobonds
102	No pseudobonds
103	No pseudobonds
104	No pseudobonds
105	No pseudobonds
106	No pseudobonds
107	No pseudobonds
108	No pseudobonds
109	No pseudobonds
110	No pseudobonds
111	No pseudobonds
112	No pseudobonds
113	No pseudobonds
114	No pseudobonds
115	No pseudobonds
116	No pseudobonds
117	No pseudobonds
118	#1/A:145@CA #1/A:356@CA	Not overlap associated	17.892620657690138
118	#1/A:145@CA #1/C:356@CA	Not overlap associated	57.47265760342043
118	#1/A:145@CA #1/E:356@CA	Not overlap associated	85.23285321987056
118	#1/A:145@CA #1/G:356@CA	Not overlap associated	65.30314428111406
118	#1/A:356@CA #1/C:145@CA	Not overlap associated	65.27810892634682
118	#1/A:356@CA #1/E:145@CA	Not overlap associated	85.2409865440329
118	#1/A:356@CA #1/G:145@CA	Not overlap associated	57.68557155823282
118	#1/C:145@CA #1/C:356@CA	Not overlap associated	17.816291336863575
118	#1/C:145@CA #1/E:356@CA	Not overlap associated	57.490722042778344
118	#1/C:145@CA #1/G:356@CA	Not overlap associated	85.18607064538192
118	#1/C:356@CA #1/E:145@CA	Not overlap associated	65.24822076501397
118	#1/C:356@CA #1/G:145@CA	Not overlap associated	85.05529769508776
118	#1/E:145@CA #1/E:356@CA	Not overlap associated	17.944190842721216
118	#1/E:145@CA #1/G:356@CA	Not overlap associated	57.570338942896626
118	#1/E:356@CA #1/G:145@CA	Not overlap associated	65.33857009454677
118	#1/G:145@CA #1/G:356@CA	Not overlap associated	17.92175976292507
119	#1/A:146@CA #1/A:183@CA	Not overlap associated	44.04931441010178
119	#1/A:146@CA #1/C:183@CA	Not overlap associated	23.86147948053515
119	#1/A:146@CA #1/E:183@CA	Not overlap associated	50.093951820554146
119	#1/A:146@CA #1/G:183@CA	Not overlap associated	62.29754012800184
119	#1/A:183@CA #1/C:146@CA	Not overlap associated	62.24211565330986
119	#1/A:183@CA #1/E:146@CA	Not overlap associated	50.03648261019155
119	#1/A:183@CA #1/G:146@CA	Not overlap associated	23.873547641689118
119	#1/C:146@CA #1/C:183@CA	Not overlap associated	44.04546221803104
119	#1/C:146@CA #1/E:183@CA	Not overlap associated	23.86702432227361
119	#1/C:146@CA #1/G:183@CA	Not overlap associated	50.01901047601802
119	#1/C:183@CA #1/E:146@CA	Not overlap associated	62.23582147766671
119	#1/C:183@CA #1/G:146@CA	Not overlap associated	50.047631692218964
119	#1/E:146@CA #1/E:183@CA	Not overlap associated	44.034101841640876
119	#1/E:146@CA #1/G:183@CA	Not overlap associated	23.80482812372314
119	#1/E:183@CA #1/G:146@CA	Not overlap associated	62.267431792229885
119	#1/G:146@CA #1/G:183@CA	Not overlap associated	44.069761934914055
120	#1/A:145@CA #1/A:316@CA	Not overlap associated	10.345481574097944
120	#1/A:145@CA #1/C:316@CA	Not overlap associated	43.85379484149576
120	#1/A:145@CA #1/E:316@CA	Not overlap associated	71.07165760695328
120	#1/A:145@CA #1/G:316@CA	Not overlap associated	56.94079917774249
120	#1/A:316@CA #1/C:145@CA	Not overlap associated	56.905863669748484
120	#1/A:316@CA #1/E:145@CA	Not overlap associated	71.07440229787375
120	#1/A:316@CA #1/G:145@CA	Not overlap associated	43.83169174239114
120	#1/C:145@CA #1/C:316@CA	Not overlap associated	10.284263561383481
120	#1/C:145@CA #1/E:316@CA	Not overlap associated	43.81235047335397
120	#1/C:145@CA #1/G:316@CA	Not overlap associated	71.10296366537754
120	#1/C:316@CA #1/E:145@CA	Not overlap associated	56.811162802745024
120	#1/C:316@CA #1/G:145@CA	Not overlap associated	70.97830723538003
120	#1/E:145@CA #1/E:316@CA	Not overlap associated	10.321606754764492
120	#1/E:145@CA #1/G:316@CA	Not overlap associated	43.847013193603054
120	#1/E:316@CA #1/G:145@CA	Not overlap associated	56.811383868024194
120	#1/G:145@CA #1/G:316@CA	Not overlap associated	10.314537556284334
121	No pseudobonds
122	No pseudobonds
123	No pseudobonds
124	No pseudobonds
125	No pseudobonds
126	No pseudobonds
127	Duplicate of 2
128	Duplicate of 3
129	Duplicate of 4
130	Duplicate of 5
131	Duplicate of 6
132	Duplicate of 7
133	Duplicate of 8
134	Duplicate of 10
135	Duplicate of 11
136	Duplicate of 12
137	Duplicate of 13
138	Duplicate of 14
139	Duplicate of 15
140	Duplicate of 17
141	Duplicate of 18
142	Duplicate of 19
143	Duplicate of 21
144	No pseudobonds
145	Duplicate of 22
146	Duplicate of 23
147	Duplicate of 24
148	Duplicate of 25
149	Duplicate of 26
150	Duplicate of 27
151	Duplicate of 28
152	Duplicate of 29
153	Duplicate of 30
154	Duplicate of 32
155	Duplicate of 33
156	Duplicate of 34
157	Duplicate of 35
158	Duplicate of 36
159	Duplicate of 37
160	Duplicate of 38
161	Duplicate of 40
162	Duplicate of 41
163	Duplicate of 42
164	Duplicate of 44
165	Duplicate of 45
166	Duplicate of 46
167	Duplicate of 47
168	Duplicate of 48
169	Duplicate of 49
170	Duplicate of 50
171	No pseudobonds
172	Duplicate of 51
173	Duplicate of 53
174	No pseudobonds
175	Duplicate of 54
176	No pseudobonds
177	Duplicate of 55
178	Duplicate of 56
179	No pseudobonds
180	Duplicate of 57
181	Duplicate of 58
182	Duplicate of 59
183	Duplicate of 60
184	Duplicate of 62
185	Duplicate of 63
186	Duplicate of 64
187	Duplicate of 65
188	Duplicate of 66
189	Duplicate of 67
190	Duplicate of 68
191	Duplicate of 69
192	Duplicate of 70
193	Duplicate of 71
194	Duplicate of 72
195	Duplicate of 73
196	Duplicate of 74
197	Duplicate of 75
198	Duplicate of 77
199	No pseudobonds
200	#1/A:305@CA #1/A:316@CA	Not overlap associated	18.597214468839148
200	#1/A:305@CA #1/C:316@CA	Not overlap associated	70.7991696067122
200	#1/A:305@CA #1/E:316@CA	Not overlap associated	88.09122284314141
200	#1/A:305@CA #1/G:316@CA	Not overlap associated	55.67634242656391
200	#1/A:316@CA #1/C:305@CA	Not overlap associated	55.603472238701066
200	#1/A:316@CA #1/E:305@CA	Not overlap associated	88.01916235684135
200	#1/A:316@CA #1/G:305@CA	Not overlap associated	70.70242792860795
200	#1/C:305@CA #1/C:316@CA	Not overlap associated	18.621132672316154
200	#1/C:305@CA #1/E:316@CA	Not overlap associated	70.69237645602247
200	#1/C:305@CA #1/G:316@CA	Not overlap associated	88.04939021367497
200	#1/C:316@CA #1/E:305@CA	Not overlap associated	55.4924428098097
200	#1/C:316@CA #1/G:305@CA	Not overlap associated	87.99026251807639
200	#1/E:305@CA #1/E:316@CA	Not overlap associated	18.536777929295045
200	#1/E:305@CA #1/G:316@CA	Not overlap associated	70.73943041896788
200	#1/E:316@CA #1/G:305@CA	Not overlap associated	55.64746288017091
200	#1/G:305@CA #1/G:316@CA	Not overlap associated	18.488746874788458
201	No pseudobonds
202	Duplicate of 78
203	Duplicate of 79
204	Duplicate of 80
205	Duplicate of 81
206	Duplicate of 82
207	Duplicate of 83
208	Duplicate of 84
209	Duplicate of 85
210	Duplicate of 86
211	Duplicate of 87
212	Duplicate of 88
213	Duplicate of 89
214	Duplicate of 90
215	Duplicate of 91
216	Duplicate of 92
217	Duplicate of 93
218	Duplicate of 94
219	Duplicate of 95
220	Duplicate of 97
221	Duplicate of 98
222	Duplicate of 99
223	Duplicate of 100
224	Duplicate of 101
225	Duplicate of 102
226	No pseudobonds
227	Duplicate of 103
228	Duplicate of 104
229	Duplicate of 105
230	Duplicate of 106
231	No pseudobonds
232	Duplicate of 109
233	Duplicate of 110
234	Duplicate of 111
235	Duplicate of 112
236	Duplicate of 113
237	Duplicate of 114
238	Duplicate of 115
239	Duplicate of 116
240	Duplicate of 120
241	No pseudobonds
242	Duplicate of 121
243	Duplicate of 122
244	Duplicate of 123
245	Duplicate of 124
246	No pseudobonds
247	Duplicate of 125
248	Duplicate of 126
249	Duplicate of 2
250	Duplicate of 3
251	Duplicate of 6
252	Duplicate of 9
253	Duplicate of 10
254	Duplicate of 11
255	Duplicate of 12
256	Duplicate of 13
257	Duplicate of 14
258	Duplicate of 16
259	Duplicate of 17
260	Duplicate of 18
261	Duplicate of 19
262	Duplicate of 20
263	Duplicate of 21
264	Duplicate of 144
265	Duplicate of 22
266	Duplicate of 23
267	Duplicate of 24
268	Duplicate of 26
269	Duplicate of 28
270	Duplicate of 29
271	Duplicate of 31
272	Duplicate of 32
273	Duplicate of 33
274	Duplicate of 36
275	Duplicate of 37
276	Duplicate of 38
277	Duplicate of 39
278	Duplicate of 41
279	Duplicate of 42
280	Duplicate of 43
281	Duplicate of 44
282	Duplicate of 45
283	Duplicate of 46
284	Duplicate of 47
285	Duplicate of 49
286	Duplicate of 50
287	Duplicate of 171
288	Duplicate of 52
289	Duplicate of 53
290	Duplicate of 174
291	Duplicate of 54
292	Duplicate of 176
293	Duplicate of 55
294	Duplicate of 56
295	Duplicate of 179
296	Duplicate of 57
297	Duplicate of 58
298	Duplicate of 59
299	Duplicate of 61
300	Duplicate of 62
301	Duplicate of 63
302	Duplicate of 65
303	Duplicate of 66
304	Duplicate of 68
305	Duplicate of 69
306	Duplicate of 71
307	Duplicate of 72
308	Duplicate of 73
309	Duplicate of 74
310	Duplicate of 76
311	Duplicate of 77
312	Duplicate of 199
313	Duplicate of 200
314	Duplicate of 201
315	Duplicate of 79
316	Duplicate of 81
317	Duplicate of 82
318	Duplicate of 83
319	Duplicate of 84
320	Duplicate of 85
321	Duplicate of 87
322	Duplicate of 90
323	Duplicate of 91
324	Duplicate of 92
325	Duplicate of 94
326	Duplicate of 96
327	Duplicate of 97
328	Duplicate of 99
329	Duplicate of 100
330	Duplicate of 101
331	Duplicate of 102
332	Duplicate of 226
333	Duplicate of 103
334	Duplicate of 104
335	Duplicate of 105
336	Duplicate of 106
337	Duplicate of 231
338	Duplicate of 107
339	Duplicate of 108
340	Duplicate of 109
341	Duplicate of 110
342	Duplicate of 111
343	Duplicate of 112
344	Duplicate of 113
345	Duplicate of 114
346	Duplicate of 115
347	Duplicate of 117
348	Duplicate of 118
349	Duplicate of 119
350	Duplicate of 120
351	Duplicate of 241
352	Duplicate of 121
353	Duplicate of 122
354	Duplicate of 124
355	Duplicate of 246
356	Duplicate of 126
