## Supplementary material for "Deciphering Photosynthetic Protein Networks: A Crosslinking-MS Strategy for Studying Functional Thylakoid Membranes": Source Data S1: ShortSubset_2WSC_(0mM).xlsx

### Sheet: Sheet1
Row in evidence file	Pseudobond	Overlap category	Distance (A)	Min_Distance_Group
10	#1/D:122@CA #1/D:97@CA	Not overlap associated	15.9346	15.9346
29	#1/D:76@CA #1/D:80@CA	Not overlap associated	9.91372	9.91372
61	#1/D:139@CA #1/D:76@CA	Not overlap associated	47.4336	47.4336
62	#1/D:139@CA #1/D:151@CA	Not overlap associated	24.7486	24.7486
63	#1/D:139@CA #1/D:80@CA	Not overlap associated	37.5579	37.5579
