## Supplementary material for "Deciphering Photosynthetic Protein Networks: A Crosslinking-MS Strategy for Studying Functional Thylakoid Membranes": Source Data S1: ShortSubset_2WSC_(100mM).xlsx

### Sheet: Sheet1
Row in evidence file	Pseudobond	Overlap category	Distance (A)	Min_Distance_Group
15	#1/D:122@CA #1/D:97@CA	Not overlap associated	15.9346	15.9346
45	#1/D:76@CA #1/D:80@CA	Not overlap associated	9.91372	9.91372
84	#1/D:139@CA #1/D:76@CA	Not overlap associated	47.4336	47.4336
