## Supplementary material for "Deciphering Photosynthetic Protein Networks: A Crosslinking-MS Strategy for Studying Functional Thylakoid Membranes": Source Data S1: ShortSubset_3JCU_(0mM).xlsx

### Sheet: Sheet1
Row in evidence file	Pseudobond	Overlap category	Distance (A)	Min_Distance_Group
3	#1/P:166@CA #1/P:170@CA	Not overlap associated	7.36246	7.36246
27	#1/q:53@CA #1/q:69@CA	Not overlap associated	25.0707	25.0707
35	#1/p:152@CA #1/p:69@CA	Not overlap associated	8.01692	8.01692
36	#1/p:152@CA #1/p:69@CA	Not overlap associated	8.01692	8.01692
66	#1/H:15@CA #1/L:2@CA	Not overlap associated	9.26553	9.26553
69	#1/p:143@CA #1/p:166@CA	Not overlap associated	8.49774	8.49774
73	#1/B:130@CA #1/B:2@CA	Not overlap associated	23.0899	23.0899
74	#1/b:130@CA #1/b:227@CA	Not overlap associated	19.5549	19.5549
80	#1/b:130@CA #1/l:2@CA	Not overlap associated	12.6303	12.6303
81	#1/q:102@CA #1/q:98@CA	Not overlap associated	7.21815	7.21815
90	#1/B:304@CA #1/o:150@CA	Not overlap associated	15.9647	15.9647
91	#1/Q:35@CA #1/Q:63@CA	Not overlap associated	32.5229	32.5229
92	#1/q:63@CA #1/q:69@CA	Not overlap associated	9.53716	9.53716
93	#1/Q:35@CA #1/Q:90@CA	Not overlap associated	13.0172	13.0172
117	#1/O:243@CA #1/O:274@CA	Not overlap associated	12.171	12.171
