## Supplementary material for "Deciphering Photosynthetic Protein Networks: A Crosslinking-MS Strategy for Studying Functional Thylakoid Membranes": Source Data S1: ShortSubset_3JCU_(100mM).xlsx

### Sheet: Sheet1
Row in evidence file	Pseudobond	Overlap category	Distance (A)	Min_Distance_Group
4	#1/P:166@CA #1/P:170@CA	Not overlap associated	7.36246	7.36246
5	#1/B:2@CA #1/B:438@CA	Not overlap associated	52.8168	52.8168
30	#1/o:243@CA #1/o:270@CA	Not overlap associated	13.3948	13.3948
31	#1/O:243@CA #1/O:274@CA	Not overlap associated	12.171	12.171
42	#1/q:53@CA #1/q:69@CA	Not overlap associated	25.0707	25.0707
43	#1/Q:35@CA #1/Q:69@CA	Not overlap associated	37.073	37.073
49	#1/r:170@CA #1/r:190@CA	Not overlap associated	17.0801	17.0801
51	#1/p:152@CA #1/p:69@CA	Not overlap associated	8.01692	8.01692
80	#1/q:63@CA #1/q:69@CA	Not overlap associated	9.53716	9.53716
90	#1/H:15@CA #1/L:2@CA	Not overlap associated	9.26553	9.26553
94	#1/p:143@CA #1/p:166@CA	Not overlap associated	8.49774	8.49774
100	#1/B:130@CA #1/B:2@CA	Not overlap associated	23.0899	23.0899
101	#1/b:130@CA #1/b:227@CA	Not overlap associated	19.5549	19.5549
106	#1/b:130@CA #1/l:2@CA	Not overlap associated	12.6303	12.6303
107	#1/q:102@CA #1/q:98@CA	Not overlap associated	7.21815	7.21815
122	#1/B:304@CA #1/o:150@CA	Not overlap associated	15.9647	15.9647
123	#1/Q:35@CA #1/Q:63@CA	Not overlap associated	32.5229	32.5229
124	#1/q:63@CA #1/q:69@CA	Not overlap associated	9.53716	9.53716
171	#1/p:152@CA #1/p:69@CA	Not overlap associated	8.01692	8.01692
231	#1/Q:102@CA #1/Q:96@CA	Not overlap associated	9.96944	9.96944
246	#1/Q:35@CA #1/Q:90@CA	Not overlap associated	13.0172	13.0172
