## Supplementary material for "Deciphering Photosynthetic Protein Networks: A Crosslinking-MS Strategy for Studying Functional Thylakoid Membranes": Source Data S1: ShortSubset_4V61_(100mM).xlsx

### Sheet: Sheet1
Row in evidence file	Pseudobond	Overlap category	Distance (A)	Min_Distance_Group
63	#1/BD:167@CA #1/BD:281@CA	Not overlap associated	7.14018	7.14018
81	#1/BE:159@CA #1/BE:171@CA	Not overlap associated	4.88666	4.88666
