## Supplementary material for "Deciphering Photosynthetic Protein Networks: A Crosslinking-MS Strategy for Studying Functional Thylakoid Membranes": Source Data S1: ShortSubset_6VON_(0mM).xlsx

### Sheet: Sheet1
Row in evidence file	Pseudobond	Overlap category	Distance (A)	Min_Distance_Group
14	#1/B:11@CA #1/B:25@CA	Not overlap associated	15.3605	15.3605
24	#1/F:17@CA #1/F:50@CA	Not overlap associated	12.1621	12.1621
25	#1/F:17@CA #1/F:50@CA	Not overlap associated	12.1621	12.1621
39	#1/I:80@CA #1/I:87@CA	Not overlap associated	10.5022	10.5022
43	#1/d:196@CA #1/d:205@CA	Not overlap associated	9.63855	9.63855
56	#1/C:114@CA #1/I:135@CA	Not overlap associated	14.9744	14.9744
77	#1/C:114@CA #1/I:135@CA	Not overlap associated	14.9744	14.9744
86	#1/C:114@CA #1/C:11@CA	Not overlap associated	26.8054	26.8054
