## Supplementary material for "Deciphering Photosynthetic Protein Networks: A Crosslinking-MS Strategy for Studying Functional Thylakoid Membranes": Source Data S1: ShortSubset_6VON_(100mM).xlsx

### Sheet: Sheet1
Row in evidence file	Pseudobond	Overlap category	Distance (A)	Min_Distance_Group
22	#1/B:11@CA #1/B:25@CA	Not overlap associated	15.3605	15.3605
23	#1/C:114@CA #1/C:25@CA	Not overlap associated	28.1776	28.1776
37	#1/F:17@CA #1/F:50@CA	Not overlap associated	12.1621	12.1621
38	#1/F:17@CA #1/F:50@CA	Not overlap associated	12.1621	12.1621
55	#1/I:80@CA #1/I:87@CA	Not overlap associated	10.5022	10.5022
58	#1/d:196@CA #1/d:205@CA	Not overlap associated	9.63855	9.63855
74	#1/C:114@CA #1/I:135@CA	Not overlap associated	14.9744	14.9744
115	#1/C:114@CA #1/C:11@CA	Not overlap associated	26.8054	26.8054
116	#1/C:114@CA #1/C:456@CA	Not overlap associated	45.9214	45.9214
176	#1/g:335@CA #1/g:55@CA	Not overlap associated	9.8448	9.8448
