## Supplementary material for "Deciphering Photosynthetic Protein Networks: A Crosslinking-MS Strategy for Studying Functional Thylakoid Membranes": Source Data S1: ShortSubset_8RUC_(0mM).xlsx

### Sheet: Sheet1
Row in evidence file	Pseudobond	Overlap category	Distance (A)	Min_Distance_Group
9	#1/C:316@CA #1/C:356@CA	Not overlap associated	14.6574	14.6574
45	#1/C:316@CA #1/E:183@CA	Not overlap associated	27.024	27.024
50	#1/G:128@CA #1/G:334@CA	Not overlap associated	35.8096	35.8096
51	#1/G:128@CA #1/G:334@CA	Not overlap associated	35.8096	35.8096
52	#1/G:128@CA #1/G:334@CA	Not overlap associated	35.8096	35.8096
53	#1/E:146@CA #1/G:334@CA	Not overlap associated	36.3288	36.3288
54	#1/G:316@CA #1/G:334@CA	Not overlap associated	23.8654	23.8654
87	#1/C:145@CA #1/C:356@CA	Not overlap associated	17.8163	17.8163
88	#1/C:146@CA #1/C:316@CA	Not overlap associated	13.6133	13.6133
107	#1/C:145@CA #1/C:356@CA	Not overlap associated	17.8163	17.8163
149	#1/E:334@CA #1/E:466@CA	Not overlap associated	8.47444	8.47444
188	#1/C:145@CA #1/C:316@CA	Not overlap associated	10.2843	10.2843
