## Supplementary material for "Deciphering Photosynthetic Protein Networks: A Crosslinking-MS Strategy for Studying Functional Thylakoid Membranes": Source Data S1: ShortSubset_8RUC_(100mM).xlsx

### Sheet: Sheet1
Row in evidence file	Pseudobond	Overlap category	Distance (A)	Min_Distance_Group
13	#1/C:316@CA #1/C:356@CA	Not overlap associated	14.6574	14.6574
17	#1/C:145@CA #1/C:356@CA	Not overlap associated	17.8163	17.8163
60	#1/C:316@CA #1/E:183@CA	Not overlap associated	27.024	27.024
65	#1/E:334@CA #1/E:466@CA	Not overlap associated	8.47444	8.47444
66	#1/G:128@CA #1/G:334@CA	Not overlap associated	35.8096	35.8096
67	#1/G:305@CA #1/G:334@CA	Not overlap associated	19.2242	19.2242
68	#1/G:128@CA #1/G:334@CA	Not overlap associated	35.8096	35.8096
69	#1/G:128@CA #1/G:334@CA	Not overlap associated	35.8096	35.8096
70	#1/G:145@CA #1/G:334@CA	Not overlap associated	33.9601	33.9601
71	#1/G:316@CA #1/G:334@CA	Not overlap associated	23.8654	23.8654
118	#1/C:145@CA #1/C:356@CA	Not overlap associated	17.8163	17.8163
119	#1/E:146@CA #1/G:183@CA	Not overlap associated	23.8048	23.8048
120	#1/C:145@CA #1/C:316@CA	Not overlap associated	10.2843	10.2843
200	#1/G:305@CA #1/G:316@CA	Not overlap associated	18.4887	18.4887
