## Supplementary material for "Deciphering Photosynthetic Protein Networks: A Crosslinking-MS Strategy for Studying Functional Thylakoid Membranes": Source Data S2: So_P1.csv

PepSeq1	PepPos1	PepSeq2	PepPos2	Protein1	LinkPos1	Protein2	LinkPos2	Score	Protein1fasta	Protein2fasta
AAAAEKAPAEK	20	KGGGPK	17	His_H2B	6	His_H2A	1	78.19	His_H2B	His_H2A
AAAAEKAPAEK	20	KPAEEKK	13	His_H2B	6	His_H2B	6	93.6	His_H2B	His_H2B
AAAAPK	52	AKAPK	68	LHCB6	1	PSBS	2	119.54	LHCB6	PSBS
AAAATETKEAPK	58	AKQIASAPR	36	PSAD	8	PSAC	2	148.12	PSAD	PSAC
AAAVKSVKPK	281	AAAAPKK	52	His_H1	5	LHCB6	6	93.6	His_H1	LHCB6
AAAVKSVKPK	281	SVKSPAK	291	His_H1	5	His_H1	3	88.73	His_H1	His_H1
AAEAKPKPK	198	AKPAAK	209	His_H1	7	His_H1	2	76.27	His_H1	His_H1
AAEAKPKPK	198	AVVAKPK	191	His_H1	7	His_H1	5	87.76	His_H1	His_H1
AAEAKPKPKAK	198	AKPAAK	209	His_H1	9	His_H1	2	63.05	His_H1	His_H1
AATPPAKSK	53	KPEDFAK	118	LHCB5	7	LHCB5	1	61.14	LHCB5	LHCB5
AEAAPAKK	141	KFVASGR	115	His_H1	7	His_H1	1	112.87	His_H1	His_H1
AEAAPAKK	141	TAAVKSK	151	His_H1	7	His_H1	5	85.08	His_H1	His_H1
AEEEAIKAAEK	378	APKAEK	2	pTAC16	7	His_H2B	3	72.73	pTAC16	His_H2B
AKAPKK	68	TAGKPK	38; 316; 38	PSBS	5	LHCB1.3; LHCB1.3; LHCB1.4	4	62.09	PSBS	LHCB1.3; LHCB1.3; LHCB1.4
AKAPKK	68	VEKPK	74	PSBS	5	PSBS	3	67.85	PSBS	PSBS
AKAVVAAAPSR	215	AVAAVKPK	234	His_H1	2	His_H1	6	131.34	His_H1	His_H1
AKAVVAAAPSR	215	AVVAKPK	191	His_H1	2	His_H1	5	72.34	His_H1	His_H1
AKAVVAAAPSR	215	KQLATK	19	His_H1	2	His_H3	1	56.47	His_H1	His_H3
AKAVVAAAPSR	215	TKQTAR	4	His_H1	2	His_H3	2	78.19	His_H1	His_H3
AKEYVSLLK	120	SAGKPK	38	PSAG	2	LHCB1.1	4	55.13	PSAG	LHCB1.1
AKEYVSLLK	120	TAGKPK	38; 316; 38	PSAG	2	LHCB1.3; LHCB1.3; LHCB1.4	4	94.27	PSAG	LHCB1.3; LHCB1.3; LHCB1.4
AKVAVASPADDELAK	62	ATQTVESSSR	2	LHCB5	2	PSBH	1	100.82	LHCB5	PSBH
AKVAVASPADDELAK	62	KAATPPAK	52	LHCB5	2	LHCB5	1	86.34	LHCB5	LHCB5
AKVAVASPADDELAK	62	KAATPPAKSK	52	LHCB5	2	LHCB5	8	132.8	LHCB5	LHCB5
AKVAVASPADDELAK	62	KSAGKPK	37	LHCB5	2	LHCB1.1	1	59.29	LHCB5	LHCB1.1
AKVAVASPADDELAK	62	KTAGKPK	37; 315; 37	LHCB5	2	LHCB1.3; LHCB1.3; LHCB1.4	1	67.76	LHCB5	LHCB1.3; LHCB1.3; LHCB1.4
APAEKKPK	26	KAAAAEK	19	His_H2B	5	His_H2B	1	93.6	His_H2B	His_H2B
APAEKKPK	26	KVAPK	40	His_H2B	5	LHCB4.1	1	56.94	His_H2B	LHCB4.1
APKEAKPSTK	135	KTAEK	130	His_H2A	3	His_H2A	1	81.69	His_H2A	His_H2A
AQAGDKR	242	WFKGAK	249	PSBP	6	PSBP	3	87.26	PSBP	PSBP
ATPEQVADYTLKLLHR	279	TAKTVASPGR	56	FBA	12	FBA	3	85.85	FBA	FBA
ATQTVESSSR	2	AATPPAKSK	53	PSBH	1	LHCB5	7	62.84	PSBH	LHCB5
ATQTVESSSR	2	FTKDEK	8	PSBH	1	PSBD	3	90.32	PSBH	PSBD
ATQTVESSSR	2	GLPWYR	2	PSBH	1	PSBB	1	66.56	PSBH	PSBB
ATQTVESSSR	2	KAATPPAKSK	52	PSBH	1	LHCB5	8	79.45	PSBH	LHCB5
ATQTVESSSR	2	KSAGKPK	37	PSBH	1	LHCB1.1	5	60.78	PSBH	LHCB1.1
ATQTVESSSR	2	KTAGKPK	37; 315; 37	PSBH	1	LHCB1.3; LHCB1.3; LHCB1.4	5	100.91	PSBH	LHCB1.3; LHCB1.3; LHCB1.4
ATQTVESSSR	2	KVEKPK	73	PSBH	1	PSBS	1	63.05	PSBH	PSBS
ATQTVESSSR	2	LYKGLR	225	PSBH	1	PSBB	3	85.52	PSBH	PSBB
ATQTVESSSR	2	NVNDKNVR	124	PSBH	1	RubLD-CP[unchr]	5	115.01	PSBH	RubLD-CP[unchr]
ATQTVESSSR	2	QPEAEGKIR	42	PSBH	1	ATPH	7	70.86	PSBH	ATPH
ATQTVESSSR	2	SALGLKTK	185	PSBH	1	PSBS	6	77.91	PSBH	PSBS
ATQTVESSSR	2	TGKPSLDLPK	128	PSBH	1	PSBB	3	149.94	PSBH	PSBB
ATQTVESSSR	2	TIAVGKFTK	2	PSBH	1	PSBD	6	123.34	PSBH	PSBD
ATSIPADNVPDMQK	52	KPDLNDPVLR	6	UCRIA	1	PETD	1	101.52	UCRIA	PETD
AVIPPGKDVR	175	SALGLKTK	185	PSBS	7	PSBS	6	65.67	PSBS	PSBS
AVTKFTSS	141	KGGGPK	17	His_H2B	4	His_H2A	1	62.39	His_H2B	His_H2A
AVTKFTSS	141	KSVTR	24	His_H2B	4	His_H2A	1	61.26	His_H2B	His_H2A
AVVAKPK	191	AVAAKPK	180	His_H1	5	His_H1	5	67.76	His_H1	His_H1
AYGEAANVFGKPK	82	LLVPSKWNPSK	109	PSBP	11	PSBP	6	81.96	PSBP	PSBP
DASIKEQLSGVKDTSSEVK	120	GKAIEQLEK	72	ATPF2	12	ATPF	2	77.72	ATPF2	ATPF
DGVYPEKVNPGR	172	AAAATETKEAPK	58	PSAD	7	PSAD	8	133.47	PSAD	PSAD
DGVYPEKVNPGR	172	IKYQFYR	152	PSAD	7	PSAD	2	101.61	PSAD	PSAD
DGVYPEKVNPGR	172	SKYKIK	148	PSAD	7	PSAD	4	63.05	PSAD	PSAD
DGVYPEKVNPGR	172	YKIKYQFYR	150	PSAD	7	PSAD	4	138.85	PSAD	PSAD
EAKELIEGLPK	151	ISVIKAVR	135	RibProt_bL12c	3	RibProt_bL12c	5	160.17	RibProt_bL12c	RibProt_bL12c
EAKPSTK	138	TAEKAPK	131	His_H2A	3	His_H2A	4	57.07	His_H2A	His_H2A
EGGKTVGAGVIQSIIE	470	KEEGGR	400	EF-Tu	4	EF-Tu	1	92.15	EF-Tu	EF-Tu
EISKDEISDALER	480	ALAKDVDFDK	440	FTSH_Pase	4	FTSH_Pase	4	126.68	FTSH_Pase	FTSH_Pase
EISKDEISDALER	480	ALAKDVDFDKVAR	440	FTSH_Pase	4	FTSH_Pase	4	134.06	FTSH_Pase	FTSH_Pase
EISKDEISDALER	480	DVDFDKVAR	444	FTSH_Pase	4	FTSH_Pase	6	159.26	FTSH_Pase	FTSH_Pase
EKGGYEINIADASDGR	221	QVLANGKK	94	CYF	2	CYF	7	53.47	CYF	CYF
ELKEISKDEISDALER	477	ALAKDVDFDKVAR	440	FTSH_Pase	3	FTSH_Pase	4	142.64	FTSH_Pase	FTSH_Pase
EQLSGVKDTSSEVK	125	GKAIEQLEK	72	ATPF2	7	ATPF	2	124.08	ATPF2	ATPF
FGFGAKK	33	AAAAPK	52	LHCB4.2	6	LHCB6	1	78	LHCB4.2	LHCB6
FGFGAKK	33	FGFSKK	611	LHCB4.2	6	FTSH_Pase	5	71.27	LHCB4.2	FTSH_Pase
FGFGAKK	33	KAQPK	43	LHCB4.2	6	LHCB4.2	1	61.26	LHCB4.2	LHCB4.2
FGFGAKK	33	KSAGKPK	37	LHCB4.2	6	LHCB1.1	1	70.49	LHCB4.2	LHCB1.1
FGFGAKK	33	KTAGKPK	37; 315; 37	LHCB4.2	6	LHCB1.3; LHCB1.3; LHCB1.4	1	93.6	LHCB4.2	LHCB1.3; LHCB1.3; LHCB1.4
FGFGAKK	33	SAGKPK	38	LHCB4.2	6	LHCB1.1	4	62.09	LHCB4.2	LHCB1.1
FGFGAKK	33	TAGKPK	38; 316; 38	LHCB4.2	6	LHCB1.3; LHCB1.3; LHCB1.4	4	71.79	LHCB4.2	LHCB1.3; LHCB1.3; LHCB1.4
FLAPANQKTK	158	VAETLIKK	150	PSBP-like1	8	PSBP-like1	7	61.49	PSBP-like1	PSBP-like1
FLKSPQDTFLSSLPSK	802	NKDFNLR	875	LOX	3	LOX	2	78	LOX	LOX
FTKDEK	8	FGFGAKK	33	PSBD	3	LHCB4.2	6	97.87	PSBD	LHCB4.2
FTKDEK	8	KAQPK	43	PSBD	3	LHCB4.2	1	69.64	PSBD	LHCB4.2
FTKDEK	8	KSAGKPK	37	PSBD	3	LHCB1.1	1	95.35	PSBD	LHCB1.1
FTKDEK	8	KTAGKPK	37; 315; 37	PSBD	3	LHCB1.3; LHCB1.3; LHCB1.4	1	95.35	PSBD	LHCB1.3; LHCB1.3; LHCB1.4
FTKDEK	8	LYKGLR	225	PSBD	3	PSBB	3	77.93	PSBD	PSBB
FTKDEK	8	SAGKPK	38	PSBD	3	LHCB1.1	4	69.64	PSBD	LHCB1.1
FTKDEK	8	SGSTGER	2	PSBD	3	PSBE	1	85.08	PSBD	PSBE
FTKDEK	8	TAGKPK	38; 316; 38	PSBD	3	LHCB1.3; LHCB1.3; LHCB1.4	4	63.05	PSBD	LHCB1.3; LHCB1.3; LHCB1.4
FTKDEK	8	TIAVGK	2	PSBD	3	PSBD	1	63.05	PSBD	PSBD
FVDEPTTGLEKAVIPPGK	164	SALGLKTK	185	PSBS	11	PSBS	6	56.09	PSBS	PSBS
FVDEPTTGLEKAVIPPGK	164	TKGPLFGFTK	191	PSBS	11	PSBS	2	121.68	PSBS	PSBS
GEDKPGFLQK	183	TAGKPK	38; 316; 38	RLD4	4	LHCB1.3; LHCB1.3; LHCB1.4	4	87.26	RLD4	LHCB1.3; LHCB1.3; LHCB1.4
GGDVKSSGSTSGK	57	KGGTTSGK	70	tsp9	5	tsp9	1	150.77	tsp9	tsp9
GGDVKSSGSTSGK	57	KGTVSIPSK	78	tsp9	5	tsp9	1	75.38	tsp9	tsp9
GLPWYR	2	TAGKPK	38; 316; 38	PSBB	1	LHCB1.3; LHCB1.3; LHCB1.4	4	62.39	PSBB	LHCB1.3; LHCB1.3; LHCB1.4
GVGSVVAVDQDPKTR	82	AAAKPPPIGPK	55	PSAE	13	PSAE	4	90.99	PSAE	PSAE
GVGSVVAVDQDPKTR	82	AKQIASAPR	36	PSAE	13	PSAC	2	120.06	PSAE	PSAC
GVGSVVAVDQDPKTRYPVVVR	82	AAAKPPPIGPK	55	PSAE	13	PSAE	4	112.75	PSAE	PSAE
GVGSVVAVDQDPKTRYPVVVR	82	AKQIASAPR	36	PSAE	13	PSAC	2	161.63	PSAE	PSAC
IKVDKPLGIGGGMK	47	TAGKPK	38; 316; 38	PSBR	2	LHCB1.3; LHCB1.3; LHCB1.4	4	76.27	PSBR	LHCB1.3; LHCB1.3; LHCB1.4
IKYPEWNDFEYR	298	FISKKPSPAFELSK	310	NDHH	2	NDHH	4	96.25	NDHH	NDHH
INPTTSDPGVSTLEKK	3	IYNALIVKGR	43	ATPB	15	ATPB	8	133.68	ATPB	ATPB
INPTTSDPGVSTLEKK	3	MPNIYNALIVKGR	40	ATPB	15	ATPB	11	111.95	ATPB	ATPB
IQIPKAGK	283	QLKSK	304	F16P1	5	NH3_transp[unchr]	3	63.65	F16P1	NH3_transp[unchr]
ITGAKNVR	201	KNLGR	18	ATPD	5	ATPB	1	107.29	ATPD	ATPB
ITKEDQFYETDPILR	42	KPDLNDPVLR	6	tsp9	3	PETD	1	118.03	tsp9	PETD
IYNALIVKGR	43	KNLGR	18	ATPB	8	ATPB	1	77.53	ATPB	ATPB
KAAAVK	280	SVKPK	286	His_H1	1	His_H1	3	123.86	His_H1	His_H1
KAATPPAK	52	AAAAPK	52	LHCB5	1	LHCB6	1	67.8	LHCB5	LHCB6
KAATPPAK	52	AKAPK	68	LHCB5	1	PSBS	2	76.42	LHCB5	PSBS
KAATPPAK	52	KPTGK	71	LHCB5	1	PSBR	1	61.26	LHCB5	PSBR
KAATPPAK	52	TAGKPK	38; 316; 38	LHCB5	1	LHCB1.3; LHCB1.3; LHCB1.4	4	109.28	LHCB5	LHCB1.3; LHCB1.3; LHCB1.4
KAATPPAKSK	52	KTAGKPK	37; 315; 37	LHCB5	8	LHCB1.3; LHCB1.3; LHCB1.4	1	77.37	LHCB5	LHCB1.3; LHCB1.3; LHCB1.4
KAATPPAKSK	52	SAGKPK	38	LHCB5	8	LHCB1.1	4	69.64	LHCB5	LHCB1.1
KAATPPAKSK	52	TAGKPK	38; 316; 38	LHCB5	8	LHCB1.3; LHCB1.3; LHCB1.4	4	72.73	LHCB5	LHCB1.3; LHCB1.3; LHCB1.4
KAQPK	43	KVAGK	378	LHCB4.2	1	ATPA	1	71.86	LHCB4.2	ATPA
KAVSIVYR	175	LSLKFK	193	RLD4	1	RLD4	4	109.28	RLD4	RLD4
KAVSIVYR	175	SLKESR	157	RLD4	1	RLD4	3	95.35	RLD4	RLD4
KDIQPWQER	382	YTAKK	129	PSBC	1	PSBO	4	61.3	PSBC	PSBO
KEIAEFIAR	113	ASELQKEGK	29	ALAT	1	ALAT	6	84.02	ALAT	ALAT
KEKGGYEINIADASDGR	220	QVLANGKK	94	CYF	1	CYF	7	64.56	CYF	CYF
KELAEDIESLK	150	YLLFKTSR	142	CURT1A	1	CURT1A	5	170.43	CURT1A	CURT1A
KELAEDIESLKK	150	YLLFKTSR	142	CURT1A	1	CURT1A	5	145.21	CURT1A	CURT1A
KEQIKQDEAIGK	135	NVNDKNVR	124	RubLD-CP[unchr]	1	RubLD-CP[unchr]	5	150.63	RubLD-CP[unchr]	RubLD-CP[unchr]
KETQLEVEAK	164	KYLVELR	456	ATPF2	1	ATPA	1	140.21	ATPF2	ATPA
KFEELK	184	LKEIK	190	LHCB	1	LHCB	2	142.99	LHCB	LHCB
KFVASGR	115	AVTGPKK	52	His_H1	1	His_H1	6	91.93	His_H1	His_H1
KFVASGR	115	FVKVK	122	His_H1	1	His_H1	3	68.6	His_H1	His_H1
KGAAGR	11	KGGGPK	17	His_H2A	1	His_H2A	1	62.09	His_H2A	His_H2A
KGGGPKK	17	KGAAGR	11	His_H2A	6	His_H2A	1	56.47	His_H2A	His_H2A
KGTVSIPSK	78	KGGTTSGK	70	tsp9	1	tsp9	1	71.07	tsp9	tsp9
KGTVSIPSK	78	KTAGKPK	37; 315; 37	tsp9	1	LHCB1.3; LHCB1.3; LHCB1.4	1	74.74	tsp9	LHCB1.3; LHCB1.3; LHCB1.4
KGTVSIPSK	78	SSGSTSGKK	62	tsp9	1	tsp9	8	104.94	tsp9	tsp9
KGTVSIPSK	78	TAGKPK	38; 316; 38	tsp9	1	LHCB1.3; LHCB1.3; LHCB1.4	4	95.35	tsp9	LHCB1.3; LHCB1.3; LHCB1.4
KIGTALLPITVNDK	348	KELAEDIESLKK	150	RLD4	1	CURT1A	1	91.04	RLD4	CURT1A
KIIDEDRPVWYPGAK	46	VAPKK	41	LHCB4.1	1	LHCB4.1	4	56.99	LHCB4.1	LHCB4.1
KKAPAAAK	163	SKAPAAK	156	His_H1	2	His_H1	2	142.27	His_H1	His_H1
KLEEDLASAK	667	ENLQKK	659	MFP1	1	MFP1	5	90.57	MFP1	MFP1
KLEEDLASAKGEILR	667	KLEEDLASAK	667	MFP1	10	MFP1	1	229.09	MFP1	MFP1
KLLLVNLR	107	KFVASGR	115	His_H1	1	His_H1	1	148.49	His_H1	His_H1
KLQASLK	101	EKQALK	95	PSAF	1	PSAF	2	104.48	PSAF	PSAF
KLTEQEVR	405	KELEEQVK	397	pTAC16	1	pTAC16	1	192.66	pTAC16	pTAC16
KLTSKADAFEYADQVLEK	140	NKSDPDVADAVTELR	91	UPF0603	5	PSB27-H1	2	313.17	UPF0603	PSB27-H1
KPAEEK	13	KAAAAEK	19	His_H2B	1	His_H2B	1	148.49	His_H2B	His_H2B
KPAEEK	13	KRTER	184	His_H2B	1	GrpE_Homolg	1	61.3	His_H2B	GrpE_Homolg
KPAEKKPAEEK	8	KAAAAEK	19	His_H2B	5	His_H2B	1	148.28	His_H2B	His_H2B
KPDLNDPVLR	6	KGGTTSGK	70	PETD	1	tsp9	1	63.44	PETD	tsp9
KPDLNDPVLR	6	KTAGKPK	37; 315; 37	PETD	1	LHCB1.3; LHCB1.3; LHCB1.4	1	78.16	PETD	LHCB1.3; LHCB1.3; LHCB1.4
KPDLNDPVLR	6	SSGSTSGKK	62	PETD	1	tsp9	8	99.51	PETD	tsp9
KPDLNDPVLR	6	TAGKPK	38; 316; 38	PETD	1	LHCB1.3; LHCB1.3; LHCB1.4	4	72.73	PETD	LHCB1.3; LHCB1.3; LHCB1.4
KPDLNDPVLR	6	TKVDRPK	509	PETD	1	PPO	2	63.58	PETD	PPO
KPEDFAK	118	FGFGAKK	33	LHCB5	1	LHCB4.2	6	86.63	LHCB5	LHCB4.2
KPEDFAK	118	TAGKPK	38; 316; 38	LHCB5	1	LHCB1.3; LHCB1.3; LHCB1.4	4	90.32	LHCB5	LHCB1.3; LHCB1.3; LHCB1.4
KPILQLAEIK	233	NAELDTEKR	206	LHCB4.2	1	LHCB4.2	8	109.46	LHCB4.2	LHCB4.2
KPKAGK	31	KGGGPK	17	His_H2B	3	His_H2A	1	71.75	His_H2B	His_H2A
KQLATK	19	GGKGLGK	7	His_H3	1	His_H4	3	67.76	His_H3	His_H4
KQLATK	19	SPKKA	148	His_H3	1	His_H2A	3	95.35	His_H3	His_H2A
KQLATKAAR	19	AAKSPK	145	His_H3	6	His_H2A	3	71.75	His_H3	His_H2A
KQLATKAAR	19	AVTKFTSS	141	His_H3	6	His_H2B	4	89.38	His_H3	His_H2B
KQLATKAAR	19	KQLATK	19	His_H3	6	His_H3	1	78.19	His_H3	His_H3
KQLATKAAR	19	SPKKA	148	His_H3	6	His_H2A	3	61.3	His_H3	His_H2A
KQLATKAAR	19	TKQTAR	4	His_H3	6	His_H3	2	90.57	His_H3	His_H3
KSAGKPK	37	AAAAPK	52	LHCB1.1	1	LHCB6	1	121.92	LHCB1.1	LHCB6
KSAGKPK	37	KPTGK	71	LHCB1.1	1	PSBR	1	95.62	LHCB1.1	PSBR
KSAGKPK	37	TAGKPK	38; 316; 38	LHCB1.1	1	LHCB1.3; LHCB1.3; LHCB1.4	4	100.91	LHCB1.1	LHCB1.3; LHCB1.3; LHCB1.4
KSAGKPKNVSSGSPWYGPDR	37	AKVAVASPADDELAK	62	LHCB1.1	7	LHCB5	2	95.57	LHCB1.1	LHCB5
KSAGKPKNVSSGSPWYGPDR	37	ATQTVESSSR	2	LHCB1.1	5	PSBH	1	74.84	LHCB1.1	PSBH
KSAGKPKNVSSGSPWYGPDR	37	SAGKPKNVSSGSPWYGPDR	38	LHCB1.1	7	LHCB1.1	4	348.42	LHCB1.1	LHCB1.1
KSAGKPKNVSSGSPWYGPDR	37	TAGKPKNVSSGSPWYGPDR	38; 316	LHCB1.1	7	LHCB1.3; LHCB1.3	4	321.78	LHCB1.1	LHCB1.3; LHCB1.3
KSAGKPKNVSSGSPWYGPDR	37	TVKSAPQSLWYGPDRPK	39	LHCB1.1	5	LHCB2.1	3	85.73	LHCB1.1	LHCB2.1
KSLETNLNEATK	582	DKEAK	577	MFP1	1	MFP1	2	52.68	MFP1	MFP1
KSVTR	24	KGAAGR	11	His_H2A	1	His_H2A	1	71.79	His_H2A	His_H2A
KSVTR	24	KGGGPK	17	His_H2A	1	His_H2A	1	78.19	His_H2A	His_H2A
KTAEKAPK	130	EAKPSTK	138	His_H2A	5	His_H2A	3	92.28	His_H2A	His_H2A
KTAGKPK	37; 315; 37	AAAAPK	52	LHCB1.3; LHCB1.3; LHCB1.4	1	LHCB6	1	87.26	LHCB1.3; LHCB1.3; LHCB1.4	LHCB6
KTAGKPK	37; 315; 37	AKAPK	68	LHCB1.3; LHCB1.3; LHCB1.4	1	PSBS	2	98.37	LHCB1.3; LHCB1.3; LHCB1.4	PSBS
KTAGKPK	37; 315; 37	KAQPK	43	LHCB1.3; LHCB1.3; LHCB1.4	1	LHCB4.2	1	68.6	LHCB1.3; LHCB1.3; LHCB1.4	LHCB4.2
KTAGKPK	37; 315; 37	KPTGK	71	LHCB1.3; LHCB1.3; LHCB1.4	1	PSBR	1	86.16	LHCB1.3; LHCB1.3; LHCB1.4	PSBR
KTAGKPK	37; 315; 37	KSAGKPK	37	LHCB1.3; LHCB1.3; LHCB1.4	1	LHCB1.1	1	110.43	LHCB1.3; LHCB1.3; LHCB1.4	LHCB1.1
KTAGKPK	37; 315; 37	KVAPK	40	LHCB1.3; LHCB1.3; LHCB1.4	1	LHCB4.1	1	60.87	LHCB1.3; LHCB1.3; LHCB1.4	LHCB4.1
KTAGKPK	37; 315; 37	KVEKPK	73	LHCB1.3; LHCB1.3; LHCB1.4	1	PSBS	1	104.64	LHCB1.3; LHCB1.3; LHCB1.4	PSBS
KTAGKPK	37; 315; 37	SAGKPK	38	LHCB1.3; LHCB1.3; LHCB1.4	1	LHCB1.1	4	94.27	LHCB1.3; LHCB1.3; LHCB1.4	LHCB1.1
KTAGKPKTVQSSSPWYGPDR	37	KGGGPK	17	LHCB1.4	5	His_H2A	1	71.27	LHCB1.4	His_H2A
KTFNSDNALQSHNK	270	AKHAAK	284	HDT2-like	1	HDT2-like	2	69.64	HDT2-like	HDT2-like
KTLSINYNR	335	IGSVKNTQK	51	ATPG	1	ATPG	5	143.22	ATPG	ATPG
KVAPK	40	AAAAPK	52	LHCB4.1	1	LHCB6	1	79.02	LHCB4.1	LHCB6
KVEKPK	73	AAAAPK	52	PSBS	1	LHCB6	1	113.99	PSBS	LHCB6
KVEKPK	73	AAAAPK	52	PSBS	4	LHCB6	1	72.73	PSBS	LHCB6
KVEKPK	73	AKAPK	68	PSBS	1	PSBS	2	98.37	PSBS	PSBS
KVEKPK	73	KAQPK	43	PSBS	4	LHCB4.2	1	61.3	PSBS	LHCB4.2
KVEKPK	73	KSAGKPK	37	PSBS	1	LHCB1.1	1	85.08	PSBS	LHCB1.1
KVEKPK	73	SAGKPK	38	PSBS	1	LHCB1.1	4	56.47	PSBS	LHCB1.1
KVEKPK	73	SAGKPK	38	PSBS	4	LHCB1.1	4	81.36	PSBS	LHCB1.1
KVEKPK	73	TAGKPK	38; 316; 38	PSBS	1	LHCB1.3; LHCB1.3; LHCB1.4	4	85.52	PSBS	LHCB1.3; LHCB1.3; LHCB1.4
KVEMDADQFR	87	AIEQLEKAR	74	ATPF	1	ATPF	7	181.94	ATPF	ATPF
KYPGGAFDPLGYSKDPK	167	KFEELK	184	LHCB	14	LHCB	1	57.71	LHCB	LHCB
KYQKSTELLIR	54	KLPFQR	65	His_H3	4	His_H3	1	95.62	His_H3	His_H3
KYQKSTELLIR	54	TKQTAR	4	His_H3	1	His_H3	2	113.99	His_H3	His_H3
KYTPEAVR	82	SKVLGSR	90	ActBC1K1	1	ActBC1K1	2	120.29	ActBC1K1	ActBC1K1
LEKTVEEGER	382	LSMKAAFGR	251	VDE	3	PPOX	4	60.15	VDE	PPOX
LENDHLAQIAKGVQK	186	ITGAKNVR	201	ATPD	11	ATPD	5	77.91	ATPD	ATPD
LGANVGSAQGPTGLGKYLMR	324	KDIQPWQER	382	PSBC	16	PSBC	1	106.84	PSBC	PSBC
LGLSAKNYGR	178	AGVKDYK	15	RuBisCO_L	6	RuBisCO_L	4	57.1	RuBisCO_L	RuBisCO_L
LKKVEMDADQFR	85	AIEQLEKAR	74	ATPF	3	ATPF	7	56.55	ATPF	ATPF
LKVEDGLFGTSGGIGFTK	79	TKGPLFGFTK	191	PSBS	2	PSBS	2	118.03	PSBS	PSBS
LLIQNQDEMLKAGR	106	LLALKPK	192	ADP/ATP_trns	11	MFR-like	5	57.5	ADP/ATP_trns	MFR-like
LPWILPKK	248	KAVSIVYR	175	RLD4	7	RLD4	1	97.31	RLD4	RLD4
LVLPGELAKHAVSEGTK	124	EIAQDFKTDLR	74	His_H2B	9	His_H3	7	58.98	His_H2B	His_H3
LYAQNLKSISR	304	KLVEECLSR	348	TIC110	7	TIC110	1	90.99	TIC110	TIC110
LYKGLR	225	KPTGK	71	PSBB	3	PSBR	1	86.16	PSBB	PSBR
LYKGLR	225	KSAGKPK	37	PSBB	3	LHCB1.1	1	67.76	PSBB	LHCB1.1
LYKGLR	225	KTAGKPK	37; 315; 37	PSBB	3	LHCB1.3; LHCB1.3; LHCB1.4	1	72.05	PSBB	LHCB1.3; LHCB1.3; LHCB1.4
LYKGLR	225	TAGKPK	38; 316; 38	PSBB	3	LHCB1.3; LHCB1.3; LHCB1.4	4	63.05	PSBB	LHCB1.3; LHCB1.3; LHCB1.4
MFNFKK	171	DYFKR	166	ADP/ATP_trns	5	ADP/ATP_trns	4	77.53	ADP/ATP_trns	ADP/ATP_trns
MLGDQGKVTAR	315	SLQKIR	326	TOC75-3	7	TOC75-3	4	62.09	TOC75-3	TOC75-3
MPNIYNALIVKGR	40	KNLGR	18	ATPB	11	ATPB	1	61.3	ATPB	ATPB
MTAMSNATDNANELKK	320	IGSVKNTQK	51	ATPG	15	ATPG	5	76.59	ATPG	ATPG
MTAMSNATDNANELKK	320	NTQKITEAMK	56	ATPG	15	ATPG	4	118.03	ATPG	ATPG
NAVVSEEKK	501	IIAGPEKK	493	FTSH_Pase	8	FTSH_Pase	7	67.76	FTSH_Pase	FTSH_Pase
NAVVSEEKKR	501	IIAGPEKK	493	FTSH_Pase	8	FTSH_Pase	7	71.07	FTSH_Pase	FTSH_Pase
NETIQFEQQKAINQVR	126	VINALAKPIDGR	108	ATPF	10	ATPA	7	158.38	ATPF	ATPA
NKSDPDVADAVTELR	91	VSLGCGNKR	220	PSB27-H1	2	TL20.3	8	62.84	PSB27-H1	TL20.3
NTDKWAHLAK	65	AENEEK	59	RuBisCO_Act	4	RuBisCO_Act	1	87.26	RuBisCO_Act	RuBisCO_Act
NVNDKNVR	124	KEQIK	135	RubLD-CP[unchr]	5	RubLD-CP[unchr]	1	68.6	RubLD-CP[unchr]	RubLD-CP[unchr]
QAKVPGFRPGK	130	QALKK	97	PPIase[1]	3	PSAF	4	56.41	PPIase[1]	PSAF
QGAINSSTKEK	120	KANSAFTK	170	TL16	9	TL16	1	86.34	TL16	TL16
QKIEANLALR	111	KAEGKR	105	ATPE	2	ATPE	5	63.05	ATPE	ATPE
SAAPKAEAAPAK	136	KFVASGR	115	His_H1	5	His_H1	1	64.4	His_H1	His_H1
SAGKPK	38	AAAAPK	52	LHCB1.1	4	LHCB6	1	85.52	LHCB1.1	LHCB6
SAGKPK	38	AKAPK	68	LHCB1.1	4	PSBS	2	95.35	LHCB1.1	PSBS
SAGKPK	38	KPTGK	71	LHCB1.1	4	PSBR	1	72.73	LHCB1.1	PSBR
SAGKPK	38	KVAKK	39	LHCB1.1	4	LHCB4.2	4	65.44	LHCB1.1	LHCB4.2
SAGKPK	38	KVAPK	40	LHCB1.1	4	LHCB4.1	1	86.16	LHCB1.1	LHCB4.1
SAGKPKNVSSGSPWYGPDR	38	AAAAPK	52	LHCB1.1	4	LHCB6	1	77.93	LHCB1.1	LHCB6
SAGKPKNVSSGSPWYGPDR	38	AKVAVASPADDELAK	62	LHCB1.1	6	LHCB5	2	209.58	LHCB1.1	LHCB5
SAGKPKNVSSGSPWYGPDR	38	ATQTVESSSR	2	LHCB1.1	6	PSBH	1	187.48	LHCB1.1	PSBH
SAGKPKNVSSGSPWYGPDR	38	AVIPPGKDVR	175	LHCB1.1	6	PSBS	7	58.64	LHCB1.1	PSBS
SAGKPKNVSSGSPWYGPDR	38	KSAGKPK	37	LHCB1.1	4	LHCB1.1	1	72.34	LHCB1.1	LHCB1.1
SAGKPKNVSSGSPWYGPDR	38	KTAGKPK	37; 315; 37	LHCB1.1	4	LHCB1.3; LHCB1.3; LHCB1.4	1	85.08	LHCB1.1	LHCB1.3; LHCB1.3; LHCB1.4
SAGKPKNVSSGSPWYGPDR	38	TGKPSLDLPK	128	LHCB1.1	4	PSBB	3	88.73	LHCB1.1	PSBB
SAGKPKNVSSGSPWYGPDR	38	TIAVGKFTK	2	LHCB1.1	6	PSBD	6	80.38	LHCB1.1	PSBD
SAGKPKNVSSGSPWYGPDR	38	TIAVGKFTKDEK	2	LHCB1.1	4	PSBD	6	91.91	LHCB1.1	PSBD
SAGKPKNVSSGSPWYGPDR	38	TKGPLFGFTK	191	LHCB1.1	4	PSBS	2	65.67	LHCB1.1	PSBS
SAGKPKNVSSGSPWYGPDR	38	TQSNPNEQNVELNR	2	LHCB1.1	6	PSBL	1	196.99	LHCB1.1	PSBL
SAGKPKNVSSGSPWYGPDR	38	TVKSAPQSLWYGPDRPK	39	LHCB1.1	6	LHCB2.1	3	230.59	LHCB1.1	LHCB2.1
SALGLKTK	185	AKAPK	68	PSBS	6	PSBS	2	56.99	PSBS	PSBS
SALGLKTK	185	KTAGKPK	37; 315; 37	PSBS	6	LHCB1.3; LHCB1.3; LHCB1.4	1	87.76	PSBS	LHCB1.3; LHCB1.3; LHCB1.4
SALGLKTK	185	KVEKPK	73	PSBS	6	PSBS	1	87.26	PSBS	PSBS
SALGLKTK	185	KVEKPK	73	PSBS	6	PSBS	4	71.75	PSBS	PSBS
SALGLKTK	185	SAGKPK	38	PSBS	6	LHCB1.1	4	56.47	PSBS	LHCB1.1
SALGLKTK	185	TAGKPK	38; 316; 38	PSBS	6	LHCB1.3; LHCB1.3; LHCB1.4	4	78.19	PSBS	LHCB1.3; LHCB1.3; LHCB1.4
SATLKLPSGEVR	167	AAGAVAKLIAK	153	RibProt_uL2cz	5	RibProt_uL2cz	7	88.64	RibProt_uL2cz	RibProt_uL2cz
SGSTGER	2	SAGKPK	38	PSBE	1	LHCB1.1	4	62.39	PSBE	LHCB1.1
SGSTGER	2	TAGKPK	38; 316; 38	PSBE	1	LHCB1.3; LHCB1.3; LHCB1.4	4	78.19	PSBE	LHCB1.3; LHCB1.3; LHCB1.4
SIGKNVSPIEVK	192	KESYWYK	75	PSAD	4	PSAE	1	120.29	PSAD	PSAE
SITVFQQLKK	52	ISYKK	32	EF-Ts	9	FNR	4	56.99	EF-Ts	FNR
SKTAAVK	149	KAPAAAK	164	His_H1	2	His_H1	1	119.58	His_H1	His_H1
SLKESR	157	TAGKPK	38; 316; 38	RLD4	3	LHCB1.3; LHCB1.3; LHCB1.4	4	62.39	RLD4	LHCB1.3; LHCB1.3; LHCB1.4
SRPKPTTVGALLKPLNSEYGK	12	ATQTVESSSR	2	PSBH	4	PSBH	1	238.51	PSBH	PSBH
SRPKPTTVGALLKPLNSEYGK	12	TQSNPNEQNVELNR	2	PSBH	4	PSBL	1	216.42	PSBH	PSBL
SSGSTSGKK	62	GGTTSGKK	71	tsp9	8	tsp9	7	59.56	tsp9	tsp9
SSKAGLQFPVGR	21	AVTKFTSS	141	His_H2A[iso2]	3	His_H2B	4	107.73	His_H2A[iso2]	His_H2B
SSKAGLQFPVGR	21	KGVSR	16	His_H2A[iso2]	3	His_H2A[iso2]	1	86.16	His_H2A[iso2]	His_H2A[iso2]
SVDAKEALR	91	LQKENK	100	RLD14	5	RLD14	3	95.35	RLD14	RLD14
SVKAGLQFPVGR	29	AVTKFTSS	141	His_H2A	3	His_H2B	4	131.72	His_H2A	His_H2B
SVKAGLQFPVGR	29	KKSVTR	23	His_H2A	3	His_H2A	1	55.13	His_H2A	His_H2A
SVKPK	286	SPAKR	294	His_H1	3	His_H1	4	70.86	His_H1	His_H1
SVKPKSVK	286	KAAAVK	280	His_H1	5	His_H1	1	97.31	His_H1	His_H1
SVKPKSVK	286	SPAKR	294	His_H1	5	His_H1	4	89.05	His_H1	His_H1
SVKSPAKR	291	SVKPK	286	His_H1	3	His_H1	3	79.02	His_H1	His_H1
TAAVKSK	151	APAAKK	158	His_H1	5	His_H1	5	77.93	His_H1	His_H1
TAAVKSK	151	KAPAAAK	164	His_H1	5	His_H1	1	72.34	His_H1	His_H1
TAGKPK	38; 316; 38	AAAAPK	52	LHCB1.3; LHCB1.3; LHCB1.4	4	LHCB6	1	85.52	LHCB1.3; LHCB1.3; LHCB1.4	LHCB6
TAGKPK	38; 316; 38	KAQPK	43	LHCB1.3; LHCB1.3; LHCB1.4	4	LHCB4.2	1	65.44	LHCB1.3; LHCB1.3; LHCB1.4	LHCB4.2
TAGKPK	38; 316; 38	KPTGK	71	LHCB1.3; LHCB1.3; LHCB1.4	4	PSBR	1	107.29	LHCB1.3; LHCB1.3; LHCB1.4	PSBR
TAGKPK	38; 316; 38	KVAGK	378	LHCB1.3; LHCB1.3; LHCB1.4	4	ATPA	1	61.26	LHCB1.3; LHCB1.3; LHCB1.4	ATPA
TAGKPK	38; 316; 38	SAGKPK	38	LHCB1.3; LHCB1.3; LHCB1.4	4	LHCB1.1	4	102.87	LHCB1.3; LHCB1.3; LHCB1.4	LHCB1.1
TAGKPK	38; 316; 38	VAPKK	41	LHCB1.3; LHCB1.3; LHCB1.4	4	LHCB4.1	4	61.26	LHCB1.3; LHCB1.3; LHCB1.4	LHCB4.1
TAGKPKNVSSGSPWYGPDR	38; 316	AKVAVASPADDELAK	62	LHCB1.3; LHCB1.3	6	LHCB5	2	171.36	LHCB1.3; LHCB1.3	LHCB5
TAGKPKNVSSGSPWYGPDR	38; 316	ATQTVESSSR	2	LHCB1.3; LHCB1.3	6	PSBH	1	197.65	LHCB1.3; LHCB1.3	PSBH
TAGKPKNVSSGSPWYGPDR	38; 316	KGGGPK	17	LHCB1.3; LHCB1.3	4	His_H2A	1	69.64	LHCB1.3; LHCB1.3	His_H2A
TAGKPKNVSSGSPWYGPDR	38; 316	KPDLNDPVLR	6	LHCB1.3; LHCB1.3	6	PETD	1	118.06	LHCB1.3; LHCB1.3	PETD
TAGKPKNVSSGSPWYGPDR	38; 316	SAGKPKNVSSGSPWYGPDR	38	LHCB1.3; LHCB1.3	6	LHCB1.1	6	309.08	LHCB1.3; LHCB1.3	LHCB1.1
TAGKPKNVSSGSPWYGPDR	38; 316	TGKPSLDLPK	128	LHCB1.3; LHCB1.3	6	PSBB	3	100.82	LHCB1.3; LHCB1.3	PSBB
TAGKPKNVSSGSPWYGPDR	38; 316	TKGPLFGFTK	191	LHCB1.3; LHCB1.3	4	PSBS	2	71.38	LHCB1.3; LHCB1.3	PSBS
TAGKPKNVSSGSPWYGPDR	38; 316	TQSNPNEQNVELNR	2	LHCB1.3; LHCB1.3	6	PSBL	1	191.85	LHCB1.3; LHCB1.3	PSBL
TAGKPKNVSSGSPWYGPDR	38; 316	TVKSAPQSLWYGPDRPK	39	LHCB1.3; LHCB1.3	4	LHCB2.1	3	187.78	LHCB1.3; LHCB1.3	LHCB2.1
TAGKPKNVSSGSPWYGPDR	38; 316	TVKSAPQSLWYGPDRPK	39	LHCB1.3; LHCB1.3	6	LHCB2.1	3	190.93	LHCB1.3; LHCB1.3	LHCB2.1
TAGKPKTVQSSSPWYGPDR	38	ATQTVESSSR	2	LHCB1.4	4	PSBH	1	144.01	LHCB1.4	PSBH
TAGKPKTVQSSSPWYGPDR	38	ATSIPADNVPDMQK	52	LHCB1.4	6	UCRIA	1	129.38	LHCB1.4	UCRIA
TAGKPKTVQSSSPWYGPDR	38	GSPWYGPDR	48; 326; 48	LHCB1.4	6	LHCB1.3; LHCB1.3; LHCB1.1	1	109.88	LHCB1.4	LHCB1.3; LHCB1.3; LHCB1.1
TAGKPKTVQSSSPWYGPDR	38	SGSPWYGPDR	47; 325; 47	LHCB1.4	4	LHCB1.3; LHCB1.3; LHCB1.1	1	143.04	LHCB1.4	LHCB1.3; LHCB1.3; LHCB1.1
TAGKPKTVQSSSPWYGPDR	38	SGSPWYGPDR	47; 325; 47	LHCB1.4	6	LHCB1.3; LHCB1.3; LHCB1.1	1	200.54	LHCB1.4	LHCB1.3; LHCB1.3; LHCB1.1
TAGKPKTVQSSSPWYGPDR	38	TAGKPKNVSSGSPWYGPDR	38; 316	LHCB1.4	6	LHCB1.3; LHCB1.3	6	297.11	LHCB1.4	LHCB1.3; LHCB1.3
TAGKPKTVQSSSPWYGPDR	38	TGKPSLDLPK	128	LHCB1.4	4	PSBB	3	86.11	LHCB1.4	PSBB
TAGKPKTVQSSSPWYGPDR	38	TQSNPNEQNVELNR	2	LHCB1.4	6	PSBL	1	186.25	LHCB1.4	PSBL
TGKPSLDLPK	128	GLPWYR	2	PSBB	3	PSBB	1	72.73	PSBB	PSBB
TGKPSLDLPK	128	KTAGKPK	37; 315; 37	PSBB	3	LHCB1.3; LHCB1.3; LHCB1.4	1	93.6	PSBB	LHCB1.3; LHCB1.3; LHCB1.4
TGKPSLDLPK	128	LYKGLR	225	PSBB	3	PSBB	3	102.87	PSBB	PSBB
TGKPSLDLPK	128	SAGKPK	38	PSBB	3	LHCB1.1	4	62.39	PSBB	LHCB1.1
TGKPSLDLPK	128	TIAVGKFTK	2	PSBB	3	PSBD	6	137.2	PSBB	PSBD
TIAVGKFTK	2	FGFGAKK	33	PSBD	6	LHCB4.2	6	86.63	PSBD	LHCB4.2
TIAVGKFTK	2	KTAGKPK	37; 315; 37	PSBD	6	LHCB1.3; LHCB1.3; LHCB1.4	1	86.63	PSBD	LHCB1.3; LHCB1.3; LHCB1.4
TIAVGKFTK	2	LYKGLR	225	PSBD	6	PSBB	3	77.93	PSBD	PSBB
TIAVGKFTKDEK	2	KTAGKPK	37; 315; 37	PSBD	6	LHCB1.3; LHCB1.3; LHCB1.4	1	104.64	PSBD	LHCB1.3; LHCB1.3; LHCB1.4
TIAVGKFTKDEK	2	LYKGLR	225	PSBD	6	PSBB	3	95.35	PSBD	PSBB
TIAVGKFTKDEK	2	LYKGLR	225	PSBD	9	PSBB	3	72.73	PSBD	PSBB
TIAVGKFTKDEK	2	SAGKPK	38	PSBD	6	LHCB1.1	4	55.13	PSBD	LHCB1.1
TIAVGKFTKDEK	2	SAGKPK	38	PSBD	9	LHCB1.1	4	55.13	PSBD	LHCB1.1
TIAVGKFTKDEK	2	SGSTGER	2	PSBD	6	PSBE	1	63.58	PSBD	PSBE
TIAVGKFTKDEK	2	TAGKPK	38; 316; 38	PSBD	9	LHCB1.3; LHCB1.3; LHCB1.4	4	62.39	PSBD	LHCB1.3; LHCB1.3; LHCB1.4
TKGPLFGFTK	191	AVIPPGKDVR	175	PSBS	2	PSBS	7	92.69	PSBS	PSBS
TKGPLFGFTK	191	FGFGAKK	33	PSBS	2	LHCB4.2	6	104.64	PSBS	LHCB4.2
TKGPLFGFTK	191	KSWIPAVK	58	PSBS	2	LHCB6	1	84.36	PSBS	LHCB6
TKGPLFGFTK	191	KTAGKPK	37; 315; 37	PSBS	2	LHCB1.3; LHCB1.3; LHCB1.4	1	100.91	PSBS	LHCB1.3; LHCB1.3; LHCB1.4
TKGPLFGFTK	191	KVEKPK	73	PSBS	2	PSBS	1	104.48	PSBS	PSBS
TKGPLFGFTK	191	KVEKPK	73	PSBS	2	PSBS	4	78.19	PSBS	PSBS
TKGPLFGFTK	191	SALGLKTK	185	PSBS	2	PSBS	6	111.69	PSBS	PSBS
TKGPLFGFTK	191	TAGKPK	38; 316; 38	PSBS	2	LHCB1.3; LHCB1.3; LHCB1.4	4	69.64	PSBS	LHCB1.3; LHCB1.3; LHCB1.4
TKQTAR	4	KAVTGPK	51	His_H3	2	His_H1	1	78	His_H3	His_H1
TKQTAR	4	KGAAGR	11	His_H3	2	His_H2A	1	77.93	His_H3	His_H2A
TKQTAR	4	KQLATK	19	His_H3	2	His_H3	1	113.99	His_H3	His_H3
TKQTAR	4	KSTGGK	10	His_H3	2	His_H3	1	63.05	His_H3	His_H3
TQSNPNEQNVELNR	2	ATQTVESSSR	2	PSBL	1	PSBH	1	86.11	PSBL	PSBH
TQSNPNEQNVELNR	2	KAATPPAK	52	PSBL	1	LHCB5	1	67.06	PSBL	LHCB5
TQSNPNEQNVELNR	2	TGKPSLDLPK	128	PSBL	1	PSBB	3	100.82	PSBL	PSBB
TSFEAWAKPGHFSR	21	KPTQK	190	PSAA	8	PSAF	1	61.3	PSAA	PSAF
TSGASKSIEVEVDKPLGLTLGQK	78	KLSEAQK	185	PDZ-RubLD_CP[unchr]	14	PDZ-RubLD_CP[unchr]	1	101.61	PDZ-RubLD_CP[unchr]	PDZ-RubLD_CP[unchr]
TVAKSLTGLGFK	328	KVEAEIVALK	294	CAS	4	CAS	1	118.06	CAS	CAS
TVISAKPKDEK	174	KSLQELTSK	185	PSBQ	6	PSBQ	1	78.62	PSBQ	PSBQ
TVISAKPKDEK	174	KSLQELTSK	185	PSBQ	8	PSBQ	1	153.61	PSBQ	PSBQ
TVKSAPQSLWYGPDRPK	39	FVDEPTTGLEKAVIPPGK	164	LHCB2.1	3	PSBS	11	118.26	LHCB2.1	PSBS
TVKSAPQSLWYGPDRPK	39	KAATPPAK	52	LHCB2.1	3	LHCB5	1	107.73	LHCB2.1	LHCB5
TVKSAPQSLWYGPDRPK	39	TAGKPK	38; 316; 38	LHCB2.1	3	LHCB1.3; LHCB1.3; LHCB1.4	4	69.64	LHCB2.1	LHCB1.3; LHCB1.3; LHCB1.4
TVKSAPQSLWYGPDRPK	39	TKVDRPK	509	LHCB2.1	3	PPO	2	72.05	LHCB2.1	PPO
VAETLIKK	150	TKLIQAK	166	PSBP-like1	7	PSBP-like1	2	87.76	PSBP-like1	PSBP-like1
VAKTAAK	247	STPSKK	254	His_H1	3	His_H1	5	67.76	His_H1	His_H1
VDKPLGIGGGMK	49	KPTGK	71	PSBR	3	PSBR	1	87.95	PSBR	PSBR
VDKPLGIGGGMKLR	49	AAAAPK	52	PSBR	12	LHCB6	1	62.39	PSBR	LHCB6
VFEKDLSAIR	118	GEGKYR	128	ABA2	4	ABA2	4	85.52	ABA2	ABA2
VSASEILNVKQFIDR	137	KAWPSLQNDLR	152	PSBQ	10	PSBQ	1	92.44	PSBQ	PSBQ
YDLKTVISAKPK	170	DGTLPYTKDR	111	PSBQ	4	PSBQ	8	82.31	PSBQ	PSBQ
YDLKTVISAKPK	170	KSLQELTSK	185	PSBQ	4	PSBQ	1	230.27	PSBQ	PSBQ
YNKKPTITSR	107	AGKYAER	39	His_H2B	3	His_H2A[iso2]	3	87.76	His_H2B	His_H2A[iso2]
YNKKPTITSR	107	KSVETYK	56	His_H2B	3	His_H2B	1	171.06	His_H2B	His_H2B
YNKKPTITSR	107	KSVETYK	56	His_H2B	4	His_H2B	1	136.94	His_H2B	His_H2B
