## Supplementary material for "Deciphering Photosynthetic Protein Networks: A Crosslinking-MS Strategy for Studying Functional Thylakoid Membranes": Source Data S2: So_P1_TMPAC.csv

PepSeq1	PepPos1	PepSeq2	PepPos2	Protein1	LinkPos1	Protein2	LinkPos2	Score	Protein1fasta	Protein2fasta
AAAAEKAPAEK	20	KPAEEKK	13	His_H2B	6	His_H2B	1	71.65	His_H2B	His_H2B
AAAAEKAPAEK	20	KPAEEKK	13	His_H2B	6	His_H2B	6	93.6	His_H2B	His_H2B
AAAAEKAPAEK	20	KPKAGK	31	His_H2B	6	His_H2B	3	87.23	His_H2B	His_H2B
AAAAGFEKGIDR	450	GLPWYR	2	PSBC	8	PSBB	1	62.39	PSBC	PSBB
AAAAPK	52	AKAPK	68	LHCB6	1	PSBS	2	130.1	LHCB6	PSBS
AAAATETKEAPK	58	AKQIASAPR	36	PSAD	8	PSAC	2	143.22	PSAD	PSAC
AAAVKSVKPK	281	AAAAPKK	52	His_H1	5	LHCB6	6	100.91	His_H1	LHCB6
AAAVKSVKPK	281	SVKSPAK	291	His_H1	5	His_H1	3	59.29	His_H1	His_H1
AAEAKPKPK	198	AKPAAK	209	His_H1	7	His_H1	2	77.44	His_H1	His_H1
AAEAKPKPK	198	AVVAKPK	191	His_H1	5	His_H1	5	66.99	His_H1	His_H1
AAEAKPKPK	198	AVVAKPK	191	His_H1	7	His_H1	5	84.11	His_H1	His_H1
AATPPAKSK	53	KPEDFAK	118	LHCB5	7	LHCB5	1	63.64	LHCB5	LHCB5
ADEISKIIR	6	KNLGR	18	ATPA	6	ATPB	1	65.44	ATPA	ATPB
AEAAPAKK	141	KFVASGR	115	His_H1	7	His_H1	1	85.08	His_H1	His_H1
AEAAPAKK	141	TAAVKSK	151	His_H1	7	His_H1	5	93.15	His_H1	His_H1
AEEEAIKAAEK	378	APKAEK	2	pTAC16	7	His_H2B	3	62.39	pTAC16	His_H2B
AGVKDYK	15	DKLNK	160	RuBisCO_L	4	RuBisCO_L	2	93.6	RuBisCO_L	RuBisCO_L
AKAPKK	68	VEKPK	74	PSBS	5	PSBS	3	76.27	PSBS	PSBS
AKAVVAAAPSR	215	AKPAAK	209	His_H1	2	His_H1	2	78.19	His_H1	His_H1
AKAVVAAAPSR	215	AVAAVKPK	234	His_H1	2	His_H1	6	101.72	His_H1	His_H1
AKAVVAAAPSR	215	KQLATK	19	His_H1	2	His_H3	1	62.39	His_H1	His_H3
AKAVVAAAPSR	215	TKQTAR	4	His_H1	2	His_H3	2	69.64	His_H1	His_H3
AKEYVSLLK	120	TAGKPK	38; 316; 38	PSAG	2	LHCB1.3; LHCB1.3; LHCB1.4	4	85.52	PSAG	LHCB1.3; LHCB1.3; LHCB1.4
AKVAVASPADDELAK	62	ATQTVESSSR	2	LHCB5	2	PSBH	1	102.98	LHCB5	PSBH
AKVAVASPADDELAK	62	KAATPPAK	52	LHCB5	2	LHCB5	1	97.31	LHCB5	LHCB5
AKVAVASPADDELAK	62	KAATPPAKSK	52	LHCB5	2	LHCB5	8	109.7	LHCB5	LHCB5
AKVAVASPADDELAK	62	KTAGKPK	37; 315; 37	LHCB5	2	LHCB1.3; LHCB1.3; LHCB1.4	1	67.76	LHCB5	LHCB1.3; LHCB1.3; LHCB1.4
AKVAVASPADDELAK	62	TAGKPK	38; 316; 38	LHCB5	2	LHCB1.3; LHCB1.3; LHCB1.4	4	62.39	LHCB5	LHCB1.3; LHCB1.3; LHCB1.4
AQAGDKR	242	WFKGAK	249	PSBP	6	PSBP	3	86.63	PSBP	PSBP
ATPEQVADYTLKLLHR	279	TAKTVASPGR	56	FBA	12	FBA	3	75.31	FBA	FBA
ATQTVESSSR	2	AATPPAKSK	53	PSBH	1	LHCB5	7	71.36	PSBH	LHCB5
ATQTVESSSR	2	FGFGAKK	33	PSBH	1	LHCB4.2	6	64.4	PSBH	LHCB4.2
ATQTVESSSR	2	FTKDEK	8	PSBH	1	PSBD	3	62.39	PSBH	PSBD
ATQTVESSSR	2	GLPWYR	2	PSBH	1	PSBB	1	76.27	PSBH	PSBB
ATQTVESSSR	2	KAATPPAK	52	PSBH	1	LHCB5	1	67.06	PSBH	LHCB5
ATQTVESSSR	2	KAQPK	43	PSBH	1	LHCB4.2	1	61.3	PSBH	LHCB4.2
ATQTVESSSR	2	KTAGKPK	37; 315; 37	PSBH	1	LHCB1.3; LHCB1.3; LHCB1.4	5	100.91	PSBH	LHCB1.3; LHCB1.3; LHCB1.4
ATQTVESSSR	2	KVEKPK	73	PSBH	1	PSBS	1	72.73	PSBH	PSBS
ATQTVESSSR	2	LYKGLR	225	PSBH	1	PSBB	3	78.19	PSBH	PSBB
ATQTVESSSR	2	NVNDKNVR	124	PSBH	1	RubLD-CP[unchr]	5	103.79	PSBH	RubLD-CP[unchr]
ATQTVESSSR	2	QPEAEGKIR	42	PSBH	1	ATPH	7	66.99	PSBH	ATPH
ATQTVESSSR	2	SALGLKTK	185	PSBH	1	PSBS	6	86.34	PSBH	PSBS
ATQTVESSSR	2	SLKELK	218	PSBH	1	LHCA3	3	72.73	PSBH	LHCA3
ATQTVESSSR	2	TGKPSLDLPK	128	PSBH	1	PSBB	3	149.94	PSBH	PSBB
ATQTVESSSR	2	TIAVGKFTK	2	PSBH	1	PSBD	6	123.34	PSBH	PSBD
ATSIPADNVPDMQK	52	KPDLNDPVLR	6	UCRIA	1	PETD	1	135.36	UCRIA	PETD
ATSIPADNVPDMQKR	52	ATQTVESSSR	2	UCRIA	1	PSBH	1	86.11	UCRIA	PSBH
AVIPPGKDVR	175	GLGKGGAKR	10	PSBS	7	His_H4	8	54.53	PSBS	His_H4
AVIPPGKDVR	175	SALGLKTK	185	PSBS	7	PSBS	6	67.06	PSBS	PSBS
AVTKFTSS	141	KGGGPK	17	His_H2B	4	His_H2A	1	56.47	His_H2B	His_H2A
AVTKFTSS	141	KSVTR	24	His_H2B	4	His_H2A	1	61.26	His_H2B	His_H2A
AYGEAANVFGKPK	82	LLVPSKWNPSK	109	PSBP	11	PSBP	6	81.96	PSBP	PSBP
DDYTEKDR	351	VLAKALR	313	RuBisCO_L	6	RuBisCO_L	4	86.63	RuBisCO_L	RuBisCO_L
DGVYPEKVNPGR	172	AAAATETKEAPK	58	PSAD	7	PSAD	8	143.02	PSAD	PSAD
DGVYPEKVNPGR	172	IKYQFYR	152	PSAD	7	PSAD	2	85.26	PSAD	PSAD
DGVYPEKVNPGR	172	KEQCLALGTR	136	PSAD	7	PSAD	1	71.95	PSAD	PSAD
DGVYPEKVNPGR	172	SKYKIK	148	PSAD	7	PSAD	4	71.75	PSAD	PSAD
DGVYPEKVNPGR	172	YKIKYQFYR	150	PSAD	7	PSAD	4	130.84	PSAD	PSAD
EAKELIEGLPK	151	ISVIKAVR	135	RibProt_bL12c	3	RibProt_bL12c	5	177.23	RibProt_bL12c	RibProt_bL12c
EAKPSTK	138	KQLATK	19	His_H2A	3	His_H3	1	58.16	His_H2A	His_H3
EAKPSTK	138	TKQTAR	4	His_H2A	3	His_H3	2	72.73	His_H2A	His_H3
EAWAKPGHFSR	24	TSFEKVGLK	523	PSAA	5	FSDR	5	58.98	PSAA	FSDR
EDILSKPENIR	922	EKIVEGR	933	EF-Ts	6	EF-Ts	2	93.15	EF-Ts	EF-Ts
EGGKTVGAGVIQSIIE	470	KEEGGR	400	EF-Tu	4	EF-Tu	1	64.21	EF-Tu	EF-Tu
EISKDEISDALER	480	ALAKDVDFDK	440	FTSH_Pase	4	FTSH_Pase	4	137.5	FTSH_Pase	FTSH_Pase
EISKDEISDALER	480	ALAKDVDFDKVAR	440	FTSH_Pase	4	FTSH_Pase	4	144.83	FTSH_Pase	FTSH_Pase
EISKDEISDALER	480	DVDFDKVAR	444	FTSH_Pase	4	FTSH_Pase	6	148.12	FTSH_Pase	FTSH_Pase
EISKDEISDALER	480	DVDFDKVARR	444	FTSH_Pase	4	FTSH_Pase	6	71.03	FTSH_Pase	FTSH_Pase
EKGGYEINIADASDGR	221	QVLANGKK	94	CYF	2	CYF	7	67.06	CYF	CYF
ELKEISKDEISDALER	477	ALAKDVDFDK	440	FTSH_Pase	3	FTSH_Pase	4	106.76	FTSH_Pase	FTSH_Pase
EQLSGVKDTSSEVK	125	GKAIEQLEK	72	ATPF2	7	ATPF	2	108.46	ATPF2	ATPF
ETQLEVEAKLAEGR	165	EKMNLINSTYK	106	ATPF2	9	ATPF	2	97.07	ATPF2	ATPF
EVQKPLEDITESLR	132	YALPIDNKAIR	121	PPIase[3]	4	PPIase[3]	8	97.07	PPIase[3]	PPIase[3]
FGFGAKK	33	AAAAPK	52	LHCB4.2	6	LHCB6	1	84.11	LHCB4.2	LHCB6
FGFGAKK	33	KAQPK	43	LHCB4.2	6	LHCB4.2	1	65.44	LHCB4.2	LHCB4.2
FGFGAKK	33	KSAGKPK	37	LHCB4.2	6	LHCB1.1	1	59.29	LHCB4.2	LHCB1.1
FGFGAKK	33	KTAGKPK	37; 315; 37	LHCB4.2	6	LHCB1.3; LHCB1.3; LHCB1.4	1	93.6	LHCB4.2	LHCB1.3; LHCB1.3; LHCB1.4
FGFGAKK	33	SAGKPK	38	LHCB4.2	6	LHCB1.1	4	76.27	LHCB4.2	LHCB1.1
FGFGAKK	33	SGSTGER	2	LHCB4.2	6	PSBE	1	63.58	LHCB4.2	PSBE
FGFGAKK	33	TAGKPK	38; 316; 38	LHCB4.2	6	LHCB1.3; LHCB1.3; LHCB1.4	4	66.56	LHCB4.2	LHCB1.3; LHCB1.3; LHCB1.4
FLAPANQKTK	158	VAETLIKK	150	PSBP-like1	8	PSBP-like1	7	85.85	PSBP-like1	PSBP-like1
FLKSPQDTFLSSLPSK	802	NKDFNLR	875	LOX	3	LOX	2	84.11	LOX	LOX
FTKDEK	8	FGFGAKK	33	PSBD	3	LHCB4.2	6	104.48	PSBD	LHCB4.2
FTKDEK	8	KSAGKPK	37	PSBD	3	LHCB1.1	1	85.08	PSBD	LHCB1.1
FTKDEK	8	KTAGKPK	37; 315; 37	PSBD	3	LHCB1.3; LHCB1.3; LHCB1.4	1	93.6	PSBD	LHCB1.3; LHCB1.3; LHCB1.4
FTKDEK	8	LYKGLR	225	PSBD	3	PSBB	3	78.19	PSBD	PSBB
FTKDEK	8	SAGKPK	38	PSBD	3	LHCB1.1	4	69.64	PSBD	LHCB1.1
FTKDEK	8	SGSTGER	2	PSBD	3	PSBE	1	70.49	PSBD	PSBE
FTKDEK	8	TAGKPK	38; 316; 38	PSBD	3	LHCB1.3; LHCB1.3; LHCB1.4	4	66.56	PSBD	LHCB1.3; LHCB1.3; LHCB1.4
FTKDEK	8	TIAVGK	2	PSBD	3	PSBD	1	63.05	PSBD	PSBD
FVDEPTTGLEKAVIPPGK	164	LKVEDGLFGTSGGIGFTK	79	PSBS	11	PSBS	2	120.12	PSBS	PSBS
FVDEPTTGLEKAVIPPGK	164	SALGLKTK	185	PSBS	11	PSBS	6	65.33	PSBS	PSBS
FVDEPTTGLEKAVIPPGK	164	TKGPLFGFTK	191	PSBS	11	PSBS	2	92.69	PSBS	PSBS
GEDKPGFLQK	183	SAGKPK	38	RLD4	4	LHCB1.1	4	63.05	RLD4	LHCB1.1
GEDKPGFLQK	183	TAGKPK	38; 316; 38	RLD4	4	LHCB1.3; LHCB1.3; LHCB1.4	4	94.27	RLD4	LHCB1.3; LHCB1.3; LHCB1.4
GGDVKSSGSTSGK	57	KGGTTSGK	70	tsp9	5	tsp9	1	161.77	tsp9	tsp9
GGDVKSSGSTSGK	57	KGTVSIPSK	78	tsp9	5	tsp9	1	66.07	tsp9	tsp9
GIGPAYSSKVIR	198	INAATKR	60	S-AMP_Synth	9	CPN-60B	6	58.92	S-AMP_Synth	CPN-60B
GKNIGAGAAVK	5	AVTKFTSS	141	His_H2A[iso2]	2	His_H2B	4	100.36	His_H2A[iso2]	His_H2B
GKNIGAGAAVK	5	KPEDFAK	118	His_H2A[iso2]	2	LHCB5	1	62.72	His_H2A[iso2]	LHCB5
GLPWYR	2	FGFGAKK	33	PSBB	1	LHCB4.2	6	85.52	PSBB	LHCB4.2
GLPWYR	2	LYKGLR	225	PSBB	1	PSBB	3	90.57	PSBB	PSBB
GLPWYR	2	TAGKPK	38; 316; 38	PSBB	1	LHCB1.3; LHCB1.3; LHCB1.4	4	71.27	PSBB	LHCB1.3; LHCB1.3; LHCB1.4
GVGSVVAVDQDPKTR	82	AAAKPPPIGPK	55	PSAE	13	PSAE	4	100.07	PSAE	PSAE
GVGSVVAVDQDPKTR	82	AKQIASAPR	36	PSAE	13	PSAC	2	104.94	PSAE	PSAC
GVGSVVAVDQDPKTRYPVVVR	82	AAAKPPPIGPK	55	PSAE	13	PSAE	4	126.24	PSAE	PSAE
GVGSVVAVDQDPKTRYPVVVR	82	AKQIASAPR	36	PSAE	13	PSAC	2	132.48	PSAE	PSAC
HAVSEGTKAVTK	133	TKQTAR	4	His_H2B	8	His_H3	2	87.12	His_H2B	His_H3
IKVDKPLGIGGGMK	47	SAGKPK	38	PSBR	5	LHCB1.1	4	69.64	PSBR	LHCB1.1
IKVDKPLGIGGGMK	47	TAGKPK	38; 316; 38	PSBR	2	LHCB1.3; LHCB1.3; LHCB1.4	4	77.93	PSBR	LHCB1.3; LHCB1.3; LHCB1.4
INPTTSDPGVSTLEKK	3	IYNALIVKGR	43	ATPB	15	ATPB	8	106.76	ATPB	ATPB
INPTTSDPGVSTLEKK	3	MPNIYNALIVKGR	40	ATPB	15	ATPB	11	100.45	ATPB	ATPB
INVQKELNCVNR	97	AVGVDAKK	345	RibProt_uS3c	5	CSP_mRNA-bind	7	63.65	RibProt_uS3c	CSP_mRNA-bind
INYEAYTYPVKK	329	IELSKLKL	341	TL29	11	TL29	5	67.06	TL29	TL29
IQIPKAGK	283	QLKSK	304	F16P1	5	NH3_transp[unchr]	3	63.65	F16P1	NH3_transp[unchr]
ITGAKNVR	201	KNLGR	18	ATPD	5	ATPB	1	98.37	ATPD	ATPB
ITKEDQFYETDPILR	42	KPDLNDPVLR	6	tsp9	3	PETD	1	118.03	tsp9	PETD
ITNGLDFEDKLHPGGPFDPLGLAK	205	ATQTVESSSR	2	LHCB5	10	PSBH	1	57.1	LHCB5	PSBH
IYNALIVKGR	43	KNLGR	18	ATPB	8	ATPB	1	77.53	ATPB	ATPB
KAAAVK	280	SVKPK	286	His_H1	1	His_H1	3	107.29	His_H1	His_H1
KAATPPAK	52	KPTGK	71	LHCB5	1	PSBR	1	65.44	LHCB5	PSBR
KAATPPAK	52	KTAGKPK	37; 315; 37	LHCB5	1	LHCB1.3; LHCB1.3; LHCB1.4	1	161.69	LHCB5	LHCB1.3; LHCB1.3; LHCB1.4
KAATPPAK	52	TAGKPK	38; 316; 38	LHCB5	1	LHCB1.3; LHCB1.3; LHCB1.4	4	90.32	LHCB5	LHCB1.3; LHCB1.3; LHCB1.4
KAATPPAKSK	52	KTAGKPK	37; 315; 37	LHCB5	8	LHCB1.3; LHCB1.3; LHCB1.4	1	93.6	LHCB5	LHCB1.3; LHCB1.3; LHCB1.4
KAATPPAKSK	52	SAGKPK	38	LHCB5	8	LHCB1.1	4	62.39	LHCB5	LHCB1.1
KAATPPAKSK	52	TAGKPK	38; 316; 38	LHCB5	8	LHCB1.3; LHCB1.3; LHCB1.4	4	59.21	LHCB5	LHCB1.3; LHCB1.3; LHCB1.4
KAEQWNVEVY	360	VEKHSK	71	FNR	1	FNR	3	55.13	FNR	FNR
KAQPK	43	AAAAPK	52	LHCB4.2	1	LHCB6	1	77.53	LHCB4.2	LHCB6
KAVSIVYR	175	LSLKFK	193	RLD4	1	RLD4	4	109.28	RLD4	RLD4
KAVSIVYR	175	SLKESR	157	RLD4	1	RLD4	3	69.64	RLD4	RLD4
KAWPSLQNDLR	152	IKSPTEAEK	207	PSBQ	1	PSBQ	2	77.94	PSBQ	PSBQ
KDIQPWQER	382	YTAKK	129	PSBC	1	PSBO	4	68.6	PSBC	PSBO
KEIAEFIAR	113	ASELQKEGK	29	ALAT	1	ALAT	6	140.79	ALAT	ALAT
KEKGGYEINIADASDGR	220	EKGGYEINIADASDGR	221	CYF	3	CYF	2	256.03	CYF	CYF
KEKYEK	124	AEGKRQK	106	CAHC	3	ATPE	4	59.29	CAHC	ATPE
KELAEDIESLK	150	KIAGTE	162	CURT1A	1	CURT1A	1	104.48	CURT1A	CURT1A
KELAEDIESLK	150	YLLFKTSR	142	CURT1A	1	CURT1A	5	175.25	CURT1A	CURT1A
KELAEDIESLKK	150	KIAGTE	162	CURT1A	1	CURT1A	1	71.75	CURT1A	CURT1A
KELAEDIESLKK	150	YLLFKTSR	142	CURT1A	1	CURT1A	5	142.27	CURT1A	CURT1A
KEQIKQDEAIGK	135	NVNDKNVR	124	RubLD-CP[unchr]	1	RubLD-CP[unchr]	5	150.63	RubLD-CP[unchr]	RubLD-CP[unchr]
KETQLEVEAK	164	KYLVELR	456	ATPF2	1	ATPA	1	186.64	ATPF2	ATPA
KETQLEVEAKLAEGR	164	EKMNLINSTYK	106	ATPF2	10	ATPF	2	126.24	ATPF2	ATPF
KFEELK	184	LKEIK	190	LHCB	1	LHCB	2	142.99	LHCB	LHCB
KFVASGR	115	FVKVK	122	His_H1	1	His_H1	3	86.16	His_H1	His_H1
KGAAGR	11	KGGGPK	17	His_H2A	1	His_H2A	1	71.75	His_H2A	His_H2A
KGTVSIPSK	78	KGGTTSGK	70	tsp9	1	tsp9	1	58.66	tsp9	tsp9
KGTVSIPSK	78	KTAGKPK	37; 315; 37	tsp9	1	LHCB1.3; LHCB1.3; LHCB1.4	1	87.76	tsp9	LHCB1.3; LHCB1.3; LHCB1.4
KGTVSIPSK	78	SSGSTSGKK	62	tsp9	1	tsp9	8	109.88	tsp9	tsp9
KGTVSIPSK	78	TAGKPK	38; 316; 38	tsp9	1	LHCB1.3; LHCB1.3; LHCB1.4	4	95.35	tsp9	LHCB1.3; LHCB1.3; LHCB1.4
KIGTALLPITVNDK	348	KELAEDIESLK	150	RLD4	1	CURT1A	1	112.75	RLD4	CURT1A
KIGTALLPITVNDK	348	KELAEDIESLKK	150	RLD4	1	CURT1A	1	123.96	RLD4	CURT1A
KIIDEDRPVWYPGAK	46	KVAPKK	40	LHCB4.1	1	LHCB4.1	5	63.05	LHCB4.1	LHCB4.1
KIIDEDRPVWYPGAK	46	VAPKK	41	LHCB4.1	1	LHCB4.1	4	56.99	LHCB4.1	LHCB4.1
KKAPAAAK	163	SKAPAAK	156	His_H1	1	His_H1	2	135.81	His_H1	His_H1
KLEEDLASAK	667	EINKQGK	303	MFP1	1	SHMT	4	55.52	MFP1	SHMT
KLEEDLASAK	667	ENLQKK	659	MFP1	1	MFP1	5	104.62	MFP1	MFP1
KLEEDLASAKGEILR	667	KLEEDLASAK	667	MFP1	10	MFP1	1	219.4	MFP1	MFP1
KLLLVNLR	107	KFVASGR	115	His_H1	1	His_H1	1	148.49	His_H1	His_H1
KLQASLK	101	EKQALK	95	PSAF	1	PSAF	2	113.99	PSAF	PSAF
KLTEQEVR	405	KELEEQVK	397	pTAC16	1	pTAC16	1	192.66	pTAC16	pTAC16
KLTSKADAFEYADQVLEK	140	NKSDPDVADAVTELR	91	UPF0603	1	PSB27-H1	2	198.65	UPF0603	PSB27-H1
KLTSKADAFEYADQVLEK	140	NKSDPDVADAVTELR	91	UPF0603	5	PSB27-H1	2	309.59	UPF0603	PSB27-H1
KNTEFMPYNGDGFK	95	AYGEAANVFGKPK	82	PSBP	1	PSBP	11	66.07	PSBP	PSBP
KPAEEK	13	KAAAAEK	19	His_H2B	1	His_H2B	1	142.27	His_H2B	His_H2B
KPAEKKPAEEK	8	KAAAAEK	19	His_H2B	5	His_H2B	1	143.97	His_H2B	His_H2B
KPDLNDPVLR	6	KGGTTSGK	70	PETD	1	tsp9	1	86.34	PETD	tsp9
KPDLNDPVLR	6	KGTVSIPSK	78	PETD	1	tsp9	1	76.59	PETD	tsp9
KPDLNDPVLR	6	KSAGKPK	37	PETD	1	LHCB1.1	1	96.04	PETD	LHCB1.1
KPDLNDPVLR	6	KTAGKPK	37; 315; 37	PETD	1	LHCB1.3; LHCB1.3; LHCB1.4	1	86.63	PETD	LHCB1.3; LHCB1.3; LHCB1.4
KPDLNDPVLR	6	SAGKPK	38	PETD	1	LHCB1.1	4	56.47	PETD	LHCB1.1
KPDLNDPVLR	6	SSGSTSGKK	62	PETD	1	tsp9	8	85.31	PETD	tsp9
KPDLNDPVLR	6	TAGKPK	38; 316; 38	PETD	1	LHCB1.3; LHCB1.3; LHCB1.4	4	72.73	PETD	LHCB1.3; LHCB1.3; LHCB1.4
KPEDFAK	118	AAAAPK	52	LHCB5	1	LHCB6	1	74.89	LHCB5	LHCB6
KPEDFAK	118	AKAPK	68	LHCB5	1	PSBS	2	79.02	LHCB5	PSBS
KPEDFAK	118	FGFGAKK	33	LHCB5	1	LHCB4.2	6	86.63	LHCB5	LHCB4.2
KPEDFAK	118	KSAGKPK	37	LHCB5	1	LHCB1.1	1	109.53	LHCB5	LHCB1.1
KPEDFAK	118	TAGKPK	38; 316; 38	LHCB5	1	LHCB1.3; LHCB1.3; LHCB1.4	4	90.32	LHCB5	LHCB1.3; LHCB1.3; LHCB1.4
KPFEKLPDNFFCAVCGAPK	93	VASKQAYICR	73	RubLD-CP[unchr]	5	RubLD-CP[unchr]	4	153.52	RubLD-CP[unchr]	RubLD-CP[unchr]
KPILQLAEIK	233	NAELDTEKR	206	LHCB4.2	1	LHCB4.2	8	137.2	LHCB4.2	LHCB4.2
KPTGK	71	AAAAPK	52	PSBR	1	LHCB6	1	77.53	PSBR	LHCB6
KQLATK	19	KSTGGK	10	His_H3	1	His_H3	1	85.52	His_H3	His_H3
KQLATKAAR	19	AAKSPK	145	His_H3	6	His_H2A	3	71.75	His_H3	His_H2A
KQLATKAAR	19	AVTKFTSS	141	His_H3	6	His_H2B	4	85.31	His_H3	His_H2B
KQLATKAAR	19	KQLATK	19	His_H3	6	His_H3	1	55.13	His_H3	His_H3
KQLATKAAR	19	SPKKA	148	His_H3	6	His_H2A	3	84.49	His_H3	His_H2A
KQLATKAAR	19	TKQTAR	4	His_H3	6	His_H3	2	72.73	His_H3	His_H3
KSAGKPK	37	AAAAPK	52	LHCB1.1	1	LHCB6	1	134.33	LHCB1.1	LHCB6
KSAGKPKNVSSGSPWYGPDR	37	AKVAVASPADDELAK	62	LHCB1.1	1	LHCB5	2	112.75	LHCB1.1	LHCB5
KSAGKPKNVSSGSPWYGPDR	37	AKVAVASPADDELAK	62	LHCB1.1	7	LHCB5	2	112.75	LHCB1.1	LHCB5
KSAGKPKNVSSGSPWYGPDR	37	SAGKPKNVSSGSPWYGPDR	38	LHCB1.1	7	LHCB1.1	6	328.5	LHCB1.1	LHCB1.1
KSAGKPKNVSSGSPWYGPDR	37	SGSPWYGPDR	47; 325; 47	LHCB1.1	7	LHCB1.3; LHCB1.3; LHCB1.1	1	181.25	LHCB1.1	LHCB1.3; LHCB1.3; LHCB1.1
KSAGKPKNVSSGSPWYGPDR	37	TAGKPK	38; 316; 38	LHCB1.1	1	LHCB1.3; LHCB1.3; LHCB1.4	4	55.13	LHCB1.1	LHCB1.3; LHCB1.3; LHCB1.4
KSAGKPKNVSSGSPWYGPDR	37	TQSNPNEQNVELNR	2	LHCB1.1	7	PSBL	1	136.33	LHCB1.1	PSBL
KSLETNLNEATK	582	DKEAK	577	MFP1	1	MFP1	2	68.6	MFP1	MFP1
KSVTR	24	KGGGPK	17	His_H2A	1	His_H2A	1	77.93	His_H2A	His_H2A
KTAGKPK	37; 315; 37	AAAAPK	52	LHCB1.3; LHCB1.3; LHCB1.4	1	LHCB6	1	104.48	LHCB1.3; LHCB1.3; LHCB1.4	LHCB6
KTAGKPK	37; 315; 37	KSAGKPK	37	LHCB1.3; LHCB1.3; LHCB1.4	1	LHCB1.1	1	102.29	LHCB1.3; LHCB1.3; LHCB1.4	LHCB1.1
KTAGKPK	37; 315; 37	KVEKPK	73	LHCB1.3; LHCB1.3; LHCB1.4	1	PSBS	4	72.73	LHCB1.3; LHCB1.3; LHCB1.4	PSBS
KTAGKPK	37; 315; 37	SAGKPK	38	LHCB1.3; LHCB1.3; LHCB1.4	1	LHCB1.1	4	90.57	LHCB1.3; LHCB1.3; LHCB1.4	LHCB1.1
KTAGKPKNVSSGSPWYGPDR	37; 315	SGSPWYGPDR	47; 325; 47	LHCB1.3; LHCB1.3	7	LHCB1.3; LHCB1.3; LHCB1.1	1	118.03	LHCB1.3; LHCB1.3	LHCB1.3; LHCB1.3; LHCB1.1
KTAGKPKNVSSGSPWYGPDR	37; 315	SPQTETK	2	LHCB1.3; LHCB1.3	1	RuBisCO_L	1	67.76	LHCB1.3; LHCB1.3	RuBisCO_L
KTFNSDNALQSHNK	270	AKHAAK	284	HDT2-like	1	HDT2-like	2	77.93	HDT2-like	HDT2-like
KTLSINYNR	335	IGSVKNTQK	51	ATPG	1	ATPG	5	148.12	ATPG	ATPG
KVAPK	40	AAAAPK	52	LHCB4.1	1	LHCB6	1	79.02	LHCB4.1	LHCB6
KVEKPK	73	AKAPK	68	PSBS	1	PSBS	2	105.53	PSBS	PSBS
KVEKPK	73	KAQPK	43	PSBS	1	LHCB4.2	1	68.6	PSBS	LHCB4.2
KVEKPK	73	KSAGKPK	37	PSBS	1	LHCB1.1	1	85.08	PSBS	LHCB1.1
KVEKPK	73	SAGKPK	38	PSBS	1	LHCB1.1	4	62.39	PSBS	LHCB1.1
KVEKPK	73	TAGKPK	38; 316; 38	PSBS	1	LHCB1.3; LHCB1.3; LHCB1.4	4	72.73	PSBS	LHCB1.3; LHCB1.3; LHCB1.4
KVEMDADQFR	87	AIEQLEKAR	74	ATPF	1	ATPF	7	203.33	ATPF	ATPF
KYPGGAFDPLGYSKDPK	167	AKEYVSLLK	120	LHCB	14	PSAG	2	65.26	LHCB	PSAG
KYPGGAFDPLGYSKDPK	167	KFEELK	184	LHCB	14	LHCB	1	63.05	LHCB	LHCB
KYQKSTELLIR	54	KLPFQR	65	His_H3	4	His_H3	1	90.99	His_H3	His_H3
KYTPEAVR	82	SKVLGSR	90	ActBC1K1	1	ActBC1K1	2	85.08	ActBC1K1	ActBC1K1
LEKTVEEGER	382	LSMKAAFGR	251	VDE	3	PPOX	4	60.15	VDE	PPOX
LENDHLAQIAKGVQK	186	ITGAKNVR	201	ATPD	11	ATPD	5	84.61	ATPD	ATPD
LGLSAKNYGR	178	VLAKALR	313	RuBisCO_L	6	RuBisCO_L	4	97.6	RuBisCO_L	RuBisCO_L
LGSRKWAPR	523	KSTGGKAPR	10	ILV5	5	His_H3	6	54.53	ILV5	His_H3
LHPGGPFDPLGLAKDPDQAALLK	215	ATQTVESSSR	2	LHCB5	14	PSBH	1	62.71	LHCB5	PSBH
LKVEDGLFGTSGGIGFTK	79	TKGPLFGFTK	191	PSBS	2	PSBS	2	101.52	PSBS	PSBS
LLIQNQDEMLKAGR	106	LLALKPK	192	ADP/ATP_trns	11	MFR-like	5	59.25	ADP/ATP_trns	MFR-like
LPWILPKK	248	KAVSIVYR	175	RLD4	7	RLD4	1	101.72	RLD4	RLD4
LSPSTLQVKDR	40	KSLQELTSK	185	uncharact[1]	9	PSBQ	1	56.01	uncharact[1]	PSBQ
LTSKADAFEYADQVLEK	141	NKSDPDVADAVTELR	91	UPF0603	4	PSB27-H1	2	344.76	UPF0603	PSB27-H1
LVLPGELAKHAVSEGTK	124	EIAQDFKTDLR	74	His_H2B	9	His_H3	7	88.64	His_H2B	His_H3
LYKGLR	225	KNLGR	18	PSBB	3	ATPB	1	70.86	PSBB	ATPB
LYKGLR	225	KPTGK	71	PSBB	3	PSBR	1	76.42	PSBB	PSBR
LYKGLR	225	KSAGKPK	37	PSBB	3	LHCB1.1	1	72.05	PSBB	LHCB1.1
LYKGLR	225	KTAGKPK	37; 315; 37	PSBB	3	LHCB1.3; LHCB1.3; LHCB1.4	1	72.05	PSBB	LHCB1.3; LHCB1.3; LHCB1.4
LYKGLR	225	TAGKPK	38; 316; 38	PSBB	3	LHCB1.3; LHCB1.3; LHCB1.4	4	78.19	PSBB	LHCB1.3; LHCB1.3; LHCB1.4
MDSAAGGKGK	1	KGAAGR	11	His_H2A	8	His_H2A	1	57.71	His_H2A	His_H2A
MFNFKK	171	DYFKR	166	ADP/ATP_trns	5	ADP/ATP_trns	4	87.12	ADP/ATP_trns	ADP/ATP_trns
MPNIYNALIVKGR	40	KNLGR	18	ATPB	11	ATPB	1	60.87	ATPB	ATPB
MTAMSNATDNANELKK	320	IGSVKNTQK	51	ATPG	15	ATPG	5	90.29	ATPG	ATPG
MTAMSNATDNANELKK	320	NTQKITEAMK	56	ATPG	15	ATPG	4	109.46	ATPG	ATPG
NAVVSEEKK	501	IIAGPEKK	493	FTSH_Pase	8	FTSH_Pase	7	95.44	FTSH_Pase	FTSH_Pase
NETIQFEQQKAINQVR	126	VINALAKPIDGR	108	ATPF	10	ATPA	7	118.32	ATPF	ATPA
NKLNDLEDALQQAK	442	GENALKDAK	433	K2C1	2	K2C1	6	59.64	K2C1	K2C1
NTDKWAHLAK	65	AENEEK	59	RuBisCO_Act	4	RuBisCO_Act	1	95.35	RuBisCO_Act	RuBisCO_Act
NVNDKNVR	124	TAILER	2	RubLD-CP[unchr]	5	PSBA	1	63.05	RubLD-CP[unchr]	PSBA
QGAINSSTKEK	120	KANSAFTK	170	TL16	9	TL16	1	97.31	TL16	TL16
QKKPK	53	KVAPK	40	PLAP_13	2	LHCB4.1	1	68.6	PLAP_13	LHCB4.1
REKQALK	94	ESKQFAK	87	PSAF	3	PSAF	3	57.5	PSAF	PSAF
SAAPKAEAAPAK	136	KFVASGR	115	His_H1	5	His_H1	1	93.15	His_H1	His_H1
SAGKPK	38	AAAAPK	52	LHCB1.1	4	LHCB6	1	85.52	LHCB1.1	LHCB6
SAGKPK	38	AKAPK	68	LHCB1.1	4	PSBS	2	87.95	LHCB1.1	PSBS
SAGKPK	38	KPTGK	71	LHCB1.1	4	PSBR	1	72.73	LHCB1.1	PSBR
SAGKPK	38	KVAPK	40	LHCB1.1	4	LHCB4.1	1	77.53	LHCB1.1	LHCB4.1
SAGKPKNVSSGSPWYGPDR	38	AAAAPK	52	LHCB1.1	4	LHCB6	1	87.26	LHCB1.1	LHCB6
SAGKPKNVSSGSPWYGPDR	38	AKVAVASPADDELAK	62	LHCB1.1	6	LHCB5	2	200.27	LHCB1.1	LHCB5
SAGKPKNVSSGSPWYGPDR	38	ATQTVESSSR	2	LHCB1.1	4	PSBH	1	206.72	LHCB1.1	PSBH
SAGKPKNVSSGSPWYGPDR	38	ATQTVESSSR	2	LHCB1.1	6	PSBH	1	116.87	LHCB1.1	PSBH
SAGKPKNVSSGSPWYGPDR	38	ATSIPADNVPDMQK	52	LHCB1.1	6	UCRIA	1	125.56	LHCB1.1	UCRIA
SAGKPKNVSSGSPWYGPDR	38	KPDLNDPVLR	6	LHCB1.1	4	PETD	1	118.06	LHCB1.1	PETD
SAGKPKNVSSGSPWYGPDR	38	KTAGKPK	37; 315; 37	LHCB1.1	6	LHCB1.3; LHCB1.3; LHCB1.4	1	78.16	LHCB1.1	LHCB1.3; LHCB1.3; LHCB1.4
SAGKPKNVSSGSPWYGPDR	38	SAGKPK	38	LHCB1.1	4	LHCB1.1	4	63.05	LHCB1.1	LHCB1.1
SAGKPKNVSSGSPWYGPDR	38	TIAVGKFTK	2	LHCB1.1	4	PSBD	6	85.31	LHCB1.1	PSBD
SAGKPKNVSSGSPWYGPDR	38	TIAVGKFTKDEK	2	LHCB1.1	6	PSBD	6	78.5	LHCB1.1	PSBD
SAGKPKNVSSGSPWYGPDR	38	TKGPLFGFTK	191	LHCB1.1	6	PSBS	2	77.37	LHCB1.1	PSBS
SAGKPKNVSSGSPWYGPDR	38	TQSNPNEQNVELNR	2	LHCB1.1	6	PSBL	1	217.36	LHCB1.1	PSBL
SAGKPKNVSSGSPWYGPDR	38	TVKSAPQSLWYGPDRPK	39	LHCB1.1	4	LHCB2.1	3	201.39	LHCB1.1	LHCB2.1
SAGKPKNVSSGSPWYGPDR	38	TVKSAPQSLWYGPDRPK	39	LHCB1.1	6	LHCB2.1	3	217.36	LHCB1.1	LHCB2.1
SALGLKTK	185	AKAPK	68	PSBS	6	PSBS	2	68.6	PSBS	PSBS
SALGLKTK	185	KTAGKPK	37; 315; 37	PSBS	6	LHCB1.3; LHCB1.3; LHCB1.4	1	72.05	PSBS	LHCB1.3; LHCB1.3; LHCB1.4
SALGLKTK	185	KVEKPK	73	PSBS	6	PSBS	1	69.64	PSBS	PSBS
SALGLKTK	185	TAGKPK	38; 316; 38	PSBS	6	LHCB1.3; LHCB1.3; LHCB1.4	4	62.39	PSBS	LHCB1.3; LHCB1.3; LHCB1.4
SGSTGER	2	SAGKPK	38	PSBE	1	LHCB1.1	4	69.64	PSBE	LHCB1.1
SGSTGER	2	TAGKPK	38; 316; 38	PSBE	1	LHCB1.3; LHCB1.3; LHCB1.4	4	69.64	PSBE	LHCB1.3; LHCB1.3; LHCB1.4
SIGKNVSPIEVK	192	KESYWYK	75	PSAD	4	PSAE	1	122.76	PSAD	PSAE
SITVFQQLKK	52	ISYKK	32	EF-Ts	9	FNR	4	56.99	EF-Ts	FNR
SKVYDWFEER	2	TAGKPK	38; 316; 38	CYB6	2	LHCB1.3; LHCB1.3; LHCB1.4	4	62.39	CYB6	LHCB1.3; LHCB1.3; LHCB1.4
SRPKPTTVGALLKPLNSEYGK	12	ATQTVESSSR	2	PSBH	4	PSBH	1	219.4	PSBH	PSBH
SRPKPTTVGALLKPLNSEYGK	12	TQSNPNEQNVELNR	2	PSBH	4	PSBL	1	216.42	PSBH	PSBL
SSKAGLQFPVGR	21	AVTKFTSS	141	His_H2A[iso2]	3	His_H2B	4	79.03	His_H2A[iso2]	His_H2B
SSKAGLQFPVGR	21	KGVSR	16	His_H2A[iso2]	3	His_H2A[iso2]	1	86.16	His_H2A[iso2]	His_H2A[iso2]
SVDAKEALR	91	LQKENK	100	RLD14	5	RLD14	3	85.52	RLD14	RLD14
SVKAGLQFPVGR	29	AVTKFTSS	141	His_H2A	3	His_H2B	4	118.18	His_H2A	His_H2B
SVKPK	286	SPAKR	294	His_H1	3	His_H1	4	79.02	His_H1	His_H1
SVKSPAKR	291	SVKPK	286	His_H1	3	His_H1	3	86.16	His_H1	His_H1
SVKSPAKR	291	SVKPK	286	His_H1	7	His_H1	3	70.86	His_H1	His_H1
TAAKSTPSK	250	KAAPAPAK	259	His_H1	4	His_H1	1	94.67	His_H1	His_H1
TAAKSTPSK	250	KAAPAPAKK	259	His_H1	4	His_H1	1	77.76	His_H1	His_H1
TAAVKSK	151	KAPAAAK	164	His_H1	5	His_H1	1	78.16	His_H1	His_H1
TAGKPK	38; 316; 38	AAAAPK	52	LHCB1.3; LHCB1.3; LHCB1.4	4	LHCB6	1	76.27	LHCB1.3; LHCB1.3; LHCB1.4	LHCB6
TAGKPK	38; 316; 38	KAQPK	43	LHCB1.3; LHCB1.3; LHCB1.4	4	LHCB4.2	1	64.28	LHCB1.3; LHCB1.3; LHCB1.4	LHCB4.2
TAGKPK	38; 316; 38	KPTGK	71	LHCB1.3; LHCB1.3; LHCB1.4	4	PSBR	1	115.97	LHCB1.3; LHCB1.3; LHCB1.4	PSBR
TAGKPK	38; 316; 38	SAGKPK	38	LHCB1.3; LHCB1.3; LHCB1.4	4	LHCB1.1	4	112.31	LHCB1.3; LHCB1.3; LHCB1.4	LHCB1.1
TAGKPKNVSSGSPWYGPDR	38; 316	AAAAPK	52	LHCB1.3; LHCB1.3	4	LHCB6	1	77.93	LHCB1.3; LHCB1.3	LHCB6
TAGKPKNVSSGSPWYGPDR	38; 316	AKVAVASPADDELAK	62	LHCB1.3; LHCB1.3	6	LHCB5	2	156.92	LHCB1.3; LHCB1.3	LHCB5
TAGKPKNVSSGSPWYGPDR	38; 316	ATQTVESSSR	2	LHCB1.3; LHCB1.3	4	PSBH	1	175.34	LHCB1.3; LHCB1.3	PSBH
TAGKPKNVSSGSPWYGPDR	38; 316	ATQTVESSSR	2	LHCB1.3; LHCB1.3	6	PSBH	1	177.42	LHCB1.3; LHCB1.3	PSBH
TAGKPKNVSSGSPWYGPDR	38; 316	ATSIPADNVPDMQK	52	LHCB1.3; LHCB1.3	6	UCRIA	1	142.92	LHCB1.3; LHCB1.3	UCRIA
TAGKPKNVSSGSPWYGPDR	38; 316	KPDLNDPVLR	6	LHCB1.3; LHCB1.3	4	PETD	1	118.06	LHCB1.3; LHCB1.3	PETD
TAGKPKNVSSGSPWYGPDR	38; 316	SAGKPKNVSSGSPWYGPDR	38	LHCB1.3; LHCB1.3	6	LHCB1.1	4	340.94	LHCB1.3; LHCB1.3	LHCB1.1
TAGKPKNVSSGSPWYGPDR	38; 316	SGSPWYGPDR	47; 325; 47	LHCB1.3; LHCB1.3	4	LHCB1.3; LHCB1.3; LHCB1.1	1	132.72	LHCB1.3; LHCB1.3	LHCB1.3; LHCB1.3; LHCB1.1
TAGKPKNVSSGSPWYGPDR	38; 316	SGSPWYGPDR	47; 325; 47	LHCB1.3; LHCB1.3	6	LHCB1.3; LHCB1.3; LHCB1.1	1	106.76	LHCB1.3; LHCB1.3	LHCB1.3; LHCB1.3; LHCB1.1
TAGKPKNVSSGSPWYGPDR	38; 316	TAGKPK	38; 316; 38	LHCB1.3; LHCB1.3	6	LHCB1.3; LHCB1.3; LHCB1.4	4	63.05	LHCB1.3; LHCB1.3	LHCB1.3; LHCB1.3; LHCB1.4
TAGKPKNVSSGSPWYGPDR	38; 316	TIAVGKFTK	2	LHCB1.3; LHCB1.3	4	PSBD	6	72.02	LHCB1.3; LHCB1.3	PSBD
TAGKPKNVSSGSPWYGPDR	38; 316	TKGPLFGFTK	191	LHCB1.3; LHCB1.3	6	PSBS	2	65.67	LHCB1.3; LHCB1.3	PSBS
TAGKPKNVSSGSPWYGPDR	38; 316	TQSNPNEQNVELNR	2	LHCB1.3; LHCB1.3	6	PSBL	1	201.58	LHCB1.3; LHCB1.3	PSBL
TAGKPKNVSSGSPWYGPDR	38; 316	TVKSAPQSLWYGPDRPK	39	LHCB1.3; LHCB1.3	6	LHCB2.1	3	201.58	LHCB1.3; LHCB1.3	LHCB2.1
TAGKPKTVQSSSPWYGPDR	38	ATQTVESSSR	2	LHCB1.4	4	PSBH	1	140.01	LHCB1.4	PSBH
TAGKPKTVQSSSPWYGPDR	38	ATQTVESSSR	2	LHCB1.4	6	PSBH	1	100.82	LHCB1.4	PSBH
TAGKPKTVQSSSPWYGPDR	38	GSPWYGPDR	48; 326; 48	LHCB1.4	6	LHCB1.3; LHCB1.3; LHCB1.1	1	116.3	LHCB1.4	LHCB1.3; LHCB1.3; LHCB1.1
TAGKPKTVQSSSPWYGPDR	38	KTAGKPK	37; 315; 37	LHCB1.4	6	LHCB1.3; LHCB1.3; LHCB1.4	1	64.4	LHCB1.4	LHCB1.3; LHCB1.3; LHCB1.4
TAGKPKTVQSSSPWYGPDR	38	SGSPWYGPDR	47; 325; 47	LHCB1.4	4	LHCB1.3; LHCB1.3; LHCB1.1	1	149.72	LHCB1.4	LHCB1.3; LHCB1.3; LHCB1.1
TAGKPKTVQSSSPWYGPDR	38	SGSPWYGPDR	47; 325; 47	LHCB1.4	6	LHCB1.3; LHCB1.3; LHCB1.1	1	156.92	LHCB1.4	LHCB1.3; LHCB1.3; LHCB1.1
TAGKPKTVQSSSPWYGPDR	38	TAGKPKNVSSGSPWYGPDR	38; 316	LHCB1.4	6	LHCB1.3; LHCB1.3	6	267.41	LHCB1.4	LHCB1.3; LHCB1.3
TAGKPKTVQSSSPWYGPDR	38	TKGPLFGFTK	191	LHCB1.4	4	PSBS	2	96.05	LHCB1.4	PSBS
TAGKPKTVQSSSPWYGPDR	38	TQSNPNEQNVELNR	2	LHCB1.4	6	PSBL	1	186.16	LHCB1.4	PSBL
TGKPSLDLPK	128	GLPWYR	2	PSBB	3	PSBB	1	72.73	PSBB	PSBB
TGKPSLDLPK	128	KSAGKPK	37	PSBB	3	LHCB1.1	1	93.15	PSBB	LHCB1.1
TGKPSLDLPK	128	KTAGKPK	37; 315; 37	PSBB	3	LHCB1.3; LHCB1.3; LHCB1.4	1	84.11	PSBB	LHCB1.3; LHCB1.3; LHCB1.4
TGKPSLDLPK	128	LYKGLR	225	PSBB	3	PSBB	3	104.48	PSBB	PSBB
TGKPSLDLPK	128	SAGKPK	38	PSBB	3	LHCB1.1	4	62.39	PSBB	LHCB1.1
TGKPSLDLPK	128	TAGKPK	38; 316; 38	PSBB	3	LHCB1.3; LHCB1.3; LHCB1.4	4	90.32	PSBB	LHCB1.3; LHCB1.3; LHCB1.4
TGKPSLDLPK	128	TIAVGKFTK	2	PSBB	3	PSBD	6	154.91	PSBB	PSBD
TIAVGKFTK	2	FGFGAKK	33	PSBD	6	LHCB4.2	6	106.84	PSBD	LHCB4.2
TIAVGKFTK	2	KTAGKPK	37; 315; 37	PSBD	6	LHCB1.3; LHCB1.3; LHCB1.4	1	86.63	PSBD	LHCB1.3; LHCB1.3; LHCB1.4
TIAVGKFTK	2	LYKGLR	225	PSBD	6	PSBB	3	62.39	PSBD	PSBB
TIAVGKFTK	2	SGSTGER	2	PSBD	6	PSBE	1	64.4	PSBD	PSBE
TIAVGKFTKDEK	2	FGFGAKK	33	PSBD	6	LHCB4.2	6	87.76	PSBD	LHCB4.2
TIAVGKFTKDEK	2	KSAGKPK	37	PSBD	6	LHCB1.1	1	78.16	PSBD	LHCB1.1
TIAVGKFTKDEK	2	KTAGKPK	37; 315; 37	PSBD	6	LHCB1.3; LHCB1.3; LHCB1.4	1	104.64	PSBD	LHCB1.3; LHCB1.3; LHCB1.4
TIAVGKFTKDEK	2	KVAPK	40	PSBD	6	LHCB4.1	1	71.86	PSBD	LHCB4.1
TIAVGKFTKDEK	2	LYKGLR	225	PSBD	6	PSBB	3	95.35	PSBD	PSBB
TIAVGKFTKDEK	2	SGSTGER	2	PSBD	6	PSBE	1	72.05	PSBD	PSBE
TIAVGKFTKDEK	2	TAGKPK	38; 316; 38	PSBD	9	LHCB1.3; LHCB1.3; LHCB1.4	4	63.05	PSBD	LHCB1.3; LHCB1.3; LHCB1.4
TKGPLFGFTK	191	AVIPPGKDVR	175	PSBS	2	PSBS	7	88.73	PSBS	PSBS
TKGPLFGFTK	191	FGFGAKK	33	PSBS	2	LHCB4.2	6	104.91	PSBS	LHCB4.2
TKGPLFGFTK	191	GKVERVR	139	PSBS	2	FTSH_Pase	2	57.5	PSBS	FTSH_Pase
TKGPLFGFTK	191	KSAGKPK	37	PSBS	2	LHCB1.1	1	86.63	PSBS	LHCB1.1
TKGPLFGFTK	191	KSWIPAVK	58	PSBS	2	LHCB6	1	72	PSBS	LHCB6
TKGPLFGFTK	191	KTAGKPK	37; 315; 37	PSBS	2	LHCB1.3; LHCB1.3; LHCB1.4	1	104.64	PSBS	LHCB1.3; LHCB1.3; LHCB1.4
TKGPLFGFTK	191	KVEKPK	73	PSBS	2	PSBS	1	123.86	PSBS	PSBS
TKGPLFGFTK	191	KVEKPK	73	PSBS	2	PSBS	4	81.36	PSBS	PSBS
TKGPLFGFTK	191	SALGLKTK	185	PSBS	2	PSBS	6	94.4	PSBS	PSBS
TKGPLFGFTK	191	TAGKPK	38; 316; 38	PSBS	2	LHCB1.3; LHCB1.3; LHCB1.4	4	62.39	PSBS	LHCB1.3; LHCB1.3; LHCB1.4
TKQTAR	4	KAAAVK	280	His_H3	2	His_H1	1	87.26	His_H3	His_H1
TKQTAR	4	KQLATK	19	His_H3	2	His_H3	1	112.31	His_H3	His_H3
TKVDRPK	509	KSAGKPK	37	PPO	2	LHCB1.1	1	63.58	PPO	LHCB1.1
TLEQFENYKNETIQFEQQKAINQVR	117	VINALAKPIDGR	108	ATPF	19	ATPA	7	84.29	ATPF	ATPA
TLLSQVQDEKVK	283	LTDEYMKK	249	ADK	10	RRFC	7	65.04	ADK	RRFC
TNKPEFQEIISSTKTFTEEAEALLK	467	VGSAAQIKAMKK	367	ATPA	14	ATPA	8	65.04	ATPA	ATPA
TQSNPNEQNVELNR	2	ATQTVESSSR	2	PSBL	1	PSBH	1	86.11	PSBL	PSBH
TQSNPNEQNVELNR	2	KAATPPAK	52	PSBL	1	LHCB5	1	58.66	PSBL	LHCB5
TQSNPNEQNVELNR	2	TGKPSLDLPK	128	PSBL	1	PSBB	3	102.98	PSBL	PSBB
TSFEAWAKPGHFSR	21	KPTQK	190	PSAA	8	PSAF	1	61.3	PSAA	PSAF
TSGASKSIEVEVDKPLGLTLGQK	78	KLSEAQK	185	PDZ-RubLD_CP[unchr]	6	PDZ-RubLD_CP[unchr]	1	120.29	PDZ-RubLD_CP[unchr]	PDZ-RubLD_CP[unchr]
TVAKSLTGLGFK	328	KVEAEIVALK	294	CAS	4	CAS	1	119.89	CAS	CAS
TVISAKPKDEK	174	KSLQELTSK	185	PSBQ	6	PSBQ	1	106.84	PSBQ	PSBQ
TVISAKPKDEK	174	KSLQELTSK	185	PSBQ	8	PSBQ	1	112.75	PSBQ	PSBQ
TVKSAPQSLWYGPDRPK	39	FVDEPTTGLEKAVIPPGK	164	LHCB2.1	3	PSBS	11	90.63	LHCB2.1	PSBS
TVKSAPQSLWYGPDRPK	39	KAATPPAK	52	LHCB2.1	3	LHCB5	1	67.06	LHCB2.1	LHCB5
TVKSAPQSLWYGPDRPK	39	TAGKPK	38; 316; 38	LHCB2.1	3	LHCB1.3; LHCB1.3; LHCB1.4	4	78.19	LHCB2.1	LHCB1.3; LHCB1.3; LHCB1.4
TVKSAPQSLWYGPDRPK	39	TIAVGKFTKDEK	2	LHCB2.1	3	PSBD	6	65.78	LHCB2.1	PSBD
TYYTFEFVAKAPNYTR	180	TKLIQAK	166	PSBP-like1	10	PSBP-like1	2	57.5	PSBP-like1	PSBP-like1
VAETLIKK	150	TKLIQAK	166	PSBP-like1	7	PSBP-like1	2	104.64	PSBP-like1	PSBP-like1
VAGKLK	379	VEAKK	50	ATPA	4	LHCA2	4	56.47	ATPA	LHCA2
VAKTAAK	247	STPSKK	254	His_H1	3	His_H1	5	57.5	His_H1	His_H1
VDKPLGIGGGMK	49	KPTGK	71	PSBR	3	PSBR	1	70.86	PSBR	PSBR
VDKPLGIGGGMKLR	49	AAAAPK	52	PSBR	12	LHCB6	1	69.64	PSBR	LHCB6
VFEKDLSAIR	118	GEGKYR	128	ABA2	4	ABA2	4	95.35	ABA2	ABA2
VSASEILNVKQFIDR	137	KAWPSLQNDLR	152	PSBQ	10	PSBQ	1	164.63	PSBQ	PSBQ
YDLKTVISAKPK	170	DGTLPYTKDR	111	PSBQ	4	PSBQ	8	71.03	PSBQ	PSBQ
YDLKTVISAKPK	170	KSLQELTSK	185	PSBQ	4	PSBQ	1	217.6	PSBQ	PSBQ
YLLFKTSR	142	KIAGTE	162	CURT1A	5	CURT1A	1	87.26	CURT1A	CURT1A
YNKKPTITSR	107	AGKYAER	39	His_H2B	3	His_H2A[iso2]	3	110.43	His_H2B	His_H2A[iso2]
YNKKPTITSR	107	FLKKGR	44	His_H2B	4	His_H2A	4	78.19	His_H2B	His_H2A
YNKKPTITSR	107	KSVETYK	56	His_H2B	3	His_H2B	1	171.06	His_H2B	His_H2B
