## Supplementary material for "Deciphering Photosynthetic Protein Networks: A Crosslinking-MS Strategy for Studying Functional Thylakoid Membranes": Source Data S2: So_P2.csv

PepSeq1	PepPos1	PepSeq2	PepPos2	Protein1	LinkPos1	Protein2	LinkPos2	Score	Protein1fasta	Protein2fasta
AKVAVASPADDELAK	62	AATPPAKSK	53	LHCB5	2	LHCB5	7	61.12	LHCB5	LHCB5
AKVAVASPADDELAK	62	ATQTVESSSR	2	LHCB5	2	PSBH	1	116.35	LHCB5	PSBH
AQAGDKR	242	WFKGAK	249	PSBP	6	PSBP	3	87.26	PSBP	PSBP
ATPEQVADYTLKLLHR	279	TAKTVASPGR	56	FBA	12	FBA	3	114.89	FBA	FBA
ATQTVESSSR	2	KSAGKPK	37	PSBH	1	LHCB1.1	1	72.05	PSBH	LHCB1.1
ATQTVESSSR	2	QPEAEGKIR	42	PSBH	1	ATPH	7	62.84	PSBH	ATPH
ATQTVESSSR	2	TIAVGKFTK	2	PSBH	1	PSBD	6	140.79	PSBH	PSBD
ATSIPADNVPDMQK	52	KPDLNDPVLR	6	UCRIA	1	PETD	1	101.52	UCRIA	PETD
DDYTEKDR	351	VLAKALR	313	RuBisCO_L	6	RuBisCO_L	4	104.64	RuBisCO_L	RuBisCO_L
DEKDLFDSMDDWLR	11	TIAVGKFTK	2	PSBD	3	PSBD	6	94.67	PSBD	PSBD
DGVYPEKVNPGR	172	IKYQFYR	152	PSAD	7	PSAD	2	93.6	PSAD	PSAD
DITLGFVDLLRDDYTEKDR	340	VKTFQGPPHGIQVER	145	RuBisCO_L	17	RuBisCO_L	1	116.3	RuBisCO_L	RuBisCO_L
EAKELIEGLPK	151	ISVIKAVR	135	RibProt_bL12c	3	RibProt_bL12c	5	154.74	RibProt_bL12c	RibProt_bL12c
EDILSKPENIR	922	EKIVEGR	933	EF-Ts	6	EF-Ts	2	84.11	EF-Ts	EF-Ts
EISKDEISDALER	480	DVDFDKVAR	444	FTSH_Pase	4	FTSH_Pase	6	106.84	FTSH_Pase	FTSH_Pase
ELLKEYVDR	264	NLLSKLVQAK	254	THF1	4	THF1	5	77.72	THF1	THF1
EVKVVNTGTVLQVGDGIAR	23	ADEISKIIR	6	ATPA	3	ATPA	6	76.59	ATPA	ATPA
EVQKPLEDITESLR	132	YALPIDNKAIR	121	PPIase[3]	4	PPIase[3]	8	132.72	PPIase[3]	PPIase[3]
FAAGTEAIAKK	359	LEEISKK	370	PGKH	10	PGKH	6	67.33	PGKH	PGKH
FNKVNYANVSTNNYALDEIQEVA	103	LKVAPATQPR	706	PSAE	3	PSAA	2	91.6	PSAE	PSAA
FTKDEK	8	LYKGLR	225	PSBD	3	PSBB	3	81.36	PSBD	PSBB
FVDEPTTGLEKAVIPPGK	164	SALGLKTK	185	PSBS	11	PSBS	6	80.5	PSBS	PSBS
FVDEPTTGLEKAVIPPGK	164	TKGPLFGFTK	191	PSBS	11	PSBS	2	86.11	PSBS	PSBS
GDEEELQKENNKNVASSK	263	GSSFLDPKGR	236	PSBO	12	PSBO	8	88.18	PSBO	PSBO
GGDVKSSGSTSGK	57	KGGTTSGK	70	tsp9	5	tsp9	1	135.81	tsp9	tsp9
GHSLESIKASIESR	216	KPDFDAYIDPQK	230	KPPR	8	KPPR	1	138.9	KPPR	KPPR
GVGSVVAVDQDPKTR	82	AKQIASAPR	36	PSAE	13	PSAC	2	114.67	PSAE	PSAC
GVGSVVAVDQDPKTRYPVVVR	82	AEEAAAAPAAASPEGEAPK	36	PSAE	13	PSAE	1	83.19	PSAE	PSAE
GVGSVVAVDQDPKTRYPVVVR	82	AKQIASAPR	36	PSAE	13	PSAC	2	76.59	PSAE	PSAC
INPTTSDPGVSTLEKK	3	IYNALIVKGR	43	ATPB	15	ATPB	8	118.06	ATPB	ATPB
INPTTSDPGVSTLEKK	3	MPNIYNALIVKGR	40	ATPB	15	ATPB	11	93.55	ATPB	ATPB
IVDWLASSFKR	304	DEGIDLLKDK	315	HSC70-9	10	HSC70-9	8	71.38	HSC70-9	HSC70-9
KAWPSLQNDLR	152	AKVSASEILNVK	135	PSBQ	1	PSBQ	2	167.25	PSBQ	PSBQ
KELAEDIESLK	150	YLLFKTSR	142	CURT1A	1	CURT1A	5	135.81	CURT1A	CURT1A
KEQCLALGTR	136	EGPNLLKLAR	126	PSAD	1	PSAD	7	86.11	PSAD	PSAD
KFVASGR	115	TKQTAR	4	His_H1	1	His_H3	2	78.19	His_H1	His_H3
KLTEQEVR	405	KELEEQVK	397	pTAC16	1	pTAC16	1	124.34	pTAC16	pTAC16
KLTSKADAFEYADQVLEK	140	NKSDPDVADAVTELR	91	UPF0603	1	PSB27-H1	2	125.82	UPF0603	PSB27-H1
KLTSKADAFEYADQVLEK	140	NKSDPDVADAVTELR	91	UPF0603	5	PSB27-H1	2	176.79	UPF0603	PSB27-H1
KSAGKPK	37	TAGKPK	38; 316; 38	LHCB1.1	1	LHCB1.3; LHCB1.3; LHCB1.4	4	64.4	LHCB1.1	LHCB1.3; LHCB1.3; LHCB1.4
KSITDFGSPEDFLSQVDYLLGK	150	HQVIAATVKDGK	225	PSBP	1	PSBP	9	85.26	PSBP	PSBP
KSITDFGSPEDFLSQVDYLLGK	150	TADGDEGGKHQVIAATVKDGK	216	PSBP	1	PSBP	18	109.83	PSBP	PSBP
KTAGKPK	37; 315; 37	AAAAPK	52	LHCB1.3; LHCB1.3; LHCB1.4	1	LHCB6	1	110.43	LHCB1.3; LHCB1.3; LHCB1.4	LHCB6
KTAGKPK	37; 315; 37	SGSTGER	2	LHCB1.3; LHCB1.3; LHCB1.4	1	PSBE	1	85.08	LHCB1.3; LHCB1.3; LHCB1.4	PSBE
KTAGKPK	37; 315; 37	TAGKPK	38; 316; 38	LHCB1.3; LHCB1.3; LHCB1.4	1	LHCB1.3; LHCB1.3; LHCB1.4	4	67.31	LHCB1.3; LHCB1.3; LHCB1.4	LHCB1.3; LHCB1.3; LHCB1.4
KVEMDADQFR	87	AIEQLEKAR	74	ATPF	1	ATPF	7	159.65	ATPF	ATPF
KWVNSVGVDNVGK	357	KLVNSK	370	RuBisCO_Act	1	RuBisCO_Act	1	77.93	RuBisCO_Act	RuBisCO_Act
KYDEIDAAPEER	122	GIQKIDIQR	367	EF-Tu	1	EF-Tu	4	60.15	EF-Tu	EF-Tu
LANDSKSAK	213	KGGGDR	222	ADP/ATP_trns	6	ADP/ATP_trns	1	57.71	ADP/ATP_trns	ADP/ATP_trns
LEKTVEEGER	382	LSMKAAFGR	251	VDE	3	PPOX	4	60.15	VDE	PPOX
LENDHLAQIAKGVQK	186	ITGAKNVR	201	ATPD	11	ATPD	5	72	ATPD	ATPD
LFKENTPSVVYITNLATK	169	KLQSDELATVR	158	ProtDo-like1	3	ProtDo-like1	1	118.01	ProtDo-like1	ProtDo-like1
LGLSAKNYGR	178	VLAKALR	313	RuBisCO_L	6	RuBisCO_L	4	104.64	RuBisCO_L	RuBisCO_L
LNAVESIFNDAESIAKAIGNASK	172	ATQTVESSSR	2	pTAC16	16	PSBH	1	71.95	pTAC16	PSBH
LNAVESIFNDAESIAKAIGNASK	172	SLIPVVKNSPAFVGSSR	94	pTAC16	16	pTAC16	7	157.68	pTAC16	pTAC16
LNIDPKYNDQQLR	162	VDKTGIVHIPFGK	279	RibProt_uL1c	6	RibProt_uL1c	3	111.65	RibProt_uL1c	RibProt_uL1c
LSEVGQAIDSNDLKAASSVLGASTDTDWIK	140	LISTVALKDVESSK	198	TL16	14	TL16	8	86.01	TL16	TL16
LSGGDHIHSGTVVGKLEGER	320	EIKFEFPAMDTV	464	RuBisCO_L	15	RuBisCO_L	3	96.34	RuBisCO_L	RuBisCO_L
LSGGDHIHSGTVVGKLEGER	320	IVGNVFGFKALR	120	RuBisCO_L	15	RuBisCO_L	9	83.87	RuBisCO_L	RuBisCO_L
LSGGDHIHSGTVVGKLEGER	320	TSIVGNVFGFKALR	118	RuBisCO_L	15	RuBisCO_L	11	116.52	RuBisCO_L	RuBisCO_L
LSGGDHIHSGTVVGKLEGER	320	VFGFKALR	124	RuBisCO_L	15	RuBisCO_L	5	101.72	RuBisCO_L	RuBisCO_L
LSGGDHIHSGTVVGKLEGER	320	VKTFQGPPHGIQVER	145	RuBisCO_L	15	RuBisCO_L	2	105.14	RuBisCO_L	RuBisCO_L
LSGGDHIHSGTVVGKLEGER	320	VLAKALR	313	RuBisCO_L	15	RuBisCO_L	4	109.53	RuBisCO_L	RuBisCO_L
LVLPGELAKHAVSEGTK	124	EIAQDFKTDLR	74	His_H2B	9	His_H3	7	90.99	His_H2B	His_H3
NETIQFEQQKAINQVR	126	VINALAKPIDGR	108	ATPF	10	ATPA	7	170.17	ATPF	ATPA
NLKQASR	158	ALKNGK	165	PPIase[3]	3	PPIase[3]	3	78.19	PPIase[3]	PPIase[3]
QAKFASFFGPGISAEVGK	249	SLQLSDFEKR	239	uncharact[1]	3	uncharact[1]	9	72.23	uncharact[1]	uncharact[1]
SAGKPKNVSSGSPWYGPDR	38	ATQTVESSSR	2	LHCB1.1	4	PSBH	1	77.5	LHCB1.1	PSBH
SATLKLPSGEVR	167	AAGAVAKLIAK	153	RibProt_uL2cz	5	RibProt_uL2cz	7	98.5	RibProt_uL2cz	RibProt_uL2cz
SIGKNVSPIEVK	192	EGPNLLKLAR	126	PSAD	4	PSAD	7	76.13	PSAD	PSAD
SIGKNVSPIEVK	192	FTGKQPYDL	204	PSAD	4	PSAD	4	79.83	PSAD	PSAD
SIGKNVSPIEVK	192	KEQCLALGTR	136	PSAD	4	PSAD	1	110.63	PSAD	PSAD
SIGKNVSPIEVK	192	KESYWYK	75	PSAD	4	PSAE	1	104.64	PSAD	PSAE
SIPTVLFFKNGER	146	KESIIGAVPK	159	TRXM	9	TRXM	1	97.6	TRXM	TRXM
SRPKPTTVGALLKPLNSEYGK	12	TQSNPNEQNVELNR	2	PSBH	4	PSBL	1	162.97	PSBH	PSBL
STGGKAPR	11	TKQTAR	4	His_H3	5	His_H3	2	87.26	His_H3	His_H3
STLTDSIEKYLSP	169	KESIIGAVPK	159	TRXM	9	TRXM	1	92.69	TRXM	TRXM
SVKAGLQFPVGR	29	AVTKFTSS	141	His_H2A	3	His_H2B	4	72.62	His_H2A	His_H2B
TADGDEGGKHQVIAATVK	216	AQAGDKR	242	PSBP	9	PSBP	6	70.49	PSBP	PSBP
TAGKPK	38; 316; 38	SAGKPK	38	LHCB1.3; LHCB1.3; LHCB1.4	4	LHCB1.1	4	76.27	LHCB1.3; LHCB1.3; LHCB1.4	LHCB1.1
TAGKPKNVSSGSPWYGPDR	38; 316	ATQTVESSSR	2	LHCB1.3; LHCB1.3	6	PSBH	1	89.9	LHCB1.3; LHCB1.3	PSBH
TESADVKSTSLQPYSEVFGLQR	113	ATQTVESSSR	2	LHCB4.2	7	PSBH	1	116.35	LHCB4.2	PSBH
TGKPSLDLPK	128	GLPWYR	2	PSBB	3	PSBB	1	90.32	PSBB	PSBB
TGKPSLDLPK	128	LYKGLR	225	PSBB	3	PSBB	3	104.48	PSBB	PSBB
TGKPSLDLPK	128	TIAVGKFTK	2	PSBB	3	PSBD	6	79.45	PSBB	PSBD
TKGPLFGFTK	191	AVIPPGKDVR	175	PSBS	2	PSBS	7	60.36	PSBS	PSBS
TKQTAR	4	KQLATK	19	His_H3	2	His_H3	1	104.62	His_H3	His_H3
TLEQFENYKNETIQFEQQKAINQVR	117	VINALAKPIDGR	108	ATPF	19	ATPA	7	151.51	ATPF	ATPA
TLSKPVEHPSELPK	98	DTEKEGK	379	Glut_synth	4	Glut_synth	4	59.03	Glut_synth	Glut_synth
TQSNPNEQNVELNR	2	ATQTVESSSR	2	PSBL	1	PSBH	1	101.52	PSBL	PSBH
TQSNPNEQNVELNR	2	TGKPSLDLPK	128	PSBL	1	PSBB	3	100.82	PSBL	PSBB
TVISAKPKDEK	174	KSLQELTSK	185	PSBQ	8	PSBQ	1	74.42	PSBQ	PSBQ
TVKSAPQSLWYGPDRPK	39	AKVAVASPADDELAK	62	LHCB2.1	3	LHCB5	2	118.33	LHCB2.1	LHCB5
TVKSAPQSLWYGPDRPK	39	ATQTVESSSR	2	LHCB2.1	3	PSBH	1	133.99	LHCB2.1	PSBH
TVKSAPQSLWYGPDRPK	39	TAGKPK	38; 316; 38	LHCB2.1	3	LHCB1.3; LHCB1.3; LHCB1.4	4	87.23	LHCB2.1	LHCB1.3; LHCB1.3; LHCB1.4
TVKSAPQSLWYGPDRPK	39	TIAVGKFTK	2	LHCB2.1	3	PSBD	6	84.02	LHCB2.1	PSBD
VDLPGSYHTEWSKLAR	511	KSDPNVAAALH	527	6PGD2	13	6PGD2	1	111.17	6PGD2	6PGD2
VINALAKPIDGR	108	ADEISKIIR	6	ATPA	7	ATPA	6	123.34	ATPA	ATPA
VINALAKPIDGR	108	VIVEKPFGR	226	ATPA	7	G6PDC	5	74.74	ATPA	G6PDC
VKTFQGPPHGIQVER	145	DDYTEKDR	351	RuBisCO_L	1	RuBisCO_L	6	132.11	RuBisCO_L	RuBisCO_L
VKTFQGPPHGIQVER	145	VLAKALR	313	RuBisCO_L	1	RuBisCO_L	4	101.61	RuBisCO_L	RuBisCO_L
VKTFQGPPHGIQVER	145	VLAKALR	313	RuBisCO_L	2	RuBisCO_L	4	93.6	RuBisCO_L	RuBisCO_L
VPTPNVSVVDLVVNIEKVGVTAEDVNNAFR	320	KAAAGPLK	350	G3PB	17	G3PB	1	97.31	G3PB	G3PB
VSAGLAENQSFSEAWSKIPEK	288	AEGISKNSGPDFQNTK	145	PSBB	17	PSBO	6	88.95	PSBB	PSBO
VSASEILNVKQFIDR	137	DGTLPYTKDR	111	PSBQ	10	PSBQ	8	75.31	PSBQ	PSBQ
VSASEILNVKQFIDR	137	KAWPSLQNDLR	152	PSBQ	10	PSBQ	1	280.31	PSBQ	PSBQ
YDLKTVISAKPK	170	DGTLPYTKDR	111	PSBQ	4	PSBQ	8	65.68	PSBQ	PSBQ
YLLFKTSR	142	KIAGTE	162	CURT1A	5	CURT1A	1	64.21	CURT1A	CURT1A
YNKKPTITSR	107	KSVETYK	56	His_H2B	3	His_H2B	1	128.65	His_H2B	His_H2B
YPSLKVQDNFR	189	KSQLLHR	182	HMBS	5	HMBS	1	96.96	HMBS	HMBS
