## Supplementary material for "Deciphering Photosynthetic Protein Networks: A Crosslinking-MS Strategy for Studying Functional Thylakoid Membranes": Source Data S2: So_P2_TMPAC.csv

PepSeq1	PepPos1	PepSeq2	PepPos2	Protein1	LinkPos1	Protein2	LinkPos2	Score	Protein1fasta	Protein2fasta
AKVAVASPADDELAK	62	ATQTVESSSR	2	LHCB5	2	PSBH	1	109.46	LHCB5	PSBH
AKVAVASPADDELAK	62	KAATPPAK	52	LHCB5	2	LHCB5	1	77.91	LHCB5	LHCB5
AQAGDKR	242	WFKGAK	249	PSBP	6	PSBP	3	71.79	PSBP	PSBP
ATLKSDGVFR	435	GLPWYR	2	PSBB	4	PSBB	1	84.06	PSBB	PSBB
ATPEQVADYTLKLLHR	279	TAKTVASPGR	56	FBA	12	FBA	3	118.03	FBA	FBA
ATQTVESSSR	2	AATPPAKSK	53	PSBH	1	LHCB5	7	62.71	PSBH	LHCB5
ATQTVESSSR	2	KSAGKPK	37	PSBH	1	LHCB1.1	1	78.16	PSBH	LHCB1.1
ATQTVESSSR	2	KTAGKPK	37; 315; 37	PSBH	1	LHCB1.3; LHCB1.3; LHCB1.4	1	70.49	PSBH	LHCB1.3; LHCB1.3; LHCB1.4
ATQTVESSSR	2	QPEAEGKIR	42	PSBH	1	ATPH	7	76.59	PSBH	ATPH
ATQTVESSSR	2	TIAVGKFTK	2	PSBH	1	PSBD	6	102.98	PSBH	PSBD
ATSIPADNVPDMQK	52	KPDLNDPVLR	6	UCRIA	1	PETD	1	100.82	UCRIA	PETD
DDYTEKDR	351	VLAKALR	313	RuBisCO_L	6	RuBisCO_L	4	93.6	RuBisCO_L	RuBisCO_L
DEKDLFDSMDDWLR	11	TIAVGKFTK	2	PSBD	3	PSBD	6	80.38	PSBD	PSBD
DGVYPEKVNPGR	172	IKYQFYR	152	PSAD	7	PSAD	2	78	PSAD	PSAD
DILPQLKTGDIIR	374	FAKLVEGQDR	387	PPIase37	7	PPIase37	3	71.95	PPIase37	PPIase37
DITLGFVDLLRDDYTEKDR	340	VKTFQGPPHGIQVER	145	RuBisCO_L	17	RuBisCO_L	1	92.44	RuBisCO_L	RuBisCO_L
EAKELIEGLPK	151	ISVIKAVR	135	RibProt_bL12c	3	RibProt_bL12c	5	164.78	RibProt_bL12c	RibProt_bL12c
EDILSKPENIR	922	EKIVEGR	933	EF-Ts	6	EF-Ts	2	67.76	EF-Ts	EF-Ts
EGGKTVGAGVIQSIIE	470	KEEGGR	400	EF-Tu	4	EF-Tu	1	63.05	EF-Tu	EF-Tu
EISKDEISDALER	480	DVDFDKVAR	444	FTSH_Pase	4	FTSH_Pase	6	105.42	FTSH_Pase	FTSH_Pase
ELLKEYVDR	264	NLLSKLVQAK	254	THF1	4	THF1	5	120.76	THF1	THF1
EVKVVNTGTVLQVGDGIAR	23	ADEISKIIR	6	ATPA	3	ATPA	6	72.02	ATPA	ATPA
EVKVVNTGTVLQVGDGIAR	23	VINALAKPIDGR	108	ATPA	3	ATPA	7	73.62	ATPA	ATPA
EVQKPLEDITESLR	132	YALPIDNKAIR	121	PPIase[3]	4	PPIase[3]	8	144.29	PPIase[3]	PPIase[3]
FAAGTEAIAKK	359	LEEISKK	370	PGKH	10	PGKH	6	72.34	PGKH	PGKH
FTKDEK	8	LYKGLR	225	PSBD	3	PSBB	3	71.75	PSBD	PSBB
FTKDEK	8	SGSTGER	2	PSBD	3	PSBE	1	63.58	PSBD	PSBE
FVDEPTTGLEKAVIPPGK	164	SALGLKTK	185	PSBS	11	PSBS	6	78.17	PSBS	PSBS
FVDEPTTGLEKAVIPPGK	164	TKGPLFGFTK	191	PSBS	11	PSBS	2	92.69	PSBS	PSBS
GDEEELQKENNK	263	GSSFLDPKGR	236	PSBO	8	PSBO	8	70	PSBO	PSBO
GDEEELQKENNKNVASSK	263	GSSFLDPKGR	236	PSBO	12	PSBO	8	74.17	PSBO	PSBO
GGDVKSSGSTSGK	57	KGGTTSGK	70	tsp9	5	tsp9	1	161.77	tsp9	tsp9
GHSLESIKASIESR	216	KPDFDAYIDPQK	230	KPPR	8	KPPR	1	166.17	KPPR	KPPR
GVGSVVAVDQDPKTR	82	AKQIASAPR	36	PSAE	13	PSAC	2	97.64	PSAE	PSAC
GVGSVVAVDQDPKTRYPVVVR	82	AEEAAAAPAAASPEGEAPK	36	PSAE	13	PSAE	1	110.53	PSAE	PSAE
GVGSVVAVDQDPKTRYPVVVR	82	AKQIASAPR	36	PSAE	13	PSAC	2	85.31	PSAE	PSAC
INPTTSDPGVSTLEKK	3	IYNALIVKGR	43	ATPB	15	ATPB	8	84.86	ATPB	ATPB
INPTTSDPGVSTLEKK	3	MPNIYNALIVKGR	40	ATPB	15	ATPB	11	76.77	ATPB	ATPB
ISVIKAVR	135	TFQKER	149	RibProt_bL12c	5	RibProt_uS10c	4	71.79	RibProt_bL12c	RibProt_uS10c
ITKEDQFYETDPILR	42	KPDLNDPVLR	6	tsp9	3	PETD	1	100.82	tsp9	PETD
IVDWLASSFKR	304	DEGIDLLKDK	315	HSC70-9	10	HSC70-9	8	77.5	HSC70-9	HSC70-9
KAWPSLQNDLR	152	AKVSASEILNVK	135	PSBQ	1	PSBQ	2	135.35	PSBQ	PSBQ
KAWPSLQNDLR	152	DGTLPYTKDR	111	PSBQ	1	PSBQ	8	85.85	PSBQ	PSBQ
KELAEDIESLK	150	YLLFKTSR	142	CURT1A	1	CURT1A	5	135.81	CURT1A	CURT1A
KEQCLALGTR	136	EGPNLLKLAR	126	PSAD	1	PSAD	7	118.06	PSAD	PSAD
KLTEQEVR	405	KELEEQVK	397	pTAC16	1	pTAC16	1	116.12	pTAC16	pTAC16
KLTSKADAFEYADQVLEK	140	NKSDPDVADAVTELR	91	UPF0603	1	PSB27-H1	2	125.82	UPF0603	PSB27-H1
KLTSKADAFEYADQVLEK	140	NKSDPDVADAVTELR	91	UPF0603	5	PSB27-H1	2	176.79	UPF0603	PSB27-H1
KPILQLAEIK	233	NAELDTEKR	206	LHCB4.2	1	LHCB4.2	8	86.11	LHCB4.2	LHCB4.2
KSAGKPK	37	SGSTGER	2	LHCB1.1	1	PSBE	1	100.91	LHCB1.1	PSBE
KSITDFGSPEDFLSQVDYLLGK	150	HQVIAATVKDGK	225	PSBP	1	PSBP	9	85.26	PSBP	PSBP
KSITDFGSPEDFLSQVDYLLGK	150	TADGDEGGKHQVIAATVKDGK	216	PSBP	1	PSBP	18	132.88	PSBP	PSBP
KSWIPAVK	58	AAAAPK	52	LHCB6	1	LHCB6	1	66.56	LHCB6	LHCB6
KTAGKPK	37; 315; 37	AAAAPK	52	LHCB1.3; LHCB1.3; LHCB1.4	1	LHCB6	1	115.03	LHCB1.3; LHCB1.3; LHCB1.4	LHCB6
KTAGKPK	37; 315; 37	KSAGKPK	37	LHCB1.3; LHCB1.3; LHCB1.4	1	LHCB1.1	1	124.87	LHCB1.3; LHCB1.3; LHCB1.4	LHCB1.1
KTAGKPK	37; 315; 37	SGSTGER	2	LHCB1.3; LHCB1.3; LHCB1.4	1	PSBE	1	87.85	LHCB1.3; LHCB1.3; LHCB1.4	PSBE
KTLSINYNR	335	IGSVKNTQK	51	ATPG	1	ATPG	5	66.99	ATPG	ATPG
KVEMDADQFR	87	AIEQLEKAR	74	ATPF	1	ATPF	7	159.26	ATPF	ATPF
KWVNSVGVDNVGK	357	KLVNSK	370	RuBisCO_Act	1	RuBisCO_Act	1	85.52	RuBisCO_Act	RuBisCO_Act
KYDEIDAAPEER	122	GIQKIDIQR	367	EF-Tu	1	EF-Tu	4	66.99	EF-Tu	EF-Tu
LEKTVEEGER	382	LSMKAAFGR	251	VDE	3	PPOX	4	74.64	VDE	PPOX
LENDHLAQIAKGVQK	186	ITGAKNVR	201	ATPD	11	ATPD	5	86.34	ATPD	ATPD
LFKENTPSVVYITNLATK	169	KLQSDELATVR	158	ProtDo-like1	3	ProtDo-like1	1	114.02	ProtDo-like1	ProtDo-like1
LGLSAKNYGR	178	VLAKALR	313	RuBisCO_L	6	RuBisCO_L	4	81.22	RuBisCO_L	RuBisCO_L
LHPGGPFDPLGLAKDPDQAALLK	215	ATQTVESSSR	2	LHCB5	14	PSBH	1	58.64	LHCB5	PSBH
LNAVESIFNDAESIAKAIGNASK	172	SLIPVVKNSPAFVGSSR	94	pTAC16	16	pTAC16	7	186.3	pTAC16	pTAC16
LNIDPKYNDQQLR	162	VDKTGIVHIPFGK	279	RibProt_uL1c	6	RibProt_uL1c	3	103.91	RibProt_uL1c	RibProt_uL1c
LSEVGQAIDSNDLKAASSVLGASTDTDWIK	140	LISTVALKDVESSK	198	TL16	14	TL16	8	86.01	TL16	TL16
LSGGDHIHSGTVVGKLEGER	320	EIKFEFPAMDTV	464	RuBisCO_L	15	RuBisCO_L	3	88.68	RuBisCO_L	RuBisCO_L
LSGGDHIHSGTVVGKLEGER	320	IVGNVFGFKALR	120	RuBisCO_L	15	RuBisCO_L	9	77.38	RuBisCO_L	RuBisCO_L
LSGGDHIHSGTVVGKLEGER	320	QKNHGMHFR	304	RuBisCO_L	15	RuBisCO_L	2	66.99	RuBisCO_L	RuBisCO_L
LSGGDHIHSGTVVGKLEGER	320	TSIVGNVFGFKALR	118	RuBisCO_L	15	RuBisCO_L	11	166.07	RuBisCO_L	RuBisCO_L
LSGGDHIHSGTVVGKLEGER	320	VFGFKALR	124	RuBisCO_L	15	RuBisCO_L	5	92.28	RuBisCO_L	RuBisCO_L
LSGGDHIHSGTVVGKLEGER	320	VKTFQGPPHGIQVER	145	RuBisCO_L	15	RuBisCO_L	1	82.28	RuBisCO_L	RuBisCO_L
LSGGDHIHSGTVVGKLEGER	320	VLAKALR	313	RuBisCO_L	15	RuBisCO_L	4	109.53	RuBisCO_L	RuBisCO_L
LSGGDHIHSGTVVGKLEGER	320	VTMKGR	487	RuBisCO_L	15	GLTB	4	56.47	RuBisCO_L	GLTB
LVLPGELAKHAVSEGTK	124	EIAQDFKTDLR	74	His_H2B	9	His_H3	7	90.63	His_H2B	His_H3
NETIQFEQQKAINQVR	126	VINALAKPIDGR	108	ATPF	10	ATPA	7	151.04	ATPF	ATPA
NLKQASR	158	ALKNGK	165	PPIase[3]	3	PPIase[3]	3	85.52	PPIase[3]	PPIase[3]
NLKQASR	158	INKDAK	171	PPIase[3]	3	RLD14	3	58.16	PPIase[3]	RLD14
QAKFASFFGPGISAEVGK	249	SLQLSDFEKR	239	uncharact[1]	3	uncharact[1]	9	72.23	uncharact[1]	uncharact[1]
QKIGDPTTR	496	SGSTGER	2	PSBB	2	PSBE	1	78.16	PSBB	PSBE
QKNHGMHFR	304	VLAKALR	313	RuBisCO_L	2	RuBisCO_L	4	77.94	RuBisCO_L	RuBisCO_L
RIDSTYLQGAPAKIR	172	LGTKALVPGFEEGIR	187	PPIase[2]	13	PPIase[2]	4	105.57	PPIase[2]	PPIase[2]
SAGKPKNVSSGSPWYGPDR	38	ATQTVESSSR	2	LHCB1.1	4	PSBH	1	88.73	LHCB1.1	PSBH
SAGKPKNVSSGSPWYGPDR	38	ATQTVESSSR	2	LHCB1.1	6	PSBH	1	102.98	LHCB1.1	PSBH
SASEILNVKQFIDR	138	KAWPSLQNDLR	152	PSBQ	9	PSBQ	1	86.83	PSBQ	PSBQ
SATLKLPSGEVR	167	AAGAVAKLIAK	153	RibProt_uL2cz	5	RibProt_uL2cz	7	123.96	RibProt_uL2cz	RibProt_uL2cz
SGSTGER	2	SAGKPK	38	PSBE	1	LHCB1.1	4	76.05	PSBE	LHCB1.1
SGSTGER	2	TAGKPK	38; 316; 38	PSBE	1	LHCB1.3; LHCB1.3; LHCB1.4	4	72.34	PSBE	LHCB1.3; LHCB1.3; LHCB1.4
SIGKNVSPIEVK	192	EGPNLLKLAR	126	PSAD	4	PSAD	7	70	PSAD	PSAD
SIGKNVSPIEVK	192	KESYWYK	75	PSAD	4	PSAE	1	93.6	PSAD	PSAE
SIPTVLFFKNGERK	146	AKPGHFSR	27	TRXM	9	PSAA	1	59.8	TRXM	PSAA
SRPKPTTVGALLKPLNSEYGK	12	ATQTVESSSR	2	PSBH	4	PSBH	1	154.29	PSBH	PSBH
SRPKPTTVGALLKPLNSEYGK	12	ATQTVESSSR	2	PSBH	13	PSBH	1	75.31	PSBH	PSBH
SRPKPTTVGALLKPLNSEYGK	12	MTQSNPNEQNVELNR	1	PSBH	4	PSBL	1	96.71	PSBH	PSBL
SRPKPTTVGALLKPLNSEYGK	12	TQSNPNEQNVELNR	2	PSBH	4	PSBL	1	162.97	PSBH	PSBL
SSKAGLQFPVGR	21	AVTKFTSS	141	His_H2A[iso2]	3	His_H2B	4	92.92	His_H2A[iso2]	His_H2B
STLTDSIEKYLSP	169	KESIIGAVPK	159	TRXM	9	TRXM	1	91.6	TRXM	TRXM
SVKAGLQFPVGR	29	AVTKFTSS	141	His_H2A	3	His_H2B	4	86.34	His_H2A	His_H2B
TADGDEGGKHQVIAATVK	216	AQAGDKR	242	PSBP	9	PSBP	6	84.11	PSBP	PSBP
TAGKPK	38; 316; 38	SAGKPK	38	LHCB1.3; LHCB1.3; LHCB1.4	4	LHCB1.1	4	87.26	LHCB1.3; LHCB1.3; LHCB1.4	LHCB1.1
TAGKPKNVSSGSPWYGPDR	38; 316	ATQTVESSSR	2	LHCB1.3; LHCB1.3	4	PSBH	1	102.98	LHCB1.3; LHCB1.3	PSBH
TAGKPKNVSSGSPWYGPDR	38; 316	ATQTVESSSR	2	LHCB1.3; LHCB1.3	6	PSBH	1	102.98	LHCB1.3; LHCB1.3	PSBH
TAGKPKTVQSSSPWYGPDR	38	ATQTVESSSR	2	LHCB1.4	6	PSBH	1	71.03	LHCB1.4	PSBH
TESADVKSTSLQPYSEVFGLQR	113	ATQTVESSSR	2	LHCB4.2	7	PSBH	1	102.98	LHCB4.2	PSBH
TGKPSLDLPK	128	GLPWYR	2	PSBB	3	PSBB	1	109.28	PSBB	PSBB
TGKPSLDLPK	128	LYKGLR	225	PSBB	3	PSBB	3	77.93	PSBB	PSBB
TGKPSLDLPK	128	TIAVGKFTK	2	PSBB	3	PSBD	6	99.51	PSBB	PSBD
TIAVGKFTKDEK	2	LYKGLR	225	PSBD	6	PSBB	3	78.19	PSBD	PSBB
TKGPLFGFTK	191	AVIPPGKDVR	175	PSBS	2	PSBS	7	79.45	PSBS	PSBS
TKQTAR	4	KQLATK	19	His_H3	2	His_H3	1	121.92	His_H3	His_H3
TQSNPNEQNVELNR	2	ATQTVESSSR	2	PSBL	1	PSBH	1	86.11	PSBL	PSBH
TQSNPNEQNVELNR	2	TGKPSLDLPK	128	PSBL	1	PSBB	3	116.35	PSBL	PSBB
TVISAKPKDEK	174	KSLQELTSK	185	PSBQ	6	PSBQ	1	97.07	PSBQ	PSBQ
TVISAKPKDEK	174	KSLQELTSK	185	PSBQ	8	PSBQ	1	86.87	PSBQ	PSBQ
TVKSAPQSLWYGPDRPK	39	AAAAPK	52	LHCB2.1	3	LHCB6	1	69.64	LHCB2.1	LHCB6
TVKSAPQSLWYGPDRPK	39	AKVAVASPADDELAK	62	LHCB2.1	3	LHCB5	2	152.47	LHCB2.1	LHCB5
TVKSAPQSLWYGPDRPK	39	ATQTVESSSR	2	LHCB2.1	3	PSBH	1	121.68	LHCB2.1	PSBH
TVKSAPQSLWYGPDRPK	39	TAGKPK	38; 316; 38	LHCB2.1	3	LHCB1.3; LHCB1.3; LHCB1.4	4	99.63	LHCB2.1	LHCB1.3; LHCB1.3; LHCB1.4
TVKSAPQSLWYGPDRPK	39	TIAVGKFTK	2	LHCB2.1	3	PSBD	6	99.51	LHCB2.1	PSBD
TVKSAPQSLWYGPDRPK	39	TQSNPNEQNVELNR	2	LHCB2.1	3	PSBL	1	119.21	LHCB2.1	PSBL
VDLPGSYHTEWSKLAR	511	KSDPNVAAALH	527	6PGD2	13	6PGD2	1	99.44	6PGD2	6PGD2
VINALAKPIDGR	108	ADEISKIIR	6	ATPA	7	ATPA	6	123.34	ATPA	ATPA
VINALAKPIDGR	108	KYLVELR	456	ATPA	7	ATPA	1	102.29	ATPA	ATPA
VINALAKPIDGR	108	VIVEKPFGR	226	ATPA	7	G6PDC	5	62.84	ATPA	G6PDC
VKTFQGPPHGIQVER	145	DDYTEKDR	351	RuBisCO_L	1	RuBisCO_L	6	80.68	RuBisCO_L	RuBisCO_L
VKTFQGPPHGIQVER	145	LGLSAKNYGR	178	RuBisCO_L	2	RuBisCO_L	6	177.91	RuBisCO_L	RuBisCO_L
VKTFQGPPHGIQVER	145	VLAKALR	313	RuBisCO_L	1	RuBisCO_L	4	102.29	RuBisCO_L	RuBisCO_L
VLVDWLQDKLGVSAASFAPAAAVAAPGAPADAAPAVEEK	81	AVEAPEKIEQLGTQLSGLTLEEAR	57	RibProt_bL12c	9	RibProt_bL12c	1	190.86	RibProt_bL12c	RibProt_bL12c
VPTPNVSVVDLVVNIEKVGVTAEDVNNAFR	320	KAAAGPLK	350	G3PB	17	G3PB	1	112.87	G3PB	G3PB
VSAGLAENQSFSEAWSKIPEK	288	AEGISKNSGPDFQNTK	145	PSBB	17	PSBO	6	76.83	PSBB	PSBO
VSASEILNVKQFIDR	137	DGTLPYTKDR	111	PSBQ	10	PSBQ	8	89.9	PSBQ	PSBQ
VSASEILNVKQFIDR	137	KAWPSLQNDLR	152	PSBQ	10	PSBQ	1	294.75	PSBQ	PSBQ
YDLKTVISAKPK	170	DGTLPYTKDR	111	PSBQ	4	PSBQ	8	101	PSBQ	PSBQ
YNKKPTITSR	107	KSVETYK	56	His_H2B	3	His_H2B	1	93.6	His_H2B	His_H2B
YPSLKVQDNFR	189	KSQLLHR	182	HMBS	5	HMBS	1	161.69	HMBS	HMBS
