## Supplementary material for "Deciphering Photosynthetic Protein Networks: A Crosslinking-MS Strategy for Studying Functional Thylakoid Membranes": Source Data S2: At_P1.csv

PepSeq1	PepPos1	PepSeq2	PepPos2	Protein1	LinkPos1	Protein2	LinkPos2	Score	Protein1fasta	Protein2fasta
AAAAGFEKGIDR	450	VGGKRK	167	PSBC	8	PNSL4	4	41.57	PSBC	PNSL4
AAAAQPK	48	TKAAPK	58	LHCB6	1	PSBS	2	72.73	LHCB6	PSBS
AAAAQPK	48	TVAKPK	38	LHCB6	1	LHCB1.3	4	72.05	LHCB6	LHCB1.3
AEDEEYIK	69	ALLGKASFR	121	PSB27-H1	1	PSB27-H1	5	67.06	PSB27-H1	PSB27-H1
AEKTESSSAAPAVK	44	EKTESSSAAPAVK	45	PSAD2	3	PSAD2	2	62.55	PSAD2	PSAD2
AKTVISDRPLWFPGAK	45	ATQTVEDSSR	2	LHCB4.2	2	PSBH	1	76.06	LHCB4.2	PSBH
AQAVTSMAGLR	2	KFLVQLR	456	PSBQ2	1	ATPA	1	41.98	PSBQ2	ATPA
ATQTVEDSSR	2	FTKDEK	8	PSBH	1	PSBD	3	62.39	PSBH	PSBD
ATQTVEDSSR	2	GLPWYR	2	PSBH	1	PSBB	1	72.73	PSBH	PSBB
ATQTVEDSSR	2	KKPAPAK	42	PSBH	1	LHCB5	2	72.05	PSBH	LHCB5
ATQTVEDSSR	2	KLFVYPVK	177	PSBH	1	PSB33	1	46.35	PSBH	PSB33
ATQTVEDSSR	2	KTVAKPK	37	PSBH	1	LHCB1.3	1	104.64	PSBH	LHCB1.3
ATQTVEDSSR	2	KTVAKPK	37	PSBH	1	LHCB1.3	5	87.76	PSBH	LHCB1.3
ATQTVEDSSR	2	LGDPTTKR	498	PSBH	1	PSBB	7	101.72	PSBH	PSBB
ATQTVEDSSR	2	LYKGLR	225	PSBH	1	PSBB	3	90.57	PSBH	PSBB
ATQTVEDSSR	2	NAELDSEKR	207; 204	PSBH	1	LHCB4.1; LHCB4.2	8	118.06	PSBH	LHCB4.1; LHCB4.2
ATQTVEDSSR	2	TGKPSLDLPK	128	PSBH	1	PSBB	3	132.72	PSBH	PSBB
ATQTVEDSSR	2	TIALGKFTK	2	PSBH	1	PSBD	6	123.34	PSBH	PSBD
ATQTVEDSSR	2	TVAKPK	38	PSBH	1	LHCB1.3	4	78.19	PSBH	LHCB1.3
DEKDLFDIMDDWLR	11	TIALGKFTK	2	PSBD	3	PSBD	6	76.59	PSBD	PSBD
DFALALKDR	104	SKASYLR	155	PSBQ1	7	PSBQ1	2	81	PSBQ1	PSBQ1
DGVYPEKANPGR	168; 164	AKQIASAPR	36	PSAD1; PSAD2	7	PSAC	2	77.76	PSAD1; PSAD2	PSAC
DGVYPEKANPGR	168; 164	GPQEPPKLGPR	132	PSAD1; PSAD2	7	PSAH2	7	56.41	PSAD1; PSAD2	PSAH2
DGVYPEKANPGR	168; 164	SIGKNVSPIEVK	188; 184	PSAD1; PSAD2	7	PSAD1; PSAD2	4	104.76	PSAD1; PSAD2	PSAD1; PSAD2
DGVYPEKANPGR	168; 164	YKITYQFYR	146; 142	PSAD1; PSAD2	7	PSAD1; PSAD2	2	124.37	PSAD1; PSAD2	PSAD1; PSAD2
DISGLTPCK	68	DSKQFAK	77	PSAF	1	PSAF	3	52.59	PSAF	PSAF
EAKELIEGLPK	153	QIALLKLK	83	RibProt_bL12cz	3	PAP6	6	53.47	RibProt_bL12cz	PAP6
EFRGDANQRIAR	2	VAADKAR	364	MDHX2	1	PTA16	5	42.11	MDHX2	PTA16
EGDIEAVLKDIAGR	177	AGSKEGFSYSR	191	THF1	9	THF1	4	66.99	THF1	THF1
EISKDEISDALER	477	DVDYEKVAR	441	FTSH5	4	FTSH5	6	126.05	FTSH5	FTSH5
EKTDSSAAAAAAPATK	46	DGVYPEKANPGR	168; 164	PSAD1	1	PSAD1; PSAD2	7	79.12	PSAD1	PSAD1; PSAD2
EKTDSSAAAAAAPATK	46	DGVYPEKANPGR	168; 164	PSAD1	2	PSAD1; PSAD2	7	79.12	PSAD1	PSAD1; PSAD2
EKTESSSAAPAVK	45	DGVYPEKANPGR	168; 164	PSAD2	1	PSAD1; PSAD2	7	128.48	PSAD2	PSAD1; PSAD2
EKTESSSAAPAVK	45	DGVYPEKANPGR	168; 164	PSAD2	2	PSAD1; PSAD2	7	127.84	PSAD2	PSAD1; PSAD2
ESAKDIINVKPLIDR	129	SKASYLR	155	PSBQ1	4	PSBQ1	2	87.76	PSBQ1	PSBQ1
ETQVEVEEKLAEGR	163	TLKQLENYK	117	PDE334	9	ATPF	3	53.71	PDE334	ATPF
EVKGNMTVDEALK	445	KPAPAK	43	LOX2	3	LHCB5	1	50.61	LOX2	LHCB5
EVKGNMTVDEALK	445	VLPGELAK	127	LOX2	3	His_H2B	1	53.47	LOX2	His_H2B
FGFGTKK	33	TVAKPK	38	LHCB4.2	6	LHCB1.3	4	64.4	LHCB4.2	LHCB1.3
FTKDEK	8	SGSTGER	2	PSBD	3	PSBE[iso1]	1	57.71	PSBD	PSBE[iso1]
GLDEGILSMKAGGK	163	VRFLEQKNK	138	PPIase16-3	10	KRT82	7	46.57	PPIase16-3	KRT82
IKQTAEGLR	93	KVYADAIAR	347	PNSL2	2	PTA16	1	50.04	PNSL2	PTA16
IKQTAEGLRDMR	93	AAAAQPK	48	PNSL2	2	LHCB6	1	40.43	PNSL2	LHCB6
ILRKESYWYK	92	KESYWYK	95	PSAE2	4	PSAE2	1	67.03	PSAE2	PSAE2
ITEAMKLVAAAK	69	DVATILHWKL	338	ATPG1	6	BCA1	9	40.43	ATPG1	BCA1
ITNGLDFEDKLHPGGPFDPLGLAK	190	ASLDGKK	48	LHCB5	10	FTSH2	6	57.07	LHCB5	FTSH2
KAKTVISDRPLWFPGAK	44	FGFSKK	608	LHCB4.2	3	FTSH5	5	41.57	LHCB4.2	FTSH5
KAQLQLAEIK	232	NAELDSEKR	207; 204	LHCB4.2	1	LHCB4.1; LHCB4.2	8	126.85	LHCB4.2	LHCB4.1; LHCB4.2
KASKPTGPSGSPWYGSDR	37	EVKGNMTVDEALK	445	LHCB1.4	1	LOX2	3	40	LHCB1.4	LOX2
KASKPTGPSGSPWYGSDR	37	TVAKPK	38	LHCB1.4	4	LHCB1.3	4	69.64	LHCB1.4	LHCB1.3
KELAEDIESLK	147	KIAGSE	159	CUT1A	1	CUT1A	1	92.15	CUT1A	CUT1A
KELAEDIESLK	147	YLLFKSSR	139	CUT1A	1	CUT1A	5	158.53	CUT1A	CUT1A
KELAEDIESLKK	147	KIAGSE	159	CUT1A	1	CUT1A	1	62.66	CUT1A	CUT1A
KELAEDIESLKK	147	YLLFKSSR	139	CUT1A	1	CUT1A	5	170.86	CUT1A	CUT1A
KFLVQLR	456	FLLQEKV	501	ATPA	1	ATPA	6	146.41	ATPA	ATPA
KFLVQLR	456	LINAEKR	140	ATPA	1	PSBP-like2	6	57.5	ATPA	PSBP-like2
KGGVTLR	95	SGSTGER	2	FIP	1	PSBE[iso1]	1	100.91	FIP	PSBE[iso1]
KGIMALR	2	SGSTGER	2	PSAB[iso1]	1	PSBE[iso1]	1	52.59	PSAB[iso1]	PSBE[iso1]
KGPSGSPWYGSDR	43	TVAKPK	38	LHCB1.3	1	LHCB1.3	4	56.47	LHCB1.3	LHCB1.3
KLQTDELATVR	113	AGGKRR	173	ProtDo-like1	1	PPIase16-3	4	41.57	ProtDo-like1	PPIase16-3
KPDLNDPVLR	6	ASSIPADR	51	PETD	1	UCRIA	1	132.11	PETD	UCRIA
KPDLNDPVLR	6	SGKELPK	94	PETD	1	PSB27-H2	3	44.12	PETD	PSB27-H2
KPENFAK	103	TVAKPK	38	LHCB5	1	LHCB1.3	4	91.93	LHCB5	LHCB1.3
KSWIPAVK	55	AAAAQPK	48	LHCB6	1	LHCB6	1	77.2	LHCB6	LHCB6
KTVAKPK	37	TVAKPK	38	LHCB1.3	1	LHCB1.3	4	128.65	LHCB1.3	LHCB1.3
KTVAKPKGPSGSPWYGSDR	37	KASKPTGPSGSPWYGSDR	37	LHCB1.3	1	LHCB1.4	1	198.65	LHCB1.3	LHCB1.4
KTVAKPKGPSGSPWYGSDR	37	KASKPTGPSGSPWYGSDR	37	LHCB1.3	5	LHCB1.4	1	133.13	LHCB1.3	LHCB1.4
KTVAKPKGPSGSPWYGSDR	37	KGPSGSPWYGSDR	43	LHCB1.3	1	LHCB1.3	1	123.86	LHCB1.3	LHCB1.3
KTVAKPKGPSGSPWYGSDR	37	KGPSGSPWYGSDR	43	LHCB1.3	5	LHCB1.3	1	48.28	LHCB1.3	LHCB1.3
KTVAKPKGPSGSPWYGSDR	37	KGPSGSPWYGSDR	43	LHCB1.3	7	LHCB1.3	1	145.04	LHCB1.3	LHCB1.3
KTVAKPKGPSGSPWYGSDR	37	TVAKPKGPSGSPWYGSDR	38	LHCB1.3	7	LHCB1.3	6	200.54	LHCB1.3	LHCB1.3
LASVKDTSTEVK	125	DASIKEK	118	PDE334	5	PDE334	5	91.93	PDE334	PDE334
LEAPQLAQIAKQVQK	163	LEELKVK	184	ATPD	11	LHCA1	5	52.59	ATPD	LHCA1
LGDPTTKR	498	GLPWYR	2	PSBB	7	PSBB	1	112.31	PSBB	PSBB
LGDPTTKR	498	LYKGLR	225	PSBB	7	PSBB	3	97.87	PSBB	PSBB
LGDPTTKR	498	SGSTGER	2	PSBB	7	PSBE[iso1]	1	104.91	PSBB	PSBE[iso1]
LGDPTTKR	498	TVAKPK	38	PSBB	7	LHCB1.3	4	63.05	PSBB	LHCB1.3
LGFTVPEKR	43	KFLVQLR	456	PAP6	8	ATPA	1	50.04	PAP6	ATPA
LGLSAKNYGR	178	AVIPPGKNVR	166	RuBisCO_L	6	PSBS	7	43.7	RuBisCO_L	PSBS
LLEQNKRIQR	80	ELQEYFKQK	104	PPIase20-2	6	OHP2	7	43	PPIase20-2	OHP2
LLKPLNSEYGK	22	ATQTVEDSSR	2	PSBH	3	PSBH	1	65.8	PSBH	PSBH
MKAKAPENFR	274	ATLKSDGVFR	435	FNRL2	2	PSBB	4	40.1	FNRL2	PSBB
MKAKAPENFR	274	ATLKSDGVFR	435	FNRL2	4	PSBB	4	50.97	FNRL2	PSBB
MSAMSSASDNASDLKK	329	NTQKITEAMK	65	ATPG1	15	ATPG1	4	132.72	ATPG1	ATPG1
NVETEADKFR	87	FLLQEKV	501	ATPF	8	ATPA	6	85.08	ATPF	ATPA
NVGSVVAVDQDPKTR	102	AKQIASAPR	36	PSAE2	13	PSAC	2	71.36	PSAE2	PSAC
NVGSVVAVDQDPKTRYPVVVR	102	AKQIASAPR	36	PSAE2	13	PSAC	2	53.71	PSAE2	PSAC
SGSTGER	2	TKAAPK	58	PSBE[iso1]	1	PSBS	2	69.64	PSBE[iso1]	PSBS
SIKDGNTR	334	TVAKPK	38	KAD5	3	LHCB1.3	4	67.06	KAD5	LHCB1.3
SKAVSETSDELAK	49	ATQTVEDSSR	2	LHCB5	2	PSBH	1	172.15	LHCB5	PSBH
SKAVSETSDELAK	49	KKPAPAK	42	LHCB5	2	LHCB5	1	125.46	LHCB5	LHCB5
SKAVSETSDELAK	49	KKPAPAK	42	LHCB5	2	LHCB5	2	120.29	LHCB5	LHCB5
SKAVSETSDELAK	49	KPAPAK	43	LHCB5	2	LHCB5	1	76.27	LHCB5	LHCB5
SKAVSETSDELAK	49	KVYADAIAR	347	LHCB5	2	PTA16	1	69.2	LHCB5	PTA16
SKAVSETSDELAK	49	LGDPTTKR	498	LHCB5	2	PSBB	7	53.52	LHCB5	PSBB
SKAVSETSDELAK	49	SGSTGER	2	LHCB5	2	PSBE[iso1]	1	84.11	LHCB5	PSBE[iso1]
SKAVSETSDELAK	49	SVNLKPPR	33	LHCB5	2	VCCN1	5	40.95	LHCB5	VCCN1
SKAVSETSDELAK	49	TIALGKFTK	2	LHCB5	2	PSBD	6	129.4	LHCB5	PSBD
SKAVSETSDELAK	49	TVAKPK	38	LHCB5	2	LHCB1.3	4	112.31	LHCB5	LHCB1.3
SKSSPDAEK	205	EAIPIK	83	PSBQ2	2	PSBQ2	1	94.67	PSBQ2	PSBQ2
SKYKITYQFYR	144; 140	DDYVEKDR	351	PSAD1; PSAD2	4	RuBisCO_L	6	49.35	PSAD1; PSAD2	RuBisCO_L
STLSMQKTDPNVADAVAELR	87	LTSKADAFEYADQVLEK	138	PSB27-H1	7	TL18.3	4	163.72	PSB27-H1	TL18.3
STTVGKLLKPLNSEYGK	16	ATQTVEDSSR	2	PSBH	6	PSBH	1	110.87	PSBH	PSBH
TGKPSLDLPK	128	GLPWYR	2	PSBB	3	PSBB	1	129.72	PSBB	PSBB
TGKPSLDLPK	128	LGDPTTKR	498	PSBB	3	PSBB	7	131.34	PSBB	PSBB
TGKPSLDLPK	128	LYKGLR	225	PSBB	3	PSBB	3	104.48	PSBB	PSBB
TGKPSLDLPK	128	TIALGKFTK	2	PSBB	3	PSBD	6	121.68	PSBB	PSBD
TGSKDLPIR	47	DPKIFDR	426	CP74A	4	CP74A	3	128.89	CP74A	CP74A
TIALGKFTK	2	AAAAQPK	48	PSBD	6	LHCB6	1	57.07	PSBD	LHCB6
TIALGKFTK	2	ASSIPADR	51	PSBD	6	UCRIA	1	97.31	PSBD	UCRIA
TIALGKFTK	2	KGGVTLR	95	PSBD	6	FIP	1	70.49	PSBD	FIP
TIALGKFTK	2	LGDPTTKR	498	PSBD	6	PSBB	7	136.44	PSBD	PSBB
TIALGKFTK	2	LYKGLR	225	PSBD	6	PSBB	3	66.56	PSBD	PSBB
TIALGKFTK	2	SGSTGER	2	PSBD	6	PSBE[iso1]	1	63.58	PSBD	PSBE[iso1]
TIALGKFTK	2	TVAKPK	38	PSBD	6	LHCB1.3	4	78.19	PSBD	LHCB1.3
TVAKPKGPSGSPWYGSDR	38	ASKPTGPSGSPWYGSDR	38	LHCB1.3	6	LHCB1.4	3	357.52	LHCB1.3	LHCB1.4
TVAKPKGPSGSPWYGSDR	38	ATQTVEDSSR	2	LHCB1.3	4	PSBH	1	177.42	LHCB1.3	PSBH
TVAKPKGPSGSPWYGSDR	38	ATQTVEDSSR	2	LHCB1.3	6	PSBH	1	175.34	LHCB1.3	PSBH
TVAKPKGPSGSPWYGSDR	38	KGPSGSPWYGSDR	43	LHCB1.3	4	LHCB1.3	1	133.57	LHCB1.3	LHCB1.3
TVAKPKGPSGSPWYGSDR	38	SGSTGER	2	LHCB1.3	6	PSBE[iso1]	1	70.49	LHCB1.3	PSBE[iso1]
TVAKPKGPSGSPWYGSDR	38	SKAVSETSDELAK	49	LHCB1.3	6	LHCB5	2	214.12	LHCB1.3	LHCB5
TVAKPKGPSGSPWYGSDR	38	TIALGKFTK	2	LHCB1.3	4	PSBD	6	85.31	LHCB1.3	PSBD
TVKSTPQSIWYGPDRPK	40	SGSTGER	2	LHCB2.2	3	PSBE[iso1]	1	57.07	LHCB2.2	PSBE[iso1]
TVKSTPQSIWYGPDRPK	40	TVAKPK	38	LHCB2.2	3	LHCB1.3	4	71.75	LHCB2.2	LHCB1.3
VGSVVAVDQDPKTR	103	AKQIASAPR	36	PSAE2	12	PSAC	2	105.42	PSAE2	PSAC
WFKGAR	245	AQAGDKR	238	PSBP1	3	PSBP1	6	87.26	PSBP1	PSBP1
YHGASKELMIAR	27	VAADKAR	364	PPD5	6	PTA16	5	42.11	PPD5	PTA16
