## Supplementary material for "Deciphering Photosynthetic Protein Networks: A Crosslinking-MS Strategy for Studying Functional Thylakoid Membranes": Source Data S2: At_P1_TMPAC.csv

PepSeq1	PepPos1	PepSeq2	PepPos2	Protein1	LinkPos1	Protein2	LinkPos2	Score	Protein1fasta	Protein2fasta
AAAAQPK	48	TVAKPK	38	LHCB6	1	LHCB1.3	4	63.58	LHCB6	LHCB1.3
AEDEEYIK	69	ALLGKASFR	121	PSB27-H1	1	PSB27-H1	5	67.06	PSB27-H1	PSB27-H1
AKTVISDRPLWFPGAK	45	ATQTVEDSSR	2	LHCB4.2	2	PSBH	1	88.95	LHCB4.2	PSBH
ARPDRSGWGKPETKYTK	246	KGPSGSPWYGSDR	43	APXT	10	LHCB1.3	1	42.74	APXT	LHCB1.3
ASKPTGPSGSPWYGSDR	38	TVAKPK	38	LHCB1.4	3	LHCB1.3	4	47.92	LHCB1.4	LHCB1.3
ATQTVEDSSR	2	FGFGTKK	33	PSBH	1	LHCB4.2	6	51.81	PSBH	LHCB4.2
ATQTVEDSSR	2	FTKDEK	8	PSBH	1	PSBD	3	62.39	PSBH	PSBD
ATQTVEDSSR	2	GLPWYR	2	PSBH	1	PSBB	1	72.73	PSBH	PSBB
ATQTVEDSSR	2	KKPAPAK	42	PSBH	1	LHCB5	2	85.52	PSBH	LHCB5
ATQTVEDSSR	2	KTVAKPK	37	PSBH	1	LHCB1.3	1	104.64	PSBH	LHCB1.3
ATQTVEDSSR	2	KTVAKPK	37	PSBH	1	LHCB1.3	5	84.11	PSBH	LHCB1.3
ATQTVEDSSR	2	LGDPTTKR	498	PSBH	1	PSBB	7	100.36	PSBH	PSBB
ATQTVEDSSR	2	LYKGLR	225	PSBH	1	PSBB	3	77.93	PSBH	PSBB
ATQTVEDSSR	2	NAELDSEKR	207; 204	PSBH	1	LHCB4.1; LHCB4.2	8	113.98	PSBH	LHCB4.1; LHCB4.2
ATQTVEDSSR	2	SGSTGER	2	PSBH	1	PSBE[iso1]	1	44.8	PSBH	PSBE[iso1]
ATQTVEDSSR	2	TGKPSLDLPK	128	PSBH	1	PSBB	3	126.68	PSBH	PSBB
ATQTVEDSSR	2	TIALGKFTK	2	PSBH	1	PSBD	6	123.34	PSBH	PSBD
ATQTVEDSSR	2	TVAKPK	38	PSBH	1	LHCB1.3	4	63.05	PSBH	LHCB1.3
DEKDLFDIMDDWLR	11	TIALGKFTK	2	PSBD	3	PSBD	6	91.26	PSBD	PSBD
DEKSLK	214	SGSTGER	2	LHCA3	3	PSBE[iso1]	1	49.54	LHCA3	PSBE[iso1]
DFALALKDR	104	SKASYLR	155	PSBQ1	7	PSBQ1	2	72.05	PSBQ1	PSBQ1
DFKSTLER	137	NLGKTLR	116	TATB	3	TATB	4	72.62	TATB	TATB
DGVYEPDFEKLER	211	FFDPLGLAGKNR	199	LHCB6	10	LHCB6	10	75.38	LHCB6	LHCB6
DGVYPEKANPGR	168; 164	ATQTVEDSSR	2	PSAD1; PSAD2	7	PSBH	1	86.11	PSAD1; PSAD2	PSBH
DGVYPEKANPGR	168; 164	SIGKNVSPIEVK	188; 184	PSAD1; PSAD2	7	PSAD1; PSAD2	4	133.47	PSAD1; PSAD2	PSAD1; PSAD2
DGVYPEKANPGR	168; 164	YKITYQFYR	146; 142	PSAD1; PSAD2	7	PSAD1; PSAD2	2	143.02	PSAD1; PSAD2	PSAD1; PSAD2
DISGLTPCK	68	DSKQFAK	77	PSAF	1	PSAF	3	57.5	PSAF	PSAF
EISKDEISDALER	477	DVDYEKVAR	441	FTSH5	4	FTSH5	6	106.84	FTSH5	FTSH5
EKTESSSAAPAVK	45	DGVYPEKANPGR	168; 164	PSAD2	1	PSAD1; PSAD2	7	127.84	PSAD2	PSAD1; PSAD2
EKTESSSAAPAVK	45	DGVYPEKANPGR	168; 164	PSAD2	2	PSAD1; PSAD2	7	117.16	PSAD2	PSAD1; PSAD2
ELLKEYVER	255	KAADFLDER	500	THF1	4	KEA3	1	45.63	THF1	KEA3
EVKGNMTVDEALK	445	VLPGELAK	127	LOX2	3	His_H2B	1	45.68	LOX2	His_H2B
FFDPLGLAGKNR	199	ATQTVEDSSR	2	LHCB6	10	PSBH	1	44.14	LHCB6	PSBH
FGFGTKK	33	TVAKPK	38	LHCB4.2	6	LHCB1.3	4	63.05	LHCB4.2	LHCB1.3
FTKDEK	8	SGSTGER	2	PSBD	3	PSBE[iso1]	1	59.03	PSBD	PSBE[iso1]
ITEAMKLVAAAK	69	DVATILHWKL	338	ATPG1	6	BCA1	9	40.43	ATPG1	BCA1
ITMRKASKPTGPSGSPWYGSDR	33	EISKDEISDALER	477	LHCB1.4	5	FTSH5	4	44.56	LHCB1.4	FTSH5
KAKTVISDRPLWFPGAK	44	FGFSKK	608	LHCB4.2	3	FTSH5	5	41.57	LHCB4.2	FTSH5
KAQLQLAEIK	232	NAELDSEKR	207; 204	LHCB4.2	1	LHCB4.1; LHCB4.2	8	140.79	LHCB4.2	LHCB4.1; LHCB4.2
KASKPTGPSGSPWYGSDR	37	EVKGNMTVDEALK	445	LHCB1.4	1	LOX2	3	50.61	LHCB1.4	LOX2
KDIQPWQER	382	SFQKER	138	PSBC	1	RibProt_uL10c	4	41.94	PSBC	RibProt_uL10c
KELAEDIESLK	147	ELKEISK	474	CUT1A	1	FTSH5	3	40.36	CUT1A	FTSH5
KELAEDIESLK	147	KIAGSE	159	CUT1A	1	CUT1A	1	113.99	CUT1A	CUT1A
KELAEDIESLK	147	YLLFKSSR	139	CUT1A	1	CUT1A	5	132.72	CUT1A	CUT1A
KELAEDIESLKK	147	YLLFKSSR	139	CUT1A	1	CUT1A	5	124.34	CUT1A	CUT1A
KFLVQLR	456	FLLQEKV	501	ATPA	1	ATPA	6	153.57	ATPA	ATPA
KFLVQLR	456	LINAEKR	140	ATPA	1	PSBP-like2	6	57.5	ATPA	PSBP-like2
KGGVTLR	95	SGSTGER	2	FIP	1	PSBE[iso1]	1	100.91	FIP	PSBE[iso1]
KGPSGSPWYGSDR	43	TVAKPK	38	LHCB1.3	1	LHCB1.3	4	49.54	LHCB1.3	LHCB1.3
KKPAPAK	42	SGSTGER	2	LHCB5	2	PSBE[iso1]	1	72.05	LHCB5	PSBE[iso1]
KPDLNDPVLR	6	ASSIPADR	51	PETD	1	UCRIA	1	107.73	PETD	UCRIA
KPDLNDPVLR	6	SGKELPK	94	PETD	1	PSB27-H2	3	44.12	PETD	PSB27-H2
KPDLNDPVLR	6	TVAKPK	38	PETD	1	LHCB1.3	4	41.57	PETD	LHCB1.3
KSVADILGQ	148	LGSKVK	294	CUT1C	1	PPOC	4	41.57	CUT1C	PPOC
KSWIPAVK	55	AAAAQPK	48	LHCB6	1	LHCB6	1	67.76	LHCB6	LHCB6
KTVAKPK	37	AAAAQPK	48	LHCB1.3	1	LHCB6	1	67.31	LHCB1.3	LHCB6
KTVAKPK	37	TVAKPK	38	LHCB1.3	1	LHCB1.3	4	118.11	LHCB1.3	LHCB1.3
KTVAKPKGPSGSPWYGSDR	37	KASKPTGPSGSPWYGSDR	37	LHCB1.3	1	LHCB1.4	1	149.72	LHCB1.3	LHCB1.4
KTVAKPKGPSGSPWYGSDR	37	KGPSGSPWYGSDR	43	LHCB1.3	1	LHCB1.3	1	149.72	LHCB1.3	LHCB1.3
KTVAKPKGPSGSPWYGSDR	37	KGPSGSPWYGSDR	43	LHCB1.3	7	LHCB1.3	1	123.86	LHCB1.3	LHCB1.3
KTVAKPKGPSGSPWYGSDR	37	TVAKPKGPSGSPWYGSDR	38	LHCB1.3	1	LHCB1.3	6	191.85	LHCB1.3	LHCB1.3
KTVAKPKGPSGSPWYGSDR	37	TVAKPKGPSGSPWYGSDR	38	LHCB1.3	5	LHCB1.3	6	186.16	LHCB1.3	LHCB1.3
KYQKSTELLIR	54	VKSRER	176	His_H3.3	1	K2C1	2	53.23	His_H3.3	K2C1
LAEQAERYEEMVEFMEKVAK	19	KGPSGSPWYGSDR	43	GF14-psi	17	LHCB1.3	1	56.36	GF14-psi	LHCB1.3
LASVKDTSTEVK	125	DASIKEK	118	PDE334	5	PDE334	5	78.16	PDE334	PDE334
LEAPQLAQIAKQVQK	163	LEELKVK	184	ATPD	11	LHCA1	5	57.5	ATPD	LHCA1
LGANVGSAQGPTGLGKYLMR	324	ENVKNTAASVGEITLK	273; 272	PSBC	16	PSBO1; PSBO2	4	88.95	PSBC	PSBO1; PSBO2
LGDPTTKR	498	GLPWYR	2	PSBB	7	PSBB	1	131.34	PSBB	PSBB
LGDPTTKR	498	KTVAKPK	37	PSBB	7	LHCB1.3	1	40.36	PSBB	LHCB1.3
LGDPTTKR	498	LYKGLR	225	PSBB	7	PSBB	3	99.76	PSBB	PSBB
LGDPTTKR	498	SGSTGER	2	PSBB	7	PSBE[iso1]	1	112.87	PSBB	PSBE[iso1]
LGDPTTKR	498	TVAKPK	38	PSBB	7	LHCB1.3	4	57.71	PSBB	LHCB1.3
LGFTVPEKR	43	KFLVQLR	456	PAP6	8	ATPA	1	50.04	PAP6	ATPA
MATQTVEDSSR	1	ATQTVEDSSR	2	PSBH	1	PSBH	1	81.96	PSBH	PSBH
MKAKAPENFR	274	ATLKSDGVFR	435	FNRL2	2	PSBB	4	47.07	FNRL2	PSBB
MKAKAPENFR	274	ATLKSDGVFR	435	FNRL2	4	PSBB	4	47.07	FNRL2	PSBB
MSAMSSASDNASDLKK	329	NTQKITEAMK	65	ATPG1	15	ATPG1	4	75.31	ATPG1	ATPG1
NLTDEEAKVVGGANHSHATK	234	LYAKDEDMFFK	218	CATA3	8	APX5	4	44.45	CATA3	APX5
NSPKEQIFEMPTGGAAIMR	103; 99	YKITYQFYR	146; 142	PSAD1; PSAD2	4	PSAD1; PSAD2	2	76.59	PSAD1; PSAD2	PSAD1; PSAD2
NVETEADKFR	87	FLLQEKV	501	ATPF	8	ATPA	6	93.6	ATPF	ATPA
NVGSVVAVDQDPKTR	102	AKQIASAPR	36	PSAE2	13	PSAC	2	71.36	PSAE2	PSAC
NVGSVVAVDQDPKTRYPVVVR	102	AKQIASAPR	36	PSAE2	13	PSAC	2	56.89	PSAE2	PSAC
QDFKTSILR	111	MKKILR	1	TL15A	4	MPH2_TL16	3	61.14	TL15A	MPH2_TL16
SGSTGER	2	TKAAPK	58	PSBE[iso1]	1	PSBS	2	57.71	PSBE[iso1]	PSBS
SIGKNVSPIEVK	188; 184	FTGKQSYDL	200; 196	PSAD1; PSAD2	4	PSAD1; PSAD2	4	105.39	PSAD1; PSAD2	PSAD1; PSAD2
SIKDGNTR	334	TVAKPK	38	KAD5	3	LHCB1.3	4	53.47	KAD5	LHCB1.3
SKAVSETSDELAK	49	ATQTVEDSSR	2	LHCB5	2	PSBH	1	191.24	LHCB5	PSBH
SKAVSETSDELAK	49	KKPAPAK	42	LHCB5	2	LHCB5	2	104.64	LHCB5	LHCB5
SKAVSETSDELAK	49	KPAPAK	43	LHCB5	2	LHCB5	1	78.19	LHCB5	LHCB5
SKAVSETSDELAK	49	KTVAKPK	37	LHCB5	2	LHCB1.3	1	67.76	LHCB5	LHCB1.3
SKAVSETSDELAK	49	SGSTGER	2	LHCB5	2	PSBE[iso1]	1	67.76	LHCB5	PSBE[iso1]
SKAVSETSDELAK	49	TIALGKFTK	2	LHCB5	2	PSBD	6	128.57	LHCB5	PSBD
SKYKITYQFYR	144; 140	DDYVEKDR	351	PSAD1; PSAD2	2	RuBisCO_L	6	49.35	PSAD1; PSAD2	RuBisCO_L
SKYKITYQFYR	144; 140	DDYVEKDR	351	PSAD1; PSAD2	4	RuBisCO_L	6	49.35	PSAD1; PSAD2	RuBisCO_L
STTVGKLLKPLNSEYGK	16	ATQTVEDSSR	2	PSBH	6	PSBH	1	120.15	PSBH	PSBH
STYKDILGSS	165	YLLFKSSR	139	CUT1B	4	CUT1A	5	40.57	CUT1B	CUT1A
SVNLKPPR	33	TVAKPK	38	VCCN1	5	LHCB1.3	4	40.95	VCCN1	LHCB1.3
TGKPSLDLPK	128	GLPWYR	2	PSBB	3	PSBB	1	90.32	PSBB	PSBB
TGKPSLDLPK	128	LGDPTTKR	498	PSBB	3	PSBB	7	137.5	PSBB	PSBB
TGKPSLDLPK	128	LYKGLR	225	PSBB	3	PSBB	3	123.86	PSBB	PSBB
TGKPSLDLPK	128	TIALGKFTK	2	PSBB	3	PSBD	6	137.5	PSBB	PSBD
TGKPSLDLPK	128	TVAKPK	38	PSBB	3	LHCB1.3	4	95.35	PSBB	LHCB1.3
TGSKDLPIR	47	DPKIFDR	426	CP74A	4	CP74A	3	140.21	CP74A	CP74A
TIALGKFTK	2	AAAAQPK	48	PSBD	6	LHCB6	1	50.31	PSBD	LHCB6
TIALGKFTK	2	ASSIPADR	51	PSBD	6	UCRIA	1	80.5	PSBD	UCRIA
TIALGKFTK	2	KGGVTLR	95	PSBD	6	FIP	1	85.08	PSBD	FIP
TIALGKFTK	2	LGDPTTKR	498	PSBD	6	PSBB	7	130.84	PSBD	PSBB
TIALGKFTK	2	LYKGLR	225	PSBD	6	PSBB	3	72.73	PSBD	PSBB
TIALGKFTK	2	SGSTGER	2	PSBD	6	PSBE[iso1]	1	63.58	PSBD	PSBE[iso1]
TIALGKFTK	2	TVAKPK	38	PSBD	6	LHCB1.3	4	78.19	PSBD	LHCB1.3
TLNLCVLTPNRIVWDSEVK	2	GANVGSAQGPTGLGKYLMR	325	ATPE	1	PSBC	1	48.44	ATPE	PSBC
TLTAEAESFLKEGIQEQLER	481	SFLKEGIQEQLER	488	ATPA	11	ATPA	4	70.98	ATPA	ATPA
TVAKPKGPSGSPWYGSDR	38	ATQTVEDSSR	2	LHCB1.3	4	PSBH	1	177.91	LHCB1.3	PSBH
TVAKPKGPSGSPWYGSDR	38	ATQTVEDSSR	2	LHCB1.3	6	PSBH	1	191.72	LHCB1.3	PSBH
TVAKPKGPSGSPWYGSDR	38	KGPSGSPWYGSDR	43	LHCB1.3	4	LHCB1.3	1	129.1	LHCB1.3	LHCB1.3
TVAKPKGPSGSPWYGSDR	38	KSTGGK	10	LHCB1.3	4	His_H3.3	1	49.54	LHCB1.3	His_H3.3
TVAKPKGPSGSPWYGSDR	38	SGSTGER	2	LHCB1.3	6	PSBE[iso1]	1	44.8	LHCB1.3	PSBE[iso1]
TVAKPKGPSGSPWYGSDR	38	SKAVSETSDELAK	49	LHCB1.3	6	LHCB5	2	195.06	LHCB1.3	LHCB5
TVAKPKGPSGSPWYGSDR	38	TIALGKFTK	2	LHCB1.3	6	PSBD	6	74.74	LHCB1.3	PSBD
TVAKPKGPSGSPWYGSDR	38	TVAKPK	38	LHCB1.3	4	LHCB1.3	4	63.05	LHCB1.3	LHCB1.3
TVKSTPQSIWYGPDRPK	40	AAAAQPK	48	LHCB2.2	3	LHCB6	1	63.58	LHCB2.2	LHCB6
TVKSTPQSIWYGPDRPK	40	SGSTGER	2	LHCB2.2	3	PSBE[iso1]	1	57.07	LHCB2.2	PSBE[iso1]
TVKSTPQSIWYGPDRPK	40	TVAKPK	38	LHCB2.2	3	LHCB1.3	4	62.39	LHCB2.2	LHCB1.3
VGSVVAVDQDPKTR	103	AKQIASAPR	36	PSAE2	12	PSAC	2	90.29	PSAE2	PSAC
WFKGAR	245	AQAGDKR	238	PSBP1	3	PSBP1	6	87.76	PSBP1	PSBP1
