## Supplementary material for "Deciphering Photosynthetic Protein Networks: A Crosslinking-MS Strategy for Studying Functional Thylakoid Membranes": Source Data S2: At_P2.csv

PepSeq1	PepPos1	PepSeq2	PepPos2	Protein1	LinkPos1	Protein2	LinkPos2	Score	Protein1fasta	Protein2fasta
AAAAGFEKGIDR	450	AFATNFVPGK	258; 257	PSBC	8	LHCB1.3; LHCB1.4	10	66.72	PSBC	LHCB1.3; LHCB1.4
AAAAQPK	48	TVAKPK	38	LHCB6	1	LHCB1.3	4	72.34	LHCB6	LHCB1.3
AKESAKDIINVKPLIDR	127	SKASYLR	155	PSBQ1	6	PSBQ1	2	118.11	PSBQ1	PSBQ1
ANIEQEGNTVKEPIQNIK	57	SLLVELISAKTDQR	105	LOX2	11	LOX2	10	154.28	LOX2	LOX2
ATGKIAQIPVSEAYLGR	91	GKISASESR	120	ATPA	4	ATPA	2	109.88	ATPA	ATPA
ATQTVEDSSR	2	KGGVTLR	95	PSBH	1	FIP	1	57.5	PSBH	FIP
ATQTVEDSSR	2	KTVAKPK	37	PSBH	1	LHCB1.3	1	78	PSBH	LHCB1.3
ATQTVEDSSR	2	LYKGLR	225	PSBH	1	PSBB	3	77.93	PSBH	PSBB
ATQTVEDSSR	2	NAELDSEKR	207; 204	PSBH	1	LHCB4.1; LHCB4.2	8	123.34	PSBH	LHCB4.1; LHCB4.2
ATQTVEDSSR	2	TGKPSLDLPK	128	PSBH	1	PSBB	3	121.68	PSBH	PSBB
ATQTVEDSSR	2	TIALGKFTK	2	PSBH	1	PSBD	6	114.67	PSBH	PSBD
ATQTVEDSSR	2	TVAKPK	38	PSBH	1	LHCB1.3	4	77.93	PSBH	LHCB1.3
AVAMSATEGLKR	76	AVAFCEEVKAK	74	ATPB	11	APX5	9	41.98	ATPB	APX5
DEKDLFDIMDDWLR	11	TIALGKFTK	2	PSBD	3	PSBD	6	65.26	PSBD	PSBD
DFALALKDR	104	SKASYLR	155	PSBQ1	7	PSBQ1	2	78.16	PSBQ1	PSBQ1
DGVYEPDFEKLER	211	FFDPLGLAGKNR	199	LHCB6	10	LHCB6	10	135.87	LHCB6	LHCB6
DGVYPEKANPGR	168; 164	AKQIASAPR	36	PSAD1; PSAD2	7	PSAC	2	64.84	PSAD1; PSAD2	PSAC
DGVYPEKANPGR	168; 164	SIGKNVSPIEVK	188; 184	PSAD1; PSAD2	7	PSAD1; PSAD2	4	97.6	PSAD1; PSAD2	PSAD1; PSAD2
DIINVKPLIDR	133	SKASYLR	155	PSBQ1	6	PSBQ1	2	72.34	PSBQ1	PSBQ1
DLDSLDQNLAKNLYGEVIGTR	90	KEQCLALGTR	132; 128	LHCB4.2	11	PSAD1; PSAD2	1	42.04	LHCB4.2	PSAD1; PSAD2
DPKIFDRADEFVPER	426	TGSKDLPIR	47	CP74A	3	CP74A	4	95.39	CP74A	CP74A
DQIVSSLTEVEKTINQVQETGSSVFDATQR	64	AVSIPK	58	CAS	12	CAS	1	94.27	CAS	CAS
EAIPIKVGGPPLPSGGLPGTDNSDQAR	83	DFSLALKDR	110	PSBQ2	6	PSBQ2	7	77.72	PSBQ2	PSBQ2
EAKELIEGLPK	153	IAVIKAVR	137	RibProt_bL12cz	3	RibProt_bL12cz	5	71.87	RibProt_bL12cz	RibProt_bL12cz
EFLNGDLIAKDV	210	LKVAPATQPR	683; 706	PSAF	10	PSAA[iso1]; PSAA	2	100.82	PSAF	PSAA[iso1]; PSAA
EISKDEISDALER	477	DVDYEKVAR	441	FTSH5	4	FTSH5	6	109.88	FTSH5	FTSH5
EKTDSSAAAAAAPATK	46	DGVYPEKANPGR	168; 164	PSAD1	1	PSAD1; PSAD2	7	123.96	PSAD1	PSAD1; PSAD2
EKTDSSAAAAAAPATK	46	DGVYPEKANPGR	168; 164	PSAD1	2	PSAD1; PSAD2	7	121.29	PSAD1	PSAD1; PSAD2
EKTESSSAAPAVK	45	DGVYPEKANPGR	168; 164	PSAD2	1	PSAD1; PSAD2	7	100.19	PSAD2	PSAD1; PSAD2
ELNDKK	101	KSTGGK	10	PSAN	5	His_H3.3	1	77.93	PSAN	His_H3.3
ELNDKKR	101	KSTGGK	10	PSAN	5	His_H3.3	1	64.4	PSAN	His_H3.3
ESAKDIINVKPLIDR	129	DFALALKDR	104	PSBQ1	4	PSBQ1	7	83.01	PSBQ1	PSBQ1
ESAKDIINVKPLIDR	129	SKASYLR	155	PSBQ1	4	PSBQ1	2	93.6	PSBQ1	PSBQ1
EVQKPLEDITDSLK	120	YALPIDNKAIR	109	PPIase38	4	PPIase38	8	60.07	PPIase38	PPIase38
FFDPLGLAGKNR	199	AFATNFVPGK	258; 257	LHCB6	10	LHCB1.3; LHCB1.4	10	107.43	LHCB6	LHCB1.3; LHCB1.4
FFDPLGLAGKNR	199	ATQTVEDSSR	2	LHCB6	10	PSBH	1	72.23	LHCB6	PSBH
FGFGTKK	33	TVAKPK	38	LHCB4.2	6	LHCB1.3	4	44.58	LHCB4.2	LHCB1.3
FTKDEK	8	TVAKPK	38	PSBD	3	LHCB1.3	4	65.47	PSBD	LHCB1.3
GDEEELVKENVK	265	GSSFLDPKGR	238; 237	PSBO1	8	PSBO1; PSBO2	8	101.52	PSBO1	PSBO1; PSBO2
GGSTGYDNAVALPAGGRGDEEELVKENVK	248	GSSFLDPKGR	238; 237	PSBO1	25	PSBO1; PSBO2	8	63.8	PSBO1	PSBO1; PSBO2
GKISASESR	120	FLLQEKV	501	ATPA	2	ATPA	6	99.51	ATPA	ATPA
GLGKPAEYLQFDIDSLDQNLAKNLAGDVIGTR	82	ATQTVEDSSR	2	LHCB4.1	22	PSBH	1	62.71	LHCB4.1	PSBH
IGNNPAKGGLFR	315	QSKPYR	27	PSBB	7	PPIase16-4	3	40.43	PSBB	PPIase16-4
ILRKESYWYK	92	MKWAKPGHFSR	1	PSAE2	4	PSAA[iso1]	2	58.64	PSAE2	PSAA[iso1]
ILSYLDPSEPKHEK	153	ILSNDEVKR	140	CP74A	11	PTA16	8	45.63	CP74A	PTA16
KAFDPVETIK	124	ALQTGTSSDK	114	BCA1	1	BCA1	1	71.95	BCA1	BCA1
KAQLQLAEIK	232	NAELDSEKR	207; 204	LHCB4.2	1	LHCB4.1; LHCB4.2	8	126.05	LHCB4.2	LHCB4.1; LHCB4.2
KASKPTGPSGSPWYGSDR	37	ATQTVEDSSR	2	LHCB1.4	1	PSBH	1	72.23	LHCB1.4	PSBH
KASKPTGPSGSPWYGSDR	37	ATQTVEDSSR	2	LHCB1.4	4	PSBH	1	116.87	LHCB1.4	PSBH
KASKPTGPSGSPWYGSDR	37	TIALGKFTK	2	LHCB1.4	4	PSBD	6	71.35	LHCB1.4	PSBD
KASKPTGPSGSPWYGSDR	37	TVAKPK	38	LHCB1.4	4	LHCB1.3	4	57.71	LHCB1.4	LHCB1.3
KAWPYVQNDLR	144; 150	DFALALKDR	104	PSBQ1; PSBQ2	1	PSBQ1	7	166.66	PSBQ1; PSBQ2	PSBQ1
KAWPYVQNDLR	144; 150	DIINVKPLIDR	133	PSBQ1; PSBQ2	1	PSBQ1	6	176.98	PSBQ1; PSBQ2	PSBQ1
KAWPYVQNDLR	144; 150	SKASYLR	155	PSBQ1; PSBQ2	1	PSBQ1	2	67.76	PSBQ1; PSBQ2	PSBQ1
KDWGVPGDLFGALPGR	166	TLLSDEGNKVR	155	PRXQ	1	PRXQ	9	159.14	PRXQ	PRXQ
KELAEDIESLK	147	YLLFKSSR	139	CUT1A	1	CUT1A	5	86.87	CUT1A	CUT1A
KELAEDIESLKK	147	KIAGSE	159	CUT1A	1	CUT1A	1	95.35	CUT1A	CUT1A
KELAEDIESLKK	147	YLLFKSSR	139	CUT1A	1	CUT1A	5	89.37	CUT1A	CUT1A
KEQCLALGTR	132; 128	EGPNLLKLAR	122; 118	PSAD1; PSAD2	1	PSAD1; PSAD2	7	118.06	PSAD1; PSAD2	PSAD1; PSAD2
KFLVQLR	456	FLLQEKV	501	ATPA	1	ATPA	6	153.57	ATPA	ATPA
KGGVTLR	95	SGSTGER	2	FIP	1	PSBE[iso1]	1	128.91	FIP	PSBE[iso1]
KGGVTLR	95	TVAKPK	38	FIP	1	LHCB1.3	4	51.05	FIP	LHCB1.3
KGPSGSPWYGSDR	43	ATLKSDGVFR	435	LHCB1.3	1	PSBB	4	44.14	LHCB1.3	PSBB
KGPSGSPWYGSDR	43	KDIQPWQER	382	LHCB1.3	1	PSBC	1	55.53	LHCB1.3	PSBC
KPDLNDPVLR	6	ASSIPADR	51	PETD	1	UCRIA	1	56.09	PETD	UCRIA
KPENFAK	103	TVAKPK	38	LHCB5	1	LHCB1.3	4	81	LHCB5	LHCB1.3
KSWIPAVK	55	AAAAQPK	48	LHCB6	1	LHCB6	1	85.64	LHCB6	LHCB6
KTVAKPK	37	FTKDEK	8	LHCB1.3	1	PSBD	3	87.26	LHCB1.3	PSBD
KTVAKPK	37	LYKGLR	225	LHCB1.3	1	PSBB	3	71.75	LHCB1.3	PSBB
KTVAKPK	37	SGSTGER	2	LHCB1.3	1	PSBE[iso1]	1	63.58	LHCB1.3	PSBE[iso1]
KTVAKPK	37	TVAKPK	38	LHCB1.3	1	LHCB1.3	4	95.35	LHCB1.3	LHCB1.3
KVEKPK	64	TKAAPK	58	PSBS	1	PSBS	2	110.2	PSBS	PSBS
LASVKDTSTEVK	125	DASIKEK	118	PDE334	5	PDE334	5	102.29	PDE334	PDE334
LFDTIDNLDYAAKK	186	KSPSQAEK	200	PSBQ1	13	PSBQ1	1	107.15	PSBQ1	PSBQ1
LGANVGSAQGPTGLGKYLMR	324	GSSFLDPKGR	238; 237	PSBC	16	PSBO1; PSBO2	8	75.31	PSBC	PSBO1; PSBO2
LGDPTTKR	498	GLPWYR	2	PSBB	7	PSBB	1	62.09	PSBB	PSBB
LGDPTTKR	498	KTVAKPK	37	PSBB	7	LHCB1.3	1	59.29	PSBB	LHCB1.3
LGDPTTKR	498	LYKGLR	225	PSBB	7	PSBB	3	101.72	PSBB	PSBB
LGDPTTKR	498	SGSTGER	2	PSBB	7	PSBE[iso1]	1	76.05	PSBB	PSBE[iso1]
LHPGGPFDPLGLAKDPEQGALLK	200	ATQTVEDSSR	2	LHCB5	14	PSBH	1	86.11	LHCB5	PSBH
LLKPLNSEYGK	22	ATQTVEDSSR	2	PSBH	3	PSBH	1	101.52	PSBH	PSBH
LQKENNFVILDVRPEAEYK	85	SVDVKEAQR	76	STR14	3	STR14	5	128	STR14	STR14
LVLPGELAKHAVSEGTK	126	EIAQDFKTDLR	74	His_H2B	9	His_H3.3	7	95.5	His_H2B	His_H3.3
LYPGGKFFDPLGLAADPEK	216	ATQTVEDSSR	2	LHCB4.1	6	PSBH	1	58.64	LHCB4.1	PSBH
LYPGGKFFDPLGLAADPEK	216	NAELDSEKR	207; 204	LHCB4.1	6	LHCB4.1; LHCB4.2	8	106.84	LHCB4.1	LHCB4.1; LHCB4.2
LYPGGKFFDPLGLASDPVK	213	ATQTVEDSSR	2	LHCB4.2	6	PSBH	1	44.72	LHCB4.2	PSBH
LYPGGKFFDPLGLASDPVK	213	KAQLQLAEIK	232	LHCB4.2	6	LHCB4.2	1	100.82	LHCB4.2	LHCB4.2
LYPGGKFFDPLGLASDPVK	213	NAELDSEKR	207; 204	LHCB4.2	6	LHCB4.1; LHCB4.2	8	85.31	LHCB4.2	LHCB4.1; LHCB4.2
NKLNDLEDALQQAK	442	GENALKDAK	433	K2C1	2	K2C1	6	80.38	K2C1	K2C1
NVETEADKFR	87	FLLQEKV	501	ATPF	8	ATPA	6	43.63	ATPF	ATPA
NVGSVVAVDQDPKTR	102	AKQIASAPR	36	PSAE2	13	PSAC	2	97.64	PSAE2	PSAC
NVGSVVAVDQDPKTRYPVVVR	102	AKQIASAPR	36	PSAE2	13	PSAC	2	99.51	PSAE2	PSAC
QFDIDSLDQNLAKNLAGDVIGTR	91	FFVDVLWK	2	LHCB4.1	1	IRT3	1	44.62	LHCB4.1	IRT3
QFDIDSLDQNLAKNLAGDVIGTR	91	FFVDVLWK	2	LHCB4.1	13	IRT3	1	51.77	LHCB4.1	IRT3
QVICSVDSSGDELIIKDLLLR	197	NIKEWPQR	141	VCCN1	16	APXS	3	45.08	VCCN1	APXS
SALGLKEQGPLFGFTK	176	AVIPPGKNVR	166	PSBS	6	PSBS	7	75.31	PSBS	PSBS
SGSTGER	2	GQAKAR	454	PSBE[iso1]	1	PTA16	4	57.71	PSBE[iso1]	PTA16
SIGKNVSPIEVK	188; 184	FTGKQSYDL	200; 196	PSAD1; PSAD2	4	PSAD1; PSAD2	4	119.89	PSAD1; PSAD2	PSAD1; PSAD2
SIGKNVSPIEVK	188; 184	KEQCLALGTR	132; 128	PSAD1; PSAD2	4	PSAD1; PSAD2	1	67.03	PSAD1; PSAD2	PSAD1; PSAD2
SKAVSETSDELAK	49	CKFESPAK	26	LHCB5	2	APX6	2	79.03	LHCB5	APX6
SKAVSETSDELAK	49	KKPAPAK	42	LHCB5	2	LHCB5	1	101.61	LHCB5	LHCB5
SKAVSETSDELAK	49	KKPAPAK	42	LHCB5	2	LHCB5	2	122.76	LHCB5	LHCB5
SKAVSETSDELAK	49	KTVAKPK	37	LHCB5	2	LHCB1.3	1	110.43	LHCB5	LHCB1.3
SKAVSETSDELAK	49	LGDPTTKR	498	LHCB5	2	PSBB	7	85.91	LHCB5	PSBB
SKAVSETSDELAK	49	SGSTGER	2	LHCB5	2	PSBE[iso1]	1	55.52	LHCB5	PSBE[iso1]
SKAVSETSDELAK	49	TVAKPK	38	LHCB5	2	LHCB1.3	4	97.87	LHCB5	LHCB1.3
SKIETELSDICDGILK	95	AQLQLAEIK	236; 233	GF14-psi	2	LHCB4.1; LHCB4.2	1	54.98	GF14-psi	LHCB4.1; LHCB4.2
SKTAENFANYTGDQGYPGGR	179	FFDPLGLAGKNR	199	LHCB6	1	LHCB6	10	105.39	LHCB6	LHCB6
SLDLDSIIAEVKAQYEDIAQK	344	QEYEQLIAKNR	328	K2C1	12	KeratinT1	9	78.62	K2C1	KeratinT1
SLDLDSIIAEVKAQYEDIAQK	344	SKAEAESLYQSK	365	K2C1	12	K2C1	2	70	K2C1	K2C1
SLPKGEVGYPGGIFNPLNFAPTQEAK	177	ATQTVEDSSR	2	LHCA4	1	PSBH	1	59.21	LHCA4	PSBH
SSGGMGGPGGPGFPLQIGQSKAK	186	GDEEELVKENVK	265	FTSH8	21	PSBO1	8	40.43	FTSH8	PSBO1
STTVGKLLKPLNSEYGK	16	ATQTVEDSSR	2	PSBH	6	PSBH	1	110.87	PSBH	PSBH
STTVGKLLKPLNSEYGK	16	ATQTVEDSSR	2	PSBH	9	PSBH	1	79.45	PSBH	PSBH
STYKDILGSS	165	EALFEKVK	157	CUT1B	4	CUT1B	6	71.07	CUT1B	CUT1B
STYKDILGSS	165	YLLFKSSR	139	CUT1B	4	CUT1A	5	61.49	CUT1B	CUT1A
SVSLSAASHLLCSSTR	2	SLGQKLASR	477	APXT	1	CATA3	5	46.46	APXT	CATA3
TEAADAKSTPFQPYSEVFGIQR	114	ATQTVEDSSR	2	LHCB4.1	7	PSBH	1	101.52	LHCB4.1	PSBH
TEAADAKSTPFQPYSEVFGIQR	114	STTVGKLLKPLNSEYGK	16	LHCB4.1	7	PSBH	6	64.65	LHCB4.1	PSBH
TESSSAAPAVKEAPVGFTPPQLDPNTPSPIFAGSTGGLLR	47	DGVYPEKANPGR	168; 164	PSAD2	11	PSAD1; PSAD2	7	78.5	PSAD2	PSAD1; PSAD2
TGKPSLDLPK	128	GLPWYR	2	PSBB	3	PSBB	1	109.28	PSBB	PSBB
TGKPSLDLPK	128	KTVAKPK	37	PSBB	3	LHCB1.3	1	57.5	PSBB	LHCB1.3
TGKPSLDLPK	128	LGDPTTKR	498	PSBB	3	PSBB	7	67.03	PSBB	PSBB
TGKPSLDLPK	128	LYKGLR	225	PSBB	3	PSBB	3	92.15	PSBB	PSBB
TGKPSLDLPK	128	TIALGKFTK	2	PSBB	3	PSBD	6	88.73	PSBB	PSBD
TGSKDLPIR	47	DPKIFDR	426	CP74A	4	CP74A	3	146.24	CP74A	CP74A
TIALGKFTK	2	FGFGTKK	33	PSBD	6	LHCB4.2	6	73.51	PSBD	LHCB4.2
TIALGKFTK	2	KTVAKPK	37	PSBD	6	LHCB1.3	1	59.03	PSBD	LHCB1.3
TIALGKFTK	2	LGDPTTKR	498	PSBD	6	PSBB	7	92.08	PSBD	PSBB
TIALGKFTK	2	TVAKPK	38	PSBD	6	LHCB1.3	4	77.93	PSBD	LHCB1.3
TIALGKFTKDEK	2	KGGVTLR	95	PSBD	6	FIP	1	89.37	PSBD	FIP
TINANIGMFGTMKEITD	168	LEAPQLAQIAKQVQK	163	ATPF	13	ATPD	11	105.14	ATPF	ATPD
TKQTAR	4	KSTGGK	10	His_H3.3	2	His_H3.3	1	69.64	His_H3.3	His_H3.3
TLTAEAESFLKEGIQEQLER	481	GKISASESR	120	ATPA	11	ATPA	2	62.84	ATPA	ATPA
TLTAEAESFLKEGIQEQLER	481	TNKPQFQEIIASTK	467	ATPA	11	ATPA	3	109.86	ATPA	ATPA
TNKPQFQEIIASTK	467	FLLQEKV	501	ATPA	3	ATPA	6	104.64	ATPA	ATPA
TVAKPKGPSGSPWYGSDR	38	ATQTVEDSSR	2	LHCB1.3	6	PSBH	1	75.31	LHCB1.3	PSBH
TVAKPKGPSGSPWYGSDR	38	KGPSGSPWYGSDR	43	LHCB1.3	6	LHCB1.3	1	63.28	LHCB1.3	LHCB1.3
TVKSTPQSIWYGPDRPK	40	AAAAQPK	48	LHCB2.2	3	LHCB6	1	47.64	LHCB2.2	LHCB6
TVKSTPQSIWYGPDRPK	40	ATQTVEDSSR	2	LHCB2.2	3	PSBH	1	124.32	LHCB2.2	PSBH
TVKSTPQSIWYGPDRPK	40	SKAVSETSDELAK	49	LHCB2.2	3	LHCB5	2	143.73	LHCB2.2	LHCB5
TVKSTPQSIWYGPDRPK	40	TIALGKFTK	2	LHCB2.2	3	PSBD	6	65.26	LHCB2.2	PSBD
TVKSTPQSIWYGPDRPK	40	TVAKPK	38	LHCB2.2	3	LHCB1.3	4	120	LHCB2.2	LHCB1.3
VESGMVDCKVCKGSGLIFCK	129	DIKEKR	287	TL17.4	12	APXT	5	47.84	TL17.4	APXT
VFASSSTVSVADKAIESVEETER	71	LLTTYLDKDLR	286	PAP1	13	PAP1	8	78.62	PAP1	PAP1
VQLPGLSQELLQKLR	136; 129	LGLSAKNYGR	178	FTSH2; FTSH8	13	RuBisCO_L	6	56.73	FTSH2; FTSH8	RuBisCO_L
VSAGLAENQSLSEAWAKIPEK	288	ADSVSKNAPPDFQNTK	146	PSBB	17	PSBO2	6	107.47	PSBB	PSBO2
VSAGLAENQSLSEAWAKIPEK	288	ADSVSKNAPPEFQNTK	147	PSBB	17	PSBO1	6	136.8	PSBB	PSBO1
WFKGAR	245	AQAGDKR	238	PSBP1	3	PSBP1	6	71.79	PSBP1	PSBP1
YGESGSKLIDMSVK	202	RSYKDLFASVK	268	ATPD	7	NADP-BD[unchr]	4	41.98	ATPD	NADP-BD[unchr]
