## Supplementary material for "Deciphering Photosynthetic Protein Networks: A Crosslinking-MS Strategy for Studying Functional Thylakoid Membranes": Source Data S2: At_P2_TMPAC.csv

PepSeq1	PepPos1	PepSeq2	PepPos2	Protein1	LinkPos1	Protein2	LinkPos2	Score	Protein1fasta	Protein2fasta
AAAAGFEKGIDR	450	AFATNFVPGK	258; 257	PSBC	8	LHCB1.3; LHCB1.4	10	97.6	PSBC	LHCB1.3; LHCB1.4
AAAAGFEKGIDR	450	ATLKSDGVFR	435	PSBC	8	PSBB	4	71.38	PSBC	PSBB
AAAAGFEKGIDR	450	TIALGKFTK	2	PSBC	8	PSBD	6	46.8	PSBC	PSBD
AAAAQPK	48	TVAKPK	38	LHCB6	1	LHCB1.3	4	51.81	LHCB6	LHCB1.3
ANIEQEGNTVKEPIQNIK	57	SLLVELISAKTDQR	105	LOX2	11	LOX2	10	190.26	LOX2	LOX2
ASKPTGPSGSPWYGSDR	38	KGPSGSPWYGSDR	43	LHCB1.4	3	LHCB1.3	1	53.75	LHCB1.4	LHCB1.3
ASKPTGPSGSPWYGSDR	38	TIALGKFTK	2	LHCB1.4	3	PSBD	6	65.26	LHCB1.4	PSBD
ASKPTGPSGSPWYGSDR	38	TVAKPK	38	LHCB1.4	3	LHCB1.3	4	62.39	LHCB1.4	LHCB1.3
ATGKIAQIPVSEAYLGR	91	GKISASESR	120	ATPA	4	ATPA	2	91.26	ATPA	ATPA
ATLKSDGVFR	435	GLPWYR	2	PSBB	4	PSBB	1	87.26	PSBB	PSBB
ATLKSDGVFR	435	LYKGLR	225	PSBB	4	PSBB	3	94.27	PSBB	PSBB
ATPWSKTAENFANYTGDQGYPGGR	175	FFDPLGLAGKNR	199	LHCB6	6	LHCB6	10	67.03	LHCB6	LHCB6
ATQTVEDSSR	2	FTKDEK	8	PSBH	1	PSBD	3	71.75	PSBH	PSBD
ATQTVEDSSR	2	KGGVTLR	95	PSBH	1	FIP	1	44.8	PSBH	FIP
ATQTVEDSSR	2	KKPAPAK	42	PSBH	1	LHCB5	2	51.81	PSBH	LHCB5
ATQTVEDSSR	2	KTVAKPK	37	PSBH	1	LHCB1.3	1	93.6	PSBH	LHCB1.3
ATQTVEDSSR	2	LYKGLR	225	PSBH	1	PSBB	3	66.56	PSBH	PSBB
ATQTVEDSSR	2	NAELDSEKR	207; 204	PSBH	1	LHCB4.1; LHCB4.2	8	109.88	PSBH	LHCB4.1; LHCB4.2
ATQTVEDSSR	2	TGKPSLDLPK	128	PSBH	1	PSBB	3	121.68	PSBH	PSBB
ATQTVEDSSR	2	TIALGKFTK	2	PSBH	1	PSBD	6	126.05	PSBH	PSBD
ATQTVEDSSR	2	TVAKPK	38	PSBH	1	LHCB1.3	4	72.73	PSBH	LHCB1.3
AVAMSATEGLKR	76	AVAFCEEVKAK	74	ATPB	11	APX5	9	41.98	ATPB	APX5
DEKDLFDIMDDWLR	11	TIALGKFTK	2	PSBD	3	PSBD	6	85.31	PSBD	PSBD
DFALALKDR	104	SKASYLR	155	PSBQ1	7	PSBQ1	2	85.08	PSBQ1	PSBQ1
DGVYEPDFEKLER	211	FFDPLGLAGKNR	199	LHCB6	10	LHCB6	10	151.51	LHCB6	LHCB6
DGVYPEKANPGR	168; 164	AKQIASAPR	36	PSAD1; PSAD2	7	PSAC	2	77.74	PSAD1; PSAD2	PSAC
DGVYPEKANPGR	168; 164	KEQCLALGTR	132; 128	PSAD1; PSAD2	7	PSAD1; PSAD2	1	62.71	PSAD1; PSAD2	PSAD1; PSAD2
DGVYPEKANPGR	168; 164	SIGKNVSPIEVK	188; 184	PSAD1; PSAD2	7	PSAD1; PSAD2	4	107.43	PSAD1; PSAD2	PSAD1; PSAD2
DIINVKPLIDR	133	DFALALKDR	104	PSBQ1	6	PSBQ1	7	114.02	PSBQ1	PSBQ1
DIINVKPLIDR	133	SKASYLR	155	PSBQ1	6	PSBQ1	2	67.76	PSBQ1	PSBQ1
DPKIFDRADEFVPER	426	TGSKDLPIR	47	CP74A	3	CP74A	4	106.84	CP74A	CP74A
DQIVSSLTEVEKTINQVQETGSSVFDATQR	64	AVSIPK	58	CAS	12	CAS	1	85.52	CAS	CAS
EAIPIKVGGPPLPSGGLPGTDNSDQAR	83	DFSLALKDR	110	PSBQ2	1	PSBQ2	7	59.61	PSBQ2	PSBQ2
EAIPIKVGGPPLPSGGLPGTDNSDQAR	83	DFSLALKDR	110	PSBQ2	6	PSBQ2	7	106.84	PSBQ2	PSBQ2
EAKELIEGLPK	153	IAVIKAVR	137	RibProt_bL12cz	3	RibProt_bL12cz	5	103.79	RibProt_bL12cz	RibProt_bL12cz
EALKTATFSPMSVLSEK	2	SSPISLYPIRSKR	35	STR4	4	ProtDo-like1	12	42.74	STR4	ProtDo-like1
EFLNGDLIAKDV	210	LKVAPATQPR	683; 706	PSAF	10	PSAA[iso1]; PSAA	2	101.52	PSAF	PSAA[iso1]; PSAA
EISKDEISDALER	477	DVDYEKVAR	441	FTSH5	4	FTSH5	6	123.34	FTSH5	FTSH5
EKTDSSAAAAAAPATK	46	DGVYPEKANPGR	168; 164	PSAD1	1	PSAD1; PSAD2	7	138.85	PSAD1	PSAD1; PSAD2
EKTDSSAAAAAAPATK	46	DGVYPEKANPGR	168; 164	PSAD1	2	PSAD1; PSAD2	7	140.53	PSAD1	PSAD1; PSAD2
EKTESSSAAPAVK	45	DGVYPEKANPGR	168; 164	PSAD2	1	PSAD1; PSAD2	7	83.75	PSAD2	PSAD1; PSAD2
ELETAGGPVDLTDDLDKLQGKWR	118	TTVKTSGNLSQIPPFDIPR	225	PAP6	17	PAP6	4	103.7	PAP6	PAP6
ELETAGGPVDLTDDLDKLQGKWR	118	TTVKTSGNLSQIPPFDIPR	225	PAP6	21	PAP6	4	84.51	PAP6	PAP6
ELIEGLPKKFK	156	ELSGSSKK	286	RibProt_bL12cz	8	VIPP1	7	41.98	RibProt_bL12cz	VIPP1
ELIEGLPKKFK	156	ELSGSSKK	286	RibProt_bL12cz	9	VIPP1	7	41.98	RibProt_bL12cz	VIPP1
ELNDKK	101	KSTGGK	10	PSAN	5	His_H3.3	1	85.52	PSAN	His_H3.3
ENVKNTAASVGEITLK	273; 272	GSSFLDPKGR	238; 237	PSBO1; PSBO2	4	PSBO1; PSBO2	8	85.85	PSBO1; PSBO2	PSBO1; PSBO2
EQGPLFGFTKANELFVGR	182	GKFVDDPPTGLEK	153	PSBS	10	PSBS	2	52.72	PSBS	PSBS
EQHTLIIYDDLSKQAQAYR	254	GKISASESR	120	ATPA	13	ATPA	2	62.84	ATPA	ATPA
ESAKDIINVKPLIDR	129	DFALALKDR	104	PSBQ1	4	PSBQ1	7	98.63	PSBQ1	PSBQ1
ESAKDIINVKPLIDR	129	SKASYLR	155	PSBQ1	4	PSBQ1	2	67.76	PSBQ1	PSBQ1
EVQKPLEDITDSLK	120	YALPIDNKAIR	109	PPIase38	4	PPIase38	8	67.76	PPIase38	PPIase38
EWMVTKRNR	31	VKVGVR	188	CCB1	6	STN8	2	41.57	CCB1	STN8
FFDPLGLAGKNR	199	AFATNFVPGK	258; 257	LHCB6	10	LHCB1.3; LHCB1.4	10	117.56	LHCB6	LHCB1.3; LHCB1.4
FFDPLGLAGKNR	199	ATQTVEDSSR	2	LHCB6	10	PSBH	1	62.71	LHCB6	PSBH
FTKDEK	8	SGSTGER	2	PSBD	3	PSBE[iso1]	1	51.81	PSBD	PSBE[iso1]
FTKDEK	8	TVAKPK	38	PSBD	3	LHCB1.3	4	77.93	PSBD	LHCB1.3
GDEEELVKENVK	265	GSSFLDPKGR	238; 237	PSBO1	8	PSBO1; PSBO2	8	86.11	PSBO1	PSBO1; PSBO2
GDEEELVKENVKNTAASVGEITLK	265	QLDASGKPDSFTGKFLVPSYR	217	PSBO1	12	PSBO1	14	119.27	PSBO1	PSBO1
GGSTGYDNAVALPAGGRGDEEELVKENVK	248	GSSFLDPKGR	238; 237	PSBO1	25	PSBO1; PSBO2	8	81.53	PSBO1	PSBO1; PSBO2
GKISASESR	120	FLLQEKV	501	ATPA	2	ATPA	6	114.67	ATPA	ATPA
GKISASESR	120	ITSTKK	313	ATPA	2	ATPB	5	102.87	ATPA	ATPB
GLGKPAEYLQFDIDSLDQNLAKNLAGDVIGTR	82	ATQTVEDSSR	2	LHCB4.1	22	PSBH	1	72.23	LHCB4.1	PSBH
GLPWYR	2	LYKGLR	225	PSBB	1	PSBB	3	63.05	PSBB	PSBB
IEKIGSEISSLTLEEAR	66	AVEAPEK	59	RibProt_bL12cz	3	RibProt_bL12cz	1	67.76	RibProt_bL12cz	RibProt_bL12cz
IGNNPAKGGLFR	315	QSKPYR	27	PSBB	7	PPIase16-4	3	40.43	PSBB	PPIase16-4
ILRKESYWYK	92	MKWAKPGHFSR	1	PSAE2	4	PSAA[iso1]	1	58.64	PSAE2	PSAA[iso1]
ITEAMKLVAAAK	69	SLKDLTTK	178	ATPG1	6	PSBQ1	3	40.43	ATPG1	PSBQ1
IVGEEHYETAQQVKQTLQR	379	GKISASESR	120	ATPB	14	ATPA	2	106.84	ATPB	ATPA
KAFDPVETIK	124	ALQTGTSSDK	114	BCA1	1	BCA1	1	96.05	BCA1	BCA1
KAQLQLAEIK	232	NAELDSEKR	207; 204	LHCB4.2	1	LHCB4.1; LHCB4.2	8	126.05	LHCB4.2	LHCB4.1; LHCB4.2
KASKPTGPSGSPWYGSDR	37	ATQTVEDSSR	2	LHCB1.4	1	PSBH	1	197.65	LHCB1.4	PSBH
KASKPTGPSGSPWYGSDR	37	ATQTVEDSSR	2	LHCB1.4	4	PSBH	1	86.11	LHCB1.4	PSBH
KASKPTGPSGSPWYGSDR	37	KGPSGSPWYGSDR	43	LHCB1.4	4	LHCB1.3	1	87.91	LHCB1.4	LHCB1.3
KASKPTGPSGSPWYGSDR	37	SGSTGER	2	LHCB1.4	1	PSBE[iso1]	1	62.93	LHCB1.4	PSBE[iso1]
KASKPTGPSGSPWYGSDR	37	SGSTGER	2	LHCB1.4	4	PSBE[iso1]	1	40.36	LHCB1.4	PSBE[iso1]
KASKPTGPSGSPWYGSDR	37	TIALGKFTK	2	LHCB1.4	1	PSBD	6	62.84	LHCB1.4	PSBD
KASKPTGPSGSPWYGSDR	37	TIALGKFTK	2	LHCB1.4	4	PSBD	6	90.94	LHCB1.4	PSBD
KASKPTGPSGSPWYGSDR	37	TVAKPK	38	LHCB1.4	1	LHCB1.3	4	77.93	LHCB1.4	LHCB1.3
KASKPTGPSGSPWYGSDR	37	TVAKPK	38	LHCB1.4	4	LHCB1.3	4	77.93	LHCB1.4	LHCB1.3
KAWPYVQNDLR	144; 150	DFALALKDR	104	PSBQ1; PSBQ2	1	PSBQ1	7	195.68	PSBQ1; PSBQ2	PSBQ1
KAWPYVQNDLR	144; 150	DIINVKPLIDR	133	PSBQ1; PSBQ2	1	PSBQ1	6	201.04	PSBQ1; PSBQ2	PSBQ1
KAWPYVQNDLR	144; 150	MATPGASSAR	1	PSBQ1; PSBQ2	1	GF14-psi	1	44.14	PSBQ1; PSBQ2	GF14-psi
KAWPYVQNDLR	144; 150	SKASYLR	155	PSBQ1; PSBQ2	1	PSBQ1	2	101.61	PSBQ1; PSBQ2	PSBQ1
KAWPYVQNDLR	144; 150	SKSSPDAEK	205	PSBQ1; PSBQ2	1	PSBQ2	2	53.71	PSBQ1; PSBQ2	PSBQ2
KDIQPWQER	382	AKSMEELQR	69	PSBC	1	PSBP-like2	2	44.53	PSBC	PSBP-like2
KDTCPECDGAGFVR	81	LNQIDKS	123	FIP	1	FIP	6	78	FIP	FIP
KDWGVPGDLFGALPGR	166	TLLSDEGNKVR	155	PRXQ	1	PRXQ	9	112.75	PRXQ	PRXQ
KELAEDIESLK	147	STYKDILGSS	165	CUT1A	1	CUT1B	4	66.14	CUT1A	CUT1B
KELAEDIESLK	147	YLLFKSSR	139	CUT1A	1	CUT1A	5	135.81	CUT1A	CUT1A
KELAEDIESLKK	147	KIAGSE	159	CUT1A	1	CUT1A	1	102.87	CUT1A	CUT1A
KELAEDIESLKK	147	YLLFKSSR	139	CUT1A	1	CUT1A	5	101.72	CUT1A	CUT1A
KEQCLALGTR	132; 128	EGPNLLKLAR	122; 118	PSAD1; PSAD2	1	PSAD1; PSAD2	7	121.68	PSAD1; PSAD2	PSAD1; PSAD2
KFLVQLR	456	FLLQEKV	501	ATPA	1	ATPA	6	161.69	ATPA	ATPA
KGGVTLR	95	SGSTGER	2	FIP	1	PSBE[iso1]	1	124.87	FIP	PSBE[iso1]
KGGVTLR	95	TVAKPK	38	FIP	1	LHCB1.3	4	64.4	FIP	LHCB1.3
KGPSGSPWYGSDR	43	KDIQPWQER	382	LHCB1.3	1	PSBC	1	50.61	LHCB1.3	PSBC
KPENFAK	103	AAAAQPK	48	LHCB5	1	LHCB6	1	72.34	LHCB5	LHCB6
KPENFAK	103	KTVAKPK	37	LHCB5	1	LHCB1.3	1	90.54	LHCB5	LHCB1.3
KPENFAK	103	TVAKPK	38	LHCB5	1	LHCB1.3	4	112.31	LHCB5	LHCB1.3
KSWIPAVK	55	AAAAQPK	48	LHCB6	1	LHCB6	1	87.76	LHCB6	LHCB6
KTVAKPK	37	AAAAQPK	48	LHCB1.3	1	LHCB6	1	157.88	LHCB1.3	LHCB6
KTVAKPK	37	FTKDEK	8	LHCB1.3	1	PSBD	3	112.31	LHCB1.3	PSBD
KTVAKPK	37	KPAPAK	43	LHCB1.3	1	LHCB5	1	87.12	LHCB1.3	LHCB5
KTVAKPK	37	LYKGLR	225	LHCB1.3	1	PSBB	3	93.15	LHCB1.3	PSBB
KTVAKPK	37	SGSTGER	2	LHCB1.3	1	PSBE[iso1]	1	93.6	LHCB1.3	PSBE[iso1]
KTVAKPK	37	TVAKPK	38	LHCB1.3	1	LHCB1.3	4	112.7	LHCB1.3	LHCB1.3
KTVAKPKGPSGSPWYGSDR	37	TVKSTPQSIWYGPDRPK	40	LHCB1.3	7	LHCB2.2	3	67.7	LHCB1.3	LHCB2.2
KVEKPK	64	TKAAPK	58	PSBS	1	PSBS	2	102.87	PSBS	PSBS
LALNDAMTYDKATK	119	FKEGITK	165	TL29	11	RibProt_bL12cz	2	50.34	TL29	RibProt_bL12cz
LASVKDTSTEVK	125	DASIKEK	118	PDE334	5	PDE334	5	104.28	PDE334	PDE334
LELAQFAELEAFSQFSSDLDKATQNQLAR	385	EIEKTR	12	ATPA	21	APX5	4	41.57	ATPA	APX5
LFDTIDNLDYAAKK	186	KSPSQAEK	200	PSBQ1	13	PSBQ1	1	100.36	PSBQ1	PSBQ1
LGANVGSAQGPTGLGKYLMR	324	GSSFLDPKGR	238; 237	PSBC	16	PSBO1; PSBO2	8	72.23	PSBC	PSBO1; PSBO2
LGDPTTKR	498	FTKDEK	8	PSBB	7	PSBD	3	71.5	PSBB	PSBD
LGDPTTKR	498	KTVAKPK	37	PSBB	7	LHCB1.3	1	59.29	PSBB	LHCB1.3
LGDPTTKR	498	LYKGLR	225	PSBB	7	PSBB	3	77.93	PSBB	PSBB
LGDPTTKR	498	SGSTGER	2	PSBB	7	PSBE[iso1]	1	72.34	PSBB	PSBE[iso1]
LGLSAKNYGRAVYECLR	178	IVAGMEGTKMIDGK	464	RuBisCO_L	6	FTSH6	9	48.28	RuBisCO_L	FTSH6
LHPGGPFDPLGLAKDPEQGALLK	200	ATQTVEDSSR	2	LHCB5	14	PSBH	1	86.11	LHCB5	PSBH
LHPGGPFDPLGLAKDPEQGALLK	200	SKAVSETSDELAK	49	LHCB5	14	LHCB5	2	80.23	LHCB5	LHCB5
LLKPLNSEYGK	22	ATQTVEDSSR	2	PSBH	3	PSBH	1	109.46	PSBH	PSBH
LNQIDKS	123	KGGVTLR	95	FIP	6	FIP	1	87.76	FIP	FIP
LQKENNFVILDVRPEAEYK	85	SVDVKEAQR	76	STR14	3	STR14	5	130.84	STR14	STR14
LVAAIDGQPDPGGPTVKDSK	222	YNEAVYSSAKR	211	TL18.3	17	TL18.3	10	81.63	TL18.3	TL18.3
LVLPGELAKHAVSEGTK	126	EIAQDFKTDLR	74	His_H2B	9	His_H3.3	7	86.87	His_H2B	His_H3.3
LYKGLR	225	TVAKPK	38	PSBB	3	LHCB1.3	4	49.37	PSBB	LHCB1.3
LYPGGKFFDPLGLAADPEK	216	ATQTVEDSSR	2	LHCB4.1	6	PSBH	1	50.97	LHCB4.1	PSBH
LYPGGKFFDPLGLAADPEK	216	NAELDSEKR	207; 204	LHCB4.1	6	LHCB4.1; LHCB4.2	8	106.84	LHCB4.1	LHCB4.1; LHCB4.2
LYPGGKFFDPLGLASDPVK	213	ATQTVEDSSR	2	LHCB4.2	6	PSBH	1	44.72	LHCB4.2	PSBH
LYPGGKFFDPLGLASDPVK	213	KAQLQLAEIK	232	LHCB4.2	6	LHCB4.2	1	118.06	LHCB4.2	LHCB4.2
LYPGGKFFDPLGLASDPVK	213	NAELDSEKR	207; 204	LHCB4.2	6	LHCB4.1; LHCB4.2	8	99.51	LHCB4.2	LHCB4.1; LHCB4.2
NAELDSEKR	207; 204	KTVAKPK	37	LHCB4.1; LHCB4.2	8	LHCB1.3	1	50.31	LHCB4.1; LHCB4.2	LHCB1.3
NAVVSEEKK	498	IIAGPEKK	490	FTSH5	8	FTSH5	7	58.66	FTSH5	FTSH5
NIANMVPPFDKVK	190	NLPPKK	460	BCA1	11	PTA16	5	40	BCA1	PTA16
NKLNDLEDALQQAK	442	GENALKDAK	433	K2C1	2	K2C1	6	80.38	K2C1	K2C1
NVETEADKFR	87	FLLQEKV	501	ATPF	8	ATPA	6	78.16	ATPF	ATPA
NVGSVVAVDQDPKTR	102	AKQIASAPR	36	PSAE2	13	PSAC	2	97.64	PSAE2	PSAC
NVGSVVAVDQDPKTRYPVVVR	102	AKQIASAPR	36	PSAE2	13	PSAC	2	112.27	PSAE2	PSAC
QFDIDSLDQNLAKNLAGDVIGTR	91	FFVDVLWK	2	LHCB4.1	1	IRT3	1	51.77	LHCB4.1	IRT3
QFDIDSLDQNLAKNLAGDVIGTR	91	FFVDVLWK	2	LHCB4.1	13	IRT3	1	54.7	LHCB4.1	IRT3
QVICSVDSSGDELIIKDLLLR	197	NIKEWPQR	141	VCCN1	16	APXS	3	42.04	VCCN1	APXS
RVSAGLAENQSLSEAWAKIPEK	287	ADSVSKNAPPEFQNTK	147	PSBB	18	PSBO1	6	55.57	PSBB	PSBO1
SALGLKEQGPLFGFTK	176	AVIPPGKNVR	166	PSBS	6	PSBS	7	87.48	PSBS	PSBS
SGSTGER	2	TVAKPK	38	PSBE[iso1]	1	LHCB1.3	4	44.58	PSBE[iso1]	LHCB1.3
SIGKNVSPIEVK	188; 184	EGPNLLKLAR	122; 118	PSAD1; PSAD2	4	PSAD1; PSAD2	7	86.11	PSAD1; PSAD2	PSAD1; PSAD2
SIGKNVSPIEVK	188; 184	FTGKQSYDL	200; 196	PSAD1; PSAD2	4	PSAD1; PSAD2	4	106.84	PSAD1; PSAD2	PSAD1; PSAD2
SIGKNVSPIEVK	188; 184	KESYWYK	95	PSAD1; PSAD2	4	PSAE2	1	64.4	PSAD1; PSAD2	PSAE2
SKASYLR	155	AKESAK	302; 127	PSBQ1	2	KEA3; PSBQ1	2	71.75	PSBQ1	KEA3; PSBQ1
SKASYLR	155	TVAKPK	38	PSBQ1	2	LHCB1.3	4	51.81	PSBQ1	LHCB1.3
SKAVSETSDELAK	49	CKFESPAK	26	LHCB5	2	APX6	2	63.65	LHCB5	APX6
SKAVSETSDELAK	49	KKPAPAK	42	LHCB5	2	LHCB5	1	72.05	LHCB5	LHCB5
SKAVSETSDELAK	49	KKPAPAK	42	LHCB5	2	LHCB5	2	122.76	LHCB5	LHCB5
SKAVSETSDELAK	49	KPAPAK	43	LHCB5	2	LHCB5	1	95.51	LHCB5	LHCB5
SKAVSETSDELAK	49	KTVAKPK	37	LHCB5	2	LHCB1.3	1	110.43	LHCB5	LHCB1.3
SKAVSETSDELAK	49	LGDPTTKR	498	LHCB5	2	PSBB	7	71.07	LHCB5	PSBB
SKAVSETSDELAK	49	SGSTGER	2	LHCB5	2	PSBE[iso1]	1	54.89	LHCB5	PSBE[iso1]
SLDLDSIIAEVKAQYEDIAQK	344	QEYEQLIAKNR	328	K2C1	12	KeratinT1	9	71.71	K2C1	KeratinT1
SLDLDSIIAEVKAQYEDIAQK	344	SKAEAESLYQSK	365	K2C1	12	K2C1	2	105.12	K2C1	K2C1
SLDQNLAKNLAGDVIGTR	96	SSKKGPEYWLLWK	202	LHCB4.1	8	STT7	3	40	LHCB4.1	STT7
SLPKGEVGYPGGIFNPLNFAPTQEAK	177	ATQTVEDSSR	2	LHCA4	1	PSBH	1	85.85	LHCA4	PSBH
SLPKGEVGYPGGIFNPLNFAPTQEAK	177	ATQTVEDSSR	2	LHCA4	4	PSBH	1	75.31	LHCA4	PSBH
SPEPEVKILVDRDPIK	5	TSFEEWAKPGHFSR	21	PSAA	7	PSAA	8	63.53	PSAA	PSAA
SSDLDKATQNQLAR	400	FLLQEKV	501	ATPA	6	ATPA	6	108.46	ATPA	ATPA
SSDLDKATQNQLAR	400	LVAAAKVR	75	ATPA	6	ATPG1	6	131.72	ATPA	ATPG1
SSGGMGGPGGPGFPLQIGQSKAK	186	GDEEELVKENVK	265	FTSH8	21	PSBO1	8	40.43	FTSH8	PSBO1
STTVGKLLKPLNSEYGK	16	ATQTVEDSSR	2	PSBH	6	PSBH	1	88.73	PSBH	PSBH
STYKDILGSS	165	EALFEKVK	157	CUT1B	4	CUT1B	6	92.69	CUT1B	CUT1B
STYKDILGSS	165	YLLFKSSR	139	CUT1B	4	CUT1A	5	77.91	CUT1B	CUT1A
SVSLSAASHLLCSSTR	2	SLGQKLASR	477	APXT	1	CATA3	5	45.63	APXT	CATA3
TADGDEGGKHQLITATVNGGK	212	AQAGDKR	238	PSBP1	9	PSBP1	6	52.59	PSBP1	PSBP1
TDSSAAAAAAPATKEAPVGFTPPQLDPNTPSPIFAGSTGGLLR	48	AKQIASAPR	36	PSAD1	14	PSAC	2	48.17	PSAD1	PSAC
TDSSAAAAAAPATKEAPVGFTPPQLDPNTPSPIFAGSTGGLLR	48	NVGSVVAVDQDPKTR	102	PSAD1	14	PSAE2	13	64.42	PSAD1	PSAE2
TEAADAKSTPFQPYSEVFGIQR	114	ATQTVEDSSR	2	LHCB4.1	7	PSBH	1	101.52	LHCB4.1	PSBH
TEAADAKSTPFQPYSEVFGIQR	114	STTVGKLLKPLNSEYGK	16	LHCB4.1	7	PSBH	6	62.82	LHCB4.1	PSBH
TEAADAKSTPFQPYSEVFGIQR	114	TGKPSLDLPK	128	LHCB4.1	7	PSBB	3	54.79	LHCB4.1	PSBB
TEAADAKSTPFQPYSEVFGIQR	114	TVKSTPQSIWYGPDRPK	40	LHCB4.1	7	LHCB2.2	3	65.4	LHCB4.1	LHCB2.2
TEAVDPKSTPFQPYSEVFGLQR	111	ATQTVEDSSR	2	LHCB4.2	7	PSBH	1	65.67	LHCB4.2	PSBH
TESSSAAPAVKEAPVGFTPPQLDPNTPSPIFAGSTGGLLR	47	DGVYPEKANPGR	168; 164	PSAD2	11	PSAD1; PSAD2	7	78.5	PSAD2	PSAD1; PSAD2
TGKPSLDLPK	128	GLPWYR	2	PSBB	3	PSBB	1	109.28	PSBB	PSBB
TGKPSLDLPK	128	KTVAKPK	37	PSBB	3	LHCB1.3	1	81.22	PSBB	LHCB1.3
TGKPSLDLPK	128	LGDPTTKR	498	PSBB	3	PSBB	7	81.67	PSBB	PSBB
TGKPSLDLPK	128	LYKGLR	225	PSBB	3	PSBB	3	72.73	PSBB	PSBB
TGKPSLDLPK	128	TIALGKFTK	2	PSBB	3	PSBD	6	85.31	PSBB	PSBD
TGSKDLPIR	47	DPKIFDR	426	CP74A	4	CP74A	3	146.24	CP74A	CP74A
TIALGKFTK	2	FGFGTKK	33	PSBD	6	LHCB4.2	6	67.33	PSBD	LHCB4.2
TIALGKFTK	2	KGGVTLR	95	PSBD	6	FIP	1	60.78	PSBD	FIP
TIALGKFTK	2	KTVAKPK	37	PSBD	6	LHCB1.3	1	72.34	PSBD	LHCB1.3
TIALGKFTK	2	LGDPTTKR	498	PSBD	6	PSBB	7	114.67	PSBD	PSBB
TIALGKFTK	2	TVAKPK	38	PSBD	6	LHCB1.3	4	77.93	PSBD	LHCB1.3
TIALGKFTKDEK	2	LGDPTTKR	498	PSBD	6	PSBB	7	66.8	PSBD	PSBB
TIALGKFTKDEK	2	LYKGLR	225	PSBD	6	PSBB	3	94.27	PSBD	PSBB
TIALGKFTKDEK	2	TVAKPK	38	PSBD	6	LHCB1.3	4	57.71	PSBD	LHCB1.3
TINANIGMFGTMKEITD	168	LEAPQLAQIAKQVQK	163	ATPF	13	ATPD	11	132.08	ATPF	ATPD
TKQTAR	4	KQLATK	19	His_H3.3	2	His_H3.3	1	63.05	His_H3.3	His_H3.3
TKQTAR	4	KSTGGK	10	His_H3.3	2	His_H3.3	1	69.64	His_H3.3	His_H3.3
TLTAEAESFLKEGIQEQLER	481	GKISASESR	120	ATPA	11	ATPA	2	76.59	ATPA	ATPA
TLTAEAESFLKEGIQEQLER	481	TNKPQFQEIIASTK	467	ATPA	11	ATPA	3	138.9	ATPA	ATPA
TNKPQFQEIIASTK	467	FLLQEKV	501	ATPA	3	ATPA	6	87.76	ATPA	ATPA
TNKPQFQEIIASTK	467	NVETEADKFR	87	ATPA	3	ATPF	8	75.31	ATPA	ATPF
TNTVKCTNCGTAMVYDSGSR	295	KEELETLQGKNR	217	PGL1A	5	LOX2	10	40.43	PGL1A	LOX2
TTSPIHKSAPAFIELDTK	128	GKISASESR	120	ATPB	7	ATPA	2	80.75	ATPB	ATPA
TVAKPK	38	TKAAPK	58	LHCB1.3	4	PSBS	2	58.16	LHCB1.3	PSBS
TVAKPKGPSGSPWYGSDR	38	ATQTVEDSSR	2	LHCB1.3	4	PSBH	1	85.85	LHCB1.3	PSBH
TVAKPKGPSGSPWYGSDR	38	ATQTVEDSSR	2	LHCB1.3	6	PSBH	1	86.11	LHCB1.3	PSBH
TVAKPKGPSGSPWYGSDR	38	KASKPTGPSGSPWYGSDR	37	LHCB1.3	6	LHCB1.4	1	128.36	LHCB1.3	LHCB1.4
TVAKPKGPSGSPWYGSDR	38	SKAVSETSDELAK	49	LHCB1.3	4	LHCB5	2	130.77	LHCB1.3	LHCB5
TVAKPKGPSGSPWYGSDR	38	SKAVSETSDELAK	49	LHCB1.3	6	LHCB5	2	158.12	LHCB1.3	LHCB5
TVAKPKGPSGSPWYGSDR	38	TIALGKFTK	2	LHCB1.3	4	PSBD	6	45.63	LHCB1.3	PSBD
TVAKPKGPSGSPWYGSDR	38	TIALGKFTK	2	LHCB1.3	6	PSBD	6	46.8	LHCB1.3	PSBD
TVKSTPQSIWYGPDRPK	40	AAAAQPK	48	LHCB2.2	3	LHCB6	1	70.49	LHCB2.2	LHCB6
TVKSTPQSIWYGPDRPK	40	ASKPTGPSGSPWYGSDR	38	LHCB2.2	3	LHCB1.4	3	73.23	LHCB2.2	LHCB1.4
TVKSTPQSIWYGPDRPK	40	ATQTVEDSSR	2	LHCB2.2	3	PSBH	1	118.03	LHCB2.2	PSBH
TVKSTPQSIWYGPDRPK	40	FFDPLGLAGKNR	199	LHCB2.2	3	LHCB6	10	104.17	LHCB2.2	LHCB6
TVKSTPQSIWYGPDRPK	40	KASKPTGPSGSPWYGSDR	37	LHCB2.2	3	LHCB1.4	1	116.73	LHCB2.2	LHCB1.4
TVKSTPQSIWYGPDRPK	40	KTVAKPK	37	LHCB2.2	3	LHCB1.3	1	81	LHCB2.2	LHCB1.3
TVKSTPQSIWYGPDRPK	40	SKAVSETSDELAK	49	LHCB2.2	3	LHCB5	2	192.28	LHCB2.2	LHCB5
TVKSTPQSIWYGPDRPK	40	TIALGKFTK	2	LHCB2.2	3	PSBD	6	104.94	LHCB2.2	PSBD
TVKSTPQSIWYGPDRPK	40	TIALGKFTKDEK	2	LHCB2.2	3	PSBD	6	76.13	LHCB2.2	PSBD
TVKSTPQSIWYGPDRPK	40	TVAKPK	38	LHCB2.2	3	LHCB1.3	4	125.49	LHCB2.2	LHCB1.3
VAADKAR	364	GQAKAR	454	PTA16	5	PTA16	4	74.59	PTA16	PTA16
VAIGQKASSVAQVVTSLQER	197	GKISASESR	120	ATPA	1	ATPA	2	61.14	ATPA	ATPA
VAIGQKASSVAQVVTSLQER	197	GKISASESR	120	ATPA	6	ATPA	2	77.76	ATPA	ATPA
VEDGIFGTSGGIGFTKANELFVGR	72	GKFVDDPPTGLEK	153	PSBS	16	PSBS	2	62.2	PSBS	PSBS
VFASSSTVSVADKAIESVEETER	71	LLTTYLDKDLR	286	PAP1	13	PAP1	8	70.91	PAP1	PAP1
VKYLGPFSGESPSYLTGEFPGDYGWDTAGLSADPETFAR	56	ATQTVEDSSR	2	LHCB1.3	2	PSBH	1	74.64	LHCB1.3	PSBH
VNYANISTNNYALDEVEEVK	126	EFLNGDLIAKDV	210	PSAE2	20	PSAF	10	65.68	PSAE2	PSAF
VQLPGLSQELLQKLR	136; 129	LGLSAKNYGR	178	FTSH2; FTSH8	13	RuBisCO_L	6	56.73	FTSH2; FTSH8	RuBisCO_L
VQVPAKWNPSK	105	WFKGAR	245	PSBP1	6	PSBP1	3	77.93	PSBP1	PSBP1
VSAGLAENQSLSEAWAKIPEK	288	ADSVSKNAPPDFQNTK	146	PSBB	17	PSBO2	6	143.01	PSBB	PSBO2
VSAGLAENQSLSEAWAKIPEK	288	ADSVSKNAPPEFQNTK	147	PSBB	17	PSBO1	6	167.24	PSBB	PSBO1
WFKGAR	245	AQAGDKR	238	PSBP1	3	PSBP1	6	78.58	PSBP1	PSBP1
YGESGSKLIDMSVK	202	RSYKDLFASVK	268	ATPD	7	NADP-BD[unchr]	4	41.98	ATPD	NADP-BD[unchr]
YKITYQFYR	146; 142	WAKPGHFSR	3; 26	PSAD1; PSAD2	2	PSAA[iso1]; PSAA	3	45.63	PSAD1; PSAD2	PSAA[iso1]; PSAA
YKKTYR	102	EITKAR	13	THF1	2	APX3	4	41.57	THF1	APX3
YLLFKSSR	139	KIAGSE	159	CUT1A	5	CUT1A	1	66.56	CUT1A	CUT1A
