## Supplementary material for "Deciphering Photosynthetic Protein Networks: A Crosslinking-MS Strategy for Studying Functional Thylakoid Membranes": Source Data S2: Figure_4_So_Annotations.csv

ProteinId	AnnotName	StartRes	EndRes	Color
LHCB4.2	Photosystem II protein	1	286	#b02a35
LHCB1.3	Photosystem II protein	1	545	#b02a35
LHCB4.1	Photosystem II protein	1	284	#b02a35
LHCB5	Photosystem II protein	1	295	#b02a35
LHCA3	Photosystem I protein	1	274	#0d79cd
PSBP-like1	Photosystem II protein	1	243	#b02a35
LHCA2	Photosystem I protein	1	253	#0d79cd
LHCB	Photosystem II protein	1	243	#b02a35
LHCB1.3[CBP]	Photosystem II protein	1	267	#b02a35
PSB27-H1	Photosystem II protein	1	173	#b02a35
LHCB2.1	Photosystem II protein	1	264	#b02a35
LHCB1.1	Photosystem II protein	1	267	#b02a35
ATPA	ATP synthase protein	1	507	#f1af33
ATPB	ATP synthase protein	1	498	#f1af33
ATPD	ATP synthase protein	1	257	#f1af33
ATPE	ATP synthase protein	1	134	#f1af33
ATPF	ATP synthase protein	1	184	#f1af33
ATPF2	ATP synthase protein	1	222	#f1af33
ATPG	ATP synthase protein	1	364	#f1af33
ATPH	ATP synthase protein	1	81	#f1af33
LHCB1.4	Photosystem II protein	1	267	#b02a35
LHCB6	Photosystem II protein	1	261	#b02a35
CYB6	Cytocrome protein	1	215	#45daa3
PETD	Cytocrome protein	1	160	#45daa3
PSAA	Photosystem I protein	1	750	#0d79cd
PSAB	Photosystem I protein	1	734	#0d79cd
PSAC	Photosystem I protein	1	81	#0d79cd
PSAD	Photosystem I protein	1	212	#0d79cd
PSAE	Photosystem I protein	1	125	#0d79cd
PSAF	Photosystem I protein	1	231	#0d79cd
PSAG	Photosystem I protein	1	167	#0d79cd
PSAH	Photosystem I protein	1	144	#0d79cd
PSAL	Photosystem I protein	1	216	#0d79cd
PSBA	Photosystem II protein	1	353	#b02a35
PSBB	Photosystem II protein	1	508	#b02a35
PSBC	Photosystem II protein	1	473	#b02a35
PSBD	Photosystem II protein	1	353	#b02a35
PSBE	Photosystem II protein	1	83	#b02a35
PSBH	Photosystem II protein	1	73	#b02a35
PSBL	Photosystem II protein	1	38	#b02a35
PSBO	Photosystem II protein	1	332	#b02a35
PSBP	Photosystem II protein	1	267	#b02a35
PSBQ	Photosystem II protein	1	232	#b02a35
PSBR	Photosystem II protein	1	140	#b02a35
PSBS	Photosystem II protein	1	274	#b02a35
tsp9	Cytocrome protein	1	103	#45daa3
UCRIA	Cytocrome protein	1	230	#45daa3
