## Supplementary material for "Deciphering Photosynthetic Protein Networks: A Crosslinking-MS Strategy for Studying Functional Thylakoid Membranes": Source Data S2: Figure_S4_At_Annotations.csv

ProteinId	AnnotName	StartRes	EndRes	Color
PSAA[iso1]	Photosystem I protein	1	727	#0d79cd
PSBE[iso1]	Photosystem II protein	1	83	#b02a35
PSAB[iso1]	Photosystem I protein	1	738	#0d79cd
ATPA	ATP synthase protein	1	507	#f1af33
ATPB	ATP synthase protein	1	498	#f1af33
ATPD	ATP synthase protein	1	234	#f1af33
ATPE	ATP synthase protein	1	132	#f1af33
ATPF	ATP synthase protein	1	184	#f1af33
ATPG1	ATP synthase protein	1	373	#f1af33
LHCA4	Photosystem I protein	1	251	#0d79cd
LHCA1	Photosystem I protein	1	241	#0d79cd
LHCB1.3	Photosystem II protein	1	267	#b02a35
LHCB2.2	Photosystem II protein	1	265	#b02a35
LHCB3	Photosystem II protein	1	265	#b02a35
LHCB4.1	Photosystem II protein	1	290	#b02a35
LHCB4.2	Photosystem II protein	1	287	#b02a35
LHCB5	Photosystem II protein	1	280	#b02a35
LHCA2	Photosystem I protein	1	257	#0d79cd
LHCA3	Photosystem I protein	1	273	#0d79cd
OHP1	Photosystem II protein	1	110	#b02a35
OHP2	Photosystem II protein	1	172	#b02a35
PSB27-H1	Photosystem II protein	1	174	#b02a35
PSB27-H2	Photosystem II protein	1	199	#b02a35
PETD	Cytocrome protein	1	160	#45daa3
PSBP-like2	Photosystem II protein	1	232	#b02a35
PSAA	Photosystem I protein	1	750	#0d79cd
PSAB	Photosystem I protein	1	734	#0d79cd
PSAC	Photosystem I protein	1	81	#0d79cd
PSAD1	Photosystem I protein	1	208	#0d79cd
PSAD2	Photosystem I protein	1	204	#0d79cd
PSAE1	Photosystem I protein	1	143	#0d79cd
PSAE2	Photosystem I protein	1	145	#0d79cd
PSAF	Photosystem I protein	1	221	#0d79cd
PSAG	Photosystem I protein	1	160	#0d79cd
PSAH2	Photosystem I protein	1	145	#0d79cd
PSAL	Photosystem I protein	1	219	#0d79cd
PSAN	Photosystem I protein	1	171	#0d79cd
PSAO	Photosystem I protein	1	140	#0d79cd
PSBB	Photosystem II protein	1	508	#b02a35
PSBC	Photosystem II protein	1	473	#b02a35
PSBD	Photosystem II protein	1	353	#b02a35
PSBH	Photosystem II protein	1	73	#b02a35
PSBO1	Photosystem II protein	1	332	#b02a35
PSBO2	Photosystem II protein	1	331	#b02a35
PSBP1	Photosystem II protein	1	263	#b02a35
PSBP2	Photosystem II protein	1	125	#b02a35
PSBQ1	Photosystem II protein	1	224	#b02a35
PSBQ2	Photosystem II protein	1	230	#b02a35
PSBR	Photosystem II protein	1	140	#b02a35
PSBS	Photosystem II protein	1	265	#b02a35
PSBW	Photosystem II protein	1	133	#b02a35
PSBY	Photosystem II protein	1	189	#b02a35
LHCB1.4	Photosystem II protein	1	266	#b02a35
PDE334	ATP synthase protein	1	219	#f1af33
PSB33	Photosystem II protein	1	287	#b02a35
LHCB6	Photosystem II protein	1	258	#b02a35
UCRIA	Cytocrome protein	1	229	#45daa3
